# Inference of pairwise interactions from strain frequency data across settings and context-dependent mutual invasibilities

**DOI:** 10.1101/2024.09.06.611626

**Authors:** Thi Minh Thao Le, Sten Madec, Erida Gjini

## Abstract

We propose a method to estimate pairwise strain interactions from population-level frequencies across different endemic settings. We apply the framework of replicator dynamics, derived from a multi-strain SIS model with co-colonization, to extract from 5 datasets the fundamental backbone of strain interactions. In our replicator, each pairwise invasion fitness explicitly arises from local environmental context and trait variations between strains. We adopt the simplest formulation for multi-strain coexistence, where context is encoded in basic reproduction number *R*_0_ and mean global susceptibility to co-colonization *k*, and trait variations *α*_*ij*_ capture pairwise deviations from *k*. We integrate *Streptococcus pneumoniae* serotype frequencies and serotype identities collected from 5 environments: epidemiological surveys in Denmark, Nepal, Iran, Brazil and Mozambique, and mechanistically link their distributions. Our results have twofold implications. First, we offer a new *proof-of-concept* in the inference of multi-species interactions based on cross-sectional data. We also discuss 2 key aspects of the method: the site ordering for sequential fitting, and stability constraints on the dynamics. Secondly, we effectively estimate at high-resolution more than 70% of the 92 × 92 pneumococcus serotype interaction matrix in co-colonization, allowing for further projections and hypotheses testing. We show that in these bacteria both within- and between- serotype interaction coefficients’ distribution emerge to be unimodal, their difference in mean broadly reflecting stability assumptions on serotype coexistence. This framework enables further model calibration to global data: cross-sectional across sites, or longitudinal in one site over time, - and should allow a more robust and integrated investigation of intervention effects in such biodiverse ecosystems.
