## Extended results files for "Inference of pairwise interactions from strain frequency data across settings and context-dependent mutual invasibilities": Brazil_alpha.txt

-1.202212590873778630e+00	1.865321816488219597e-01	-9.768160489679964531e-01	-5.199524870982580316e-01	1.174784485146616458e-01	9.955548427667939571e-01	6.715533207158365103e-01	-5.679704922353793206e-01	4.639356412606030489e-01	6.785027471672371302e-01	1.087661475000852862e+00	3.205682302825856311e-01	1.428556713897886077e+00	-5.675323461277554937e-01	7.047279875409412364e-01	-9.625584011863940193e-01	-5.173120334694217837e-01	-3.966544020831739847e-01	8.626723593367147114e-02	3.902582391397825257e-01	4.082893768929248823e-01	2.803729047591492218e-01	-8.282798439187116779e-02	6.033876676900810088e-01	-3.383000172493896840e-01	-3.251024382450018901e+00
-8.520666700644284886e-01	-1.452220290059322405e+00	-7.236079113483706582e-02	-2.700277648883835369e-01	6.000196691010970529e-01	-9.721101439637600539e-01	1.115240185982271814e+00	3.121583152836944763e-01	8.755789715169247645e-01	-2.128691068173076850e+00	1.014693171236897978e-01	3.567979566187247653e-01	-6.169876354700447596e-01	-3.426744069809150584e-01	6.468479015089293460e-01	-3.050342205109108917e-01	-7.592575575532439780e-02	4.731188262177264403e-01	-1.159275305121961974e+00	9.388648959190833976e-01	8.213847623336050230e-01	-1.118235684339641489e+00	9.953830190671594802e-02	9.548177372966477894e-02	-2.478691024235135931e-01	-1.140039127740228420e+00
-7.932839317362152531e-01	-2.333417149423564485e-01	-4.629238699364055520e-01	-1.061994475065271004e+00	1.717092895889407167e+00	-8.067688153636050075e-01	-7.454240657018308402e-01	-9.824975874717272184e-01	2.062210025983862438e-01	1.075286086316156631e+00	8.298277472013374512e-01	1.170217843736957919e+00	-9.631862346125565910e-01	1.687264681118791909e-01	-6.642365661090887663e-01	-4.436337305632107042e-01	-8.800686336561772682e-01	2.390875564581635693e-01	-9.601473831982210161e-01	1.331672523759725779e+00	5.374954046695519516e-02	6.357159541745016629e-01	-1.780288156348178719e-01	6.962627976684943043e-01	-1.133734983015674658e+00	-7.741182664019520265e-01
2.552536992839362084e-01	-1.491355283373830609e+00	6.365459744698400701e-01	-2.839201400334416814e-01	4.681277259129383861e-01	-4.637572507601777638e-01	5.479235255761259749e-02	9.051728298419035035e-01	-3.129193346342451498e-01	-3.744769183134312729e-01	2.562476275032508632e-01	2.166416277077166663e-01	-9.121958107180769826e-01	-5.867790172710982688e-01	-1.891559018261960712e-01	2.296768108066371272e-01	-3.598343918470366387e-01	-9.482757076404725316e-01	-5.103487396839806456e-01	-1.521624591557766637e+00	-5.919806573028257857e-01	8.449164446794152905e-01	8.231181633625415106e-01	-7.715492437491517919e-01	4.330834472627328458e-01	1.155738761250369590e-01
7.211408481978816010e-01	-5.622733688842140864e-01	7.698101737956726254e-01	-5.954570126299926214e-01	-2.726621275404489952e-01	5.567181123110359620e-03	6.882062647471183237e-01	-3.912378903983187439e-01	7.514503337660937143e-01	-1.579378525204638395e+00	-5.252937927904317572e-01	-4.978701284179153363e-01	-2.812870497929716440e-01	-5.561124495242600885e-01	8.563629719675412977e-01	-1.349260716172943964e+00	4.505519917689828069e-01	7.960432213323620498e-02	3.897480650854898698e-01	1.243395127124327371e-01	1.081554179604518495e+00	1.173381029457776892e+00	3.763429337184018286e-01	6.731984335667912100e-02	-3.688726268894348403e-01	9.683082311323442104e-01
4.236722562191467256e-01	-9.059233677721571787e-02	-3.208869693878103058e-01	1.947128741845164102e-01	-1.418401763718035058e+00	-9.177961210314607987e-01	1.372164035714914521e-01	9.472923706866904769e-01	-4.548161628333322604e-01	5.909945655208098669e-01	-1.450761335261283147e+00	-6.479209928067525270e-01	2.749816958766118646e-01	-2.199015879306689125e-01	-2.009355877686823111e-01	-5.233860729373803755e-01	-5.476552226542675816e-01	-4.132036448774445980e-01	1.380660151202822039e+00	1.613639665132243772e-01	1.272324568136617151e-01	7.281283417395689739e-01	-4.245858450836809683e-01	8.448640635963767798e-01	-7.918038099923478956e-01	-1.325821264982094405e+00
8.408215687295251817e-01	-3.741861473995347076e-01	7.410596910130363701e-01	5.602684806257122174e-01	2.384611486859130047e-01	1.995022530334231714e-01	-8.110093931057481553e-01	1.207909540624688027e+00	1.519669615757450742e+00	8.348937384804275830e-01	-2.395452472216128559e+00	7.046075830455590383e-01	-7.221042016309930922e-01	6.826169387092100305e-01	5.290772874566954664e-01	-8.094406478907747449e-01	-4.106397334485266670e-01	-1.911138196676080314e+00	6.736438540718709955e-01	4.401223002546861274e-01	-2.658037369485727330e-01	1.606680641230965767e+00	-4.837889521251103608e-01	-1.539964513497672216e-01	-3.396647546040513777e-01	1.632747009999904186e+00
-9.553583065039730204e-01	1.136178716432242553e+00	-1.836579372210897509e-01	8.013143051935099903e-01	4.718210203040590356e-01	5.282787907280623863e-01	6.724915382019922561e-01	1.118078106061907828e+00	-4.908224008320519888e-02	-7.173285869681480520e-01	2.000151595286305539e-01	6.774045656708047591e-01	-1.509353206637366607e-01	-2.377249368310707378e-01	-1.099268659224553746e+00	-9.972454741856193738e-01	7.623076906498239547e-01	7.576018596650830883e-01	8.237523208039256861e-01	2.355770200788571966e-01	-6.748037319688922342e-02	-5.580473545421777981e-01	-1.845274757418432221e-01	6.480407788378694800e-01	2.425716533131427044e-01	-1.295309418591075734e-01
5.763220582959434068e-01	-8.013925108638605410e-01	-5.467818996566498058e-01	2.308101605731480155e-01	2.926802892758904595e-01	3.041173870296767223e-01	-1.987384220681234423e-02	1.690944425512325711e-01	5.684692957767530919e-01	1.265701825328639396e+00	1.398806700619283028e+00	8.902757623480190841e-01	-6.262700924163250304e-01	4.614864503196117740e-01	2.037684026020139871e+00	9.185705255705887140e-01	-3.989881018485866987e-02	-3.063993097366062845e-01	9.082559120796916963e-01	-3.679776397905095697e-01	2.954397916721696604e-01	2.031221292330795125e-01	3.777408730353568750e-02	1.241941090208068151e-02	-2.768407417964994233e-01	-9.591844639330960876e-01
-4.168038749832278511e-02	5.316647875528101030e-01	-7.438367228620249572e-01	1.387670350043924694e+00	-4.673263840913778888e-01	3.195845857286664371e-01	4.183913736891309298e-01	3.246323421823582578e-01	-9.718459265189939300e-01	-1.850247121660872351e-01	-9.638736450094831376e-01	-1.008258566247334231e+00	1.677651377486736040e-01	-1.430356234988135536e-02	-1.119536037372641513e+00	1.022935402314185116e-01	8.687811837994621200e-01	5.995269312998668942e-01	-1.121892224686686923e+00	-3.876013171790127498e-01	-6.227415065188427606e-02	-3.282418142664575433e-01	-8.040429940034322653e-01	-4.072244630977116531e-01	7.336520174437133335e-01	-2.791413004999933056e-01
-6.469405952027837969e-01	-1.150657723034894220e+00	3.468396232208857399e-01	5.538724509312228372e-01	-8.193064990418193194e-02	7.031078897049438670e-01	-5.072694078335993062e-01	-1.882484032962911669e-01	5.064095610733824193e-01	2.317099659250871913e-01	5.178020833001616419e-01	5.565384231528446302e-01	-6.116243550008410024e-01	7.567375666867838246e-01	6.252676080236535539e-01	6.415898968548907622e-01	-5.712176011108185403e-01	7.271558839801308682e-01	-6.905690928899858028e-01	1.416954293721005120e+00	-3.489680952709859896e-01	-4.307386078998237493e-03	-3.029763337766118725e-01	2.133168482797626053e-01	2.118375969415834184e-02	1.475331548251186675e-01
5.111901607212208098e-01	3.835483492581087672e-01	-1.499871355508385073e-01	-2.992863996457851838e-01	8.016480327723117805e-01	-6.112491419383907498e-01	3.535329791226177187e-01	-1.232243613209059035e-01	6.018489982679742223e-01	2.992060847065625695e-01	-5.510432892836744090e-01	-1.046464143236936817e+00	1.211273337370014191e+00	-1.049175525624319594e+00	5.284114742330345837e-01	6.072573635562313887e-01	-2.276547452860974430e-01	-3.217030903810378928e-01	-6.510626031436214101e-01	1.418997273569216067e-01	1.397150039573918479e+00	2.955219324641948364e-01	-4.956745792045373911e-01	2.338186301578903115e-01	8.845357693223050433e-01	2.120936387581013050e-01
2.248092562269854433e-01	3.106273060424961097e-01	-8.996904024714801329e-01	8.026714817898656928e-01	5.677690193601563351e-01	-5.368987281447056281e-01	-1.650688501784893236e-01	1.310595983163284073e-01	5.194479073780130518e-01	-1.030258532467129701e-01	6.138388004552559202e-02	5.555227730751454152e-01	3.710866511861585226e-01	-2.272986213381782139e-01	-1.250656711034699997e+00	-7.870963508181013646e-01	1.045665738309861925e-01	-1.287082841274574063e+00	-1.977794655545800584e+00	6.979371278118243760e-01	-5.455378664477505968e-01	8.302833914448700670e-01	-1.037068074212586399e+00	-7.012464443403243486e-01	-1.291637017054380054e+00	2.340642587879206149e-01
3.841539162741942071e-01	9.379088399145263377e-01	-7.793316091330858460e-03	5.251134562879873346e-01	-5.000000000000000000e+00	6.016635527821750928e-03	-8.366826811696278510e-01	-3.130786700854193971e-01	-9.151489094724445800e-04	7.332848456321084951e-01	-5.130344794646380935e-01	2.043821789057564259e-02	1.141256573493108828e+00	4.151619520128690954e-01	7.660985173324929010e-01	-1.242339823130096166e+00	7.504833854123875610e-03	1.938977525443090766e-01	-2.764606143754647638e-01	-1.310917832775058356e+00	-8.932032671612144537e-01	-7.314597591174801794e-01	-1.581932864166424313e+00	3.910398299383928689e-01	-8.791054846249056753e-01	-5.827734221963297712e-01
4.792535512463189651e-01	4.463561062113390321e-01	-3.571063468005010177e-01	-2.943759234919262613e-01	1.096427646036173265e+00	-1.400087216416424918e-02	4.944795992019305197e-01	1.275437756088914909e-01	1.651473524803054316e-01	-9.348041486835852176e-02	-2.020132669351694735e-02	2.206827713468819951e-01	3.610446402882087208e-02	-1.026758240826041585e-02	2.473420507238286922e-02	1.158366908008862772e+00	2.945238503889294202e-01	2.437433572431970397e-01	-2.699698965332216760e-01	7.069750274755843833e-01	7.997245526729575005e-01	-5.928036566883924940e-02	-6.326393166431674153e-01	-8.015892317372137477e-01	-8.580392757832631112e-01	4.945767973787706384e-01
5.503750316165265666e-01	1.010045287860239061e+00	-3.749086992380737948e-01	1.419968309442049270e-01	-1.483576278257772385e+00	-6.422870869263357374e-01	-2.367821713980408638e-01	-5.228968332246907158e-01	-1.781383881691080084e+00	2.665854886288705761e-02	-2.952582860033855505e-01	-1.200598556221651014e+00	-2.271402954037946564e-01	-4.646837812435364312e-01	-2.456895595965343515e-01	-9.983665134194179280e-02	7.000777185397536462e-01	-8.419960080724950835e-01	8.296483274685078069e-01	1.927489136899629765e-02	-4.992714318201608159e-01	-1.057014175159510794e+00	9.003578708519631435e-02	-1.114426509362794748e+00	1.572934041751593570e-01	-1.437806035545347860e-01
8.395815351800112181e-01	-4.008704470783152618e-01	2.160637699122942498e-02	8.816377324462848497e-01	-4.475060098337670378e-01	-1.583510181923062143e+00	8.025721871160680643e-02	-4.323089185347309127e-01	-9.761555452904280283e-02	-1.387383832358568103e+00	-2.601395019438794698e-01	-6.794195104673844687e-01	-2.306151575867593229e-01	-1.165358278872454134e+00	3.321101426783080734e-01	6.920256727642339900e-01	-2.710488018271900446e-01	5.712894754531194774e-01	-9.248660144689666018e-02	-5.025199570869340882e-01	4.408541675231341661e-01	-7.722642236000537563e-01	-6.081748961944009046e-01	1.034727756714126423e+00	6.368082586057734196e-02	-1.222729661275942625e+00
-2.889517709035819837e-01	-1.439189543827712026e+00	-2.477271792795747163e-01	2.953703152075319305e-01	1.806199786398274276e-01	-5.594713570995293317e-01	2.087544692900175913e-01	5.241142695586191724e-01	-1.968871288588540935e-01	1.490082674253625783e-01	-3.239489226336451227e-02	-6.172388586367958396e-01	-1.115463737859344467e-01	8.021857633849006630e-01	2.302123375205141764e-01	2.618212307805690142e-01	1.563935176347659661e+00	9.528714670883642324e-01	8.720699869269250559e-01	4.599356696528800748e-01	-5.000000000000000000e+00	-1.051076878259640468e+00	-4.599120050283427297e-01	1.100230010002211545e+00	5.149412092843518307e-01	-1.976650668576170611e-01
-5.343049365386774996e-01	-1.156386795119189514e+00	-7.262496555462106818e-01	2.085708152152914163e-01	-5.263306834973359161e-01	5.993431056198386120e-01	-3.678486863151238240e-02	7.924504241553799178e-01	-7.390049661331619113e-01	1.158889030747488169e+00	3.438929776285809536e-01	7.424669668456944649e-01	-2.842633778232750777e-02	5.141909727288179743e-01	-3.515617870676356893e-01	4.051802681602275635e-01	-1.064511216667340388e-01	-4.549771175101660070e-01	2.274899452326013094e+00	-5.858061959904286020e-01	-3.832654475749502909e-01	-5.936112760440818148e-01	-5.756789911125893555e-01	7.277096800614614169e-01	7.904740491814763459e-01	1.276439024320545457e+00
-6.453297152396555436e-01	6.981610325149224527e-01	9.405070592374916716e-01	6.490981474881808433e-01	-1.554808946522643620e-01	5.107959422506109792e-01	3.102398300309872625e-01	6.002759915613753439e-01	5.806799408725302897e-02	3.936034186107145172e-01	-4.555753174314929876e-01	4.925316025308241752e-01	8.147886589627887366e-01	-8.171222471334295134e-01	-1.132941867901414712e+00	7.275906198770336619e-01	-9.399314565379024433e-02	4.957655669768490370e-01	2.188817935050461627e-01	9.471963830996980860e-02	7.044364275094685546e-01	1.208616278154198254e+00	2.851862060748681926e-02	2.306678566026677535e-01	1.374459682525472237e+00	1.802186124825098545e+00
-4.413104017797628287e-02	1.427137792866968458e-01	1.722374217980507272e+00	-2.007379503850768021e+00	1.452076458584940166e+00	1.895723520739013568e-01	3.361165316927725022e-01	-9.322599640712338209e-02	-4.802191277855111795e-01	6.513580658001749679e-01	-1.158653550114890685e+00	2.362707832797381335e-01	7.650368417260663412e-01	-8.700025640854044395e-01	-1.208746852458514320e+00	2.534969890140178261e+00	1.337862090772648171e+00	-6.160837291861875897e-01	-7.054709136816581516e-01	3.577130138456074415e-01	9.859848168463689055e-02	-2.624999434267991094e-01	1.102345396680820100e+00	3.729348594671115347e+00	-3.769504611578044506e-01	-1.052194007505555140e+00
4.712644934448662615e-01	3.713837201486109296e-01	-1.095874992221958166e+00	-1.297084148724506926e-02	-1.210876794246051880e+00	3.747487867236095060e-01	-3.845157056591393951e-01	9.411782291506259890e-01	2.855096326790254935e+00	1.352139726846126155e+00	-7.405011652651798393e-01	1.114896372857659745e+00	-1.104652638169572487e+00	1.057652023968790322e+00	3.614633424625052216e-01	3.294316887085732559e-01	1.577536246696932487e+00	3.180035723557455563e-01	-9.800503535003733946e-01	5.643929099798061788e-01	2.481316654298267865e-01	-3.554806030206338341e-01	-1.389709072687964064e-01	-3.150353237873619316e-01	6.120675221722018389e-01	1.192696753894755934e+00
-3.895435880650747751e-01	-6.393444707615354439e-01	-9.379006632451690473e-02	-8.149912532655171349e-01	6.621715372950246481e-01	-1.033302568267078891e+00	1.373250087798895791e+00	-1.071032617999668313e+00	-1.254993412063656555e+00	3.889615827595905434e-02	-7.394636170777566520e-01	3.586084557092437675e-01	1.625099292191140299e-01	2.330473794792699227e+00	1.194387859535096935e-01	1.343638895442503145e+00	-1.588418717480951647e+00	-6.739618242142665361e-01	5.780993268963003917e-01	9.033281940852231351e-01	5.100434607699628753e-01	1.208915453898679715e+00	-5.353950199999359949e-01	-4.992544945176871085e-01	5.851346253187024171e-01	-5.826873006608156436e-01
-2.635130636150443961e-01	-1.390057592711581302e-01	-1.676725320062763813e-01	9.295798034561331136e-01	2.261778347063185368e+00	4.471974173101155858e-01	-7.960958074364011816e-01	5.026391781883330356e-01	7.853701230414804613e-01	2.736810602079912114e-01	5.187357839233943668e-01	9.511418835909923875e-01	-9.458221584753279121e-01	2.870787961474757233e-01	-4.071768411126331678e-03	-1.761724778839085792e-01	-5.104039140809184527e-01	-8.299930648318233350e-01	1.811447850022049610e-01	-1.952664238943000008e+00	1.696974332195920199e-01	1.457637737887327756e+00	3.537057501939198934e-02	-3.135214446753898931e-01	1.975779042116186657e-01	9.121099328751602897e-01
4.120568779206895682e-01	-7.196275844525685805e-01	-3.797409791845205440e-01	7.251029992665970481e-01	1.335882876193219326e+00	-9.126035611500562528e-01	6.893791918497259308e-02	5.342870685917088663e-02	7.203726863764613464e-01	6.510894707409268234e-01	8.157206670650947455e-02	3.088958276425685101e-02	-3.494337940904391759e-01	-3.740086016800665547e-01	1.270031014252096246e-01	-8.608963684018399176e-01	1.824412737352121505e+00	3.635149702785410719e-01	-1.634648305169935645e+00	-1.037248216984310467e+00	-1.630057053240635545e+00	1.340216230135040931e-01	-4.371294289750612960e-01	3.170980089420075698e-01	5.956037748428196776e-01	5.335276944459741433e-01
-3.921185927517241709e-01	-1.616543209169665651e+00	3.813031920510890904e-01	-1.096468869105757360e+00	-5.539308662594282645e-02	-7.032698955451391898e-01	2.887581496111102930e-01	-4.036403124911510099e-01	-2.060533550528004798e-01	5.985850693519720878e-01	1.135727059988987708e+00	-1.128493875186924678e+00	7.517389215176321082e-01	-1.652633335391507696e+00	-2.529735651556480058e-01	-5.364282430634523813e-01	1.269079618235795959e+00	2.733499900833610829e-01	5.397834547416027196e-01	2.938652944376059575e-02	-9.326258336079373823e-01	-1.727421244554437907e-01	1.242204157963436195e+00	3.654870345050291892e-03	3.460322046481365543e-01	-5.680066989043431880e-01
