## Extended results files for "Inference of pairwise interactions from strain frequency data across settings and context-dependent mutual invasibilities": Brazil_lambda.txt

0.000000000000000000e+00	-9.630045069380621214e+00	1.477431292933235163e+00	8.174954775181989319e+00	6.939877612618047031e+00	-4.291575100243717245e+00	3.319123204770106916e+00	-5.889206383111527998e+00	1.114858970317292641e+00	-6.950459551788000567e+00	-1.825057307000876250e+01	3.435280318778713760e+00	-1.200318985301754537e+01	9.343101648920528746e+00	-1.766403851328093300e+00	1.555260599606723559e+01	1.447603198820411663e+01	-1.809523208729650889e-01	-8.921840287717326845e+00	-1.094059070418709112e+01	-4.599070630010990257e+00	2.707027245019812955e+00	-2.875297264246194473e+00	-8.488963822295138684e+00	7.207468520503149456e+00	2.833611013468082263e+01
1.161894346189811600e+01	0.000000000000000000e+00	-1.356079944510016677e+00	-1.323751120042204121e+01	-1.173819766549907939e+01	9.510154185041708175e+00	-1.423402613810458028e+01	8.134701561683533200e+00	-1.788803090809134844e+01	2.692119467861888182e+01	-1.400191115189710800e+01	1.693503859992977922e+00	9.076547828754863545e+00	1.313649186982175365e+01	-1.553222282542308319e+00	1.406341509665800693e+01	-3.330526854782585033e+00	-2.122829845586364428e+01	-3.402834423917894036e+00	-1.767491660326032221e+00	-6.640793885409985720e+00	1.539961545737853221e+01	-7.381944761543874911e+00	-2.135186514653873768e+00	-5.962052407281580813e+00	-5.742101712345279552e+00
-1.582394812827262687e+00	2.965521598428551009e+00	0.000000000000000000e+00	1.765108954242412409e+01	-8.288262511287163292e+00	5.382845334505227619e+00	1.619393408776022625e+01	6.566834511685781806e+00	-8.532329782645508232e+00	-1.847717168110102648e+01	-4.928395481286725222e+00	-1.210754203829869624e+01	-6.453431070680355486e-01	-2.161675142505818492e+00	2.643392108316705347e+00	4.018695106564665331e-01	9.174154033695375077e+00	-5.995723793384660993e+00	-6.972564904999223323e-01	-3.007192404616484183e+00	1.805972880980435846e+01	-1.779656521120645252e+01	1.271356634381883621e+00	-8.363914084627378287e+00	6.451496183709528154e+00	1.233021125671788631e+01
-6.953520832089091108e+00	1.321226858225259093e+01	-1.732969403304971223e+01	0.000000000000000000e+00	-1.079910455973741179e+01	7.598439725921214638e+00	6.350217735202241975e+00	-1.339770268655073870e+00	5.018076392589217782e+00	1.892984565552997012e+01	2.967674878396584948e+00	-4.334713325840841236e+00	1.732302766180694320e+01	1.106209236883211133e+01	-1.355527341971751509e+00	-6.218143193588104856e-01	1.338118695856269191e+01	1.159241217317200956e+01	5.015028978647107394e+00	2.193599748878079225e+01	-1.604765662403263349e+01	-8.107680007208214690e+00	-1.641497398705196176e+01	1.799922236310358059e+01	3.005891811661839608e+00	-1.246708321072473780e+01
-4.626383597491275701e+00	1.350082638331573470e+01	1.151075157844909747e+01	1.122835754059424751e+01	0.000000000000000000e+00	-1.452669974937185593e+01	-3.380518851411210335e+00	7.854873184660572605e+00	-4.794673944729364479e+00	1.067141191804032374e+01	3.767394224225216970e+00	1.464836606373298444e+01	8.559884649332307305e+00	-4.918745432419890307e+01	3.436330480539815380e+00	-2.706747913451390097e+00	-9.022328523793662569e+00	2.227527281413868021e-01	-1.182460580936418282e+01	-3.006431545504500757e+00	5.003122424857456174e+00	-2.434033575470812849e+01	4.012978302524695451e+00	2.419071605324766239e+01	1.753212080671454487e+01	-9.570844367640725991e+00
7.830810911134897800e+00	-8.202840254691899702e+00	-5.129781128288777303e+00	-6.665767841431973650e+00	1.430432341534884166e+01	0.000000000000000000e+00	1.624027263339198779e+00	-4.717083077926331747e+00	7.211143557403562276e+00	-2.168779003057859089e+00	2.140091767232212305e+01	7.964327323519095891e-01	-8.905007555940843034e+00	1.816149184581085541e+00	1.802571871467955944e+00	-1.713625423375604306e+00	-1.151563272889349854e+01	-2.953079789575427938e+00	-9.371529245698560828e+00	3.857981264953899370e+00	7.050218387026249145e-01	-2.750559227162956866e+00	-6.493767271623611670e+00	-3.156297603934167029e+00	-2.698084884896303492e+00	5.996867792313212320e+00
2.064736686547817834e-01	1.723830985985238584e+01	-1.492436519940686779e+01	-4.640227368879727088e+00	5.390857785490439369e+00	4.414969074029247986e-01	0.000000000000000000e+00	-5.719453891723468075e+00	-1.575284619893155735e+01	-3.499132207339053835e+00	1.757353169303415186e+01	-2.058087726281417229e+00	4.950642710442513916e+00	-1.621694588898904854e+01	1.289581648201129360e-01	5.503740473397329858e+00	5.186640999316111333e+00	2.013682576196771734e+01	-9.309407239585851812e+00	-1.063822139982416370e+00	6.166432696125385249e+00	-1.964231911950604115e+01	2.020047965105029064e+01	-6.807253020214355743e+00	3.498070481164038625e+00	-1.238152542631416608e+01
4.450012069184047014e+00	-6.352222345970181649e+00	-8.388144272504099774e+00	2.212099437662021550e+00	-8.619706033276290924e+00	5.992372254310637025e+00	7.292786257593989241e+00	0.000000000000000000e+00	1.749665470723690941e+00	1.077297220648093123e+01	-4.530446580421931380e+00	-6.962955148952318041e+00	2.537622899083810779e+00	-1.470474894653622799e+00	1.218691205364594410e+01	4.249273931582398411e+00	-1.192823371717540759e+01	-2.728609960078414609e+00	-1.790772710158808900e+00	4.097841222354209556e+00	-4.454188667125666967e-01	1.606403083154537725e+01	-9.267713249239308837e+00	-6.160451435342110260e-01	-2.405233090555271236e+00	-2.535610914312435238e+00
5.591420243362792419e-01	1.884596836302698364e+01	8.086223459746896935e+00	-5.384734722393626605e+00	5.542997399535044778e+00	-7.012515507952509886e+00	1.749518206981119306e+01	-3.316200670094324732e+00	0.000000000000000000e+00	-2.282666657005209387e+01	-8.801504346753898034e+00	-1.192690484683530894e+00	1.143368355416608217e+01	-4.970732853328819978e+00	-1.830407308695944835e+01	-2.827609814187657733e+01	-3.950766844920664544e-01	-7.106361430135921253e-02	-1.923942406885578649e+01	4.159897849473244591e+00	-8.219057966128303860e+00	2.933252277574906586e+01	-1.345335826083056396e+01	8.712456082289957493e+00	9.947321179037304617e+00	7.780294766322454869e+00
8.974519214496780251e+00	-2.688097595701373876e+01	1.945656962665765377e+01	-1.744770737159994667e+01	-1.226042998762980396e+01	4.182178987504883594e+00	5.748451424780447461e+00	-1.209872184516254379e+01	2.273707788525107176e+01	0.000000000000000000e+00	1.149040645033044328e+01	1.422419703983938355e+01	-3.141403765737428966e+00	7.681868712241839425e+00	9.988433261726445522e+00	-6.185094647752059638e-01	-2.333956043968797545e+01	-5.241472038826868740e+00	2.134968494444810005e+01	7.993750427829557026e+00	7.582036916168321206e+00	1.825937850982570865e+01	8.877241828227898424e+00	7.294121909444553964e+00	-7.577553891243399287e-01	9.812196511298173718e+00
1.937570445738045066e+01	1.388714095274506555e+01	6.050184638345191601e+00	-2.391436743228831041e+00	-4.619758622679543514e+00	-2.174857708014716096e+01	-2.018304626327829254e+01	2.906333147292201158e+00	9.620449229369649302e+00	-1.255534750054891369e+01	0.000000000000000000e+00	-1.041425901354644878e+01	6.319428344066078118e+00	-1.343545108606901373e+01	-6.402804538730028305e+00	-9.423376235815464241e+00	3.075028576677660386e+00	-8.466841505350158670e+00	8.258444919910450821e+00	-1.899471162559357040e+01	-9.232653762011988618e+00	-7.636529287228435159e+00	-4.503468337594096482e+00	3.840633744688557005e+00	8.079311593534854730e-02	1.143744372475743987e+01
-3.548451936641920934e-01	1.545526879180114666e+00	1.463716075965815833e+01	5.582452837173152105e+00	-1.302546188860120147e+01	-9.134260282865513947e-02	4.973701824792279069e+00	7.445521390477246371e+00	3.162810092759707370e+00	-1.370176066597713138e+01	1.094841620735239474e+01	0.000000000000000000e+00	-6.274706936415470615e+00	1.014097163949942271e+01	-2.835179157154104068e+00	-1.890814271469184860e+01	-4.858253645675871368e+00	-4.481137643044375451e+00	1.219383377891444020e+01	3.851535934683794515e+00	-1.129698837290257529e+01	9.541215213753922342e+00	9.308691369609922717e+00	8.330297374582437797e+00	-8.973129129675337268e+00	-1.376527418864108832e+01
1.448768176283003584e+01	-8.301774519309248035e+00	-1.125696311265754090e+00	-1.751971850188787272e+01	-8.371827203410832752e+00	9.189799993518050769e+00	-5.397893020332406699e+00	-4.046663378679284939e+00	-1.248006168616730704e+01	3.020081111219318437e+00	-7.758557553507714033e+00	8.716880538911407683e+00	0.000000000000000000e+00	1.420636329056841696e+01	1.268596783333211775e+01	5.388263501769067432e+00	-3.261106410224362762e+00	1.051461636388880194e+01	1.689795213986186795e+01	1.871056602489817866e+00	1.357559923555352555e+01	-1.980829192685119367e+01	1.251374828302129849e+01	-3.041371498029722620e+00	8.335664177261557839e+00	6.418841048309633202e+00
-8.739429439913180886e+00	-1.150419909884169023e+01	2.370370212449903313e+00	-1.125499974179465035e+01	4.348884205020222993e+01	-1.527399967965340721e+00	1.645872758762151022e+01	-6.135687703376443425e-01	4.447672906949337701e+00	-7.193024668806394573e+00	1.274619013797812883e+01	-1.053840675600909904e+01	-1.407865394161251515e+01	0.000000000000000000e+00	-7.682207869927062838e+00	7.295064882681018048e+00	-1.244701113740205756e+01	5.840951203076363285e+00	6.027209653379989263e+00	3.952044633126644335e+00	-7.400741204733126688e-01	1.903588369038918771e+01	4.140307440554000351e+01	-4.234159420176683009e-01	4.005591920483778878e+00	-1.162274678145966611e+01
4.127863775916749134e+00	4.073912375249516771e+00	-3.226545356362272354e+00	1.131181451614687861e+00	-1.235611940068034320e+00	-1.124446415441724412e+00	1.680873909871878347e+00	-1.430144924839589748e+01	1.991370096461075434e+01	-1.104115920687374164e+01	6.465334531687620512e+00	4.606003340898574550e+00	-1.429634093659653971e+01	7.998142647766044000e+00	0.000000000000000000e+00	-1.397580911416775251e+01	9.733839235558777725e-01	-8.559396738362762269e-01	-3.430141361157626800e+00	-1.935084292567482578e+01	-2.109078867468814522e+01	4.861269470576881524e+00	8.062803116530714576e+00	8.164996690026224968e+00	9.234066742085845547e+00	-7.048337937215328530e+00
-1.466274012342138278e+01	-1.180634708790741527e+01	-6.576514191794036179e-01	1.377244752485035972e+00	2.464096979030649393e-01	1.565585035885290743e+00	-5.639117248238455282e+00	-6.787657693712674245e+00	2.694465214132127429e+01	1.032322917377540561e+00	9.351742414708750673e+00	1.946110231660530943e+01	-6.673750147835180613e+00	-9.317413787725579155e+00	1.496358890884963877e+01	0.000000000000000000e+00	8.837618237025554047e-01	1.018154956639488518e+01	-6.050729568352346099e+00	7.609780907371231251e+00	3.232364842976487296e+01	1.434140405082983527e+01	1.422702453276191115e+01	9.379151176858510297e+00	-1.148566940312810125e+01	-3.836000793321946656e+00
-1.268050109379255730e+01	4.576999743835457934e+00	-9.298643618596727833e+00	-1.230441467610281236e+01	9.569085435096518211e+00	1.057331224717482066e+01	-4.434965319120093064e+00	1.141120318505578091e+01	-3.985817417139803087e-02	2.327703130512214713e+01	-4.153138961205330659e+00	5.268692334986516457e+00	3.035019977109620903e+00	1.114504454219804863e+01	-1.004353337338331625e-01	8.792270207705640273e-01	0.000000000000000000e+00	1.038862386307051544e+01	-2.518901098158145224e+00	3.835276308652706856e+00	1.007479165309572444e+01	2.507855148214288121e+01	-1.070842533715354072e+01	-1.541642942673671968e+01	1.857201829070101340e+01	2.638140772033076686e+01
-2.553127283283764815e-01	2.076157656122461503e+01	5.497136573411291138e+00	-1.291426889265987477e+01	-6.427377669162384066e-01	1.945329441541550963e+00	-2.198107156333639622e+01	1.939376516151844587e+00	-1.953563587159218518e+00	5.222160482629821132e+00	7.690928946678398326e+00	3.635788370175114359e+00	-1.323720369722383339e+01	-6.212901106248386540e+00	3.522896964392403518e-01	-1.161475915943323400e+01	-8.935221876530912155e+00	0.000000000000000000e+00	-1.580129054854152493e+01	7.539704173079735394e-01	4.246689305664522607e+01	1.415892661393793084e+01	-2.246957523195679762e+00	-1.952916890727167143e+01	-1.723637258771514524e+00	5.480854999856338061e+00
7.401115725660086575e+00	2.644931614100516359e-01	-2.801116130634117241e+00	-7.307786215408367703e+00	9.685785866166773062e+00	9.994429171226670405e+00	8.482376165805945334e+00	1.399789673019369296e-02	1.656530626669954742e+01	-2.340256287854722572e+01	-1.139782257079802896e+01	-1.333086472430144376e+01	-2.155015923670216793e+01	-8.479540699365518464e+00	5.089760201583733989e-01	5.110495362997010460e+00	3.161127245456915591e-01	1.299061249854390709e+01	0.000000000000000000e+00	8.050338851725502565e+00	-3.977793236517367603e+00	-4.430994663424211666e+00	1.247821077928380085e+01	-4.888997986656081096e+00	-2.611770727037416506e+01	-6.148267206706639953e+00
1.179301218065102574e+01	4.762018240509391376e+00	5.647576219240137085e+00	-2.261932343112690802e+01	3.153232652795148194e+00	-2.362744873468572759e+00	2.530474025063868204e+00	-4.474785955085854638e+00	-5.132996429263223526e+00	-7.897443252541738623e+00	1.934356888027295085e+01	-2.265360099869081711e+00	-8.241371052113330986e-01	-6.589966303357971178e+00	1.880542224186663702e+01	-6.857798383093228978e+00	-4.255460247876211355e+00	-8.458602860765784826e-01	-1.078688234484686781e+01	0.000000000000000000e+00	-3.156111092428061760e+00	-5.425726663517322024e+00	1.005559751284086012e+01	-2.314496393539243613e+01	-2.538817480199848831e+01	-1.686468278615807037e+01
6.066843075915079986e+00	8.958514235404972936e+00	-1.591927966310512410e+01	1.363361812122784578e+01	-2.295428140812186157e+00	4.309806095317619823e-01	-5.383708989960074298e+00	-9.319640906379905720e-01	7.367210852553572664e+00	-6.906526770538579996e+00	7.108631551641313884e+00	1.387827485730853283e+01	-1.382578539314600441e+01	-1.536892144470812127e+00	2.055843368814556982e+01	-3.028671180178755762e+01	-8.123625074657388367e+00	-4.913444673460441692e+01	5.155589412501089264e-01	4.024942413788530793e+00	0.000000000000000000e+00	5.633333615688224327e+00	-4.788735587952044348e+00	-3.457934506240252404e+01	-1.456876076009934096e+01	8.131273781879407858e-01
-3.976966529213850077e-01	-1.433876652848960553e+01	1.815481064611603301e+01	9.579026353454459297e+00	2.493098272048093733e+01	5.126713079678229867e+00	2.203097405120425023e+01	-1.644349745997820378e+01	-2.648729301248185308e+01	-1.669497528205932113e+01	6.729399255604728403e+00	-6.728852162174497664e+00	1.951831663196096756e+01	-1.876937277453011532e+01	-4.228340095834965062e+00	-1.461366928291819711e+01	-2.364675005419817566e+01	-1.548939078390955615e+01	9.379141845743768080e-01	7.459496816361990135e+00	-5.390819772349200178e+00	0.000000000000000000e+00	1.502099113139825448e+01	1.923198884005841336e+01	-5.170334258542488293e+00	-1.305430837730057014e+01
4.140533302662962711e+00	8.829753902748313621e+00	-5.448566264048768648e-01	1.724241605718236059e+01	-2.166406683970883762e+00	6.489069999304248881e+00	-1.796461410227082212e+01	7.429470069435824442e+00	1.220306466029362547e+01	-8.921968931789349355e+00	3.478621323439502699e+00	-7.863898329868344916e+00	-1.322399805920099425e+01	-4.053430040692665415e+01	-8.065342832292818898e+00	-1.215811817889233559e+01	9.318275545305313656e+00	6.956072468646425921e-01	-1.421529487582616724e+01	-8.683075316458184645e+00	6.837920983718126955e+00	-1.306017096174780079e+01	0.000000000000000000e+00	5.614948954635010203e+00	-1.110203413861145272e+01	1.978539172431666060e+01
1.034457246191934487e+01	3.857404263847092896e+00	9.668949664901390406e+00	-1.724375021868776869e+01	-2.127543429061195823e+01	5.679676650547509809e+00	6.981691599209324472e+00	9.621684391738956066e-01	-8.169614399447759467e+00	-6.929119155492797333e+00	-3.312861751110171671e+00	-5.785351272921227306e+00	1.336737688703302007e+00	9.998940607660575797e-01	-8.681870450571556930e+00	-1.025639206808788195e+01	1.652532351587251114e+01	1.916005583002908708e+01	3.836474444069124079e+00	2.164176935941752333e+01	3.869331405328397722e+01	-1.742038437826242259e+01	-5.229916409457979753e+00	0.000000000000000000e+00	8.987672656935187243e-01	-8.376620796672190394e+00
-6.527102843800890675e+00	5.851172235622000173e+00	-8.097652050816137148e+00	-2.159388999941887377e+00	-1.688805220471312651e+01	1.315869859942540021e+00	-3.553391698320188752e+00	9.875515698228571893e-01	-1.066786230507691613e+01	1.731917814632247588e+00	-1.091443147677662040e+00	1.033941485015601636e+01	-1.094342541443535666e+01	-6.269471733644439659e+00	-1.058544089635910090e+01	1.028629931540054443e+01	-1.700847970050394053e+01	1.053618196403223406e+00	2.240302978721687310e+01	2.503506285438686163e+01	1.186755098917344498e+01	5.676300231906008520e+00	1.118983058011220955e+01	-6.661736827073221345e-01	0.000000000000000000e+00	-9.327916709562203978e-01
-3.020903382010444460e+01	5.005746364399050741e+00	-1.169209576222800173e+01	1.233811505668180075e+01	1.132442833859192000e+01	-6.540156132904642483e+00	1.568204667793527030e+01	1.452368252804612236e+00	-8.945995182180761063e+00	-8.739721331375767122e+00	-1.010397889433915175e+01	1.446334479435354581e+01	-5.236117820285895341e+00	9.540184770763302069e+00	7.833213663270410798e+00	3.823635296950245177e+00	-2.549600226263937586e+01	-5.790034844814615944e+00	6.257596932347118113e+00	1.916954250102130430e+01	-2.328539002081726927e+00	1.499775030866485892e+01	-1.802247314810976064e+01	1.017391374347213251e+01	1.784754494111854495e+00	0.000000000000000000e+00
