## Extended results files for "Inference of pairwise interactions from strain frequency data across settings and context-dependent mutual invasibilities": Denmark_alpha.txt

-2.839201400334416814e-01	-2.869290985364354452e-01	6.365459744698400701e-01	2.562476275032508632e-01	-1.491355283373830609e+00	-4.637572507601777638e-01	-1.175177311848838724e-01	-3.744769183134312729e-01	-4.391483111020123009e-01	-7.028140422945944321e-01	5.479235255761259749e-02	2.552536992839362084e-01	-5.867790172710982688e-01	-3.598343918470366387e-01	1.410159824858531197e+00	4.681277259129383861e-01	-6.077178549178864353e-01	-8.124399043065001491e-01	-5.520214097222999605e-01	1.140578505457880532e+00	-1.851970652974773923e+00	-4.988587263339265276e-01	9.378131237971327749e-01	7.988127459025738952e-01	-4.441779888209992366e-01	-1.663191294599880854e-01	-9.482757076404725316e-01	-5.103487396839806456e-01	9.051728298419035035e-01	5.557681863044241499e-01	6.063006793467711208e-01	1.155738761250369590e-01	8.231181633625415106e-01
4.288891321111363841e-01	-5.464607077773367960e-01	-4.417175885656035583e-02	4.155626492049837584e-01	-1.082554077833824069e+00	-7.726789843199129981e-01	4.532484937989025853e-01	-1.441448444017792374e+00	7.618740167467025204e-02	3.032309378127006627e-01	-1.168797338266668456e-01	-4.563603343591211559e-01	-1.434917011478832771e+00	1.658308086501622647e+00	4.969788992638599634e-01	1.777670520864850154e-02	1.131697795269106299e+00	-1.365763849218329939e+00	-3.891630735573350930e-01	-5.373558174902709483e-01	2.550841325437439577e-01	1.188276723160609505e-01	-1.010378098230222177e+00	-9.134493616436133445e-01	-1.592895928647468873e+00	1.085351976460216195e+00	-4.022718252485992352e+00	9.931526457664716645e-01	-1.699405032021793216e-01	-3.742622449379877647e-01	-7.905208518344705171e-01	-1.466994910302671151e+00	-1.231661031845486393e-01
-1.061994475065271004e+00	1.158689307700273785e+00	-4.629238699364055520e-01	8.298277472013374512e-01	-2.333417149423564485e-01	-8.067688153636050075e-01	3.082996063761771488e-01	1.075286086316156631e+00	1.152632832205159552e+00	-1.316323959617909933e-01	-7.454240657018308402e-01	-7.932839317362152531e-01	1.687264681118791909e-01	-8.800686336561772682e-01	-1.950848571505200413e-01	1.717092895889407167e+00	1.111066388743876532e-01	-1.162691276622298098e+00	-1.108534040005011434e+00	-1.069766274989077726e+00	8.758741325919224829e-01	4.120895592277025177e-01	-9.979173596540247271e-01	-1.230901255853341425e+00	-7.491170548814745089e-01	2.023627377427832663e-01	2.390875564581635693e-01	-9.601473831982210161e-01	-9.824975874717272184e-01	-1.775384380045190946e+00	6.578991081512339245e-02	-7.741182664019520265e-01	-1.780288156348178719e-01
5.538724509312228372e-01	-2.513177657821513922e+00	3.468396232208857399e-01	5.178020833001616419e-01	-1.150657723034894220e+00	7.031078897049438670e-01	9.247600519496981253e-01	2.317099659250871913e-01	7.296148198500185256e-01	-1.507811527148807951e+00	-5.072694078335993062e-01	-6.469405952027837969e-01	7.567375666867838246e-01	-5.712176011108185403e-01	4.821153112944191223e-03	-8.193064990418193194e-02	-5.787730738018386223e-01	4.331564127351187343e-01	-8.344889467780319814e-01	8.650530607739413957e-01	5.845900239095790374e-01	9.394169013379669586e-01	-5.225449268519528623e-01	1.382241436329634476e+00	-4.102119861435450932e-01	5.661407790946633954e-03	7.271558839801308682e-01	-6.905690928899858028e-01	-1.882484032962911669e-01	-6.759137904583458756e-01	6.699842561848566580e-02	1.475331548251186675e-01	-3.029763337766118725e-01
-2.700277648883835369e-01	-8.338163719322319034e-01	-7.236079113483706582e-02	1.014693171236897978e-01	-1.452220290059322405e+00	-9.721101439637600539e-01	2.173029995911723578e-01	-2.128691068173076850e+00	-5.704982072025225337e-01	8.826382692980041522e-01	1.115240185982271814e+00	-8.520666700644284886e-01	-3.426744069809150584e-01	-7.592575575532439780e-02	-3.155061646211999582e-01	6.000196691010970529e-01	2.332419579354807204e-01	6.688749372501241464e-01	-2.713051782626474950e-01	-3.883419279209655850e-02	5.990002101122716693e-01	-1.070534897467631641e+00	1.676406068053891252e+00	3.552530956869355827e-01	6.282118387493803580e-01	-7.241614273344205710e-01	4.731188262177264403e-01	-1.159275305121961974e+00	3.121583152836944763e-01	-5.725671621238236364e-01	1.431171276524781488e+00	-1.140039127740228420e+00	9.953830190671594802e-02
1.947128741845164102e-01	2.054943052380244328e+00	-3.208869693878103058e-01	-1.450761335261283147e+00	-9.059233677721571787e-02	-9.177961210314607987e-01	-2.669418499431324143e+00	5.909945655208098669e-01	5.961207090719541357e-01	-6.280760401517865299e-02	1.372164035714914521e-01	4.236722562191467256e-01	-2.199015879306689125e-01	-5.476552226542675816e-01	1.157619805901931365e+00	-1.418401763718035058e+00	1.032296391801890589e+00	-1.714250483274518011e+00	-1.764334833905855521e-02	2.077206522290087343e-01	1.147789504483760270e+00	6.375787598832853842e-01	5.373482139330968375e-03	5.579320191317933553e-01	2.054833900911001154e-01	-5.705905380669834548e-01	-4.132036448774445980e-01	1.380660151202822039e+00	9.472923706866904769e-01	5.670160253012785923e-01	-2.006236027686099543e+00	-1.325821264982094405e+00	-4.245858450836809683e-01
4.363309019726800408e-01	-1.918390858261347809e+00	-4.648962950206987355e-01	-3.790603251001459228e-01	1.698281021688517800e+00	-2.267961492154627889e-01	3.982161073009342078e-01	5.625453521454089056e-01	-1.101881760504989538e+00	-8.585105194392318451e-01	1.389475270704278120e+00	4.297493503971441253e-01	1.100269977412748679e+00	-3.530862417303802236e-01	-4.108223794551405517e-01	-6.871696232193393872e-01	-4.426153247804812119e-01	-2.840348582179399450e+00	-5.726922476211696589e-01	6.087021228395994576e-02	1.848386326471697372e-01	5.104380235531205123e-01	-1.542371146700506068e-01	8.705949274471982413e-01	1.909704655541664964e-02	-1.764915278188540770e-01	2.548526706573132294e+00	-4.085306383545265763e-01	8.370530555516773885e-02	-1.009435488209969867e+00	8.004254000125158308e-01	-4.555402171870288619e-01	-9.080136396157674206e-01
1.387670350043924694e+00	3.680801445709736552e-01	-7.438367228620249572e-01	-9.638736450094831376e-01	5.316647875528101030e-01	3.195845857286664371e-01	9.390468753953362668e-01	-1.850247121660872351e-01	-1.087631831990727882e+00	-5.151072780898170722e-02	4.183913736891309298e-01	-4.168038749832278511e-02	-1.430356234988135536e-02	8.687811837994621200e-01	1.158405923622078060e+00	-4.673263840913778888e-01	-1.357396317868325042e+00	3.957967331046051140e-01	-1.003511679998190798e-01	-1.740258505909683118e-01	-2.562597356061126597e+00	9.352533184741812500e-01	-1.241669283598874490e-01	4.798359002339137036e-01	-1.953291168210039119e+00	-7.155888386887436781e-01	5.995269312998668942e-01	-1.121892224686686923e+00	3.246323421823582578e-01	1.444224968732507719e+00	-1.224008521101127567e+00	-2.791413004999933056e-01	-8.040429940034322653e-01
1.473028810007793732e+00	-5.191449336495901346e-02	-1.911768411961089348e-02	9.153652276980831504e-01	-1.359617265849921264e+00	-7.463722860408812387e-01	-2.318671308910146056e+00	-4.170765549909923320e-01	1.465728407160247493e-01	1.780902977327561421e-02	8.254610182349908509e-01	8.306180877153432340e-02	1.274837512689363517e-01	-8.705335058626512135e-02	1.686751641232429488e+00	-1.015449814163066344e-01	-1.580107658054882569e-01	1.625948486585056196e+00	-7.116156933082883329e-01	-2.126240221863519575e-01	-4.794210560814821109e-01	-6.886412837226263406e-01	-3.974609677812381281e-01	-9.083265655933046023e-01	-1.803409799244474199e+00	-1.242739227526001577e-01	9.627844035754857810e-01	9.266695698245810409e-01	-9.871789681354012913e-01	2.631947886211566390e-01	-5.748836743698189089e-01	1.034459908399870537e-01	1.079675741635136799e+00
-7.845753482184314453e-01	-4.386052394022991741e-01	-1.039101992225675453e+00	-1.839375371481969945e-01	4.222719637625489408e-01	6.679084601065906623e-01	-7.104264203082701901e-01	7.964609594940172954e-01	1.292487055773034355e+00	-5.412757312374450597e-02	3.792028538068341614e-01	1.637628839144803228e-01	-1.229979365932244439e+00	-1.492912641760376635e+00	-7.397982434501941817e-01	-3.123098547832883209e-01	8.313487046931156144e-01	-1.392258835383260118e+00	-5.876432803791291626e-01	-6.827470703834233323e-02	-2.473447278693156282e+00	-3.886796179905339932e-02	-5.926106507394742096e+00	-5.418329113880333558e-01	1.211233100242308791e-01	-3.510684681989515443e-01	-5.313264657583189887e-01	8.711383948850797143e-01	-2.230481721316649679e+00	-1.895759518203698202e-01	-1.623669041128458501e-01	9.474365359419839594e-01	-1.382290652849999635e+00
5.602684806257122174e-01	7.122814030913059424e-01	7.410596910130363701e-01	-2.395452472216128559e+00	-3.741861473995347076e-01	1.995022530334231714e-01	-2.687382879100679300e-01	8.348937384804275830e-01	1.544213041490935800e-01	-1.242632866422602067e+00	-8.110093931057481553e-01	8.408215687295251817e-01	6.826169387092100305e-01	-4.106397334485266670e-01	-1.142024116086368113e-01	2.384611486859130047e-01	-9.527291518704283924e-01	8.333446717131251513e-02	-1.080167639589382222e+00	-4.235808064019926378e-01	-6.276887823436498870e-01	8.498007757699003184e-01	3.823733448362229836e-01	9.551593215398538339e-01	4.581681643108304058e-01	-4.619189190145582269e-01	-1.911138196676080314e+00	6.736438540718709955e-01	1.207909540624688027e+00	9.721527909304139570e-01	1.292851865179097448e+00	1.632747009999904186e+00	-4.837889521251103608e-01
-5.199524870982580316e-01	2.193446073282045994e+00	-9.768160489679964531e-01	1.087661475000852862e+00	1.865321816488219597e-01	9.955548427667939571e-01	-3.934169215143484277e-01	6.785027471672371302e-01	9.369725343151885655e-01	-3.132647516748285343e-01	6.715533207158365103e-01	-1.202212590873778630e+00	-5.675323461277554937e-01	-5.173120334694217837e-01	-4.504118376479442909e-01	1.174784485146616458e-01	1.160717117934935705e-01	3.705272152076963810e-01	-9.292171462465058651e-01	1.458684554097579023e+00	-1.839869550900742334e-01	-7.008660470608020221e-01	-1.023801031103682257e+00	-9.173523862348433866e-01	-1.550896710142205315e+00	2.634788226403543820e+00	-3.966544020831739847e-01	8.626723593367147114e-02	-5.679704922353793206e-01	4.939751195267412243e-01	-2.259127922035479019e-01	-3.251024382450018901e+00	-8.282798439187116779e-02
5.251134562879873346e-01	2.919685878705411408e-01	-7.793316091330858460e-03	-5.130344794646380935e-01	9.379088399145263377e-01	6.016635527821750928e-03	-1.292914255781521859e+00	7.332848456321084951e-01	-4.735145554706295390e-01	1.235806234433862061e+00	-8.366826811696278510e-01	3.841539162741942071e-01	4.151619520128690954e-01	7.504833854123875610e-03	1.122802215136593063e+00	-5.000000000000000000e+00	-3.594134771205912404e-01	-7.968020319203660273e-01	-4.388208539788047979e-02	-1.308621235167860997e+00	4.741105849450581999e-01	1.026241011874282627e+00	8.585548949845074329e-01	-1.821454188937095875e+00	7.978300769324863095e-01	6.376419243431415973e-01	1.938977525443090766e-01	-2.764606143754647638e-01	-3.130786700854193971e-01	-8.090991978132069939e-02	2.011471309828743725e-01	-5.827734221963297712e-01	-1.581932864166424313e+00
8.816377324462848497e-01	-1.264748341871459569e+00	2.160637699122942498e-02	-2.601395019438794698e-01	-4.008704470783152618e-01	-1.583510181923062143e+00	4.186164948442214762e-01	-1.387383832358568103e+00	-4.200193983206860771e-01	-1.891914390192986350e-01	8.025721871160680643e-02	8.395815351800112181e-01	-1.165358278872454134e+00	-2.710488018271900446e-01	-7.826563441923908848e-02	-4.475060098337670378e-01	3.707900205485786249e-01	-8.352415866138426237e-01	3.001792914395148504e+00	-2.573804956441222980e-01	2.182504119040532820e-01	-4.200079794542014300e-01	-2.907146337122412105e-01	1.765037316427242320e-01	-1.737377984279137699e+00	-9.248034560197498921e-02	5.712894754531194774e-01	-9.248660144689666018e-02	-4.323089185347309127e-01	1.005366967318331306e-01	5.399143938705363022e-01	-1.222729661275942625e+00	-6.081748961944009046e-01
4.255089070119099648e-01	1.433008254602114784e+00	-1.503677043352851461e+00	3.258024607848408749e-01	2.628869602341205702e+00	1.439826679372542551e-01	8.605322903277745628e-01	-9.340643395352236089e-01	-1.113183715875220164e-01	2.426461303027390715e-01	-1.228422144479076605e+00	4.869066733737011377e-01	-1.003372264734423647e+00	7.174673063318831590e-01	-1.228876421331685176e+00	1.156966453192988631e+00	1.241598249589673575e+00	-3.494298735380970133e-01	8.251729641998060139e-01	-4.968301816884495015e-01	-7.655287950684711573e-01	-9.055730782645612376e-01	2.261232142349923979e+00	-1.242972296905608953e+00	1.240934971101365525e+00	5.113860017930265123e-01	1.698201352270085840e+00	-1.398346004401632925e+00	7.028282227171630536e-01	1.478601821288010043e-01	-3.725935301941125100e-01	2.244677520672649085e-01	8.002438842592426438e-01
-5.954570126299926214e-01	-1.121087017479218240e+00	7.698101737956726254e-01	-5.252937927904317572e-01	-5.622733688842140864e-01	5.567181123110359620e-03	1.312991018415327282e+00	-1.579378525204638395e+00	-1.207762768620426197e-01	-8.822356236604119717e-01	6.882062647471183237e-01	7.211408481978816010e-01	-5.561124495242600885e-01	4.505519917689828069e-01	-5.418382080826642522e-01	-2.726621275404489952e-01	1.306222227946754577e+00	-9.122915713821663219e-01	-1.335975439768494755e-01	-4.523771095256433061e-01	-2.052980242058763505e+00	-2.425249593623328981e-01	2.423884167081049146e+00	-4.572751664739386768e-01	4.301238983103161662e-02	8.323438995016229081e-01	7.960432213323620498e-02	3.897480650854898698e-01	-3.912378903983187439e-01	1.010491638610832021e+00	-6.385365254927832801e-01	9.683082311323442104e-01	3.763429337184018286e-01
-1.680961123722725659e-01	-1.763884940974569160e+00	1.370917416785535137e+00	-3.998767902080795078e-02	1.492803935415929928e+00	1.621008785473428970e-01	1.464731097213570754e+00	1.214409981723872489e+00	-2.130769153505438940e+00	6.851153319738312319e-01	-1.386806532425114202e+00	1.004765117223893611e+00	-2.033863262388663218e-01	2.312294164256354811e+00	-2.333161900892105400e+00	-1.615846261272158024e+00	-1.676074194087293634e+00	-1.655690653120479139e+00	-3.527512480317928634e-01	-4.231104616314980138e-01	-1.171819839482615366e+00	-1.495758244516630364e-01	-9.388317714520121315e-01	-1.550014447775540205e+00	5.567950610596789085e-01	-6.126133633427860437e-01	-2.365468405029235832e+00	3.462717866418619117e+00	-1.101242338258302533e+00	7.375182029489256719e-01	1.064744462298301109e+00	2.312328284152234570e+00	-1.584719041021869446e+00
-4.596052494716797443e-01	-7.346140157225006240e-01	-3.367087992903117222e-01	1.947621334215182687e+00	1.967923078628004419e+00	2.927159141129846431e-01	7.413680860632465563e-02	-4.130690570835623410e-01	-7.239619659271948615e-01	-5.838380651263687382e-02	-6.148681919583663946e-01	1.249958571423739118e+00	5.425275677698151444e-01	-3.362552970044763723e-01	-7.028122744401247290e-01	4.899191308492683028e-01	-1.212984217943413823e+00	1.147966750660521160e-02	-4.132882283854714345e+00	6.350210175420414327e-01	-1.411256320840855505e+00	-1.770395361665755563e-01	-1.637693865825925243e+00	2.946170723656888146e+00	1.334322081309952779e+00	1.026367633092868159e+00	3.527686135507407308e-03	1.360421846011107494e+00	2.393461354660848528e+00	-4.210052321139170495e-01	2.332148222616785838e-01	1.958547699659251462e+00	1.507601508254646117e+00
-5.646628952039620120e-02	7.335973867278823279e-01	-6.962084107427018997e-01	-2.471290838683692648e-01	-8.360726463124595886e-02	7.330195104696728414e-01	-3.898773907679101702e-01	-1.773595627734696922e+00	-2.612453263747504528e-01	-4.418890498696403379e-01	1.295433907315408362e-01	-2.029851992879690703e-01	-1.297555218745680694e+00	-2.511575170262478451e+00	-8.939705061240418860e-02	-1.414137681346441799e-01	1.047084625163441085e-01	4.155737392088583171e-01	-8.347689922088610825e-02	7.611557909857528115e-01	-5.041625682844128598e-01	1.224436221516192330e-01	3.984241876856214892e-01	-6.053396957554380009e-01	4.146769329628030576e-01	-3.172852933619319526e-01	-3.588663409475047888e-02	-1.398245434601537440e-01	1.020628620093336769e+00	2.607703450210253071e-01	9.389204442007709206e-01	1.192191219087708864e+00	1.151244004247726993e+00
-2.324492751162209880e-01	2.138776309951655186e-02	2.472293576878024923e-01	1.542457768128296269e+00	6.652480901282988857e-01	-2.196135652696140361e-01	5.787168731862383231e-01	2.769594737330807743e-01	-2.207963015267956353e-01	7.687786145756064782e-01	7.773806153834490473e-01	-9.319412264773017096e-01	1.950376089933502644e-01	-7.368728353229795358e-01	1.094373543592861431e+00	1.207851968402928522e+00	1.204015992461699547e+00	-9.850792116984742330e-01	8.749677951622564231e-01	-1.011226285282922216e-01	-7.275481494374743674e-01	1.302472712226763474e-01	6.052857905867620875e-02	6.433661570850913725e-01	-5.487956257668850230e-02	1.309774101658745415e+00	-1.351895753279407641e-01	-1.650970981314074715e+00	9.317487396911248165e-01	-2.146357436290557974e+00	2.366312836228621208e+00	1.660561147219858924e-01	5.775749306653406023e-01
-3.011292684874049552e-01	9.641619140105949226e-01	-4.848851425610682941e-01	2.334082191525041150e+00	9.781578623625895030e-01	4.586483560133087778e-01	6.603624572834370099e-01	-2.091941566897581595e+00	-2.897934162466150876e-01	1.644615403940545284e-01	1.443873346516075351e+00	-1.292929420247534322e+00	4.596661285998362989e-02	8.026364553167949500e-01	3.755691166192437480e-01	3.367747917586912942e-01	-2.112267983421665551e+00	1.111658525690730093e+00	9.721239697861476792e-01	2.537021179035819252e+00	-1.271079708294348354e+00	-4.334444350199210816e-01	1.461838967944733891e+00	-1.386204586305396003e+00	5.287617199466980722e-01	-1.355080935209681980e+00	-6.577511121626362922e-02	-1.037104921265345148e+00	1.011362587693158538e-01	-8.899119369732277907e-01	3.932440079586242421e-01	5.833054054815288714e-01	2.496852229355958075e-01
-2.855724095199638768e-01	-1.167849647346140163e+00	1.197613233608092242e+00	-1.371105195545122913e-03	-1.786250339456811331e-01	-3.456515195980124910e-01	2.443024292515326157e-01	1.034513300452869489e+00	1.612523347173989152e-01	7.517160696617014581e-01	1.885923697991935155e+00	-5.429232227868980853e-01	4.184153053468271932e-01	2.080289893314560157e+00	9.536619338258980338e-01	-4.345641220140182837e-01	-3.307680249527690797e-01	8.282997150751095772e-01	-1.056826976394357187e+00	1.354267222944515459e-01	3.126690692759700463e-01	-2.019514877874441505e-01	1.276485683657048176e+00	6.461832164456120242e-02	-3.995200849961492717e-01	3.494043989041188958e-01	1.270077976792144847e+00	-8.192698486506779787e-01	-1.744649414036238133e-01	7.232436005792014511e-01	-9.678720117305873449e-01	6.362274776578378255e-01	-1.466797567969328753e-01
1.094943055271285326e+00	-6.903860512512036141e-02	3.337687826117993195e-01	5.073065299213280754e-01	-4.503963649435835936e-01	-1.481301258315743219e+00	1.364378342978724401e+00	-9.255074538512134685e-01	1.470257195280567419e+00	-2.004264362497541363e+00	2.554052597152479172e-03	-1.389344539532518352e+00	-3.198695416241472689e-01	4.667074932014701472e-01	-4.866880701495631678e-01	-9.817492820409940979e-01	-1.362925916418355810e+00	-1.717223118848724583e+00	-3.920518594549827207e-01	-3.663556645282633806e+00	-2.503094857191586753e-01	2.169389487897181557e+00	1.496524038721466499e-01	-2.887132304485895418e-03	8.764317657653880600e-02	-1.427805095822018089e+00	-4.533942923765648669e-01	-1.259003470223180932e+00	-1.727381351166944912e+00	-2.769346810250176150e-01	1.042116852730325727e+00	-1.293223599892898035e+00	1.534120472731373752e+00
1.084588914452274455e+00	3.918945241632897786e-02	3.879006833780994090e-01	-3.147371011701812216e-01	1.907532366049124573e+00	-2.493259184771910331e+00	-1.402665673619432729e+00	9.055071081779187958e-01	1.195896372715979372e-01	-7.392756747387327909e-01	1.727409842167722864e+00	6.996621956569336609e-01	-7.493430581323591300e-01	2.936325409650561435e-01	3.582741257154635206e-01	6.955677969621433254e-01	-1.263694764574917029e+00	5.003984306115389913e-01	1.603784232573927770e+00	-1.033923021568213141e+00	1.251544571786421089e+00	1.021230980239949515e+00	-1.781976660649350119e+00	2.185234817431903620e-01	-2.273647257007114675e+00	-2.228881351141618894e-01	-1.490520285151652802e+00	-1.224184703413010222e+00	8.006177883070486612e-01	1.878598054126996431e-01	-2.123291292208311920e-01	4.821140631480700378e-01	-1.629509274473543767e+00
-5.641529621389553828e-01	7.414321923632326561e-01	-1.383933282993968339e+00	6.336598653732536945e-01	-1.002630530641944739e+00	-2.485011223949805947e-01	-2.879249579532415781e-01	-5.208921380696047709e-01	1.059398872162001792e+00	-1.965908670613746301e-01	-1.462200698758616024e+00	-9.628766575980999276e-01	-1.084495598202101618e+00	-2.066881314991794727e-01	1.097037966515704399e+00	9.353946679386065943e-02	3.354573973641029050e-01	-4.207971904633551752e-01	8.196933067235682158e-01	4.746613210146178874e-01	4.980889639699809246e-01	-1.515798773512008424e+00	-1.504641270792806518e+00	-1.064724939191364017e+00	-1.656246996359491686e-01	3.293425699767724146e-01	-4.738747648821921565e-01	-4.406347857360920495e-01	8.262424829354200195e-01	-6.336236717422154552e-01	5.577032144924541912e-01	9.874539174819336740e-01	-2.446628521461624017e-01
1.877637961236049202e+00	-2.207522785307315105e-01	7.279458176707570560e-01	9.077213767103009534e-01	-1.455457891774322388e+00	2.023324260945843278e+00	2.300421611319062531e+00	-1.202790330872508306e+00	6.302844378838945438e-01	-8.478879438385354961e-01	-1.234232229120030055e+00	1.347343629070950344e-01	-8.648540433603985056e-01	1.216196863868882039e+00	7.552259186604703967e-01	-2.473760123920139442e+00	1.962175657859587474e+00	-8.801473338619174303e-02	2.117368318475086886e-01	-1.869149038238646643e+00	1.569736040508593833e+00	-4.179449058046669774e-01	-1.115960518024659454e+00	-1.439060352394173403e+00	-1.230800541029760886e+00	1.753276203450396586e+00	-2.893363231572438909e-01	-4.335631416644396552e-01	-5.167628747433181818e-02	8.426728317788683142e-01	3.442724080575599310e-01	-1.817995133912063688e+00	2.486498662742601784e+00
2.953703152075319305e-01	-4.410599739564510235e-01	-2.477271792795747163e-01	-3.239489226336451227e-02	-1.439189543827712026e+00	-5.594713570995293317e-01	-8.407787023282285999e-01	1.490082674253625783e-01	-1.026286166447114789e+00	6.523958682243878870e-01	2.087544692900175913e-01	-2.889517709035819837e-01	8.021857633849006630e-01	1.563935176347659661e+00	3.932892731001088604e-01	1.806199786398274276e-01	5.192606706127459448e-01	8.567371790015589905e-01	-4.297982666851004468e-02	5.091558990960948217e-01	-7.112609006364242203e-01	4.056980309182521283e-01	-2.147749311029055752e-01	9.228430026056738678e-01	-7.528201977591328919e-01	3.318530745996973175e-01	9.528714670883642324e-01	8.720699869269250559e-01	5.241142695586191724e-01	-7.726438879895374257e-01	-6.358873525683745864e-01	-1.976650668576170611e-01	-4.599120050283427297e-01
2.085708152152914163e-01	1.256479192912820508e+00	-7.262496555462106818e-01	3.438929776285809536e-01	-1.156386795119189514e+00	5.993431056198386120e-01	-7.240807419954868873e-01	1.158889030747488169e+00	-1.338662363609100847e+00	2.513469556080120126e-01	-3.678486863151238240e-02	-5.343049365386774996e-01	5.141909727288179743e-01	-1.064511216667340388e-01	-4.216244181490227949e-01	-5.263306834973359161e-01	1.060418660906981669e+00	-2.421400623985302536e-01	5.517099348863402364e-01	-8.942447134171178647e-01	-2.799219794824279739e-01	-5.697331554330912207e-01	1.700990743095913138e-01	-7.831954912156625648e-01	2.047583613357502608e-01	1.953234127653462826e+00	-4.549771175101660070e-01	2.274899452326013094e+00	7.924504241553799178e-01	-2.802894792470220775e-01	7.344900579924716899e-01	1.276439024320545457e+00	-5.756789911125893555e-01
8.013143051935099903e-01	-1.197655285397384972e+00	-1.836579372210897509e-01	2.000151595286305539e-01	1.136178716432242553e+00	5.282787907280623863e-01	4.444582383147174243e-01	-7.173285869681480520e-01	4.401277444782337178e-01	6.568166242510014019e-01	6.724915382019922561e-01	-9.553583065039730204e-01	-2.377249368310707378e-01	7.623076906498239547e-01	1.619020362731716567e+00	4.718210203040590356e-01	-2.540623215349338548e-01	5.886529262959686593e-01	1.576688751788456910e+00	-8.983691377177886739e-02	-9.850850107925591681e-01	1.171016309199831795e+00	9.248865298860272643e-01	1.142733613878488930e+00	-7.721476907336175532e-01	-6.020787975080815757e-01	7.576018596650830883e-01	8.237523208039256861e-01	1.118078106061907828e+00	6.332130682255151521e-01	-7.431115677585249379e-01	-1.295309418591075734e-01	-1.845274757418432221e-01
1.533584996473751350e+00	7.776029047533496996e-01	-5.178087350436405556e-02	-1.731832592894872347e+00	-5.496472199684648841e-01	7.794519075770001137e-02	1.106438753018377102e-01	-1.181064283865224551e+00	-1.784630353163316197e-01	-1.620847145814192924e-01	-1.285806292450975663e+00	7.366768289158946992e-01	-1.473309924523292347e+00	-1.446672686752963344e+00	-7.208601547003702370e-01	1.876595976458694359e+00	-1.506049030314493109e+00	-4.097693243602262281e-01	3.214028399754828569e-02	-4.882578687106938764e-01	3.565726907070328466e-01	3.667112876331310445e-01	4.262793048146798491e-01	-1.678267177662774168e-01	1.333204239535764613e+00	1.805706731060869874e+00	2.417560730813758385e-01	-1.222573625719312496e+00	5.180582318774015205e-01	1.628260948458008783e-01	-5.920498573719938928e-01	-3.834408183213391941e-01	-2.295099369155460423e+00
1.510835439067321095e+00	8.359802613503012347e-01	-1.429504000662517038e+00	1.160651756134140206e-01	-4.169551528603068213e-01	-2.412063026114333042e-01	-1.866098904745339127e+00	2.041572709164603872e+00	1.578893579959969040e+00	1.431820184123315132e+00	-4.883889608614171429e-01	3.547280442955528384e-02	4.822246119294535394e-01	-1.322315593309699167e-01	6.909435572629457623e-02	-8.186138974023364490e-03	1.001696901029273779e+00	3.296059804701702983e-02	-1.068116575184926698e-01	2.409058794950875992e-01	1.544750475391364342e-01	5.156203983266680613e-01	-1.057970764750029380e+00	-1.030300083287818858e+00	1.243882175605726531e-01	1.171153092428567799e+00	-9.375471818094388565e-01	-1.274190939450183357e+00	1.479569569559434195e+00	-9.023400691685147246e-01	-1.097987557276901116e+00	-3.424949243006623067e-01	-6.523861991031971730e-01
-1.096468869105757360e+00	2.023456731744365911e+00	3.813031920510890904e-01	1.135727059988987708e+00	-1.616543209169665651e+00	-7.032698955451391898e-01	5.966263200005600398e-01	5.985850693519720878e-01	9.226756880940618633e-01	2.390480090865877011e-02	2.887581496111102930e-01	-3.921185927517241709e-01	-1.652633335391507696e+00	1.269079618235795959e+00	-7.476219875156993044e-01	-5.539308662594282645e-02	-1.184038228414496574e+00	-3.248906734826434217e+00	1.475604072003131595e+00	-4.851132428826940290e-01	-2.870460751798155630e-01	-4.052231761575828539e-01	1.008671153785344332e-01	-9.399021653644220597e-01	-5.608830892655625178e-01	-2.541437036513031766e-01	2.733499900833610829e-01	5.397834547416027196e-01	-4.036403124911510099e-01	-2.194399550308546165e-01	-7.110194184757163693e-01	-5.680066989043431880e-01	1.242204157963436195e+00
-8.149912532655171349e-01	1.400668498402555029e+00	-9.379006632451690473e-02	-7.394636170777566520e-01	-6.393444707615354439e-01	-1.033302568267078891e+00	-1.183707090447705612e+00	3.889615827595905434e-02	1.199816624744541455e-01	7.787392408275038980e-01	1.373250087798895791e+00	-3.895435880650747751e-01	2.330473794792699227e+00	-1.588418717480951647e+00	1.191681692800577036e-01	6.621715372950246481e-01	-2.994454239881518265e-01	-3.821512256189325552e-01	3.023185344622696946e-01	-1.767316947405334349e-01	6.614850211922115863e-02	1.119131009792784903e+00	-9.075104994977907236e-01	-2.416557399339157808e+00	-7.678691704996680745e-01	-1.297525279259580389e+00	-6.739618242142665361e-01	5.780993268963003917e-01	-1.071032617999668313e+00	-3.993359301953748886e-01	1.215731170239849473e-01	-5.826873006608156436e-01	-5.353950199999359949e-01
