## Extended results files for "Inference of pairwise interactions from strain frequency data across settings and context-dependent mutual invasibilities": Denmark_lambda.txt

0.000000000000000000e+00	8.298170339413132979e+00	-1.797513940387305098e+01	3.080772311299214472e+00	1.367637303927706327e+01	7.848658373400198229e+00	5.703986311873626036e+00	1.959946161750576721e+01	2.088802791824508276e+01	-1.566865934695539586e+00	6.542298663868120201e+00	-7.248099182914326200e+00	1.148461150878456394e+01	1.385294636579415517e+01	-8.418593561227339706e+00	-1.120326676038372682e+01	6.005308507956651276e+00	3.138413601981928203e+00	5.096539489365965458e+00	-1.417740084186098670e+01	1.683505780311272915e+01	2.098298099274318318e+00	2.552729850379719334e+00	3.789555636972520958e+00	-1.625872239545697706e+00	2.103404279560611556e+01	1.206499766185425315e+01	5.288218409508832707e+00	-1.379236508021463692e+00	1.137382486966016693e+01	1.186221358828544936e+01	-1.292765945391244031e+01	-1.703745556537062456e+01
-7.325829458027653729e+00	0.000000000000000000e+00	1.392688188851309405e+01	-3.299199308200275027e+01	3.162990649500378559e+00	3.189931260885431996e+01	-2.657847753713864591e+01	1.906458231800013792e+01	-1.508969720336390985e+00	-7.973461759188004372e+00	1.000560922686791443e+01	3.050317821432496501e+01	1.754284631720176790e+01	-3.089656680230089947e+01	1.223746498104414826e+01	-1.249900077303564672e+01	-2.970962213866008028e+01	5.710569113433228594e+00	1.230291379466654433e+01	5.838457221061334579e+00	9.489107326710827905e+00	-1.412860713970301596e+01	9.411212005467925579e+00	9.566161038506349357e+00	2.478723356993866034e+01	-1.533547501053852358e+01	3.524643274831239381e+01	1.675410317893956336e+00	-1.282925561331624920e+01	1.239835729124993158e+01	1.857307420650741747e+01	3.829878372878989978e+01	1.752489149263855950e+01
1.829653491324746639e+01	-1.180297976195563869e+01	0.000000000000000000e+00	-5.111930968399297726e+00	3.026694349475408607e+00	5.567480435976030151e+00	-8.772906473611673306e+00	-1.916843834858873663e+01	-1.215269830683803676e+01	-1.026838838888146732e+01	1.675879791531187735e+01	-1.652137017375339578e+00	-2.228752660503038996e+00	9.516790537741391276e+00	-1.366169868687101641e+01	-8.648229945682782471e+00	1.593485586890386685e+01	8.101612276309303695e+00	3.605359675831610655e+00	1.382121730850057872e+01	-1.313437281908181831e+01	9.435471910306922894e+00	1.380726561411903219e+01	1.672972103997254933e+01	-7.712478596948831644e+00	4.351384521883532308e+00	-6.180713392965001773e+00	-6.083753539921579190e-01	6.870393578781024857e+00	1.741785690356249461e+01	-1.562837315780187808e+01	1.276927141093004359e+01	1.303367359119798063e+00
-2.504534176131461010e+00	3.092303669786339171e+01	6.233720125457764105e+00	0.000000000000000000e+00	1.436294922800532881e+01	-2.256704738563432855e+01	-1.411535888962098539e+01	-1.300966927270405193e+01	2.669019059267759619e+00	1.341342095368179876e+01	-2.090055582774365561e+01	2.003485324405783530e+01	-1.391796446360655537e+01	3.193238254361097095e+00	4.838317659600029685e+00	-4.788236616976319304e+00	7.147861103676430794e+00	1.742911781344963273e+01	5.845039212918366367e+00	8.573430552891640133e+00	2.150246677452556554e+01	-9.423680924245930512e+00	1.089303452883984491e+01	-1.789335102153648549e+01	1.147809360602605544e+01	8.382518655304899369e+00	-8.755470800322687097e+00	8.651540506707506850e+00	3.053873301165671794e+00	-1.269670803666633851e+01	1.716005585338432171e+00	1.181295740871971134e+01	-4.669333505248531857e+00
-1.370161565744651355e+01	-3.080680101429774886e+00	-1.417252695556874276e+00	-1.447771942715737126e+01	0.000000000000000000e+00	9.845130951772596006e+00	1.645047008044342718e+01	2.793212990379472060e+01	-9.578878076528836161e+00	-4.233147768741413408e+00	-1.480000814478966831e+01	1.201361102554915306e+01	1.362311350364202234e+01	-3.454005837485321972e+00	3.397871011969829880e+01	-1.217986901993349846e+01	1.605419715912821843e+01	1.524570589741711402e+01	1.920019291038877807e+00	7.969132472932235700e+00	6.128020353177689117e+00	9.147564357671317481e+00	-2.235723765837989774e+01	1.756882582011112959e+01	-1.752052326987925213e+01	-1.068989692644491640e+01	-2.195497563648091344e+01	-3.401736790116840048e+00	8.447829314119982058e+00	-4.780023065649456893e-01	-1.822530096819285816e+01	-5.923173263288465940e+00	-7.662720215157810877e+00
-6.915986488910957242e+00	-2.915279171198519137e+01	-5.314416229759579835e+00	2.221938797780929065e+01	-8.537817021422787533e+00	0.000000000000000000e+00	2.436301438619186399e+01	-2.271914795378873642e+00	-1.462664846676121222e+01	8.197261369196036540e+00	1.647695886134732834e+00	8.048126294023003169e+00	1.901998109495312006e+00	-1.190925761341564204e+01	-8.996648832109706007e+00	1.484543161438847925e+01	-7.063925027959387037e+00	2.081250249188053303e+01	8.495777455303880288e+00	-4.490119981752233258e+00	-5.320185884545061583e+00	-1.020214579090424678e+01	-1.683963625704329914e+01	-3.392546868244999558e+01	-4.727137985491637551e+00	2.680579645139666667e+01	-3.008661520219820140e+00	-9.668429723020095068e+00	-4.876308238310611110e+00	-5.088075541468909613e+00	1.891303534217930249e+01	6.233437312699256161e+00	-6.725079626433302593e+00
-5.499469108353321367e+00	2.526157977315260084e+01	8.681017547602623452e+00	1.374504042586944230e+01	-1.348088187640534841e+01	-2.673964902110812503e+01	0.000000000000000000e+00	4.975682170408180838e+00	-1.491300122981092358e+01	8.586014869252120985e-01	-1.642125359942907892e+01	-7.612195292295138138e+00	-2.619035091337178400e+01	8.584184291829586755e+00	1.509536698353868189e+01	2.204729650987841794e+01	2.265295918830001654e+01	2.987784268883768135e+01	1.563795494061820390e+00	5.977410842744837360e+00	6.796050891606800093e+00	-2.276313212666267738e+00	1.675016207085354480e+01	-2.487664510427425668e+01	-3.263135364440866049e+00	2.588596682124955350e+01	-3.646624450247751525e+01	-6.227057754568523507e+00	3.016882634383003303e+00	1.140622966918182790e+01	-2.804665498514129496e+01	1.192829669433393569e+01	-3.468656072458497164e+00
-1.811732333357574376e+01	-1.940646519750353249e+01	2.014783629414536392e+01	1.194472822248558153e+01	-2.789191118218957754e+01	4.285314779825897702e+00	-3.687281338002282194e+00	0.000000000000000000e+00	6.296131088000278098e+00	9.525338893727441913e+00	5.906722323401141672e+00	9.248188805669695256e+00	7.965952307274995370e+00	-2.419690314582802770e+01	-2.111115871030273539e+01	-1.268300980125284383e+01	2.920006262063935054e+01	-8.699245758215122137e+00	-1.880740955160161221e+01	4.991661970096394896e+00	3.993946864539832386e+00	2.251894403882294338e+00	-9.272873433499626117e+00	5.041600083701901269e+00	1.429817463990298698e+01	-7.940137799362816828e+00	-5.412669131099181463e+00	2.221638182151308882e+01	-1.249466699823973670e+01	-2.820059943278583248e+01	3.654645625205994008e+01	1.014573253184192048e+01	9.197558706094067560e+00
-1.971680012002188676e+01	1.933130495707414465e+00	1.360256448414396679e+01	-1.688413935735844529e+00	8.954410052819689270e+00	1.524762017010772119e+01	1.094765921237882900e+01	-7.762387603531935909e+00	0.000000000000000000e+00	1.438657083487431088e+01	-5.899305577843887427e+00	1.087469184750055007e+01	-7.036889185429257232e+00	-3.555213264816622587e+00	-1.727669818140394398e+01	-4.485030173147275256e-02	-2.063601326558864457e+01	-2.477502556263413069e+01	4.429520426576228687e+00	-2.032760906512422472e-01	2.921177047558423112e+00	9.057615539146301131e+00	2.042736159953069475e+01	1.041664891083636135e+01	3.051155628028620370e+01	6.596140263744838528e+00	-2.232734956486668310e+01	-2.678790749496168289e+01	1.392339730845381141e+01	-4.859448669042637725e+00	2.471002244903060685e+01	9.871402189907589886e+00	-9.162293747339393946e+00
4.175242573396998891e-01	8.438675738499485490e+00	9.614705443754152370e+00	-1.556884452815521946e+01	7.044405864985034071e+00	-6.620236818949418733e+00	-2.771626960849903565e+00	-8.541236376752575410e+00	-1.316872001692028249e+01	0.000000000000000000e+00	-1.702300289126398880e+01	-3.991044872879679239e+00	2.604563097416626505e+01	1.341892526684912035e+01	1.152192849512693229e+01	-6.439914111732938373e+00	8.652221231428456338e-01	1.357567807132723203e+01	1.132653627463316326e+00	9.432956723214594774e+00	2.842134846795056902e+01	9.041342199292667914e+00	3.796652837592867513e+01	-2.977638625559578145e+00	-3.281182199011170475e+00	-7.683627383081875983e+00	1.180900387777911575e+01	-8.364018920522404699e+00	2.907580059334616607e+01	-4.367545247275628206e-02	1.883834165405614414e+01	-8.855818149577915577e+00	2.342147007314830276e+01
-4.832308297545605313e+00	-8.052737456720191034e+00	-1.548922902695851889e+01	1.829104125749951493e+01	1.780429186653747564e+01	4.178282846073907431e-01	1.795478386802810178e+01	-3.657403105959747158e+00	7.543624452617695653e+00	1.702470984487771233e+01	0.000000000000000000e+00	1.421517344095799551e-01	-1.679427974454300809e+01	5.373181841136961623e+00	-1.139801359041199014e+01	5.561760929593697611e+00	-4.151343941412257266e+00	-7.768961062361587011e+00	1.258836413013547073e+01	1.316433858877680940e+01	2.390703363304541185e+01	1.268741268011079626e+01	-4.032649710880686023e+00	9.409009186447633510e+00	-2.094194946832310222e+01	-1.088827359494940339e+01	2.094238497503483742e+01	-9.579370154213139088e+00	-5.922912732644093126e+00	-2.454755381028839167e+01	-1.761249505397898218e+01	-1.289224119326190987e+01	2.090615448622141415e+01
8.469533126007224411e+00	-2.701741917675092708e+01	1.547173497481312054e+00	-1.890972185668614713e+01	-1.002471263303165827e+01	-4.508890483131823501e+00	8.452524204750778480e+00	-7.224129142960913796e+00	-8.799017754256073687e+00	5.097883169116854241e+00	3.383445139015308634e+00	0.000000000000000000e+00	9.704742428633270634e+00	1.499165154429090130e+01	1.130455146245681952e+01	7.169269324497671292e+00	1.177217284886418014e+01	1.023506167800725208e+01	7.309844517318748736e+00	-2.528692033323004296e+01	-1.136633113051400201e+01	1.274783357322583521e+00	-5.278507034631658712e+00	1.702319788666662603e+01	5.218193179564047490e+00	-2.719409286411197257e+01	-1.400253210247199842e-01	-9.157657713256821097e+00	-6.036413752533594135e+00	3.056689221121133837e+00	3.807435015263101796e+00	2.942249433476617781e+01	-2.991849193642011961e+00
-1.167751888174710295e+01	-1.855449598504559461e+01	2.437447730447123817e+00	1.322870351551567047e+01	-1.199082073266195891e+01	-1.613248892879567187e+00	2.518432857568920369e+01	-7.477108263839550517e+00	6.129123588498671005e+00	-2.640083848455377336e+01	1.703606144317546978e+01	-9.101070219625924551e+00	0.000000000000000000e+00	-1.289269912023815756e+01	-2.152526077248323944e+01	4.517751931938301624e+01	3.068845621368473164e+00	1.423238970509376422e+01	-1.403915447367279157e+01	1.567859021329083546e+01	-3.062866513275980918e+00	-5.597690184641598066e+00	-1.252480393200283082e+01	9.999830328256908984e+00	-2.017506255519298719e+01	-1.798866399641801195e+01	6.072100647195788348e+00	6.327657256479618297e+00	-5.849343517009917282e-01	-1.588038806787946378e+01	4.455634799289859060e+00	-1.202929354847383436e+01	4.288978893594447328e+01
-1.277617408333427562e+01	3.210763605653558983e+01	-9.641280122642744033e+00	-4.271348638888767368e+00	4.700478726538195318e+00	1.096693713169696416e+01	-8.645821344189489110e+00	2.413437401126219939e+01	3.172616477020836712e+00	-1.477585297267786046e+01	-4.621506160940943353e+00	-1.319612064987934374e+01	1.159073252503414864e+01	0.000000000000000000e+00	1.008669171154754984e+01	9.910347475705563625e+00	2.384995574847420130e+01	4.756894778192735096e+00	-5.882985377708911301e+01	-5.540956841709397729e+00	8.051985387723490817e+00	2.786028861952643609e+01	8.065483447656591309e+00	1.273336778589321483e+00	1.561789376207574165e+01	1.285068851330535367e+01	1.076582922941044096e+01	-2.524207615841683516e+00	1.186515749654591190e+01	-1.743745077464823012e+01	-5.910297103305476973e+00	2.732829524654522757e+01	-1.108091798924243143e+01
1.176705885446290800e+01	-8.532140698069150986e+00	1.365473707763573508e+01	-3.796619707670720434e+00	-2.898424997058728891e+01	1.244492384831204035e+01	-1.381499675863529575e+01	2.274940142788735997e+01	1.993443503166450981e+01	-1.073607661381895539e+01	1.209527484876170966e+01	-8.836967614525597980e+00	2.245840519220422138e+01	-7.947564816476029748e+00	0.000000000000000000e+00	-1.764794776539214638e+01	-3.722688404623341540e+01	-4.329393903174473479e+00	-9.361971402920429952e+00	1.747351028174896470e+01	1.332008046147891633e+01	2.017558759529874024e+01	-2.874756424789146081e+01	1.652050154738584808e+01	-2.094036907596596997e-01	1.496432064764024794e+00	-1.390883276389712186e+01	7.295337956889166975e+00	9.873587849018690576e+00	-9.770695295308593487e+00	5.685548985968959634e+00	-1.012409332454508082e+01	-6.312841374957068652e+00
1.163251974124056254e+01	1.221481329608286437e+01	1.187071901284471842e+01	3.935872218521992760e+00	1.394249773775015377e+01	-1.506780794841149351e+01	-2.154702909444291592e+01	1.109399173166336361e+01	-5.138166972245225561e-02	5.572158333953431075e+00	-3.551421995514468577e+00	-4.855775309370899961e+00	-5.087613159337968938e+01	-9.363590564402707983e+00	1.976461455937460343e+01	0.000000000000000000e+00	-2.983253271189434486e+01	1.482305494717023819e+01	-1.378968420479979029e-01	1.829311806414050778e+01	2.605504849600560391e+01	-2.197173268153315817e+00	-3.597103187043164496e+01	1.227062783117007072e+01	7.760561637595508877e-01	-3.804848048697516560e+01	2.611386776138915344e-01	-1.217271573382565819e+01	8.182835570727476693e+00	1.057401725779652679e+01	7.538285872389791642e+00	-9.959850868388876677e+00	4.121593171883811912e+00
-4.821128141126075128e+00	3.129996989481924174e+01	-1.231383374922024565e+01	-6.608349745711945111e+00	-1.119985678163019216e+01	1.085219261342737518e+01	-2.035298532908056757e+01	-2.748195005053042195e+01	1.987673469964898132e+01	2.381443680735139790e+00	4.298891844309755683e+00	-7.773049234885720971e+00	-2.370733182653506077e+00	-1.921974856775478102e+01	3.904027101034995439e+01	3.147164500019668409e+01	0.000000000000000000e+00	3.304422946411358808e+00	4.867998200644671591e+00	1.795064224636340100e+01	-1.046197278762380023e+01	-1.982412748291639604e+00	-5.851061423296198605e+00	1.446832112824267824e+00	-1.763202202605690383e+00	2.654899114130947169e+01	2.907716764734185588e+01	-2.579000166380308201e+01	7.294511143483221716e+00	-2.462056792144506900e+01	1.454707906524025152e+00	-3.638386095306781698e+01	1.338429869826671492e+01
-4.138018283233271255e+00	-7.275965938103326813e+00	-9.149568149792115079e+00	-1.557762181730609718e+01	-1.116816725898626927e+01	-2.132772060751721099e+01	-3.305375023721829564e+01	8.855518478895644918e+00	2.551895957506935986e+01	-1.498367280760598952e+01	8.036957063173675309e+00	-7.423842968008643517e+00	-1.491330578876379143e+01	-5.668822527490469554e+00	4.494548509021331739e+00	-1.498424492766929284e+01	-4.508503290894563698e+00	0.000000000000000000e+00	4.702975575437008615e+01	-1.745758192830065880e+01	2.819215711400319435e+01	1.131487174306499277e+01	-2.680459781144108433e+00	-2.473837560898557442e+01	-1.821004264106834469e+01	-1.324142254591737355e+01	8.632198823932903053e+00	-1.891124783775514118e+01	-1.899261540193866438e+01	-4.576520828857699730e-01	-9.176525583920696061e-01	-5.595315890071066178e+01	-1.917892667314571042e+01
-5.337630149354333220e+00	-1.132854187449777328e+01	-4.863701357422032245e+00	-7.360982427644043646e+00	-7.392345446525627750e-01	-6.779128272920920573e+00	-2.841104340530948402e+00	1.720196436725407096e+01	-5.465477387754405392e+00	-2.024581485367455080e+00	-1.264450208666667841e+01	-7.156357372758558988e+00	1.236603211673724623e+01	5.967459722226985974e+01	1.141010063706040256e+01	2.190245566978393510e-01	-3.356489892851940660e+00	-5.067506706730166144e+01	0.000000000000000000e+00	2.140387226416180511e+00	1.734561496254233148e+01	-1.291881371173225190e+01	-8.628274225575509604e+00	2.398459853764015293e+01	5.128635509932145453e+00	3.870356969289690419e+00	-1.068414653786434521e+00	5.351208196044961340e+00	6.147105792967629156e+00	-2.469571335118422528e+00	-9.706663500829657565e+00	4.942924256232249292e+00	-7.846794001443023525e+00
1.547057284076437966e+01	-5.706841939146459985e+00	-1.407970772733715670e+01	-6.582599178761271652e+00	-5.789375657008418941e+00	5.497145818271380158e+00	-5.634917236047281897e+00	-4.602581006259903518e+00	-2.755944452496378316e-01	-8.577202614025294380e+00	-1.189840675816131466e+01	2.711699888025238891e+01	-1.710621316294992411e+01	4.918874941097777231e+00	-1.554596786998457425e+01	-1.716385844919448189e+01	-1.539253989291761648e+01	1.719716669516591168e+01	-3.196641125189930710e-01	0.000000000000000000e+00	3.720464511761196746e+01	3.903639945461560012e-01	-4.191060089416637879e+01	-1.841111480093471187e+01	6.057489259789631042e+00	-3.614280896283936784e+01	6.147938635365615134e+00	4.572165554842737123e+00	-1.165873625475919262e+01	1.631127461278551394e+01	-2.040401973061205965e+01	-6.578569072274227381e+00	-7.357893452642689347e+00
-1.743315787624711888e+01	-6.452320864084804874e+00	1.525936538734342562e+01	-1.783051693409675664e+01	-1.827562282349157297e+00	9.115499574367941449e+00	-5.077986200682778950e+00	-7.192381367038104933e+00	-2.565884652308196401e+00	-2.940512692483158119e+01	-2.100875996747289065e+01	1.236270705434452211e+01	4.438861467362502644e+00	-5.488970010381104103e+00	-1.121008401030210955e+01	-2.622751211047087594e+01	1.012503886710116063e+01	-2.723215486836557986e+01	-1.552309695352536245e+01	-3.402296975119097766e+01	0.000000000000000000e+00	8.147361706010380900e+00	-1.791524057057292652e+01	2.801719497732252506e+01	3.499313699641136699e-01	2.973733749865616005e+01	-8.267451993493031281e+00	5.191160062630801875e+00	-1.321520670447244861e+01	1.294528433703029791e+01	-1.190143860275323151e+00	-8.622735023441027380e+00	-1.276037131832355564e+00
-2.396857607307323335e+00	1.382799736023771686e+01	-7.160893759747279930e+00	1.004587612487563497e+01	-8.742552511237862589e+00	1.161382064000842362e+01	2.834789045957430975e+00	1.048484149982878422e-01	-9.529625841080109794e+00	-8.072415030518829582e+00	-8.938727325455770867e+00	-1.114408548509060903e+00	6.829136037637283607e+00	-2.572700641605144156e+01	-1.869667083061827384e+01	1.994697802104857809e+00	3.380094580761945799e+00	-1.047313974387562041e+01	1.226985874449784397e+01	1.783841152867082780e-01	-6.795105875672538431e+00	0.000000000000000000e+00	1.115414300140160009e+01	1.058885499592758173e+01	-1.276970505739329909e+01	-1.002120449642594124e+01	-9.389780282460035821e+00	-2.918722361431913548e-01	1.381721139681127575e+01	-3.443440368650970029e+00	1.678973531048929146e+01	-1.049125666578499327e+01	1.460377017200553418e+01
-3.857059351500062849e-01	-1.009382040491807686e+01	-1.415814272509699911e+01	-1.157572741294277741e+01	2.488581524767738173e+01	1.613185219802620196e+01	-1.608788935371795503e+01	8.258571359582465021e+00	-1.965079061661953830e+01	-4.599242407656936393e+01	5.078934097547662674e+00	3.917921650997089777e+00	1.249867492947817560e+01	-7.768094190212318395e+00	3.160133233755136217e+01	3.753617647914000344e+01	5.075725525640977231e+00	-8.355892749092932448e-01	8.568471049154888775e+00	3.825904305259857097e+01	2.024819735722070391e+01	-7.655968745932072217e+00	0.000000000000000000e+00	-2.020058601736050008e+01	-1.762808646774526267e+01	3.209333093919228830e-01	1.273429667638264595e+00	1.251491865255384006e+01	2.693950884699602355e+01	7.457332285108985381e+00	-2.144387953429716021e+01	1.493042183150963353e+01	-2.535000032540220971e+01
-1.840757318327421510e+00	-1.011248372169948695e+01	-1.732832122425458010e+01	1.822452979165258924e+01	-1.407234355005893711e+01	3.268941415609814527e+01	2.372783476905789612e+01	-3.689755844867171675e+00	-1.157048216161728327e+01	1.532134130813366246e+00	-6.133954111377498464e+00	-1.625719896811394705e+01	-1.320431300908242456e+01	-7.506751858975412306e-01	-1.639484677898749965e+01	-1.197819655488460633e+01	-2.802990612830621231e+00	2.795494161400420552e+01	-2.312120058334396688e+01	1.790315708323668886e+01	-2.709929876529034232e+01	-9.519577687998818760e+00	1.804754633879132797e+01	0.000000000000000000e+00	1.146817507169971329e+01	-1.563377833861908783e+01	2.465867796927476263e+01	1.453224697237191165e+00	3.524500403412414773e+00	-3.969325944733014033e+00	-8.300155386116202294e+00	-1.491912148414287564e+01	-9.932664696714454067e+00
1.067086128255133826e+00	-2.492661189880961103e+01	6.207976828645743517e+00	-1.160682311046056014e+01	1.876394956768195854e+01	5.767541073855166900e+00	2.761716045378056705e+00	-1.642170853438059552e+01	-3.123651534844875144e+01	3.425466914733720447e+00	2.091455102661701559e+01	-6.364129256794624823e+00	1.963885978154645073e+01	-1.712528637639091755e+01	3.941877749344363746e+00	-2.012174799582605034e-01	4.497153554752714832e+00	1.927771256404428613e+01	-3.645163671388938376e+00	-5.370960173187460995e+00	2.113623721882862849e+00	1.122196238630853315e+01	1.622706066929279700e+01	-1.485944605000543461e+01	0.000000000000000000e+00	-1.894434077007699457e+01	-4.559303443178601256e+00	4.532230803554686105e+00	-1.824175727342977993e+01	2.129102767706369903e+01	-3.210436643775674170e+00	-1.583236396938810664e+01	-5.584874787256094208e+00
-2.079208002724701032e+01	1.499325921279494800e+01	-4.711428299983983159e+00	-9.740214157554211383e+00	8.209221693945098153e+00	-2.618854281093674174e+01	-2.591352904850067773e+01	4.453507138517255548e+00	-7.989978792779965922e+00	4.785522340717736967e+00	8.249855636470165621e+00	2.941255184084599250e+01	1.559301372193748847e+01	-1.320919939666165277e+01	-7.542199264292395178e-01	3.492645018664670431e+01	-2.527663085615577643e+01	1.241501957466704553e+01	-5.645704735033624466e+00	3.393128045133736492e+01	-3.000487888851329643e+01	8.401339273862442170e+00	-4.767627530561143523e+00	1.200003016591716509e+01	1.645523129520955763e+01	0.000000000000000000e+00	5.733749146564841581e+00	2.409527074044959605e+01	-7.350774581215249626e+00	1.149471742586994516e+01	1.072813005082088189e+01	1.631206312682062176e+01	-3.947269518594197280e+01
-1.338685438134211836e+01	-4.011662173406586618e+01	5.682126172991631918e+00	7.979558241650928530e+00	2.148825374184188419e+01	2.000911172185943165e+00	3.682290493233312390e+01	5.393357574902133855e+00	2.116440349419066536e+01	-1.258667836927766537e+01	-2.278663077640351631e+01	-2.962397281766215862e-01	-6.444050550367811603e+00	-9.312427242870837674e+00	1.627632834351063806e+01	-6.811237163887431389e-01	-3.020017265475942025e+01	-8.736285093390806722e+00	1.201536251556959978e-01	-6.625721150157533046e+00	7.808624222846328067e+00	1.031463631086951160e+01	-3.044122762078246058e+00	-2.639775020065229683e+01	2.545361713084861144e+00	-8.397380065661149473e+00	0.000000000000000000e+00	-1.630556844822762130e+01	2.028101800392300813e+00	1.045624157999101911e+01	-2.925539677668625771e+00	5.659840721493909932e+00	-2.328296454486331157e+00
-7.580975646270092128e+00	-1.154217223763340350e+00	-2.889997267141881210e+00	-1.179091815759508499e+01	2.633955276089980924e-01	1.029132964854820464e+01	2.421330814591563740e+00	-2.426925975561221449e+01	2.395444240813512593e+01	7.265732391813227053e+00	8.752339080433232610e+00	7.636933151199579939e+00	-8.779988302465147498e+00	3.214192422292297957e-01	-1.016133141043414945e+01	1.003389579062824843e+01	2.971431293288996045e+01	1.774315050153509787e+01	-7.130745357723901279e+00	-9.291158073371651227e+00	-7.512006707410240125e+00	-3.170078732479146844e+00	-1.602837490466558990e+01	-5.954027825935067852e+00	-6.877381980645091097e+00	-2.660377541023698456e+01	1.349489039823000347e+01	0.000000000000000000e+00	2.589261745664117598e-02	-1.102496653897664558e+01	-2.072500998601164213e+01	-6.428196323146639024e+00	1.291664654012717861e+01
2.251565677028410928e+00	1.089004242643211384e+01	-8.691703339599342826e+00	-4.677986734295402016e+00	-6.665350098406630508e+00	6.151597414694916388e+00	-4.005013303875959885e+00	1.116891735955812415e+01	-1.573509947888891247e+01	-3.171341622334998078e+01	7.496245098514614291e+00	4.597219438606112263e+00	-1.499109313290275303e+00	-1.238218802866553858e+01	-7.440940948300035274e+00	-8.947668419343195012e+00	-8.091819715251071798e+00	2.084517190932696451e+01	-4.584389627926856114e+00	1.148369260314492379e+01	1.248425955468164439e+01	-1.373678664728953258e+01	-2.900973417821099432e+01	-2.917750589031975927e+00	1.734339865920562218e+01	3.825665186720531352e+00	-2.817335244318870835e+00	-1.802667430885256383e+00	0.000000000000000000e+00	-8.228018388096017821e-01	2.531558516159905992e+01	-2.639772475152612152e+00	-9.604585203297283158e+00
-9.163377641694351539e+00	-1.161138201850303453e+01	-1.894492438202144768e+01	9.608333475167158966e+00	6.451821196861786678e-01	6.488006783713548664e+00	-1.286606348423669566e+01	2.848595873497339781e+01	4.634781486785636950e+00	-4.166837356510891821e-01	2.488208360702778066e+01	-7.866507766505201893e-01	1.374818017671617909e+01	1.619953749160849199e+01	1.026374564922290844e+01	-7.577093610032352267e+00	2.536528519332099307e+01	-5.474282359407793841e-01	2.683132768512081601e+00	-1.900759338410427546e+01	-1.237036996984794612e+01	4.572520649804945769e+00	-7.620466160037270065e+00	3.608009455790444964e+00	-2.058864850448000183e+01	-1.076244016132640624e+01	-1.210282695683334708e+01	7.084377886838495897e+00	6.931689380048098315e-01	0.000000000000000000e+00	-2.978621378570021960e+00	2.026295575335145926e+00	1.952971907036623733e+01
-8.363169772561013460e+00	-1.688316653193735206e+01	1.582557049516779202e+01	-9.527565101297930106e-01	2.178972493919355813e+01	-1.914469399416847395e+01	2.768075293038443618e+01	-3.444587979455346982e+01	-2.275459782687957855e+01	-1.641677324364503221e+01	2.032595490867931431e+01	-1.697674854886414675e+00	-3.089437451113499655e+00	7.687016296949134464e+00	-3.662184181828191942e+00	-6.814358852039249292e+00	3.385795208167744264e+00	2.270335868471061058e+00	1.172023674400972304e+01	2.421034863214095978e+01	4.106930181344333519e+00	-1.594204787882886620e+01	2.237636077568221538e+01	7.936990249141262055e+00	5.156140332741551369e+00	-9.867993196508248133e+00	1.497221233479348657e+00	1.900839720950481748e+01	-2.459921770858315782e+01	2.419392914460613664e+00	0.000000000000000000e+00	-3.913018294982176126e+00	8.574571941004993647e+00
1.279869129986950327e+01	-3.662785450066652970e+01	-1.213115591644015900e+01	-1.047949257830142322e+01	5.186817915342237129e+00	-6.776725653290686324e+00	-1.161741999991699537e+01	-9.073257351919513880e+00	-8.423846652785224265e+00	1.044929375845664588e+01	1.619276244488301586e+01	-3.129541802018979979e+01	9.946731537777470322e+00	-2.644288978885383656e+01	1.139782220933267354e+01	1.171343483934007068e+01	3.975623190179719302e+01	5.521932689694121166e+01	-1.623645367016179897e+00	6.928641271546154279e+00	1.075808076094143040e+01	1.149221915397703597e+01	-1.570442402099179979e+01	1.481081659908767634e+01	1.699256619614476804e+01	-1.956947146893004330e+01	-5.969020566452187815e+00	6.537526048787116295e+00	1.556529813644789151e+00	-2.223995744628797233e+00	4.525498208387041643e+00	0.000000000000000000e+00	-1.871593190238697701e+01
1.786489763550102339e+01	-1.516553336964328125e+01	-5.768673511427913070e-01	3.644486491093938074e+00	9.110529356362249587e+00	6.720382354113939805e+00	1.514114255094026307e+00	-9.242285809655518491e+00	1.075077333073289587e+01	-2.343549889204711789e+01	-1.867028893744194562e+01	4.257085232058781088e+00	-4.202101493733112392e+01	9.690768197394204364e+00	8.996524869827990045e+00	-2.275021553330000668e+00	-1.305699394918950773e+01	2.082829230827475087e+01	9.919228459373842455e+00	8.395254337095725106e+00	3.398345585181457018e+00	-1.289397241122230398e+01	2.636235291476358356e+01	6.203469561158496681e+00	5.273362484246149506e+00	3.944378738597453804e+01	7.769461781552935431e-01	-1.465373063666954501e+01	7.766342023493798763e+00	-2.185158544456293939e+01	-7.472002445807370385e+00	2.047885047859387697e+01	0.000000000000000000e+00
