## Extended results files for "Inference of pairwise interactions from strain frequency data across settings and context-dependent mutual invasibilities": Iran_alpha.txt

5.231095775785812307e-01	-4.340821671413389593e-01	1.394637032520422947e-02	-7.492866233045767377e-01	-1.609350020571769235e+00	-3.351518004514706939e-01	4.359223724197183181e-01	1.044783396078349025e+00	-2.936122056934312718e-01	-8.424075400024174654e-01	-1.176553008521713933e-01	1.400415092974388154e+00	-5.287969026336127865e-01	1.542047279080891009e+00	-1.067022329271998915e+00	-9.704560963926457673e-02	9.479961228785992455e-01	8.268285819083356913e-02	1.308731158323022670e-01	9.739419638591061412e-01	-6.325600254546285273e-01	-3.136177306414318355e-01	8.719494921612378491e-01	2.410122878911642896e+00	2.540936196262236768e-01	-4.668886224460881973e-01	-1.002708790373634251e-01	-7.228095017787685705e-01	-1.809664255707648661e-01	6.548355457201313623e-01
4.881895509379468590e-01	5.684692957767530919e-01	-5.467818996566498058e-01	-8.013925108638605410e-01	6.880887511517116417e-01	1.008097616963991694e+00	9.019077802619708262e-01	1.241941090208068151e-02	5.228995928742893179e-02	-3.989881018485866987e-02	4.614864503196117740e-01	-1.153296809517033283e+00	2.308101605731480155e-01	2.031221292330795125e-01	2.006812351233185243e+00	5.763220582959434068e-01	4.289460138752102525e-01	4.416938876300153805e-01	1.265701825328639396e+00	-1.386073040819477908e+00	1.083631167705406684e+00	-3.200314962846543820e-01	5.062651142312040164e-01	-1.803346959304497066e+00	8.416290049244140592e-01	-1.281009368057803854e+00	2.037684026020139871e+00	8.902757623480190841e-01	-2.834492460477335829e-01	8.646332055701215769e-01
-2.791640507229149915e+00	2.062210025983862438e-01	-4.629238699364055520e-01	-2.333417149423564485e-01	1.039168354912168024e-01	-1.069766274989077726e+00	-1.775384380045190946e+00	6.962627976684943043e-01	9.802982839974871965e-01	-8.800686336561772682e-01	1.687264681118791909e-01	-1.730216391536313791e+00	-1.061994475065271004e+00	6.357159541745016629e-01	7.889145913318248438e-01	-7.932839317362152531e-01	-1.067780443995350215e+00	-2.146097616850630441e-01	1.075286086316156631e+00	-1.493532242944431099e+00	1.152632832205159552e+00	3.082996063761771488e-01	1.111066388743876532e-01	-1.165930193022711725e+00	-2.265537402650008580e+00	5.667551440774203364e-01	-6.642365661090887663e-01	1.170217843736957919e+00	-1.502860196558499117e+00	-4.327702149738490989e-01
4.179701639003245983e-01	8.755789715169247645e-01	-7.236079113483706582e-02	-1.452220290059322405e+00	1.118899055371355145e+00	-3.883419279209655850e-02	-5.725671621238236364e-01	9.548177372966477894e-02	-3.266497805683188371e-01	-7.592575575532439780e-02	-3.426744069809150584e-01	2.004183193068840296e+00	-2.700277648883835369e-01	-1.118235684339641489e+00	4.704927556672902633e-01	-8.520666700644284886e-01	2.557096745484838674e-01	8.689121901890421995e-01	-2.128691068173076850e+00	2.274650544359659854e-01	-5.704982072025225337e-01	2.173029995911723578e-01	2.332419579354807204e-01	1.440787754300269619e+00	-2.803521574182890053e+00	2.960106326344124628e-01	6.468479015089293460e-01	3.567979566187247653e-01	4.297728793690109295e-01	-6.284934997082318731e-01
-3.136846247659612064e-01	9.569821220412411122e-02	-1.167089591887673805e+00	9.661701737377293986e-01	-1.223258920589122223e+00	-6.671264918134867106e-01	6.990349804989476334e-01	1.080834854614820095e+00	1.209779477077084442e+00	-1.009643066523139510e+00	1.696561530051384548e+00	-3.176961188815071169e-01	-8.200531419258387800e-01	4.466304722435617824e-01	-1.366844212260974745e+00	3.782977408012069831e-01	2.007396138120672191e+00	-2.898587381547559350e-01	9.209802466241238106e-01	-3.320231579656522936e-01	6.222798383635487207e-01	7.498250220267794752e-01	1.064451526705074036e+00	-1.607456738850657540e+00	-7.008673401937786096e-01	-1.521001884610145849e+00	9.272912464097238239e-01	-3.518008347996823826e-01	-2.043590209016512768e-02	1.289092701535400787e+00
1.305382480585245419e+00	-2.130647085786927963e+00	2.472293576878024923e-01	6.652480901282988857e-01	3.050152025667842715e-01	-1.011226285282922216e-01	-2.146357436290557974e+00	1.535229564433606031e+00	-5.654661006289740666e-01	-7.368728353229795358e-01	1.950376089933502644e-01	-2.120128417724915504e-01	-2.324492751162209880e-01	1.151190282712505064e-01	-2.136904072242753472e-01	-9.319412264773017096e-01	-6.955288762632865218e-01	-2.127263963606895458e-01	2.769594737330807743e-01	4.542366521934880774e-01	-2.207963015267956353e-01	5.787168731862383231e-01	1.204015992461699547e+00	-2.249184481326912177e+00	-2.053623795108894534e-01	1.374247589332070918e+00	-7.371727098102066889e-02	1.216569121564107459e+00	1.595467537989722351e-01	5.752691309299012845e-01
1.248198763931802346e-01	1.127783435788641597e+00	-5.178087350436405556e-02	-5.496472199684648841e-01	3.309583206162655111e-01	-4.882578687106938764e-01	1.628260948458008783e-01	-1.073012566268178425e+00	1.764713880485849318e+00	-1.446672686752963344e+00	-1.473309924523292347e+00	4.585035895711985776e-01	1.533584996473751350e+00	9.418518450329390612e-01	-7.774721837569652516e-01	7.366768289158946992e-01	-4.097671031660385377e-01	-1.486136877799813183e+00	-1.181064283865224551e+00	-3.266058912654291602e-01	-1.784630353163316197e-01	1.106438753018377102e-01	-1.506049030314493109e+00	8.475039922921628888e-01	1.496251064887544058e-01	4.613204767443894461e-02	8.471444111975017233e-01	-6.925521837187172125e-02	-4.301234763212850032e-01	-4.604818828015374566e-01
9.215051885873586368e-01	7.853701230414804613e-01	-1.676725320062763813e-01	-1.390057592711581302e-01	7.679597159525699546e-01	4.693679183643720831e-01	-2.960516645288796198e-02	-3.135214446753898931e-01	-1.208462465668882269e+00	-5.104039140809184527e-01	2.870787961474757233e-01	3.063145576202681020e-01	9.295798034561331136e-01	1.457637737887327756e+00	2.627888582624169911e-01	-2.635130636150443961e-01	1.005119838427462664e+00	1.587946007766026790e+00	2.736810602079912114e-01	-8.078903570297665260e-01	9.591425420885115738e-01	-2.515715711811832844e-01	-1.039255691503922163e+00	1.385716998044815851e+00	-6.023138650363676350e-01	1.922674433538176686e+00	-4.071768411126331678e-03	9.511418835909923875e-01	3.339862186675433442e+00	1.018224828167944906e+00
2.206265533974206550e-01	-2.214214688323208960e-02	9.408751388189524612e-01	3.813303743118213074e+00	-6.862824053105227584e-01	-2.463709945307936966e-01	-7.852767254684668297e-01	4.660258529430277297e-01	-6.606782614816147925e-02	2.820198582761562545e+00	2.838165896032813218e-01	-3.827123767212495808e-01	3.474088797704119047e-01	-1.752835663349760209e-01	-7.896129715916462288e-01	1.755988460471576973e-01	4.093984941524932419e-01	1.312354325677350442e+00	1.619340351879321904e+00	1.579135327669138444e+00	1.146487312183188945e-01	3.050165318847351870e+00	4.102829047538780194e-01	-1.468113997822989014e-01	-1.755996733295051904e+00	2.943435793746704970e-02	-1.171576444978612574e+00	2.615029083907460361e+00	-4.515250494225740430e-01	1.386480266765620362e-01
4.151755096091424013e-01	-9.761555452904280283e-02	2.160637699122942498e-02	-4.008704470783152618e-01	-9.841471251734972281e-01	-2.573804956441222980e-01	1.005366967318331306e-01	1.034727756714126423e+00	-2.001275285249083380e-01	-2.710488018271900446e-01	-1.165358278872454134e+00	-4.837682508623369904e-02	8.816377324462848497e-01	-7.722642236000537563e-01	-1.021757191954481891e+00	8.395815351800112181e-01	3.248582928364484035e-01	-5.347717026926573913e-01	-1.387383832358568103e+00	-4.984191484496182656e-01	-4.200193983206860771e-01	4.186164948442214762e-01	3.707900205485786249e-01	7.082695904816455057e-01	-1.843866721178134327e+00	-2.185786139147816720e-01	3.321101426783080734e-01	-6.794195104673844687e-01	4.630448240758948120e-01	2.857005019035277482e-01
-3.580940458043819358e-02	-9.151489094724445800e-04	-7.793316091330858460e-03	9.379088399145263377e-01	-2.504040858289617311e-01	-1.308621235167860997e+00	-8.090991978132069939e-02	3.910398299383928689e-01	1.054908099828852475e+00	7.504833854123875610e-03	4.151619520128690954e-01	-1.241215136933745855e+00	5.251134562879873346e-01	-7.314597591174801794e-01	1.547428845937757647e+00	3.841539162741942071e-01	1.013241595823052954e+00	-1.580346055898877722e-01	7.332848456321084951e-01	7.388860632338621892e-01	-4.735145554706295390e-01	-1.292914255781521859e+00	-3.594134771205912404e-01	-1.104832375042508863e+00	2.975417627754737282e+00	-1.617044857777507394e+00	7.660985173324929010e-01	2.043821789057564259e-02	-1.729914776911635477e-01	9.630508137436757377e-01
-7.751574335654918269e-01	-1.125947269507618254e+00	-1.334988174844138120e+00	1.921500682280180006e-01	3.733447697720618796e-01	9.799633987977703908e-01	-4.186933887046456193e-01	-5.336582227551938118e-01	8.868296893367125788e-01	3.431464455832789806e+00	8.842712050076870223e-02	-4.005475643654617279e+00	1.131568777866094999e+00	-1.453818952213032922e-01	-1.805845116175563758e+00	-1.185680970902069475e+00	4.489835702394395223e-01	4.037674413665811035e-01	-5.032984049895617318e+00	2.173273157564207470e+00	6.131801612258362955e-01	-3.367434330507018125e-01	-8.742768778859257850e-01	-8.182707784457381450e-01	-1.104279337314589160e+00	3.858923777667283561e-01	-4.627490296900067107e-02	-1.508071409204611024e+00	-1.370279507494831295e+00	-1.324560438464842838e+00
-3.679786956680592414e-01	-3.129193346342451498e-01	6.365459744698400701e-01	-1.491355283373830609e+00	9.406786354070988398e-01	1.140578505457880532e+00	5.557681863044241499e-01	-7.715492437491517919e-01	3.183398673390383404e+00	-3.598343918470366387e-01	-5.867790172710982688e-01	-5.072701071645145943e-01	-2.839201400334416814e-01	8.449164446794152905e-01	9.753319262701075631e-01	2.552536992839362084e-01	-5.794492684030313479e-01	5.372549358177122203e-01	-3.744769183134312729e-01	1.080569501580392666e+00	-4.391483111020123009e-01	-1.175177311848838724e-01	-6.077178549178864353e-01	2.286092399720103807e-01	6.615931267863239817e-01	1.836868131309093988e-01	-1.891559018261960712e-01	2.166416277077166663e-01	1.169014507529594793e+00	1.244124596231452884e+00
-3.164940088507081639e-01	2.855096326790254935e+00	-1.095874992221958166e+00	3.713837201486109296e-01	-1.394152625924564015e+00	-5.489399026044466945e-01	-2.227916967645522661e-01	-3.150353237873619316e-01	-7.651400845343599988e-01	1.577536246696932487e+00	1.057652023968790322e+00	2.382452177889921252e+00	-1.297084148724506926e-02	-3.554806030206338341e-01	-1.335061599649208564e+00	4.712644934448662615e-01	-2.283691339355134797e+00	-4.846060032843376164e-01	1.352139726846126155e+00	7.332315890645244583e-01	-7.046607632270011912e-02	-2.299602676899975273e-01	-1.487550215015033039e+00	-1.237256162076045607e+00	-2.072138963465321115e+00	-6.470542252188091759e-01	3.614633424625052216e-01	1.114896372857659745e+00	-2.073041110621592353e-01	-1.096134089026200353e+00
-2.346482781826502162e-01	-3.187855988554965769e+00	-5.268224602876904472e-02	1.224205224706430339e+00	9.457400815821537243e-01	-3.979878525050148386e-02	1.515610498381129378e+00	-1.955598880823763708e-01	1.774634948736296014e+00	-1.060544501469958684e-01	7.228222961345565079e-02	1.862905427968288286e-01	7.774303000058523094e-02	-9.939765109728943004e-01	-3.482626065336622001e-01	1.050680596582638238e+00	-5.003113284672072725e-01	-4.137675203983193911e-02	2.149784564174743173e-01	1.231377960060401566e+00	1.793423391198925909e+00	-5.437046673678520570e-01	9.486636470676161892e-01	-2.106817108488209800e-01	-8.379776229069312299e-01	2.661783718446964819e+00	-6.965216052699353400e-01	-4.025761192157530921e-01	-3.963575513512871545e-02	-3.790926728422287506e-01
-4.812275481851198689e-01	4.639356412606030489e-01	-9.768160489679964531e-01	1.865321816488219597e-01	-3.136386397672471515e-01	1.458684554097579023e+00	4.939751195267412243e-01	6.033876676900810088e-01	2.117674919859676042e+00	-5.173120334694217837e-01	-5.675323461277554937e-01	-4.026883386048168423e-01	-5.199524870982580316e-01	2.803729047591492218e-01	-1.896135745669287775e+00	-1.202212590873778630e+00	3.049956778526543774e-02	3.388931342878304803e-02	6.785027471672371302e-01	-1.073692124979193752e+00	9.369725343151885655e-01	-3.934169215143484277e-01	1.160717117934935705e-01	9.913196024801496087e-02	-6.911338941130095170e-01	1.085719709759350587e-01	7.047279875409412364e-01	3.205682302825856311e-01	1.668821932370520233e+00	-9.750584578779243339e-01
1.144910896643910103e+00	7.545736218266592132e-01	-6.397291197640054827e-01	8.747018646015601584e-02	1.073711594553493853e+00	2.604979507180947618e+00	1.114974457593781221e+00	-2.180488038754442748e+00	-2.712915417965730547e-01	1.444591108867492979e+00	2.401963581022988681e+00	1.890087095170694065e+00	-3.735720428482107169e-01	-1.038111819218214382e+00	4.468491024310048410e-01	2.269531875093665718e+00	-1.014565045665970500e+00	-6.225868205754118284e-02	1.638400761448863374e+00	3.680933491986114192e-01	1.097994567561246582e+00	-2.472514354370697331e-01	-3.517559973833048192e-01	-1.900647499351595160e+00	2.110541160973261832e+00	-4.557978620659129954e-01	-5.069978333023681394e-01	-2.291441995953905408e+00	-2.722152405757658489e-01	-2.091912321573966005e-01
1.603328972810552422e+00	4.908514128856209524e-01	6.258936720151133670e-01	4.309045894360112872e-01	-1.829798477939437396e+00	9.090525300571921097e-01	1.532873687817543351e-01	-2.803039765119702320e+00	-1.435831722095528340e+00	2.985438662362654427e-01	-1.227122083944191866e+00	-8.642181029724842201e-02	1.411900011741628491e+00	-8.305995192682892325e-01	-3.097658042238455312e-01	-1.377505952242221721e-01	2.037498715055980014e+00	-1.198255028254587851e+00	2.194701891231714552e-01	-2.148533392474400172e-01	-2.392843913725138383e-01	6.381863726978259654e-01	1.498592386040767277e+00	1.399047573058995464e-01	-5.880098753173165771e-02	-2.589510155712138051e-01	5.864376974673487508e-01	6.965442037162117295e-01	1.162106811909492166e+00	-5.732487368078832413e-01
2.289555997542516430e-01	-9.718459265189939300e-01	-7.438367228620249572e-01	5.316647875528101030e-01	1.137814264650339080e+00	-1.740258505909683118e-01	1.444224968732507719e+00	-4.072244630977116531e-01	6.057399285598771277e-01	8.687811837994621200e-01	-1.430356234988135536e-02	-1.154153950538690632e+00	1.387670350043924694e+00	-3.282418142664575433e-01	4.712430067413705959e-01	-4.168038749832278511e-02	9.911602864370667731e-01	7.759808207695996218e-01	-1.850247121660872351e-01	-3.979079315544977735e+00	-1.087631831990727882e+00	9.390468753953362668e-01	-1.357396317868325042e+00	3.628383814874676649e-01	3.754028903834523145e-01	1.119893630217001279e+00	-1.119536037372641513e+00	-1.008258566247334231e+00	3.311462591771380803e-01	-8.528820277450507303e-01
-8.726563799700133295e-01	1.904167372069470954e+00	1.551455591688684965e+00	-1.798987147705601863e+00	-3.483938611772731675e-01	-1.706826790775871183e+00	-6.451364962625466548e-01	3.439946354512676829e-01	1.779660846636339944e+00	1.672557051576059606e-01	8.508529523935700611e-01	-7.230790439601465502e-01	1.005668638044030283e+00	-4.128789152360730519e+00	7.625084277835790791e-01	-1.530866852818529300e-01	1.300055440041774091e+00	-1.062818161977381770e+00	-1.308711787423383344e+00	1.641318972416448307e+00	2.289267566962973344e-01	-1.767591791678022162e+00	-1.827033377866404518e+00	-2.834630114692562874e-01	1.627128091220339412e+00	-5.690012392862066060e-01	-1.153755212923049278e+00	-1.531427937919238036e-01	1.094645172077101103e+00	-2.808965743219062339e-01
1.438814277079602189e+00	2.310801776963509635e+00	-1.911768411961089348e-02	-1.359617265849921264e+00	2.987171603082381388e+00	-2.126240221863519575e-01	2.631947886211566390e-01	7.159187347677456459e-02	-7.985939262535834970e-01	-8.705335058626512135e-02	1.274837512689363517e-01	-1.107631879697574817e+00	1.473028810007793732e+00	-3.000777278337587450e-01	5.454273690223248039e+00	8.306180877153432340e-02	-1.823016363323123779e+00	6.325606303796335039e-01	-4.170765549909923320e-01	-2.592052005440253826e+00	1.465728407160247493e-01	-2.318671308910146056e+00	-1.580107658054882569e-01	-1.144398867937266751e+00	5.401263635963813314e-01	4.180138061847744058e-01	1.071186067497886252e-01	1.466811775361722692e+00	2.433324970526976827e+00	-2.771239778575788737e+00
-2.905189129485675981e+00	2.062742844455978553e+00	-4.648962950206987355e-01	1.698281021688517800e+00	-1.123203974864315446e+00	6.087021228395994576e-02	-1.009435488209969867e+00	6.217584120635982758e-01	2.961834998937287189e+00	-3.530862417303802236e-01	1.100269977412748679e+00	5.712077957366382686e-01	4.363309019726800408e-01	4.463672864621385794e-01	-6.236444059119664596e-01	4.297493503971441253e-01	4.082358798845978770e-02	-9.320599341521847991e-01	5.625453521454089056e-01	2.466615809662626724e+00	-1.101881760504989538e+00	3.982161073009342078e-01	-4.426153247804812119e-01	3.913094618353674670e-01	6.842824421073540053e-02	-4.432626949882975675e-01	5.523097609873490743e-01	4.448268660704594035e-01	-7.438633755904778821e-01	-1.960782650322723253e+00
-5.896252369500526447e-01	1.675062127950044111e-01	1.370917416785535137e+00	1.492803935415929928e+00	-6.372783484529714881e-01	-4.231104616314980138e-01	7.375182029489256719e-01	-2.564182329291310181e-01	-4.859213039437120685e+00	2.312294164256354811e+00	-2.033863262388663218e-01	8.180676851179313758e-01	-1.680961123722725659e-01	-4.062245032875331230e-01	-1.842867521516195817e+00	1.004765117223893611e+00	2.189159997175357475e+00	-8.067765880198248807e-01	1.214409981723872489e+00	1.465946084987372666e+00	-2.130769153505438940e+00	1.464731097213570754e+00	-1.676074194087293634e+00	-3.959246450863284084e-01	2.401297150607495379e-01	9.707261005998882863e-01	-1.442182125789888802e+00	-1.286260461334966798e-01	-3.060592041970803812e-01	1.739422780994225592e-01
-1.409113176925971544e-01	-1.580465157176382807e+00	-2.069755880518851843e+00	-4.133763620224858992e-01	1.223660403147255327e+00	-1.094325848812309765e-01	1.232994244060146904e+00	1.594990909779653299e-01	-1.525720268594195961e+00	-4.715477545594286557e-01	1.603466228347718847e-01	-4.090936969114720156e-01	-2.352697576525419443e+00	-9.831289719780871295e-01	1.878725711385894837e+00	1.687535899253667315e+00	-1.200347224210997821e+00	1.375137224699491956e-01	-1.799648108013821302e-01	-6.200895986896831635e-01	4.145573477461562267e-02	1.249171572225133087e+00	-1.272202651247851257e+00	-3.354039021728428827e-01	2.495279686118316576e-01	9.340232332637747881e-01	-5.528424472624036135e-01	-3.316280338826712581e-01	3.703854933766483892e-01	-3.836654886676180265e+00
2.810004121379746089e-01	-2.285853798568793671e+00	-2.330595060927548090e+00	-1.331596348234944216e+00	-6.440763205380388712e-01	-8.860889086191151565e-01	1.482481977487773772e+00	8.336631768392371855e-01	-1.505617401615048090e+00	-2.590084376711004222e+00	-1.189803800805099065e+00	-1.492492624074934104e+00	-1.602677261374477080e+00	-1.846879242386511022e+00	1.484431252959622416e+00	-5.272623126634695678e-01	-3.320472813673988055e-01	-7.461427810360726776e-01	5.878635324132305273e-01	-3.017526666198100838e+00	1.287400268713597251e+00	-1.494835345937010285e+00	1.231912642227877663e+00	1.913212894266315411e-01	1.929176288181690513e+00	-1.698012633329577525e+00	5.983257411352729260e-01	-8.205295901337813502e-01	-1.499954385407915591e+00	-9.627610197626922384e-01
5.756135681507271729e-01	-4.627962775850983923e-01	4.657512786847416431e-01	-2.502981301287277027e-01	6.203800856133229180e-01	6.763532798317575256e-01	5.750680097427662840e-01	-1.053871824707338645e+00	3.609431352169457652e-01	1.267611625452193413e+00	-2.776141160874514568e+00	-7.922332722120797310e-01	1.792850722724536494e+00	-9.475853521580859806e-02	1.581921693590917499e-01	-3.459951842464578764e+00	-5.746876963326321697e-01	2.237474416902557606e-01	3.212667196559000904e-01	-5.189494818137502241e-01	1.082390130163067621e+00	-1.868718047470350196e+00	1.705787613680793402e-01	2.708026804246069785e-01	-6.136469782869332645e-01	-3.967797881947472960e-01	1.704057714158818959e-01	1.532304016648206035e+00	1.921321414389789706e-01	-1.515291653842715691e+00
8.950959050680451501e-02	1.651473524803054316e-01	-3.571063468005010177e-01	4.463561062113390321e-01	1.908037116740745720e+00	1.712986066316263933e+00	7.985988926263677401e-01	-8.015892317372137477e-01	7.610306778979742948e-01	2.945238503889294202e-01	-1.026758240826041585e-02	7.135108141933242665e-02	-2.943759234919262613e-01	-5.928036566883924940e-02	3.570997875292318824e-01	4.792535512463189651e-01	-6.231784836225239682e-02	-8.884594228834346019e-01	-9.348041486835852176e-02	1.189484256385295202e+00	1.324787285018008243e+00	-1.983863202374848977e-01	4.906985444035044663e-01	-4.935919071065893449e-01	2.038730170296659594e+00	-2.782374382433862592e-01	2.473420507238286922e-02	2.206827713468819951e-01	-7.735701880960739185e-01	3.630687014463976681e+00
-1.515353628249219431e-01	6.018489982679742223e-01	-1.499871355508385073e-01	3.835483492581087672e-01	2.072361417153111507e+00	3.182783949698672621e-01	5.313700636428310142e-01	2.338186301578903115e-01	4.707257535106280089e-01	-2.276547452860974430e-01	-1.049175525624319594e+00	4.700534616988876202e-01	-2.992863996457851838e-01	2.955219324641948364e-01	1.181271943552081316e+00	5.111901607212208098e-01	4.685511126896025225e+00	-2.490894640792606918e-02	2.992060847065625695e-01	1.617655667720340862e+00	7.524170739769319161e-01	-2.249838850723762107e-01	1.671259122838480715e-01	2.085294045245872585e+00	8.007709676663512521e-01	8.992929048054456587e-01	5.284114742330345837e-01	-1.046464143236936817e+00	-1.360003023583016502e+00	8.814405702146719257e-01
1.412579228683299881e+00	8.101470493416109697e-01	-9.008414971321752063e-01	-1.740219771144699168e+00	6.385861413049815916e-01	6.234432011848556332e-01	2.616839026814505864e-01	1.500134571785626925e+00	-1.883263065255184054e-01	-5.722606940498751182e-01	2.251735789096887874e+00	5.705002490579225150e-01	-1.091887862631333084e+00	-4.066359861703858769e-01	4.326202832286807354e-01	5.763354320140599146e-02	-1.882825308492729055e-01	1.958360307594018412e-01	1.169885743712948678e-01	3.215496230472955630e-01	-6.295223800103437461e-02	1.572276905611318110e-01	-7.321801256672318958e-01	-3.159913848857865415e-01	-2.603239652183567454e+00	2.492010975350636759e+00	5.255133037427566212e-01	1.124996665243668703e+00	-1.046278616457195554e+00	2.053182008331293218e-01
3.155160535573974800e-01	5.616389488354822657e-01	-3.669985876785308854e-01	1.154255949544659821e+00	-1.505109475296196431e+00	2.820029283255075736e+00	2.871089210845330086e-01	-5.904120059254109876e-01	-2.019654077200992437e-01	-6.962116445751952432e-01	-2.427794446767416181e-01	3.764486581703617718e-01	-4.077212566773946278e+00	-4.323202419567198640e-01	-3.196788342421598150e-01	-3.527290050929774434e-01	-2.608526304465515366e+00	-5.784560397465289272e-01	1.106360097887600924e+00	2.026760861292637717e-01	1.063447540500872535e+00	-7.592784800111374022e-01	7.651556052669296060e-01	5.831469564604595535e-01	-3.700495781235008330e+00	3.866294705665262454e-01	2.148386307471321088e-01	2.095652571173177048e+00	-3.773464454781127325e-02	1.581167893707893457e+00
