## Extended results files for "Inference of pairwise interactions from strain frequency data across settings and context-dependent mutual invasibilities": Iran_lambda.txt

0.000000000000000000e+00	7.774329529749296475e-01	-4.937912433418294000e+00	2.955739266060205317e+00	2.114543113922562334e+00	2.932201990477683484e+00	-3.273315397573010599e-01	1.120377900296127383e+00	7.649364255000745683e-01	1.855776547575083146e+00	-3.748546730605953892e-01	1.207035760407037195e+00	6.550237684334725419e-02	-1.689456803606461666e+00	8.877221958641063893e-01	3.636958398410132798e-01	2.342606681911619582e+00	4.215784887661478741e+00	5.051970219677517360e-01	-4.231311812147543705e+00	3.218619537720412094e+00	-5.713566637711757323e+00	-2.728155409362593709e-01	-2.177969218361697656e+00	-1.623152559007787543e+00	1.941920393600512718e+00	2.412712221104978128e-01	1.426213729639092209e+00	3.940855303596775716e+00	-1.581218967861838465e+00
-1.814904442533656237e+00	0.000000000000000000e+00	1.369437571631975548e+00	3.887382740190377550e+00	7.680339315719898474e-01	-4.948557030816991720e+00	1.175021700582644435e+00	1.817735730006512451e+00	-2.529617947378536014e-02	1.197566750580559836e-01	-8.461105882053898686e-01	2.904963446355754986e+00	-5.346676251436791594e-01	5.676912933539061790e+00	-7.670634938024285532e+00	1.561628864291515040e+00	2.071972342887477225e+00	1.734822939627922000e+00	-2.867740623571205738e+00	3.322771983639744686e+00	3.305497602857520700e+00	3.880506874043833321e+00	1.528534628546632357e+00	-1.037781179024393818e+00	-7.123589093999166622e+00	6.949216847492649674e-01	-1.601045958984123496e+00	1.380076250910469371e+00	2.873470220510896844e+00	-1.301313603635625871e+00
2.100032588872172035e+00	-1.815543894530586400e+00	0.000000000000000000e+00	1.529571758065478404e+00	-1.125866648760919908e+00	1.573157924605593339e+00	1.388344292732804020e+00	-6.576109439284233416e-01	9.702794399510765722e-01	1.131212938720507877e+00	-5.871186674131853023e-01	3.038049710334202569e+00	2.500108732570935466e+00	-2.350773969350032022e+00	-4.871046982404591552e-01	5.471167288022571462e-02	7.729236574371156632e-01	2.605816893610865215e+00	-2.250596223231646320e+00	2.741975305481034741e+00	-1.255418505017672048e+00	-1.582184590620727471e+00	4.218615634330196151e+00	-2.574909867717419143e+00	-4.320274971307350498e+00	7.685974720642977376e-01	-9.620944791589729206e-02	-3.313136230515523195e-01	7.053145097915015649e-01	-1.886998868001778407e+00
-2.357945012983716282e+00	-2.929445285254744125e+00	7.986989585305603878e-02	0.000000000000000000e+00	2.047391234407579752e+00	1.421167241772558931e+00	-6.911577686097821749e-01	-4.355772028653359662e-02	7.729528346294848973e+00	-4.320202081815066597e-01	1.713689307514417726e+00	2.512434905780670302e+00	-2.343269735531854359e+00	2.112210369343319627e+00	2.273420427446492642e+00	2.354641704615923814e+00	9.455725082039816431e-01	1.221812548990280245e+00	3.190820445543972816e+00	-5.324906668113708719e+00	-2.240070831108027072e+00	2.677374474938114979e+00	4.340270768560041681e+00	-1.802345088029805531e+00	-1.891882176285045070e+00	-3.615854913037008234e-01	2.351645315121972113e-01	1.454890357649672783e+00	-2.712034319665254323e+00	1.231045043641955550e+00
-3.337428416249752061e+00	6.705426565962150365e-01	1.748876682889990652e+00	2.713157205349949308e+00	0.000000000000000000e+00	1.310229606868728691e+00	-1.741790679204297809e-01	7.905072816720671858e-01	-2.383552129782836371e+00	-6.893870978911398328e-01	-2.476244060610553355e+00	5.021488439874498333e+00	2.862079328360172426e+00	-2.750600304200287116e+00	3.444706081389925512e+00	2.450731171778690598e-01	1.219950014701988383e+00	-2.063687407684603237e+00	1.524494613580806623e+00	-2.004937587580529090e+00	5.039948103554871217e+00	-3.263337049273967949e+00	-5.438129382626599728e-01	4.192003247378156772e+00	-2.520436960439891294e+00	3.008645106115896084e+00	2.795396571076213199e+00	5.373296454706146363e+00	2.297755258119663857e+00	-5.684885393457475011e+00
-2.383958259394197920e+00	3.358660894745594039e+00	-1.831648343442171090e+00	7.585895741512580503e-01	-3.479593469980164500e-01	0.000000000000000000e+00	8.909486342927785962e-01	-2.083619678046257917e-01	1.164552802886755223e-01	4.595961820844050028e-01	-3.122185912250656337e+00	6.093976946182731780e+00	2.701414481425237213e+00	-8.110341052982112942e-01	4.701830297187704066e-01	4.884179120905996818e+00	6.689017349450057104e+00	3.150561959880409990e+00	-4.084174900462467783e-01	-5.357934765153823164e+00	-3.515966431157641070e-01	-8.189432896560931985e-01	-2.602638698508781268e-01	2.215940580986095476e+00	-3.448340868871455633e+00	4.240913601912133513e-01	3.349885964930356064e+00	5.293321624741607057e-01	2.101145513710922508e+00	3.326488331209595195e+00
2.021381161458175590e-01	1.233741248454138795e-01	-2.915411771191754653e+00	8.583375817310151534e-01	2.264605194778964048e+00	-3.587267405611539228e+00	0.000000000000000000e+00	1.254285160050722103e+00	-3.090700162857819677e+00	1.810490225199883785e+00	7.988601326158437654e-01	2.770989065153436570e+00	-6.968130711960851542e-02	-9.504295876155854916e-01	3.996439999303219359e+00	1.470475120668607083e+00	3.547549154766384660e+00	2.876206946357200422e+00	4.070768685814486254e+00	-2.582688931326314385e+00	5.273637241669959508e-01	-2.449325403576884774e+00	4.500109923971199244e+00	1.926904080377215056e+00	7.928625793351713469e-01	1.463758242661058029e+00	7.287173552828302148e-01	2.136415719153441195e+00	1.951343381611190253e+00	-5.987995250093148814e-01
6.363225514663888305e-01	-1.274894047164314426e+00	1.962646524202436682e+00	1.765775469479752502e+00	2.595067654159834980e+00	2.627603523806286034e+00	-2.206207542942199229e+00	0.000000000000000000e+00	2.089367815400265282e+00	2.742749012380707896e+00	7.256163935107673435e-02	2.690642735150243769e+00	-2.069679117616624708e+00	-1.608140668124189654e+00	-2.735616156493720363e-01	2.611817938677626127e+00	-4.128538318867644108e+00	-5.688401505648842615e+00	-8.554418876059282084e-01	-2.260712939578186642e-01	-9.004030890481656835e-01	1.035739189180310937e+00	2.147694797632718533e+00	-6.454796604213628441e-01	2.399455376018591046e-01	-3.425280056680921170e+00	-1.568014677702857851e+00	6.131721477020420918e-01	8.354665063953023996e-01	-3.667612155340125746e+00
-1.294963829226504881e+00	-4.469574777506093999e-01	1.479885678949929950e+00	-2.724586267537471240e+00	4.196375948286680924e+00	-7.611019207719895707e-01	3.973379049177562461e+00	-2.452215157302568560e+00	0.000000000000000000e+00	-2.737982010194136784e+00	1.356861252325764378e+00	6.072979454425235346e+00	6.104789321490398990e+00	-9.582260434391534076e-01	4.507648121174945288e+00	5.126018259379097053e+00	1.102317704367656859e-01	-2.793389718269717825e+00	-1.518837529611192783e-01	3.248306068593891371e-01	-1.794482438418477432e+00	2.481471694119993021e+00	-8.083770073447455573e+00	-2.472701614416417559e+00	-3.201940911334335116e+00	1.066026086281608221e+00	2.533621097100817288e+00	-4.770122005214894045e-01	1.102727140825938923e+00	-2.099903795416887764e+00
-2.535069353719749508e+00	-5.546915337215204689e-01	-1.255702523621859967e+00	1.678493097234379450e+00	1.899046286108154735e-01	-1.081678082696024612e+00	-3.048403508239625026e+00	-1.633854923244920432e+00	5.695169692406143014e+00	0.000000000000000000e+00	6.831055766769724702e-01	1.067319249074209964e+01	-1.230483327406383998e+00	4.118331287093763393e+00	1.093811706267628248e+00	-5.770104614396158738e-01	3.500507673442334600e+00	2.271782373594751547e+00	3.152039360992517469e+00	-8.549856534041238021e-01	7.603223309072162928e-02	-1.468985894045694129e+00	5.793967211991880362e+00	-1.233373983274784980e+00	-5.213243084538263794e+00	3.046548336258227518e+00	2.348343934874244365e-01	1.238950629569436357e+00	-4.888162094496455445e-01	-3.190557834508301216e+00
-7.168815619634645309e-01	3.230506418259070367e-01	7.958137373572701234e-01	-8.139653653435341418e-02	4.730498473409229021e+00	1.694562962591569244e+00	-2.931068023779126896e+00	5.039164793973126555e-01	-3.672306887583383084e-01	-1.985072171880982062e+00	0.000000000000000000e+00	5.330470063569484829e+00	-1.336918877647606196e+00	3.077006585259656202e+00	-9.513415170344827754e-01	-2.503879792877903299e-01	4.708040072924899455e+00	-1.023118410559106684e+00	-5.245360696070446860e-01	-6.863368131043499076e-01	5.398393358207078663e-01	2.927715206982486329e+00	1.617793118168431521e+00	1.672366993033485905e+00	-6.992636017547438243e+00	-3.457320934559984238e+00	-7.570222602395438871e-01	-9.974521638562352521e-01	5.553010763666971883e+00	-2.945369478715623046e+00
2.900587965077895625e+00	-1.747201177502542446e+00	-1.634854763123631649e+00	5.141594289230127401e+00	2.628947752597958765e-01	-1.219428116974542897e+00	1.111470684521932872e+00	1.401010688044837860e+00	-1.497318672006992868e+00	-3.013580414513735928e+00	-2.892944388360713326e+00	0.000000000000000000e+00	-1.747470130209539674e+00	5.088818468903993697e+00	2.387239312174815886e+00	1.527707400305406749e+00	4.244878419022731109e+00	6.559572139099779653e-01	2.638182754029338994e+00	-5.058005563794243820e+00	-2.854559918472372004e+00	1.017386331207930317e+00	4.068022322798812596e+00	3.068448910882383696e-01	-3.782707268943745316e+00	-1.491110338497624088e+00	1.560090418280993541e-01	3.356173734876078285e+00	3.421704039109179085e+00	3.772192243332088690e-01
-1.201467412690158776e+00	1.680092953392705590e-01	-2.178713223196519166e+00	2.318027117362404965e+00	-1.234274774256348461e+00	-1.408242482521843364e+00	2.280128535085424790e+00	2.825151262032437938e+00	-2.223993802148000576e+00	2.307255609866263768e+00	1.144011504685067848e+00	6.661164584599179150e+00	0.000000000000000000e+00	-4.553254146016053050e-01	-4.087520369964083300e-01	-3.868164955992003939e-02	8.324588225837430411e-01	3.423574960605458628e+00	3.211492021782353490e+00	-7.053081374612349963e-01	3.104780691923888725e+00	5.531940235082801749e-01	1.916826302282442107e+00	-4.417909013695187070e+00	-5.637625010545712634e+00	3.686152946841357192e+00	-4.169647487134382491e-01	2.673646781523948412e-01	-2.148248450423800193e+00	-1.060722402207686166e+01
2.747381099278697114e+00	-2.831683170271847239e+00	2.709019404259614738e+00	-1.051361440454394280e+00	3.381817674129040885e+00	8.338164625139412589e-01	1.862144244058805409e+00	3.419745129920179316e+00	4.393508217386126735e-01	-2.686529859149061394e+00	-2.810495669400580709e+00	1.509208060439874988e+00	1.926671760847850967e+00	0.000000000000000000e+00	-3.285047719702599012e-01	1.305056318155211059e+00	1.134842180175092086e+00	4.588153912122350242e-02	-1.705971935335073297e+00	-1.029178741430266619e+01	-6.601894044550680185e-01	6.771358045226909539e-01	2.275482602706335733e+00	-4.113867830141428872e-01	-3.566563989964908199e+00	8.156562446817292589e-01	-4.753062193033725236e-01	5.799678461352093528e-01	4.542639864361588398e-01	-1.396141257889996323e+00
-2.364239774363674496e+00	6.269384611459413392e+00	2.034523520013582498e+00	1.221760449520212344e+00	-2.294288684945962498e+00	-2.742869871315928298e-01	-3.072865172991193994e+00	1.002574637038464722e+00	-3.108295711348471269e+00	-1.602311940008253721e+00	2.504153247106489566e+00	3.469443646347283305e-01	2.094009739834205241e+00	-1.296790129097546984e+00	0.000000000000000000e+00	-3.434462353089799969e+00	2.342273348832312863e+00	6.388874054996096508e-01	8.945937507086814122e-01	-1.314859209650314220e+00	8.712291627599842769e+00	-1.096204470058927072e+00	-2.762917314211847497e+00	4.157278516237022714e+00	1.715095219333826915e+00	-1.773368183097883133e+00	1.312233477760074374e+00	3.700714785163104370e+00	1.918097015364219171e+00	-1.845591858051989220e+00
-2.628659843702003673e-01	1.123721303620568435e-01	-1.596751927742532384e-01	-3.657433120984290298e-01	2.245057495318991680e+00	-3.054100573883648639e+00	7.995633238020065647e-01	-7.562092990534211578e-01	-1.564464076450322816e+00	2.372541355851173872e+00	8.540601882951384116e-01	2.091611524716102899e+00	1.260115592652818473e+00	1.004274273943216889e+00	4.139482401410591983e+00	0.000000000000000000e+00	5.366396966556449044e+00	9.008793179830708597e-01	-5.264259905712063148e-01	-9.382425987797742284e-01	-8.576480067000887830e-01	7.970778759738978980e-01	3.507324178361459488e+00	3.500155464701766750e+00	-2.304038030097087741e+00	-6.381899200769510117e+00	2.448281204199373728e-01	1.734932699266088285e+00	-3.944930422686749871e-01	-1.355130507710870180e+00
2.417558056982789250e-01	-4.423569572963904073e-01	-1.002944305594095198e+00	1.864392688529951103e+00	4.098981684227270605e+00	-3.663879044338132385e+00	-1.990602849518471995e+00	4.281256608882024750e+00	1.108508053733286536e+00	-4.454444242452328950e-01	-6.934318024257564161e-01	3.114232935707990091e+00	-4.869949481355728693e-01	-3.086599690061837098e+00	-1.032907922668882206e+00	-8.495878871377686714e-01	0.000000000000000000e+00	5.188528122626142824e+00	5.742513568421832026e-01	5.254612121094672794e-01	-4.686129369761612651e+00	-8.948274752673190946e-02	6.228286066202207039e+00	-2.136640661573994127e-01	-4.532830820925903836e+00	-2.884754540059337180e-01	3.265003325596723682e-01	1.222054167438339967e+01	9.360535056535610465e-01	-6.421075815419959198e+00
-1.854627605984086047e+00	-1.724919066344509089e-01	-5.333540850898216279e-01	2.728479548948683497e+00	2.365544140434120202e+00	-1.154858169401027368e+00	-3.173627521966472020e+00	5.985084221225144496e+00	3.934235176254289090e+00	-1.038706379969365656e+00	4.210547972667458838e-01	4.865119089068559610e+00	7.755155241911726449e-03	1.926485696013712223e-01	5.564876730249629366e-01	1.395727019349856546e+00	-1.000468015707145275e+00	0.000000000000000000e+00	1.478560420366865191e+00	-3.492744419532676226e+00	1.296803659893105864e+00	-2.790605106823628834e+00	-1.274695539808882394e+00	4.706939622453582550e-01	-3.314546937176800157e+00	1.069436795138169805e+00	-2.284847949882045981e+00	3.506037672135625671e-01	3.434828207470133066e-01	-2.164466725187362606e+00
-4.834531717936919049e-01	2.778151938770184959e+00	3.229994168788270947e+00	-3.150601723938829313e+00	1.942583530448865670e+00	7.974984538827386560e-01	-3.785409383626916924e+00	1.220444641557684839e+00	2.628056571714566747e+00	-3.214568495558346228e+00	1.013380113042489983e+00	-4.634820398642943040e+00	-1.729353737852330708e+00	3.270375163101463034e+00	3.249150311499129362e-01	2.550485653279986664e+00	3.254899448875804957e+00	9.001703299465810826e-01	0.000000000000000000e+00	-4.665889586867491001e-01	5.996701190273703852e-02	-1.858171717779577570e-01	5.282264034431910282e+00	-3.493678774571695733e-01	-1.143724358680766162e+00	-2.467651897117684179e-02	8.360171089882417750e-01	2.561612353330623648e+00	9.641005439590561998e-01	1.347287381018073438e+00
2.168168846041606201e+00	-5.014465920582953373e+00	-3.862447059216823853e+00	3.564285892486946494e+00	9.064605166102772671e-01	2.565148282683284542e+00	-1.931985234639107263e-01	-1.565621955361738316e+00	1.458714421177802478e+00	-8.464479604771467658e-01	2.195949043024647551e-01	8.872356348636472489e+00	1.434147444702651431e+00	5.610391481610644604e+00	2.015689231611508703e+00	-7.276425930239422968e-01	5.159336503804405893e-01	1.772008974145993676e+00	-6.277496404531972551e+00	0.000000000000000000e+00	-5.362135094943270452e+00	6.006212771608495871e+00	6.204491179528679012e+00	-5.977484226318373617e-01	-9.266231878778940612e+00	-7.562155916961849078e-02	3.343962757769673111e+00	4.310962380163683605e+00	6.488493789067719675e-01	-9.287692333590416016e-01
-3.082047704390044274e+00	-6.261067946813821949e-01	2.705284682323601864e+00	1.615602807398880625e+00	-3.538105822358437180e-01	-1.272738927851160273e-01	-7.520309064239966146e-01	2.098086108572816855e+00	1.030032228815349615e+00	-4.586290208865074769e-01	-1.447604932751294982e+00	6.219011002939225818e+00	-1.933552893700690278e+00	4.985533626032182530e-01	-1.262904780360031731e+00	2.933322099944565498e+00	4.829099778949681898e+00	1.481547666525768747e-01	-1.526223527434394711e+00	1.211118033066841182e+00	0.000000000000000000e+00	-3.684835877891280975e-01	-2.289360259979099421e+00	1.479704417469509092e+00	5.318871229091759467e-02	2.097039899657627604e+00	2.432484950735069873e+00	1.134494144926013304e+00	-1.338211425474889804e+00	3.048538853534274118e+00
1.573434092705134013e+00	-3.104480928950196450e+00	1.490295664611677395e+00	2.922137290999635706e-01	3.715000909724620382e+00	1.161436896353649439e+00	9.894915885220179064e-01	-7.502470109234403717e-01	3.198380342511873309e+00	1.407348841685791108e+00	-3.933737544665063091e+00	2.824337567831689100e+00	-3.486768199879766161e-01	-5.034642900308503588e-01	-1.210981039881634524e-01	4.325103648174222215e-02	4.994038384431582767e-01	3.296770466322923809e+00	1.474218004183855957e+00	-7.346723833341274101e+00	-3.596858429642966648e+00	0.000000000000000000e+00	4.914637463755332725e+00	2.382387237060458407e+00	-4.877846772956104360e+00	-2.797611737083911976e+00	-9.212678808489634941e-01	1.985562596017234060e-01	2.041520998539324339e+00	-1.223047495329256051e+00
1.708104412656156867e+00	2.528415967901165295e-01	-5.975935146465740644e-01	5.140696089379852562e-01	3.870319231191178488e+00	2.818366223296665307e+00	-3.755392652095273842e+00	-1.453773083303087965e+00	5.376981958999667910e+00	-1.163760031272463191e+00	-9.196806794534645446e-01	1.557318322175104353e+00	-7.326459354518657374e-01	-2.137702523900974150e+00	3.893050240384223315e+00	4.917994356170001247e-01	-1.700242826656890083e+00	4.840840560171706386e+00	-3.564151464322981688e+00	-6.530823250736865759e+00	1.530081694039441054e+00	-2.614663604535883756e+00	0.000000000000000000e+00	-1.751737294805224554e+00	2.250944763116162761e-01	-1.767784759227556957e-01	2.263543362610977550e+00	1.488639376848915674e+00	-8.219396617727725562e-02	-2.661838941751824006e-01
4.259475104175005633e+00	-2.579096331060396707e+00	1.375515662851042320e-01	4.617380672539754372e+00	-3.017136760319594213e+00	-4.138031116493103845e+00	3.261719633021368248e-01	2.839621096292376912e+00	1.201641674360927059e+00	2.076548523197034424e+00	-2.696610795081248568e+00	2.806670179382011909e+00	2.913144719348061962e+00	-1.118113845846513188e+00	-1.805568006993444330e+00	-1.758711121534630717e-01	-1.537361709566380297e+00	1.340383447957921303e+00	1.052670062482185198e+00	-1.611719257770707570e+00	-2.393816489175342177e+00	-8.047184081280488455e-01	2.095088094731181627e+00	0.000000000000000000e+00	-1.791987210397295138e+00	5.078735447892818167e-02	-4.632231098340649500e-01	5.379495722072356045e+00	9.195673478734445183e-02	3.112394776869641611e+00
-2.940392749882859147e-01	3.181718716396344071e+00	-1.742109910515491134e+00	-2.720191744255157307e+00	4.695759321155056343e-01	5.288359210880527739e-01	-1.252757878386134616e+00	-1.624251069305290063e+00	-1.922781685609293856e+00	-8.788354997053752227e-01	6.433911604302516629e+00	3.262234663027149040e+00	3.051284727809310482e+00	-1.926149901047980784e+00	-2.649555270929164319e+00	3.586781260126969961e-01	5.396713458016047404e+00	1.778681908681893464e+00	3.628392054618457818e-01	4.305338043203040144e+00	-3.014112088786542465e-01	1.124047275747204644e+00	9.938457868826139352e-01	6.390640824269107068e-01	0.000000000000000000e+00	7.915928690974731730e-01	3.353572084344366822e+00	3.355044629657411459e+00	-2.583016333827727884e+00	-7.827757003112155054e+00
-1.959525237279707843e+00	-2.610416837974173010e+00	1.123612608829017034e+00	2.256298072063455340e+00	-2.289228196328849663e+00	2.124411925695654624e+00	-6.086044918949063964e-01	5.004383898381895790e+00	-2.128009787842866651e-01	-1.329686734698878325e+00	-9.542472479101598015e-01	5.487024875901637344e+00	-1.028915482757722488e+00	-8.052086139009659860e-01	5.338386465632349420e+00	4.629511708349392407e+00	6.693347294681063486e-01	4.903944474302073253e-01	2.047641369204912909e+00	-2.256868346152039351e+00	-3.464290158310630030e-01	4.841946755190771889e-01	3.390937320172764391e+00	1.886222249577043986e+00	-4.635648980700926458e+00	0.000000000000000000e+00	-7.202098282988885769e-01	1.357056714028615385e+00	5.677176907345673484e+00	5.742482225592280276e-01
-7.998762932920208124e-01	3.210673836635432377e+00	-4.869438001296697571e-01	2.285525561195010713e+00	1.238456507590995681e+00	-1.634228746139203325e+00	7.294656486228554559e-01	1.051140917157524779e+00	-2.902833243105677141e+00	6.381141963346202983e-01	1.072957038078524272e+00	3.849808575204466621e+00	1.926188583563747114e-01	1.108235594045289485e+00	-1.328126894039498573e+00	2.116631804168718656e+00	9.401482636929470171e-02	3.156347047648165649e+00	-1.888743054135537669e+00	-4.974286891796258381e+00	-1.171886104755680336e+00	8.522410092255106040e-01	-1.563686954982451027e+00	-2.725415474344680122e-01	-2.670426666166507257e+00	9.844237445937487063e-01	0.000000000000000000e+00	1.861063311154093292e+00	2.779939567610064444e+00	-4.543068259817427013e+00
-1.777204028584427054e+00	5.900433571657076604e-01	2.860932344411014405e+00	1.784140381523420027e+00	-1.383012808526658421e+00	2.153102125825042901e+00	-7.906628254913462550e-01	1.931773953959167400e+00	4.675299007324676737e+00	-8.285119402587913795e-01	6.000170473465589183e-01	6.577481045097526291e-01	9.803748331799151394e-01	2.232395205444215769e+00	-1.527292211056176852e+00	1.345502425848433603e+00	-7.765443354538370535e+00	2.565750661586247539e+00	-2.039175979468371036e+00	-3.441304335414778315e+00	1.984626006933553288e+00	6.695347573323624513e-01	1.272398826625666279e+00	-2.243961665299373909e+00	-4.257515397069594698e+00	2.517784138856720588e+00	-9.023912740962282408e-02	0.000000000000000000e+00	4.482324992309681733e+00	1.643701838356693257e+00
-2.186073461605626100e+00	-1.868963096536577329e+00	-1.599813717088574894e+00	3.900086334406083655e+00	5.899325181414706298e-01	-1.707543137416071000e-01	-1.236330433639630133e+00	5.364330313198342637e+00	-6.302320541686743383e-01	1.696927757760050781e+00	-2.843149787816920515e+00	8.302709625657245240e-01	3.555573851812699360e+00	3.335551358091253804e-01	-1.305712642798093626e-01	4.369439725171575084e+00	6.642923850445662248e-01	3.258993666633664077e+00	7.153376182126596206e-01	1.723050602583717783e-01	4.608289933742002908e+00	-1.980094174412409203e+00	1.766307446857454222e+00	1.344119892333555999e+00	-2.403075375488249676e+00	-1.549975385904115432e+00	-2.006452040578569296e+00	-2.624588590954897160e+00	0.000000000000000000e+00	-1.844941684459979525e+00
4.472930958528926748e-01	5.779485685565829423e-01	-3.101395842208948261e-02	-8.342301974540986542e-01	5.110959646577908799e+00	-1.411235182204218841e+00	-1.318567425261383930e+00	2.827778528550155990e+00	5.214863468136186064e-01	1.469927599955930475e+00	1.669311002061794502e+00	1.098976745319033999e+00	6.476888297859916044e+00	-1.358000363780183406e+00	-8.608493620663065782e-02	-3.516122580941463127e-01	3.036755430755124330e+00	6.298490831796450529e-01	-2.489952492417329299e+00	-2.371938120957942431e+00	-6.484071826033108721e+00	-3.476397636013432102e+00	1.300188077920934493e+00	-7.611666698620412674e+00	-3.458439797751289291e-01	-2.887298511348563856e+00	6.782691806248259070e+00	7.986875525601988546e-01	1.477635963494599691e+00	0.000000000000000000e+00
