## Extended results files for "Inference of pairwise interactions from strain frequency data across settings and context-dependent mutual invasibilities": Serotype_Identities.csv

Denmark	Iran	Brazil	Nepal	Mozambique
4	19	6B	3	3
6B	6	19F	4	4
9V	14	14	5	5
14	19F	6A	8	8
18C	17	15C	13	13
19F	21	23F	14	14
23F	20	16F	20	18
7F	12F	17F	21	20
3	11	6	29	21
6A	3	19A	31	31
19A	4	4	34	34
NC	22	6C	36	38
11A	6A	11A	37	46
15B	1	23B	38	10A
22F	23	18	39	11A
16F	16	23A	40	12F/12A/4
15C	6B	3	45	15A
35F	5	10A	48	15B
24F	19A	15A	10A	15C
21	22A	34	10F	16F
38	15B	39	11A	17F
10A	18C	1	11B	18A
18B	9V	9N	11D	18C
18F	10	12F	12F	19A
37	23C	29	15A	19B
7B	9	35B	15B	19F
8	18		15C	23A
15A	23B		16F	23B
17F	15		17A	23F
20	4B		17F	24F
24A			18A	28F
35B			18C	33C
9N			19A	33F
			19B	35A
			19C	35B
			19F	35F
			22A	6A
			22F	6A/6B
			23A	6B
			23B	6C
			23F	7C
			24A	9A
			24B	9N
			25F	9V
			28A	NT
			28F
			32F
			33A
			33B
			33C
			33F
			35A
			35B
			35C
			35F
			6A
			6B
			6C
			6D
			7B
			7C
			9L
			9N
			9V
			NT2
			NT3b
			NT4a
			NT4b
			NT
