## Extended results files for "Inference of pairwise interactions from strain frequency data across settings and context-dependent mutual invasibilities": Brazil_alpha.txt

-9.860676956732167042e+00	-2.269370495452306333e-02	3.390170662077398624e-03	5.474090059210365289e-02	-1.154396283507602011e-01	4.941542463933204510e-02	-2.118344823098158858e-02	4.109778638008799306e-02	6.401009314619374724e-01	3.362555639290317616e-02	-4.613924064636840822e-02	-8.846651967788665694e-02	-1.950513502634434460e-01	-8.300485888120087696e-03	-1.380896877415058732e-01	-2.576437648737078378e-03	-9.955189697679492009e-03	-1.248877169138662728e-03	2.657301588607278737e-03	1.576746082885845460e-02	4.579234874397740407e-02	-4.083753628664557600e-01	-2.450275047456844033e-02	-6.504329708390749198e-02	1.314491814207140521e-02	2.264739440984713664e-02
4.934474725219880568e-04	-9.875099417156752324e+00	2.124466162275976400e-01	-1.011546114931351215e-02	-1.014342896087186549e-03	-5.615542054887862067e-02	-9.597335255708723534e-02	-3.659066233417041653e-02	-1.851406029119935237e+00	7.681173042003645694e-03	-6.828288207714285941e-03	-8.383468359854109875e-03	-1.345279034509586913e-01	-9.701357996998054289e-02	1.886564513495454509e+00	1.692795630152728673e-02	-5.283492241383176691e-02	-7.368857221252554657e-02	-1.391908324049588863e-01	-8.117145406099335325e-02	-6.668152061796654706e-02	-9.263075569389319641e-01	-1.329007410757530594e-01	-1.661358310214416656e-01	-1.491398097724427052e-01	-2.462476363251242528e-02
9.130148329975334640e-03	5.649361358063893085e-02	-9.890937486630765108e+00	2.134761152913920018e-02	-1.213511303401370277e-02	-8.521271070644363677e-02	-3.372357178615417034e-02	-9.708574754028817533e-02	-1.489817985429057856e+00	-1.300570214345895224e-02	-5.142304646076492625e-02	-4.354332909833399934e-02	5.200524166346387478e-02	-8.779111065947438342e-02	-1.492457368182827926e+00	8.570897985277926845e-02	3.400959004122890150e-02	-8.840435110308082767e-02	-1.593223135329478691e-03	-1.382224746573826844e-02	-1.377394373758472970e-02	1.529992406489332657e+00	-3.751670175092569615e-02	-3.076068725802839215e-02	-2.930927780955166692e-02	-1.723450841172594061e-02
-1.974907888104358161e-02	-2.484489254407967231e-03	3.290997107830277713e-02	-9.741614288479617301e+00	-2.634001774456598208e-02	3.233491981468838289e-02	7.401511984946050442e-03	3.421253918083938528e-02	1.327327230894344845e-01	-4.683214848938201808e-02	-9.601180721689110686e-02	-3.038226524573557283e-02	7.453723137382039544e-03	-1.586184748540329648e-01	-2.023668874772821091e+00	-9.288482778018562758e-02	-3.110453814817012996e-02	2.339141499653629719e-02	-2.365024035281906509e-02	-5.018548866955309384e-02	-2.737024840143213386e-02	1.877543577699805510e+00	-4.273267891505134336e-02	-7.303629048153605086e-02	1.559586603832427811e-03	1.886643346679599612e-02
6.237999770103200281e-02	-1.961840616604192469e-02	2.760904971483936141e-02	6.714900518486313641e-02	-9.841277479547738238e+00	3.490359310228115935e-02	3.359323961821543848e-03	3.526883509748467149e-02	2.876058367682144401e-01	4.356979383151032836e-02	2.203182261687533852e-02	-7.099285649321265823e-02	3.215356620735365656e-02	-1.958325291983422645e-01	-5.010232527252445056e-01	-9.388093212765191709e-02	1.218123947128185863e-01	-5.905554873099801150e-02	2.470129416533195250e-03	-3.057606602907137275e-02	-8.711366357858274512e-02	-4.198185217635895805e-01	-5.297278838529247136e-02	8.949734109003747856e-03	2.449080686237823518e-02	3.213919830893400414e-02
4.208864579150317642e-02	4.348104505070056469e-02	-1.793619266835194681e-02	2.931211736717891092e-02	-5.334070501798558739e-02	-9.821676566314835100e+00	1.215398781191390394e-02	5.177408278780307183e-02	2.408448706657012384e+00	-3.609574803972803725e-02	-5.873917673218517765e-02	-2.107844855110884916e-02	4.635241349484692935e-03	-3.377601361278458059e-02	2.867795028567048932e-01	-1.071753136962999564e-01	-3.937834398627342719e-02	4.018013988183335300e-02	-6.062183476416763833e-02	-2.689041754295414845e-03	-9.805499918729541908e-02	1.011733444861704356e+00	-8.114527983098072939e-02	-1.272213564433144761e-01	-7.644746173576651149e-02	-1.334301944531813278e-01
-2.859098975448663010e-02	3.746305860035574475e-02	1.478425861250333151e-01	2.618599435273871734e-02	-7.157387876727520915e-02	-1.995450979024294101e-03	-9.776970869099903538e+00	-2.282370467073075587e-02	5.312028108982181918e-01	3.307793576558898992e-03	2.442205931770455741e-03	-3.556255547307847487e-02	-2.307612497060815629e-02	3.315904588589389107e-02	-7.699732613629390876e-01	-3.656661104262131008e-04	3.021740645389785207e-02	7.936939165732989632e-02	1.658592723709506958e-02	2.049856791803264175e-02	1.683204972317151049e-03	6.265842010383126937e-01	-6.110538497650350870e-02	-2.711153267730342584e-02	-4.697696616296774541e-02	2.196754080418435780e-03
-5.780982904799857741e-02	1.707230326603387596e-02	-2.218036166189273333e-03	1.839440856912394687e-02	-5.055319867211665458e-02	8.996321194532572174e-02	-3.388118756447628527e-02	-9.889975106918566183e+00	6.456683754930879759e-01	-2.041939473699061307e-03	-8.163227103538370222e-02	-1.755815126774591325e-02	-1.379167986070765559e-02	-2.337901133981801650e-03	-8.382984920713300314e-02	2.302988479931546498e-02	1.034024552804561209e-02	-9.678515904998980651e-03	-2.238306995920198716e-02	-4.080298943108017634e-02	4.712023001442480763e-02	1.740639799965538470e-01	-5.605789613870612587e-02	-7.645943568622516617e-02	1.223612956933105116e-02	2.929019022424077245e-02
8.752116445472840622e-02	-3.900595310062260346e-01	-2.403054341071208189e+00	-2.167722812229004425e+00	2.836456267210466287e+00	2.828250660212544787e+00	4.127529961735736386e-01	5.587440639480835136e-01	-2.043742837187242589e+00	-1.090166860556088135e+00	2.022914900218304446e+00	1.868497777760512735e-01	-2.155621768580528452e-01	-4.490454623846630300e-01	3.487607465702080134e+00	2.470030977329185362e-01	-2.314716310508915242e+00	3.012508795744832102e-01	6.640244655324645251e-01	1.489992967224861964e+00	-8.723203358483084813e-01	5.736563740829928593e-01	3.905827550935149217e-01	1.264104513671581165e+00	-1.038320708038736218e+00	1.404032883533528286e+00
1.501805960733813561e-01	2.338025505074501839e-02	2.942257585480383825e-02	-7.847958425702015670e-03	1.274020667395805127e-02	3.536185386749392950e-02	-1.243756946262138674e-01	-6.229254356611311702e-03	-4.367129179574061326e-01	-9.865472541956123109e+00	-1.013474827907414602e-03	-7.942958515076994908e-02	2.135610213365411389e-02	2.065309597842124312e-02	-6.753333293356678091e-01	3.222890816745256019e-03	2.269223316411183439e-02	-2.299739861588108447e-02	3.919305042844338505e-02	-5.998999773156345888e-03	4.665123046349572283e-02	-2.093918755883871496e-01	1.683846193204665415e-02	1.053359554849981825e-02	7.046730681423554916e-03	7.084084291852599247e-02
1.174622572245740543e-01	7.100056239816755635e-04	2.810594459919001087e-02	6.267382685705301382e-02	-6.258844794870196959e-03	1.937215247569696458e-02	-2.787160586226552009e-02	3.462416513791511524e-02	2.804010177821791405e+00	-4.209590508547623317e-02	-9.930354493144943007e+00	-3.311482998179650361e-02	1.503771447091764753e-02	1.512513936838786981e-02	7.311479400528833050e-01	3.384976354073752913e-02	7.640711329809843355e-02	3.057344284644764043e-02	-3.998902762584202047e-02	-1.131534124334636175e-02	-1.551414165903512807e-03	-5.636405037832505904e-01	-4.270340959967211525e-02	-1.877078640890499214e-03	4.448054180143279357e-02	2.348932879844414096e-02
1.488950904958297183e-02	2.684978165737536906e-02	-1.949300980870866812e-02	6.519629270444349256e-02	-2.031980157342236915e-01	1.350938673193315467e-02	2.728448734592365393e-02	-7.253089800127587861e-02	7.216966514631079077e-01	-2.832287120460514479e-02	-2.827700346034965617e-02	-9.820855390077849023e+00	7.974074748745446986e-03	-1.163679429082259019e-03	6.595486558466191473e-01	-2.233964885593110305e-03	9.623975145373041273e-02	4.182187025031342681e-02	-3.882246013925676892e-02	1.174658283355932004e-01	-5.837524110456129844e-02	-6.725693723886061459e-01	-2.838592170236502003e-03	-9.379043633420965087e-02	2.785214877321966209e-02	3.522088380794016760e-02
3.511117834851845872e-03	6.699741003879448875e-02	1.969266859628181210e-02	2.017301511932509742e-02	-3.182008169976276862e-02	-4.489384668588759092e-02	-2.026787487146681013e-02	-2.811697580941443023e-02	-1.081883988162858357e+00	-1.474989158460291230e-02	4.865588083637663319e-02	3.715677949874649638e-02	-9.779518704815851393e+00	2.433706822352663807e-02	6.357807453913915108e-01	1.147863151217409367e-01	3.552301811098442647e-02	-1.038277176016409557e-02	5.911997082795075048e-03	9.743748710467707227e-03	1.010623998277263534e-02	-1.108150878789464500e+00	6.040132402171385917e-02	-7.169004163738965096e-02	-3.576171645119234632e-02	1.698936205753254344e-03
1.392052088952351781e-02	-5.455207092283653053e-02	-2.702880379688470461e-02	1.121717265456769891e-01	-1.464589295064176039e-02	3.387080896528669310e-02	9.874040024421706571e-03	7.601395922226025781e-02	-1.993932933546585407e+00	-6.350540940231093074e-04	-2.888391520670170395e-02	6.929354124597761344e-02	-9.812439654575788595e-03	-9.865766080266407556e+00	2.732325563004373015e-01	2.615182048985128637e-03	3.819325060550687184e-02	-3.843358022642331256e-02	-1.372827568355214703e-02	4.187574258267288962e-03	-5.869644380537845929e-02	-1.644727261344316238e+00	-1.487598113183015262e-02	-6.764093924568465033e-02	2.086244172077220474e-02	5.377607927799072512e-02
2.313056820536033342e+00	2.319271494908771380e+00	-3.742026746950605776e-01	2.545729048670163586e+00	-2.609202695784904602e+00	-2.407988398996205426e+00	3.380680824403922008e-02	-3.213429933734270882e+00	-9.304215244068079205e-01	7.849653369781017798e-02	2.447511640489662188e+00	-1.087345897219246016e+00	-2.388415475379602193e-01	-1.208652402983050766e+00	5.635641823036489223e-02	-4.116394377511519487e+00	7.832527716867251355e-01	2.099062784516588231e-01	-6.027691732991634632e-01	-5.975619026594279681e+00	-4.482030663156672645e+00	-1.114060766684846326e+00	1.301710429200277908e+00	-9.914938260425490979e-01	-1.416700666328332692e-02	1.671017661018211031e+00
5.855224005255803624e-03	1.634971619069994220e-02	1.914152057424623743e-01	-4.621103012814514049e-02	3.752064829757725817e-02	1.826052270337063244e-01	-4.735230385946637838e-02	-5.927984861508964198e-02	5.362142584449743898e-01	2.454672744620034139e-02	-1.743376399976865471e-02	1.792122723625326833e-02	-5.237679616539910564e-03	5.091524794649870261e-02	-1.850324667129752854e+00	-9.842199763484456909e+00	3.040340154739868371e-03	3.108890460213127593e-02	2.588106555215246088e-02	-4.326281166414955998e-02	6.527178348621836060e-03	-3.425426441700124336e+00	1.175322573343865265e-02	-1.303303994145325320e-03	-1.064827499419051214e-02	5.948055799187920017e-02
2.906144320329068220e-02	1.583807036332269668e-03	-2.839470402019863074e-02	4.088787475024879825e-02	-2.051019245950073955e-02	-5.713117654989455230e-03	-2.090075386410679414e-02	-7.046525115745667922e-02	1.816142610369250621e+00	2.599428213868439086e-02	-1.700821888747978960e-01	-2.486768360482394594e-02	-4.602409974760617029e-02	9.646470273142708843e-03	-1.332887756218446018e+00	-2.514161313492785030e-02	-9.779852075125310407e+00	2.685867995850158702e-02	-8.519207813815606045e-02	9.366012948611475777e-03	-1.218374688505928782e-01	-2.786247968162572697e+00	-4.723658170775611731e-02	9.493997106257251808e-03	4.986702584215298162e-02	-3.476217268071791632e-04
5.516050173511392873e-02	1.094506601588742523e-01	4.033592208291372772e-02	5.730788867756215349e-02	-2.302655130851302689e-02	2.483991559841578975e-02	1.125086628107529151e-02	5.790154637152337448e-03	1.272597582320810439e+00	-2.399756964245230301e-02	1.028040002602774276e-02	-2.517914873809221424e-02	-1.131857181780937249e-01	-2.940741923397990204e-02	5.749361247915665274e-01	3.886916216756015896e-02	-1.072467656315411952e-02	-9.788379596307628105e+00	-1.749929457696457538e-02	8.104408401408965540e-03	-1.182049831568790337e-02	-4.069057124545414350e-01	-3.725624642439021028e-02	-3.316642904253334218e-02	7.953139721469857509e-03	-2.024151707993097557e-02
6.798997715297022681e-02	1.104962257250024504e-01	5.331746009112676987e-02	7.586096311295510708e-03	3.597210618827630796e-02	7.139115600936919714e-02	3.029596620351123967e-02	1.173883727079858171e-02	5.259498537962297160e-01	-6.575708257929738232e-02	-4.119208871892612173e-02	-6.654755960134592363e-02	-3.899676170303421896e-02	4.147062243701431228e-02	6.326758748304363023e-01	-4.672188893024091516e-02	-1.018202844282106202e-02	3.159606500944479174e-02	-9.781617365695842281e+00	-4.961888309031445982e-02	-9.781724179868853120e-02	-2.055711227262611462e+00	-7.754394025335951610e-03	-2.621229387572001496e-02	1.879577000081223553e-02	7.269046264127861090e-02
4.033687520175767427e-02	2.138236798703466862e-02	-4.149151281581608258e-02	-4.043564453683554105e-02	-9.813144017060664720e-03	6.434883752450117067e-02	-2.805648958279851127e-02	-2.059601261860259311e-02	7.900404675388042475e-02	-1.368558642383456425e-02	4.849989419049571815e-03	-7.524923246721374435e-03	-4.413283140623835282e-02	1.333691824989684249e-02	-1.383963386951361230e-01	-1.258871597024644601e-02	-2.475296301172564412e-02	-3.528074274178148034e-02	3.984429508408387360e-02	-9.867416091873433714e+00	4.838300142304064605e-02	-7.106350855125239674e-01	2.046009871499383792e-02	-1.852768072156511748e-03	-9.184853144149879300e-02	4.034362458903586329e-02
-2.925066257470847197e-02	8.185037467550292795e-03	9.042703940841471943e-02	2.414242076566313136e-02	-7.561861523104528027e-02	-1.283127403444752831e-02	5.450411722957098325e-03	-4.026043790286818608e-02	-1.727649556173206147e+00	-1.007384886071416123e-02	-2.642845216936820854e-02	-2.920629937464170808e-02	-1.236777631293792534e-01	6.741606677063399777e-02	1.231304348188879683e+00	-3.855122405719906692e-02	3.197137092108634504e-02	-7.239688509603463273e-02	-3.679260323140438882e-02	2.064863099334561178e-02	-9.841535323905457489e+00	1.592431683170951739e-01	-1.323594660973732330e-02	-2.705659924772456024e-02	-2.744220348292038605e-02	-2.497613816743706958e-02
8.875046167294793342e-01	-2.638433789088520331e+00	5.234927111210471162e-01	3.786455105891703976e-01	-6.776496592384659845e-01	7.011640029432542054e-01	6.900375363109253479e-01	2.050813308979452021e+00	-3.017869704532946118e-01	1.165039949757214061e-01	-3.385697527275115942e-02	1.916926241261943886e+00	-9.410667220249669951e-01	-2.118701032510145854e+00	4.021654557113641393e-01	-1.054079694988264149e-01	3.168808735397991572e-01	1.555099857367028715e+00	-7.679214875878053181e-01	2.527553551464642098e-02	2.425455813841693953e+00	-1.230893763486017090e+00	-5.745662726659782615e-01	-1.470376430595482509e+00	4.490642803048323084e-01	1.930450991701083419e-01
6.698567759083764485e-03	2.372958308479734824e-02	8.136379608210503669e-03	-4.657540610857365676e-02	-4.015420924838464245e-02	3.682505334017228352e-03	2.884748413434325837e-02	-3.721810577753210947e-02	2.663759392244314128e+00	-2.450682992649133932e-02	1.609163446146022469e-02	-7.179487219213408211e-02	-6.580642925025831369e-03	6.269427525039820981e-02	-1.376297114201857907e-01	4.436754770088049971e-02	3.845676734768022076e-02	2.868398443315656188e-02	4.606928238953079263e-02	3.441331733924924557e-02	-4.554541782000692818e-02	4.322156698926387652e-01	-9.747993141799195627e+00	1.365149151792618455e-02	5.713213484221627003e-02	4.191234786629356029e-02
6.580438806651629779e-02	3.043981806633746720e-02	1.100312685918979488e-01	7.694109570050287894e-02	4.890239148910741594e-03	-1.423153817322779340e-02	2.013957346528151213e-02	-2.625045381679735890e-02	-7.972290550067268056e-01	2.587057777951841039e-02	-5.950067587566323923e-02	9.150030750039039873e-02	-1.146530427202143917e-02	4.797811545434139263e-02	1.066127751933363843e+00	8.562973866215939020e-03	4.230771100020949693e-02	5.548089327697015155e-02	2.462658716824804583e-02	6.457331697197374321e-02	-1.024525858079203405e-01	-1.187655582569414392e+00	-2.894750744668973461e-02	-9.922053324912612382e+00	-1.712998267596306176e-02	8.435147128991533211e-03
2.638376005686863049e-02	2.374911713027786503e-03	-1.502779212354185719e-02	-3.492319073938852242e-02	6.033555204383037052e-02	1.327462053481587578e-01	-2.229290278039811751e-02	3.389132303641597538e-02	-2.182229848273834621e-02	6.923994967530848477e-02	1.312696075156962947e-02	2.564064677720593807e-02	-7.556742853901658730e-02	-1.138575052142305408e-02	3.246681677107329245e-01	3.271428703598612542e-02	-8.369274390572692401e-02	2.227368021073256044e-02	-2.587352804730036135e-02	2.985104403950632201e-03	9.188307695283924603e-02	-9.000092315737190374e-01	1.463770885763976924e-02	5.979827203191468571e-02	-9.832229472519296465e+00	2.013506848643265359e-02
-9.114341554216174451e-03	7.916199052352895782e-02	9.434966128767512117e-02	9.574967925484022258e-02	4.085804844237331257e-02	8.862015855376405293e-02	-2.743416140139735490e-02	-3.351080990345055993e-02	2.224225215617863682e+00	3.276055614685211958e-03	-1.002465144105243143e-02	4.901343403302536178e-03	1.600405002425693904e-02	-8.157229794444283144e-02	-2.861336129828923602e-01	-3.863032363866178692e-03	-1.093757469489394507e-01	4.454664884065448124e-03	-1.643920348604924545e-02	-4.540590449208143503e-03	7.315469204088222155e-02	4.584999678629669617e+00	-6.797850665084921584e-02	4.252576698638649288e-02	-1.107096725110048169e-02	-9.867936003023810798e+00
