## Extended results files for "Inference of pairwise interactions from strain frequency data across settings and context-dependent mutual invasibilities": Brazil_lambda.txt

0.000000000000000000e+00	1.010398631603566777e+01	9.956606414989535025e+00	8.988138911788073671e+00	1.165518079385892314e+01	9.791596440455224482e+00	9.675415595338892061e+00	8.857925265903915601e+00	-3.311646703379036882e+00	1.116372027888221474e+01	1.165929150439830053e+01	1.085380178209300794e+01	1.173887013341891183e+01	1.009856351791572138e+01	2.640049350883942836e+01	9.931106854781543092e+00	1.019322735240315758e+01	1.039917248024963037e+01	1.049313419715778828e+01	1.014976169864824840e+01	9.073110999841693669e+00	1.488281617923545674e+01	1.006202469415975287e+01	1.127670741171080238e+01	9.989015825436917240e+00	9.545968562223571041e+00
9.609589800371249879e+00	0.000000000000000000e+00	8.411294024138861403e+00	9.814294872390028956e+00	9.638409050172642267e+00	1.084657679752139003e+01	1.112878257760107203e+01	1.043562762134661170e+01	1.604794631260105220e+01	1.004348875479297121e+01	1.000531669301112991e+01	1.019475268440493565e+01	1.183154045272871357e+01	1.022945987345793917e+01	6.525078843599577461e+00	9.852853814583507841e+00	1.031746036724575788e+01	1.170175169532478954e+01	1.235153111400096293e+01	1.089895360703354399e+01	1.058715595851534808e+01	-1.827198341227595080e+01	1.131453141786541394e+01	1.188876328649357461e+01	1.132702439086420831e+01	1.096939752198434803e+01
9.807528347365449761e+00	1.162368310945689309e+01	0.000000000000000000e+00	9.888413501117181426e+00	1.026036653233878049e+01	1.046641407632168708e+01	1.171324011065013337e+01	1.082220402778725088e+01	-9.354689606959146531e+00	1.031281365609381595e+01	1.074182099968468940e+01	1.003825802527195066e+01	9.480932528700389383e+00	1.043724599906603068e+01	1.058424963792908180e+01	1.107482129424029793e+01	9.136775074600050672e+00	1.109680720927258868e+01	1.037580505556756272e+01	9.553382315359352006e+00	1.095834204730196682e+01	-8.159635524770546766e+00	1.020581237279489706e+01	1.141888535862628551e+01	9.957874314402952010e+00	1.106138973585058594e+01
1.064914415513477053e+01	9.789818882842618919e+00	9.798395856600643938e+00	0.000000000000000000e+00	1.082929336058747793e+01	9.821214079574046352e+00	9.988184014775400854e+00	9.752560928962292763e+00	-2.278346699792838592e+01	1.024161885565766994e+01	1.155608181563034620e+01	1.082750047859155629e+01	9.924976745957316382e+00	1.264522129059922761e+01	4.749794217635319171e+01	1.025572564022890987e+01	1.052986521692498556e+01	1.017976475074329556e+01	1.009688137814866593e+01	9.923016412043866197e+00	1.037307753596700977e+01	-1.315460668696456814e+01	9.663566872834426391e+00	1.147627167450619901e+01	9.437950924949181086e+00	1.072098565329088693e+01
7.993714011771253958e+00	1.005733509746971954e+01	9.487322370520548276e+00	8.794407394880174422e+00	0.000000000000000000e+00	8.899129524812222414e+00	8.967304943451026134e+00	8.994074875615876152e+00	2.998637584425388880e+01	9.574541315128191954e+00	9.645432574344379617e+00	8.315436555819665898e+00	9.117558191230990872e+00	1.163580855435561645e+01	-2.343112662815292069e+01	1.117402597897054051e+01	8.357464399018464718e+00	1.012023866961059149e+01	1.014758394308578815e+01	1.006211772967467866e+01	9.879142934897656048e+00	-1.986392599879981180e+00	9.834101937049352316e+00	9.886957538704606918e+00	1.024563576460043102e+01	9.994674725280560779e+00
9.982261153022612632e+00	8.837524810452018542e+00	9.143051073249118588e+00	9.803723812402273197e+00	1.074538740913464707e+01	0.000000000000000000e+00	9.635603446030138741e+00	1.035610124106549002e+01	9.007042739921780949e+00	1.060469177460975310e+01	1.071912323831827862e+01	1.017505495434774510e+01	9.246763340981546619e+00	1.056595809162569566e+01	-2.900780865047773815e+01	1.287914331670872414e+01	1.010574143683346726e+01	9.662118302714381102e+00	1.115333648082454943e+01	1.059208804029408135e+01	1.066815774262656191e+01	-1.127051236467462747e+00	1.058722933100844266e+01	1.102077149669973899e+01	1.202553329864412035e+01	1.214375213869598724e+01
9.912457792507710863e+00	8.464777414698851032e+00	8.068787259419414326e+00	9.563988649141805354e+00	1.058272885039116318e+01	9.973202526217489705e+00	0.000000000000000000e+00	9.747177712850696452e+00	1.289765158323067373e+00	8.483414488532597275e+00	9.603891841111423133e+00	1.046718324919094378e+01	9.786912093420927050e+00	9.646282812555329045e+00	7.894684075642410370e+00	9.332029077796944350e+00	9.255437442128858549e+00	9.128662987632594650e+00	9.946957215718553513e+00	9.361092285907448129e+00	9.884092722122218788e+00	2.545946652232176977e+00	1.066287638667537863e+01	1.040761629388235576e+01	1.005307459405720927e+01	9.548637324126527659e+00
1.087601475507890747e+01	9.309928543660570099e+00	8.859404782055602112e+00	9.931635414185853605e+00	1.072189334727579535e+01	9.497287726901040728e+00	9.863063370932566798e+00	0.000000000000000000e+00	1.746282432417032293e+00	9.817998236002825507e+00	1.111010455458985113e+01	9.206842936751302275e+00	9.610297563911675667e+00	1.071354586399765196e+01	-3.409634718455694014e+01	8.972169040737476564e+00	8.913452681615655848e+00	9.946536155784970745e+00	1.012945698918214710e+01	1.004585880085773475e+01	8.940575307017253337e+00	2.176768796294701502e+01	9.896346971079227117e+00	1.039036134250967969e+01	1.007942445120649921e+01	9.215835341862600671e+00
1.594368859321511245e+01	-6.370569618383216337e+00	1.739649760427688818e+01	3.253383403445567978e+01	-1.497729342354022819e+01	8.095076030449853022e+00	1.147490435503587136e+01	1.139184795112994841e+01	0.000000000000000000e+00	1.586528095859573639e+01	2.042815315536108045e+01	1.581079374735846343e+01	1.643648753006594632e-01	-7.345308444225114641e+00	-4.450436349520971646e+01	1.322714395494318218e+01	5.228495505614449002e+01	2.062874220067975983e+01	8.947532293890159139e+00	-3.951820728011854911e+00	-3.111070524679906413e-01	-7.694010150649708280e+00	3.480254240997888360e+01	-1.117931138157544702e+01	1.982291650816313577e+01	2.017105568967237872e+01
8.746235372272360920e+00	9.728144632412654147e+00	9.460013246204416859e+00	9.310787867862988065e+00	1.018851870688113870e+01	9.081723439488969873e+00	1.103796102147377312e+01	9.929178219041553177e+00	-5.482945357965864019e+00	0.000000000000000000e+00	9.483596650022413144e+00	1.029593365124296689e+01	9.409124775106416649e+00	9.655442747958806748e+00	7.447364266347202388e+00	1.007678628173079005e+01	9.838371539663533838e+00	9.754530342053449488e+00	8.682101472990298774e+00	9.778017626940417983e+00	9.272719443701275210e+00	4.557472083518208095e+00	9.316235187066105539e+00	1.009899317766766380e+01	1.051407262928437092e+01	9.205698903695664015e+00
8.203062962057014573e+00	9.794018934706832269e+00	9.056153878229444842e+00	8.082548985634376848e+00	1.014197237617030645e+01	8.993540796885010735e+00	1.007800412120292854e+01	8.663216939576189546e+00	-3.627130746988799448e+00	1.026912100516526927e+01	0.000000000000000000e+00	9.840230977853750005e+00	1.015931352435199919e+01	9.403392977495073524e+00	1.929733767156156787e+01	9.319623253210702174e+00	7.181850259847483819e+00	9.598773524552520087e+00	9.728575125210037200e+00	1.003149458831708252e+01	9.570068047401962374e+00	6.415404544041685142e+00	1.034321596026280865e+01	9.294960216274438025e+00	9.536523659929713403e+00	9.527798646223716972e+00
8.754153554088704325e+00	9.519668436127187050e+00	9.610498512529622062e+00	8.769783227424618133e+00	1.107250544157848360e+01	9.459907940225763312e+00	9.122364941859654408e+00	1.041389851097608954e+01	-3.037649090854213529e+00	9.282641824435629019e+00	9.849587071926894311e+00	0.000000000000000000e+00	1.010412512610210811e+01	1.062906324516172418e+01	-1.835061366314838338e+01	1.005864963312089699e+01	8.562076156193725751e+00	9.103240410533739890e+00	9.441977576392918792e+00	8.628732265540913104e+00	1.009964310057052295e+01	2.865435179920588027e+01	8.996978911391369849e+00	1.183866745918381369e+01	9.836086824635767556e+00	9.574189873441433463e+00
7.709785295700514851e+00	7.755547175831725148e+00	1.026122157300597237e+01	9.623782985594861117e+00	1.050357147764018961e+01	1.031417332481273696e+01	9.726233480652753727e+00	1.001728759215261988e+01	1.036145050168152437e+01	1.024247268221460949e+01	9.614253268916089112e+00	9.541379823039084940e+00	0.000000000000000000e+00	9.519580988012522837e+00	-8.910227551122439138e+00	8.654725735695850020e+00	8.930588864470587751e+00	8.662584855912927040e+00	9.300269329952389086e+00	9.292598946317641051e+00	8.400085130121382804e+00	1.935605985591350553e+00	9.081640124448783880e+00	1.050380168368946698e+01	9.364575779915211839e+00	1.002484542416032909e+01
9.633499554084258065e+00	9.359839973072404007e+00	9.204637653374781792e+00	6.915712329838441974e+00	7.860756583309545853e+00	9.121579350308048006e+00	1.003948722272129856e+01	9.115871381275599816e+00	1.681183896574751557e+01	1.009581391614812063e+01	1.037896882007796329e+01	9.125688086999426574e+00	1.014022842563868743e+01	0.000000000000000000e+00	-1.586157567015577285e+01	1.036887066052146444e+01	9.508312759124665448e+00	9.847879862849215016e+00	1.036679713462043573e+01	9.970874048440881765e+00	1.115115961984981396e+01	-5.556448915007550227e+00	1.057475444241454277e+01	1.110887912916220976e+01	9.503199028412250726e+00	8.453182189438397387e+00
-1.442120583754309848e+01	7.499500163731035229e+00	-2.616328612406570997e+00	-3.729062413220660233e+01	3.010582174096014541e+01	3.665191990242270492e+01	1.089763922108227590e+00	4.063270609030373492e+01	4.904893585546187040e+01	1.764915061740698121e+00	-6.244680016104446452e+00	2.768731539362324057e+01	1.903032903556135835e+01	2.473556548550920198e+01	0.000000000000000000e+00	3.031266174361510934e+01	-1.239701988095907303e+01	1.395885970754728511e+01	2.258342696460283605e+01	6.722566322898485680e+01	6.734918953384803331e+01	1.656788750980005176e+01	-4.567136954732557541e+00	3.125575361990872381e+01	1.349442410781408874e+01	-9.696137658869947273e+00
9.775048651791600207e+00	9.897723038549928631e+00	8.935440141470165187e+00	9.188992553826832221e+00	8.453090980231579010e+00	6.860162926427973318e+00	1.023942358481752279e+01	1.072375586584977114e+01	-5.579839980935892285e-01	9.658655641972735850e+00	1.046934700295966714e+01	9.620092782792069031e+00	1.107654136810965895e+01	9.392625613224884873e+00	-2.649353744300228541e+01	0.000000000000000000e+00	9.477118222087154820e+00	9.903884295494663093e+00	9.019756375114026170e+00	1.015696721848813233e+01	9.358961836150921698e+00	3.382766774516996833e+01	1.011361176087937785e+01	1.002779913570338621e+01	1.029206499555252208e+01	9.240138605655852544e+00
9.466407932959931770e+00	9.286240009658804695e+00	1.053962937317705517e+01	9.001384483282020454e+00	1.136496735790790247e+01	9.450695742965415036e+00	1.031070215468614748e+01	1.069624949479880982e+01	-4.095993384397159787e+01	9.855639592720695674e+00	1.243468123284607074e+01	1.111000337685833905e+01	1.061828083383395338e+01	1.018514511714570148e+01	2.157088055332229715e+01	1.012283234354242367e+01	0.000000000000000000e+00	9.407458858006165769e+00	1.051028432675207114e+01	9.506591215652386850e+00	1.138852376657758469e+01	3.211359372779417498e+01	1.063052939734292401e+01	1.028757611776825165e+01	8.432972996596951987e+00	8.684633222636868766e+00
9.303795697356139982e+00	7.997489406085938946e+00	8.534441444645636921e+00	9.430928437718048229e+00	9.427336306205262417e+00	1.001295791538833058e+01	1.052730773571334133e+01	9.727930186173376015e+00	-7.222771305289596100e+00	9.852326827951968014e+00	1.016081440777252709e+01	1.052263729736395881e+01	1.078174495527229482e+01	9.738424814264416085e+00	-3.441994126226797235e+00	9.796653131067113662e+00	1.017690681682211995e+01	0.000000000000000000e+00	1.029680272263141916e+01	9.404791610371226795e+00	9.172461029023008194e+00	2.211174848359550893e+01	1.042618840017918735e+01	1.085071034303669180e+01	9.995560476549266937e+00	1.011564806025324081e+01
9.219807404011799434e+00	7.276491062171674074e+00	9.348474033714841980e+00	9.410286131985269975e+00	9.513753137762602563e+00	8.460726772431328868e+00	9.658512912517799975e+00	9.531491250743858501e+00	4.067802228321619751e+00	1.093842440251081349e+01	9.902215617285978766e+00	1.005512515964016984e+01	1.022778197593906491e+01	9.308328658095275543e+00	-1.282825931560608623e+01	1.058321993068818401e+01	8.955811007488104991e+00	9.287291009804532038e+00	0.000000000000000000e+00	1.078847269197534153e+01	1.040583541056180117e+01	1.314770121169505224e+01	1.032422563687516437e+01	1.044744289036394491e+01	9.366363358698087893e+00	8.973569588183583079e+00
9.634435685987968512e+00	8.783772815922683108e+00	1.014965750286329360e+01	9.595392835102796170e+00	9.606186631700360579e+00	9.158664413664393322e+00	1.027573675340112302e+01	9.650133395884582299e+00	1.743197667105127380e+01	9.935186420692147635e+00	9.759810644876996122e+00	1.116948012149924097e+01	1.031994676767587293e+01	9.779832616207123408e+00	-6.352861892063121019e+01	9.496797109235361134e+00	1.012529000128324341e+01	1.022382774346946377e+01	8.850786177587703918e+00	0.000000000000000000e+00	9.589000406166306334e+00	8.504888916118291675e+00	9.919845662587361446e+00	1.064092357956926982e+01	1.076932589000092477e+01	9.421285894447899878e+00
1.064564296696519996e+01	9.070982299396444404e+00	8.850783858905085566e+00	9.206844248782296347e+00	9.640937589745911751e+00	8.884167874371987850e+00	9.741547087578418029e+00	1.079779491591832752e+01	9.596415321539176091e+00	1.047086580376308618e+01	1.017384190331316596e+01	9.475166072933578931e+00	1.110739737545332062e+01	8.564861407287306605e+00	-6.081473694314072986e+01	1.029274920553041461e+01	8.142997534523676251e+00	1.037323650777835482e+01	9.082707434009405389e+00	1.018898264202896975e+01	0.000000000000000000e+00	2.597854413574500398e+01	9.384199432558032683e+00	9.076950271486763810e+00	1.109946656176436797e+01	1.090767937261663789e+01
-3.312116205154248760e+00	2.581323524689126714e+01	2.133495189249770974e+01	2.638330382721917999e+01	1.196109566191168128e+01	1.389251901407327239e+01	9.778539717702981804e+00	-8.421941803566426188e+00	1.124051615495266709e+01	6.446006341311266041e+00	4.148346233533272809e+00	-1.635824577676867619e+01	7.025588881896086768e+00	1.288968046490551345e+01	-1.610524547551788288e+01	-2.628540862939844658e+01	-2.357221498380562252e+01	-9.944280978889377565e+00	-4.958822797363609425e+00	1.908061389243281170e+00	-1.232141606619474317e+01	0.000000000000000000e+00	2.009701094589421189e+01	1.151919809539996820e+01	-4.356153851058152782e+00	5.771368828933016459e+01
9.528841221656124461e+00	8.199389983099578671e+00	9.403737933492347878e+00	9.736732472420760232e+00	9.662041686663902951e+00	8.904977602608624920e+00	8.829829723381559248e+00	9.648345275722295611e+00	-1.995646428365461134e+01	1.028956212869476872e+01	9.308519899543117759e+00	1.049723615612330363e+01	1.049969240326295150e+01	9.086823073769627612e+00	1.542285439608147968e+01	9.532701917838593886e+00	8.888536005221506997e+00	9.101612075936401425e+00	9.243699758984069703e+00	9.750436987139512013e+00	1.014654766871687563e+01	-9.260474643382337945e+00	0.000000000000000000e+00	9.473505677664455504e+00	9.428297085428857471e+00	8.717532579379104973e+00
8.506783960916585841e+00	7.772693442620686177e+00	8.473376034250962974e+00	8.191300744104998088e+00	9.890213239013657898e+00	8.581505499911166623e+00	9.284435940918138286e+00	9.318957199818477477e+00	2.361198300234015335e+01	9.724936862529089510e+00	1.049606984726656478e+01	7.901951126972829087e+00	9.114615000129585809e+00	8.659277452225467187e+00	-2.131542278733565965e+01	9.743713622565753241e+00	9.466130990376138143e+00	8.882037042417985973e+00	9.254642093537036374e+00	9.211266386116594873e+00	1.055712919227566182e+01	-3.024283020166235847e+00	1.018124477311858911e+01	0.000000000000000000e+00	1.064977105342380703e+01	1.024625437560553820e+01
9.743419282013485727e+00	8.233539600752425969e+00	9.720955574814016842e+00	1.010252923191417551e+01	9.512697546372812951e+00	7.684671483802404168e+00	9.486855878618625226e+00	9.688907580837110345e+00	-9.007087204978072137e+00	9.259916065547781017e+00	1.028366780828752880e+01	9.870490833511803785e+00	1.013584325242972817e+01	1.020427321557280287e+01	-3.408049892477707843e+00	9.404430252493026998e+00	1.114528283298407985e+01	9.655275412209860519e+00	1.024040572147056416e+01	8.841456247354258835e+00	8.638739108130303990e+00	1.496833213579457933e+01	1.022369537258949101e+01	9.147180033364053386e+00	0.000000000000000000e+00	9.549485583758009710e+00
1.019617745038803847e+01	8.828175125087232900e+00	8.774598906679939248e+00	9.003180750934177468e+00	9.787536004042294735e+00	7.501050394743241867e+00	1.007103214067620733e+01	1.053785514840056692e+01	-4.631118750309934029e+00	1.060182653981748047e+01	1.028395652730242915e+01	1.015472374687147017e+01	9.640312269909342646e+00	1.125272367518536853e+01	2.089260129169871405e+01	1.052561468648042897e+01	1.085343148683650583e+01	9.524880686882331915e+00	1.073223503969130022e+01	1.034986923458917296e+01	8.849970508186075335e+00	-4.183681374502055661e+01	1.087233040665934602e+01	9.594695866446263821e+00	1.015974399302043096e+01	0.000000000000000000e+00
