## Extended results files for "Inference of pairwise interactions from strain frequency data across settings and context-dependent mutual invasibilities": Denmark_alpha.txt

-9.741614288479617301e+00	8.648460275368542449e-01	3.290997107830277713e-02	-9.601180721689110686e-02	-2.484489254407967231e-03	3.233491981468838289e-02	-9.474842011406504894e-02	-4.683214848938201808e-02	-4.948613612953766012e-03	-3.619126854053438935e-03	7.401511984946050442e-03	-1.974907888104358161e-02	-1.586184748540329648e-01	-3.110453814817012996e-02	-8.624598108016019726e-02	-2.634001774456598208e-02	3.342757143697682679e-03	-5.570227141692477568e-01	-3.268469638214155926e-01	-6.891628325983223391e-02	-1.633398050969019633e-01	-5.945566163792916775e-02	-1.939694537239140468e-02	-5.617319851426026689e-02	-1.561414892891594408e-01	-3.911113297504604791e-01	2.339141499653629719e-02	-2.365024035281906509e-02	3.421253918083938528e-02	-7.118068907738984985e-02	-1.147715445521941754e-02	1.886643346679599612e-02	-4.273267891505134336e-02
2.486091380130616146e-01	9.622144343745944184e-01	-1.213376592570178270e+00	-3.839274619168786540e-01	-4.749873620803188312e-02	1.066400448338143514e+00	1.293990481662672609e+00	2.092856930312180896e+00	-1.103712403362476557e+00	3.050996944937646171e-01	1.036297227869674042e+00	-8.236122344078049551e-01	2.941029240266628264e+00	-5.766516410669659809e-01	5.907251154553090355e-01	-5.386362876331176608e-01	-9.517036213191212290e-01	4.124822759516636239e+00	-1.716125959918547217e+00	-1.144296742017816060e+00	-4.673156243167581048e-01	1.393520816871183010e+00	-4.043966461503950005e-01	3.644594313661549956e-01	1.119915818399691565e+00	1.215506131758828490e+00	6.920167765448835828e-01	-4.611968491869931519e+00	-4.908766658644572733e-01	8.345972430847427015e-01	9.288190810862630986e-01	-4.196916818707501773e-01	1.110617523042563802e-02
2.134761152913920018e-02	3.576953443170048375e-01	-9.890937486630765108e+00	-5.142304646076492625e-02	5.649361358063893085e-02	-8.521271070644363677e-02	-1.049806757770425369e-01	-1.300570214345895224e-02	-4.189109536433073544e-02	-5.957483538827712533e-02	-3.372357178615417034e-02	9.130148329975334640e-03	-8.779111065947438342e-02	3.400959004122890150e-02	-2.896868883980441289e-02	-1.213511303401370277e-02	-3.981159031578403867e-02	1.638373050789415641e+00	-6.955360443586784402e-01	-2.976752717905165393e-02	-8.839777948781551986e-02	-6.691158051923262740e-02	-6.639709713790338530e-02	-1.013185841857719566e-01	-2.837938836977427659e+00	1.104306309539634656e-01	-8.840435110308082767e-02	-1.593223135329478691e-03	-9.708574754028817533e-02	-1.193994723930848212e-01	-2.262837354733464659e-02	-1.723450841172594061e-02	-3.751670175092569615e-02
6.267382685705301382e-02	-1.021231729248050168e+00	2.810594459919001087e-02	-9.930354493144943007e+00	7.100056239816755635e-04	1.937215247569696458e-02	-1.093531318651560225e-01	-4.209590508547623317e-02	3.821473725415999723e-02	-8.502895559294357253e-02	-2.787160586226552009e-02	1.174622572245740543e-01	1.512513936838786981e-02	7.640711329809843355e-02	-1.905423385874872866e-02	-6.258844794870196959e-03	6.251462254470764590e-02	-1.667626224874007246e+00	7.535147535620686510e-01	4.846053639532529184e-02	1.964268240921792849e-02	-3.875729811407116476e-02	5.702812102601720334e-02	9.296532924191719394e-03	-1.034960287991562700e+00	1.239325168920302894e-01	3.057344284644764043e-02	-3.998902762584202047e-02	3.462416513791511524e-02	4.432460857167842827e-02	-2.106608782702327348e-02	2.348932879844414096e-02	-4.270340959967211525e-02
-1.011546114931351215e-02	2.210772193304962219e+00	2.124466162275976400e-01	-6.828288207714285941e-03	-9.875099417156752324e+00	-5.615542054887862067e-02	-9.301616868736155286e-02	7.681173042003645694e-03	-1.028234871898143880e-02	-1.212675303930614290e-01	-9.597335255708723534e-02	4.934474725219880568e-04	-9.701357996998054289e-02	-5.283492241383176691e-02	1.155163486274989092e-03	-1.014342896087186549e-03	-6.158389037433714686e-02	-7.667420846758127295e-01	-6.962222746595925216e-01	-1.204442477091994049e-02	-1.993235684438575406e-01	-7.346117162278917312e-02	-6.574615375025519293e-02	-5.081342256877006275e-02	1.039382397603748176e+00	-5.511414499686386748e-01	-7.368857221252554657e-02	-1.391908324049588863e-01	-3.659066233417041653e-02	-2.230609085261512844e-02	-2.814115892667980526e-02	-2.462476363251242528e-02	-1.329007410757530594e-01
2.931211736717891092e-02	-2.734129671491548619e-01	-1.793619266835194681e-02	-5.873917673218517765e-02	4.348104505070056469e-02	-9.821676566314835100e+00	-6.176928963638753795e-02	-3.609574803972803725e-02	-4.186029645888332540e-02	3.752228556092821778e-03	1.215398781191390394e-02	4.208864579150317642e-02	-3.377601361278458059e-02	-3.937834398627342719e-02	6.721953211306121168e-03	-5.334070501798558739e-02	-5.136110213857460194e-02	1.256154514103453135e+00	2.690395081405702271e+00	6.479637116246990229e-03	-4.773093853018001154e-02	-6.038226023390464575e-02	-9.509539399628752845e-03	-2.838587907047495501e-02	1.444883205876266397e+00	-6.700786094386145253e-01	4.018013988183335300e-02	-6.062183476416763833e-02	5.177408278780307183e-02	-7.806314817907673842e-02	-2.921986355142675018e-02	-1.334301944531813278e-01	-8.114527983098072939e-02
1.607979521446961657e-02	-1.966245582122193580e+00	4.016608798255680984e-02	-9.526572538861962508e-03	7.481649230475746759e-02	4.521209040820663161e-02	-9.849589732066172942e+00	-8.791014055301906924e-03	1.502937315683858070e-02	-8.821863251684883972e-03	-4.093855516228984276e-02	5.056781519643617495e-02	-9.957920062341633904e-02	1.541333056076714565e-02	1.083828248813633113e-02	1.259407726937941153e-02	1.047174783324255481e-02	1.763941757775224994e+00	6.749944208066790408e-01	-4.933472920936745427e-04	3.579608079708582191e-02	-7.127434271144492475e-03	-7.787102314091537240e-03	8.347186841983107730e-03	1.178525119111354602e+00	2.069692179551814615e+00	1.197170304196717300e-02	-5.950109046137879408e-03	9.801665718638025160e-02	4.997341256029261269e-02	-2.843661245626810663e-02	-1.771290378101407492e-02	-1.148181619167408379e-01
-7.847958425702015670e-03	1.089161493019361382e+00	2.942257585480383825e-02	-1.013474827907414602e-03	2.338025505074501839e-02	3.536185386749392950e-02	-1.043405593135587756e-01	-9.865472541956123109e+00	4.603476848253471726e-02	7.362965503397747059e-03	-1.243756946262138674e-01	1.501805960733813561e-01	2.065309597842124312e-02	2.269223316411183439e-02	-4.342404940122930601e-02	1.274020667395805127e-02	8.504645231895897883e-02	-1.845215258505200406e+00	4.558730124560938179e+00	-5.130755458729116536e-02	-1.376003502292591323e-02	1.330220812414369992e-02	-4.360950126492365436e-02	-4.310623102898697781e-03	-1.623559283597753866e-01	1.379708601374890486e-01	-2.299739861588108447e-02	3.919305042844338505e-02	-6.229254356611311702e-03	-3.992697388335134101e-02	4.315084943652473110e-02	7.084084291852599247e-02	1.683846193204665415e-02
-4.478680780284726576e-02	-1.090171640075377146e+00	9.687966918245988213e-02	-7.759931543092135620e-02	2.886215573535456588e-02	-6.710707802516380389e-03	-1.614936047027515018e-02	-6.859232133428422307e-02	-9.874118187916041123e+00	-1.309797428817446874e-02	2.606774834566472770e-02	-3.209140932603586627e-02	-6.721581188562376907e-02	3.478689621937258725e-02	-9.350936696544628890e-02	-4.313097941895371878e-02	-6.960541473843104288e-02	-1.204955361915455603e+00	2.676102630109984393e+00	-7.654500112583730032e-02	2.276185420614090446e-02	-6.858781271431625692e-02	-3.482585615586110406e-02	-4.348959512049987985e-02	2.864102903579825443e-01	8.029633253688038541e-02	-1.300847423003473058e-01	-1.171231423951011180e-01	-3.239705254694560249e-02	-3.338359544107993154e-02	-1.428380432594243965e-01	-4.494507070969414736e-02	2.082523993041233978e-02
4.970302121129673012e-02	-1.707166311691699301e+00	5.629577467611063951e-02	-5.352997690503033187e-03	4.220137745547426072e-02	-3.394208812523764190e-02	-1.350474553840328926e-02	1.726921573144165126e-02	4.797795553181808531e-02	-9.870865782036320368e+00	1.215080184737214221e-02	3.521354097723613380e-02	-2.927071607320980151e-02	1.166542127623039320e-02	6.080961464347472110e-03	4.453573128120878050e-02	6.432754347888688939e-02	-1.025983778815238612e+00	3.932462506803963365e+00	-4.249588312315937325e-03	-1.288285471043336683e-01	1.749914259593686461e-02	2.123751859531056510e-02	1.579795193905370434e-03	1.006117644077459738e+00	2.759133176129308432e-02	7.359397307190144143e-03	-2.777432002557930421e-02	-2.467595043422800977e-02	6.384707870384991046e-02	6.659970370930640149e-02	3.204050963549799624e-02	-2.498832080960321656e-03
2.618599435273871734e-02	1.604221278157903274e+00	1.478425861250333151e-01	2.442205931770455741e-03	3.746305860035574475e-02	-1.995450979024294101e-03	-2.606856481883985943e-02	3.307793576558898992e-03	7.110392024245244802e-02	-4.340086454968121454e-02	-9.776970869099903538e+00	-2.859098975448663010e-02	3.315904588589389107e-02	3.021740645389785207e-02	-6.600464135618174140e-03	-7.157387876727520915e-02	3.419703633146045640e-02	-4.017194376642419407e+00	2.966467864744778277e-02	-3.272221986330298843e-02	-6.151658348240697516e-02	-3.313053513909341996e-02	6.581048082493098916e-02	-7.660717499909024814e-03	-1.109679216183812045e+00	-3.631076932944363178e-01	7.936939165732989632e-02	1.658592723709506958e-02	-2.282370467073075587e-02	2.182127436148404570e-02	-4.316964108570819220e-02	2.196754080418435780e-03	-6.110538497650350870e-02
5.474090059210365289e-02	-6.109778688680082004e-01	3.390170662077398624e-03	-4.613924064636840822e-02	-2.269370495452306333e-02	4.941542463933204510e-02	-7.936179098494550166e-02	3.362555639290317616e-02	1.503297610198959730e-02	-1.926567763470421468e-02	-2.118344823098158858e-02	-9.860676956732167042e+00	-8.300485888120087696e-03	-9.955189697679492009e-03	-2.518047595847277761e-02	-1.154396283507602011e-01	-1.178035526723023307e-01	-6.525660064179769071e-01	1.421039831637304962e+00	2.881881894717491788e-02	-3.138186289923004801e-02	-2.062354067250282696e-01	-7.974723789398220630e-02	-2.501015257854385943e-02	1.577234182000651685e+00	-3.979816448510039018e-01	-1.248877169138662728e-03	2.657301588607278737e-03	4.109778638008799306e-02	-5.855244956700222936e-02	7.507247655599029457e-02	2.264739440984713664e-02	-2.450275047456844033e-02
1.121717265456769891e-01	1.942222503103524955e+00	-2.702880379688470461e-02	-2.888391520670170395e-02	-5.455207092283653053e-02	3.387080896528669310e-02	8.982796177727436424e-03	-6.350540940231093074e-04	6.155499158680882016e-02	3.575337111614869390e-02	9.874040024421706571e-03	1.392052088952351781e-02	-9.865766080266407556e+00	3.819325060550687184e-02	5.484184221121535946e-02	-1.464589295064176039e-02	-6.624692020006289761e-02	1.044969763461318868e+00	-6.721152225643435285e-01	-2.035162914560487146e-02	2.897296127219683645e-02	-5.326970505825182056e-02	1.754633120633415644e-02	4.702072275755734068e-03	2.611634237368497313e+00	7.769451929711562732e-01	-3.843358022642331256e-02	-1.372827568355214703e-02	7.601395922226025781e-02	3.255110899811197722e-02	4.724313266935793731e-02	5.377607927799072512e-02	-1.487598113183015262e-02
4.088787475024879825e-02	1.177173237923784033e+00	-2.839470402019863074e-02	-1.700821888747978960e-01	1.583807036332269668e-03	-5.713117654989455230e-03	-5.662235417200089244e-02	2.599428213868439086e-02	1.819112411650884026e-02	-7.571658468600894754e-02	-2.090075386410679414e-02	2.906144320329068220e-02	9.646470273142708843e-03	-9.779852075125310407e+00	9.472645161926309190e-03	-2.051019245950073955e-02	6.895920627996576791e-02	-8.551574511881487872e-01	6.479610165091309604e-01	4.180629818213659615e-02	-1.050129301867290532e-01	8.441691114407312568e-02	-2.786148828512366796e-03	3.900830117687219267e-02	-2.050542783990860762e+00	-1.008798249970771055e+00	2.685867995850158702e-02	-8.519207813815606045e-02	-7.046525115745667922e-02	-7.686023401297284452e-02	7.012772986286855414e-02	-3.476217268071791632e-04	-4.723658170775611731e-02
4.334798565314117169e-02	-2.137870196014636515e-01	-2.410777164725433699e-02	4.615923775476018544e-03	2.019002348524472079e-03	1.286190486057379179e-01	-6.949764926622965799e-02	-1.267267212453386249e-01	-4.131944230187206690e-02	1.000590505349767227e-02	-4.793964221122233582e-02	-3.428889442066000715e-02	1.162968548147291130e-03	1.853522937737775780e-02	-9.856865344314579502e+00	-5.850992863073016526e-02	-6.856395668351478179e-02	-7.497335418311409927e-02	3.533914945619520132e-01	-1.079253266971268027e-01	-6.701614881480438823e-02	-2.548160024079511310e-02	-2.714901969274851386e-03	-8.360644642205339663e-03	2.674993178002828542e-01	1.115662319548271775e+00	-5.857939562050509114e-02	5.484587427822750286e-03	-6.355669564325601428e-02	-5.166835990765838126e-03	-2.421486967421906944e-02	3.747448828012071853e-02	8.081284035963781642e-02
6.714900518486313641e-02	2.875798235231609157e-01	2.760904971483936141e-02	2.203182261687533852e-02	-1.961840616604192469e-02	3.490359310228115935e-02	-5.853657968332907913e-02	4.356979383151032836e-02	5.154071407010226563e-02	8.724050866633357992e-02	3.359323961821543848e-03	6.237999770103200281e-02	-1.958325291983422645e-01	1.218123947128185863e-01	1.714620879041905922e-03	-9.841277479547738238e+00	2.229830743277504135e-02	-1.304673193593599290e-01	1.012884289235794766e+00	-7.530018492662252094e-02	4.285145982988288610e-02	2.249840739158911335e-02	1.165819994729777251e-02	3.787863717754921811e-02	6.633982249580778756e-01	-7.165010231251348616e-01	-5.905554873099801150e-02	2.470129416533195250e-03	3.526883509748467149e-02	-6.456153575018847013e-02	1.856277721248126081e-02	3.213919830893400414e-02	-5.297278838529247136e-02
7.213510750801142846e-02	-7.893500701087036164e-01	5.409893853838474570e-02	1.977186967858837394e-02	4.853208964987276025e-02	3.512230501080544631e-02	3.943127001163931888e-02	-1.000723398002611036e-01	5.996548098335107574e-02	3.377459889807520044e-02	7.182782543170905531e-02	-1.505470329711576169e-02	2.939570439699012994e-02	1.812314870846398057e-02	4.423422856301491984e-02	-3.271338331817019024e-02	-9.850888938756094504e+00	5.770549486437142050e-01	3.869814169211615029e-01	-3.218583763761432431e-02	1.729271855095432242e-02	1.810963878116905040e-02	3.049168307394894972e-02	-5.661410163948172453e-02	-3.139312829876030331e-01	-1.100102552590809912e+00	6.694947412875246195e-02	3.777969756563809983e-02	3.818371945149216101e-02	-3.408505816073483137e-03	-3.181020877328023105e-02	1.830208365580122953e-02	-1.647091688694696243e-02
1.876335427486634844e+00	-5.662962315066408792e-01	-1.685317850452637545e-01	-3.312496304791195723e+00	1.602048239968497878e+00	1.617651055276029259e+00	-1.630891388433730604e+00	-9.940690833484090438e-01	-4.775417656907424147e-01	4.517261939473841137e-01	-7.769882291314857969e-01	-1.666597706503883392e-01	9.787553553304267906e-01	2.082363210228389327e+00	1.753204556346673382e+00	3.557753165174699743e-03	5.562149452655270609e-01	-4.814527801309755883e-01	-5.608565029506361599e-01	-1.734860487438434629e-01	-3.756678779280551161e+00	2.814923355612760858e+00	-1.297232767634374451e+00	-2.339904475161741493e-01	-1.049070947458311975e+00	1.938379410027224470e+00	-2.973694066244294998e+00	-2.755342056820514696e+00	-7.006972256935874999e-01	9.181587903315973076e-01	-1.772548129548972895e+00	-4.467882056636493515e-01	-3.616472833187898694e-01
7.142025976001844523e-01	6.452882180519060595e-01	1.490495774813157093e+00	1.233118300425176894e+00	-9.263415661129507095e-01	5.136390422997175742e-01	-1.604284974249321261e+00	4.722810254735823055e-01	4.733488017404410275e-01	1.469520835978597728e-01	1.422141510648634311e-01	3.907385429506926577e+00	7.014445744398170590e-02	-4.203047263088171559e-01	-1.020917207783270664e+00	1.571074872739540718e+00	-1.143307910889860279e+00	1.200943272517370319e+00	-1.199403658320987498e+00	-7.076099698523139470e-01	-7.984401311430831816e-02	-5.235415606789293186e-01	3.476436390650929076e-02	-1.199974810455906038e+00	9.605126103427166773e-02	-7.006585284918123158e-01	-5.398987728392087293e-01	2.738326225965276861e-01	6.238326092724203464e-01	-2.799191124535075903e-01	-4.334429187671338668e-01	-8.728467394506501664e-01	-2.014946160027685007e+00
3.816592615031297320e-02	3.133021944050166652e-01	1.808156271445952590e-01	-4.193062371376888448e-03	1.491735214900452057e-02	1.001555096133128764e-01	1.354931779425526265e-03	-5.818785127074412034e-02	5.783628673503429796e-02	6.632055434891356849e-02	2.182277620800049389e-02	5.620007967350381869e-03	2.203015424869774960e-02	9.064990369988963625e-02	-2.037726624413341986e-02	5.229220706275584246e-02	-3.000180009704190784e-02	1.244209752324811458e+00	-6.743397356111390240e-01	-9.892678032250657338e+00	1.902084805148919477e-02	-5.857277983230517980e-03	9.985045427488133118e-03	7.794623680596608761e-02	9.387321491969176090e-01	-8.846344220117283719e-01	-2.637290546030723708e-03	-2.402013907422771363e-02	6.764154703603817223e-03	4.722429101352881853e-02	1.017551795356627133e-02	4.038254206964646265e-02	-4.406904122774269600e-02
8.585117884918223863e-02	-1.992179417040663703e+00	-4.385823074409370831e-02	3.628615052019064369e-02	1.998485828002282555e-02	5.235838413772040539e-02	-4.827412534566286745e-03	1.665705400030938893e-02	-6.636934082934915595e-03	8.357160524913208322e-02	-3.338650213335615530e-03	-2.560054637504960429e-02	2.248445437902806682e-02	7.689346916707115454e-02	-6.160676736766301689e-05	3.452443828196773146e-02	8.466213817587439627e-02	8.082616345202114916e-01	-1.911677453305453245e+00	2.208561723697952464e-02	-9.908580514653172244e+00	4.238806216595551735e-02	-4.373170679528774057e-02	-6.226292084028086510e-02	1.071036318595154913e-01	-2.315114406763999266e+00	-8.053715724529267664e-03	4.754270256745998097e-02	-2.732061675401602739e-03	-4.135456271543915679e-02	6.655586106185820694e-02	6.726414225439561120e-03	-7.899142484178185014e-03
1.109700864769644219e-01	3.053179267472664993e+00	3.980574837486439838e-02	-1.732522511857680775e-02	1.171503851641011312e-02	-2.964238002638910213e-02	1.077273261444305560e-02	7.123595256712748902e-02	1.035430191082512552e-01	2.185010548290979362e-02	-1.538539174313251125e-03	-7.405209356080250625e-03	-1.884366052230091945e-02	9.521721585985334912e-02	-1.108627181878929086e-01	6.830949470596992153e-03	2.168370678800440876e-02	1.385375508003247047e-01	-1.077522383989470312e+00	4.483057805610286134e-02	7.703315182344349331e-03	-9.846649605342802758e+00	4.261525800306806971e-02	-1.768483901828826199e-01	-1.257536459160918607e+00	3.449730299674077516e-01	1.511791911702328739e-01	-1.161969065587689295e-02	2.185796601380542506e-02	4.190126416155247335e-02	1.542398562374814458e-02	9.823461152926468709e-03	2.651822021229665455e-02
2.986694093760085267e-02	-6.757065284919138159e-01	6.590431705891434955e-02	-5.531421450495912356e-02	5.171536237091187843e-02	9.758113087091457860e-02	3.503447296787680354e-02	-3.450175365392662945e-03	-1.218008537802719657e-02	5.007221155015847275e-02	2.694275026802984696e-01	3.402798459061390918e-02	-3.538820419230562925e-02	5.952495944518727128e-02	3.409294452506309980e-03	-1.016998107062846816e-02	-3.094233776294615448e-02	3.463153251616704065e-01	-2.588270283900347968e-01	4.745704864802157558e-02	5.385858473904019117e-02	7.172139750826342190e-03	-9.902786135571332693e+00	-2.788263639773644244e-03	-5.074665973939347374e-01	-4.812969553924100752e-01	-7.942943433296167921e-02	-3.430698153524142091e-02	-7.602931990954077965e-05	-6.954688178089307726e-02	5.320686272780920933e-03	-5.095545574312209530e-02	-6.139152493731627781e-03
5.614746379807648152e-02	3.904121637604149320e-02	1.174021378834885776e-02	-1.998457811257604161e-02	1.189590118792962226e-01	6.201303439308926413e-02	-1.295513727543969387e-02	-3.133193532791998283e-03	3.771250312275493261e-02	3.134865451263512542e-02	-2.024278962382219590e-02	3.214990882568749889e-03	-2.626399874700105844e-02	-9.286841859678599681e-04	1.064571330213442447e-02	-3.430226000450836005e-02	-4.074323318506025554e-02	2.523363254223611296e+00	7.131449244283574185e-01	1.331224862714414092e-02	2.243124514538085562e-02	-2.317510125825732875e-02	-2.310447831711764238e-02	-9.794952863538506804e+00	5.965144502075097055e-01	1.008645398068741317e+00	6.694610857096048792e-04	-1.592371117115956303e-01	1.779262268932937929e-02	-2.418991486086043141e-02	-1.833656690835101452e-02	1.794173479332829835e-01	-1.755761845865583259e-02
2.736813080252509592e-02	9.299199031451531594e-01	5.030096442122834466e-01	9.639315338032001801e-01	4.581880514861448539e+00	-2.708873143436649311e+00	3.486810414722829043e-01	-1.704570016653540909e+00	-2.392216067126398116e-01	-3.971172479089572493e-01	7.026898948779813914e-01	1.623060371474030206e-01	3.505371553004250629e-01	-9.162063417382504404e-01	-3.571134894153909389e+00	1.060032829392096643e+00	9.770395958110625889e-01	2.772117648373956245e-01	-5.886594823519023301e+00	3.519570487291422412e-01	-8.083854282520555046e-01	1.027340165641042136e+00	-1.038661203249257037e+00	-2.601887205883949061e+00	-1.903626253819675096e+00	-1.219019437168915587e+00	-5.462915095950310329e-01	-2.740169057333201597e+00	-5.449491585884860267e-01	5.236572779007528933e-01	-5.392711696805396748e-01	-2.034991402370225078e-01	-1.939948788882542852e-01
1.203004525247780343e+00	1.723285830201539248e+00	3.860564478320386850e-01	2.631960449485743481e-01	1.449112750219898604e-01	-2.919076503464687056e-01	-1.498631103810692977e+00	6.892706737145710694e-01	3.232144167609554697e-01	-2.970931946174695693e+00	-2.737832055745679227e+00	-2.038059571813963800e+00	3.624524864375518463e-01	-2.367451974822703045e-02	1.509457907739932159e+00	1.771741979999137406e+00	-6.877585652310572728e-01	9.701667588065128189e-01	3.488482257582101731e-01	-5.756042322805208222e-01	-1.159635593678927545e+00	1.478522685518279367e+00	6.083044036141167510e-01	-7.534543336133135705e-02	-7.491140345054307648e-02	-4.536614506699535032e-01	-1.242978722496847155e+00	-2.042259659787920345e+00	-1.482634218222453670e+00	1.573618202102333052e+00	-4.471431903537745334e-01	7.533687376432852689e-01	-6.802328668197591410e-01
5.730788867756215349e-02	-7.482017404046852338e-01	4.033592208291372772e-02	1.028040002602774276e-02	1.094506601588742523e-01	2.483991559841578975e-02	-6.757289957679812713e-03	-2.399756964245230301e-02	2.131779717040509919e-02	1.368356010736268384e-02	1.125086628107529151e-02	5.516050173511392873e-02	-2.940741923397990204e-02	-1.072467656315411952e-02	-9.281525018497532170e-03	-2.302655130851302689e-02	-1.198578911473290737e-01	-7.054138445038882210e-01	5.077028008423219996e-01	1.858725775580370373e-02	-1.239475299520812271e-02	-2.318261057752754942e-02	-8.332114814322243157e-02	5.733226938433769182e-02	1.010767812639484564e+00	3.084022256077842417e-01	-9.788379596307628105e+00	-1.749929457696457538e-02	5.790154637152337448e-03	-2.402045412565487759e-01	-2.614082153471049275e-02	-2.024151707993097557e-02	-3.725624642439021028e-02
7.586096311295510708e-03	4.911698456240052302e+00	5.331746009112676987e-02	-4.119208871892612173e-02	1.104962257250024504e-01	7.139115600936919714e-02	3.654764764153048406e-02	-6.575708257929738232e-02	4.477651084600157289e-02	-1.531967777522794116e-02	3.029596620351123967e-02	6.798997715297022681e-02	4.147062243701431228e-02	-1.018202844282106202e-02	-4.211351809186222178e-02	3.597210618827630796e-02	3.638386236855764566e-02	3.335441231178042365e-01	-1.457566033469699818e+00	4.191745108623134292e-02	-1.472693127720151041e-01	3.609339477179877853e-02	-4.300249545317850336e-02	-5.291941157138159435e-02	1.914081792594559461e+00	-1.832539106221797054e+00	3.159606500944479174e-02	-9.781617365695842281e+00	1.173883727079858171e-02	-8.244757856718951117e-02	5.137140435832600154e-03	7.269046264127861090e-02	-7.754394025335951610e-03
1.839440856912394687e-02	5.875646893833129658e-01	-2.218036166189273333e-03	-8.163227103538370222e-02	1.707230326603387596e-02	8.996321194532572174e-02	-1.251134915450574647e-01	-2.041939473699061307e-03	1.364964744359899347e-02	-7.214906758601752346e-02	-3.388118756447628527e-02	-5.780982904799857741e-02	-2.337901133981801650e-03	1.034024552804561209e-02	3.548211534917639076e-02	-5.055319867211665458e-02	3.399799588876070700e-02	-9.811494174401340362e-02	3.495183351167902575e-01	-1.780016578460084584e-02	5.792381531188803973e-02	-1.281708099749298037e-02	-6.128894873006294174e-03	-2.187423457946709865e-02	2.251104693867867379e+00	2.259716980361661243e+00	-9.678515904998980651e-03	-2.238306995920198716e-02	-9.889975106918566183e+00	-1.098302027269264063e-02	3.860804740018443024e-03	2.929019022424077245e-02	-5.605789613870612587e-02
4.815678563330558215e-02	2.130383082851899257e+00	3.788275751479130982e-02	-4.420944881090987238e-02	1.766505165679428755e-03	4.834623425977600114e-02	-1.096130081413304452e-01	3.034495422092673908e-02	5.672886622834365233e-02	2.459541802510157443e-02	2.040744243413911488e-02	2.583141834900016479e-03	-3.604417470186570965e-02	6.136141667271931971e-02	5.368585048093028195e-02	-7.142162756585944579e-03	-4.136905637591384299e-02	-6.262544731517387664e-01	-1.574764855725098833e+00	-9.720992724737943791e-02	-1.688608690679203536e-02	-4.358938216514855052e-02	-1.324556326057499400e-01	-4.564424969734612141e-03	1.037876883413450857e+00	-8.401558432741988991e-01	1.420853803317808917e-01	-4.061215291950832917e-02	3.376360759221763014e-02	-9.819346194573059350e+00	-3.942524472383068107e-02	-5.431547539812398018e-03	3.467639433535553428e-02
4.661850781054844434e-02	5.125938168856705723e-02	-3.248813356724686383e-03	1.238519894885231100e-02	7.099814690397915351e-02	-2.119472022712286328e-03	-9.537366907715503703e-03	-1.434891532690264239e-02	6.079470060354368217e-03	5.984074020274760680e-02	2.059457580168669311e-02	-1.132191340042897933e-02	-3.571698056743115995e-02	1.276439681782730318e-01	-3.501149113027191700e-02	5.063317783624982776e-02	-8.418347557822922211e-02	-9.641068515610260459e-01	1.184848341533477845e+00	-8.970979518514787115e-03	-4.810669735008236969e-02	1.173224243236626468e-02	-6.994300304353885667e-02	5.700250723092888105e-02	1.140171895737697838e+00	3.545928286361404447e-01	-4.593628264921421379e-03	5.032673314557374600e-02	6.132180851020008032e-03	-5.044450452423984710e-02	-9.797676270796136677e+00	3.975199651490440161e-02	2.535584224582226529e-02
9.574967925484022258e-02	2.239620452357118652e-01	9.434966128767512117e-02	-1.002465144105243143e-02	7.916199052352895782e-02	8.862015855376405293e-02	3.626134924170973384e-02	3.276055614685211958e-03	8.367785422809608485e-04	-7.998705743799079670e-02	-2.743416140139735490e-02	-9.114341554216174451e-03	-8.157229794444283144e-02	-1.093757469489394507e-01	3.684903857608187727e-02	4.085804844237331257e-02	1.137906263478125207e-01	7.411526201567238958e-01	-5.690133230854356405e+00	-1.203736869322814956e-01	-3.401886256574814665e-02	-1.434441143737036697e-02	5.931305366934122580e-02	-1.740567628995179361e-02	1.140987481787105962e+00	3.562968911452645687e-03	4.454664884065448124e-03	-1.643920348604924545e-02	-3.351080990345055993e-02	-1.582314372671064090e-02	1.928728207113147505e-02	-9.867936003023810798e+00	-6.797850665084921584e-02
-4.657540610857365676e-02	-9.628743313088616862e-01	8.136379608210503669e-03	1.609163446146022469e-02	2.372958308479734824e-02	3.682505334017228352e-03	1.557729082692834409e-02	-2.450682992649133932e-02	1.087016383188828123e-01	-6.087063924200657866e-02	2.884748413434325837e-02	6.698567759083764485e-03	6.269427525039820981e-02	3.845676734768022076e-02	7.189409730970559853e-02	-4.015420924838464245e-02	5.611960428202981271e-02	3.041951763295437042e-03	2.978614232094040748e+00	7.086785369130754741e-02	1.475268702260700525e-02	-2.705235273104669366e-02	-9.729832950522323068e-03	4.042045458262855800e-03	-5.909366257578423792e-02	-2.297699904645586766e-01	2.868398443315656188e-02	4.606928238953079263e-02	-3.721810577753210947e-02	-4.293065483401589666e-02	-1.943957498969647521e-02	4.191234786629356029e-02	-9.747993141799195627e+00
