## Extended results files for "Inference of pairwise interactions from strain frequency data across settings and context-dependent mutual invasibilities": Denmark_lambda.txt

0.000000000000000000e+00	-7.017708676189931438e+00	9.794002159971961774e+00	1.161638235657844476e+01	9.786919113522555946e+00	9.820065414643991630e+00	1.099944217009155167e+01	1.025643284788186804e+01	9.421786653550583424e+00	1.046605437795614968e+01	9.995322118075161910e+00	1.067745034733456677e+01	1.274812156713111833e+01	1.055722233382638464e+01	1.122595960964939366e+01	1.086481918930066115e+01	1.062676979049103565e+01	2.725104199675729078e+01	1.256354326926414089e+01	1.102629496066675507e+01	1.254365545927079495e+01	1.170107509503512944e+01	1.043662263346015351e+01	1.100014070279178924e+01	3.808297798160133141e+00	1.796447117254973946e+01	1.019265301074208452e+01	1.010875118608102952e+01	9.746550039329841653e+00	1.108832534649677903e+01	1.043861340358549050e+01	1.075020128669034314e+01	9.662106636500888968e+00
1.691056369584487129e+01	0.000000000000000000e+00	2.632069874530365183e+01	2.389500109099007119e+00	3.518798321937964602e+01	-4.158027641269381292e+00	-2.546887078257520187e+01	6.868297114699402073e-01	8.922468556267691753e+00	-1.242178177293267716e+01	1.719105518170639257e+01	1.142494864733627935e+01	1.590195662191383974e+00	2.889865382512446956e+01	1.412919183082331998e+00	1.858104812019963248e+01	1.072241569752996249e+01	-4.807499072954379216e+01	2.600195891701063289e+01	2.511721734626125624e+01	-7.682955501953044219e+00	2.987813482246863117e+01	6.451579510725681033e+00	6.504965740565687327e+00	8.898879439109004252e-01	7.371533595940423567e+00	-5.693257572491145169e+00	1.121204287011010194e+02	2.150999486048657161e+01	2.520561841824297034e+01	8.714999276462727096e-01	1.667647567655863128e+01	-1.178701771406576171e+00
9.892807197745863590e+00	-1.824765694130065441e+01	0.000000000000000000e+00	1.077204201628747171e+01	1.168294525046273691e+01	1.049197915317616037e+01	1.137460721330943159e+01	1.032893640173315575e+01	1.139062277841216897e+01	1.111251789767111831e+01	1.178223525065638455e+01	9.805347155851649177e+00	1.046033567567381617e+01	9.113061442856707828e+00	9.882484755547112698e+00	1.027546931418334353e+01	1.086569258747262623e+01	-1.817171547550305988e+01	2.505300494326202454e+01	1.222775932812616162e+01	1.032036186755735230e+01	1.097817362830427967e+01	1.132213391986369189e+01	1.096328458060211197e+01	3.658453886060270577e+01	3.659370005164701567e+00	1.114572851308326662e+01	1.039667111519361598e+01	1.085825375810940940e+01	1.146622616404542327e+01	9.992680358189351963e+00	1.110379172033635875e+01	1.022316054371136929e+01
8.022248444686278290e+00	5.173480758506411981e+00	9.025932861626660753e+00	0.000000000000000000e+00	9.791154383050788113e+00	8.963858491786016458e+00	1.086128886143529826e+01	1.028473232866314468e+01	8.611741113516737656e+00	1.068059783368778426e+01	1.008952336968466135e+01	8.140894392866057316e+00	9.386669536756539145e+00	7.088184325021782861e+00	1.010362698068817444e+01	1.015272282978676976e+01	9.433402446614282510e+00	-1.965806444221306037e+01	7.338866243155761637e+00	9.349838654495917112e+00	1.011512934394861318e+01	1.004857448696813371e+01	8.698209828584484882e+00	9.475422519519796083e+00	2.331622112458330065e+01	2.141523387636973919e+00	9.591062168280760858e+00	9.728117961994666274e+00	8.619039493830335630e+00	8.869433338738271999e+00	1.015226813346219537e+01	9.515063333732708628e+00	1.036555807700603893e+01
9.817194641710093705e+00	-2.411182477950055514e+01	8.352031883133015810e+00	1.000818124466717407e+01	0.000000000000000000e+00	1.088443865444923020e+01	1.164133434632030806e+01	1.004945440595629158e+01	1.030342862421925254e+01	1.158535408678231526e+01	1.117948841384090031e+01	9.600778682448973811e+00	1.024559524689585466e+01	1.033813948443682129e+01	9.867721418223915464e+00	9.631339506130059291e+00	1.102590750405363451e+01	2.631622604121077202e+01	-2.081058259359817697e+00	1.018341436229048824e+01	1.217209057831849073e+01	1.072971727358322092e+01	1.115613280786178407e+01	1.165068387982152132e+01	4.272526250822739513e+01	7.719192102346073447e+00	1.177134460362592172e+01	1.244641219609034977e+01	1.045601954827468916e+01	1.006737535700589170e+01	1.088286951634775690e+01	1.100883648856364339e+01	1.137405094104642345e+01
9.804872477332327918e+00	1.381047725439861118e+01	9.117485996394643522e+00	1.074880554341727468e+01	8.799662953524178377e+00	0.000000000000000000e+00	1.098922134033057851e+01	1.063184566333449865e+01	1.022698777206815812e+01	9.451310834261072102e+00	9.630226659289581548e+00	9.985045328984789137e+00	1.059166388420536364e+01	1.011853422283935622e+01	1.123249167880535460e+01	1.077892024242034807e+01	1.077073649890505713e+01	5.797213451602458711e+00	-2.055517157943351592e+01	1.095113771750895459e+01	1.098485266968351404e+01	1.013147619983929815e+01	1.109590482330990469e+01	1.078174678266385733e+01	-4.329817434308810675e+01	4.030442711836136560e+00	9.656289017486681558e+00	1.120350141731849369e+01	1.037061311014534937e+01	1.116086041118229844e+01	1.007279380411217318e+01	1.222813127283862578e+01	1.061946388937114172e+01
8.513093225554642984e+00	3.368399097980726253e+01	8.301105417593021230e+00	8.799775659371798398e+00	8.065155126520012985e+00	8.665487758822248310e+00	0.000000000000000000e+00	8.783660134650595808e+00	9.539010382440393343e+00	9.809455150704787130e+00	9.903022305494557642e+00	8.452135294511686325e+00	1.098533810371983499e+01	8.986304666137092667e+00	8.965531113201185676e+00	9.055074279238201740e+00	1.018657612065273277e+01	-3.587858169402037589e+01	-2.372190952735121527e+01	9.912940858931724719e+00	9.488174765335804395e+00	1.004054104519680735e+01	1.037588532367374583e+01	9.564074950541831655e+00	-6.236997618955745892e+00	-3.754891684193919588e+01	9.590024707963559436e+00	1.025291706425221960e+01	7.482240193850900667e+00	8.077164102654124989e+00	9.981478185850114926e+00	1.045635396068798428e+01	1.109751591419385974e+01
9.295973875638788186e+00	1.139844681944313010e+01	9.443890500565077062e+00	9.467985326524537726e+00	9.722178981249331997e+00	9.054569550764226094e+00	1.081827056600283932e+01	0.000000000000000000e+00	8.632890737755699817e+00	9.989475937600651889e+00	1.108648074699082819e+01	8.701944457193778959e+00	9.647353250931278268e+00	9.839626318273872130e+00	8.877952290104001776e+00	1.020023395000100841e+01	7.857051355576212259e+00	8.194609068636543370e+00	-4.013268959986908158e+01	9.764104745908189997e+00	1.023640438936117825e+01	1.051054776356165377e+01	1.031016586415814196e+01	9.803864774507905722e+00	-1.557779388607908722e+01	6.782729217278073541e+00	9.754150277063352803e+00	8.642220422447357109e+00	9.930769398697059103e+00	1.056857297330075163e+01	9.195104761939372651e+00	9.180024284520204247e+00	9.300523976159860595e+00
1.014421040142927311e+01	-2.204448846164098086e+00	8.429421469952766088e+00	1.115334698936748481e+01	9.464368787869913646e+00	9.420235977901317170e+00	1.018357755022838518e+01	1.108414243926471521e+01	0.000000000000000000e+00	1.054365049962666134e+01	1.030879482784649426e+01	1.035779239576285704e+01	1.124464639137620203e+01	9.628268450629523301e+00	1.034944883132107130e+01	1.086130961801088368e+01	1.123636468297327617e+01	7.445352103819049994e+00	-2.086141920415899520e+01	1.132523489380240811e+01	9.601193976372991656e+00	1.171109103399592044e+01	1.012227228525054556e+01	1.066336283168975818e+01	-3.712809659925432104e+00	3.261927869043197425e+00	1.135854537226382988e+01	1.148262732919832452e+01	1.037468249526543573e+01	1.079792554367960555e+01	1.132718190211782705e+01	1.033712109941379786e+01	1.075567033563213215e+01
9.192509586917031683e+00	1.992836650339646809e+01	8.646006310283802065e+00	9.030240488210033334e+00	8.081544959473170309e+00	1.021104165452093859e+01	9.888673754607617994e+00	9.771494567626632488e+00	9.236213451569343036e+00	0.000000000000000000e+00	9.165276457308365821e+00	9.284088872697312311e+00	1.056671586332969426e+01	8.810217569445592645e+00	9.907023422285083925e+00	1.036538786086389763e+01	9.572106914592465543e+00	1.605015199543998961e+01	-3.737941588747958832e+01	1.068093114602394955e+01	1.216500567847825920e+01	9.913010061159445385e+00	1.024783725604958562e+01	1.013083694888174691e+01	-1.284858393911032870e+01	-3.319216362878990623e+01	9.866759341860756649e+00	9.893708678141708290e+00	9.332176050869742667e+00	9.442397123854565422e+00	9.788372814326788074e+00	8.641906934424030240e+00	9.089978915299685269e+00
9.556850545842044298e+00	-5.735780240953506137e+00	7.999792119413163149e+00	9.592372592629690331e+00	8.414071578459022760e+00	9.978579312958046899e+00	9.656531175690389546e+00	8.434894763015543973e+00	9.439465897757568058e+00	1.045131013112554896e+01	0.000000000000000000e+00	9.915272658286642837e+00	9.637434510327969051e+00	9.236012541208015847e+00	9.386025910389927063e+00	1.061120346742822029e+01	1.030767973668334747e+01	3.285177344003634659e+01	2.492998912216012997e+00	1.047249611826809179e+01	1.050040212178243593e+01	1.016829718488819090e+01	1.225521577183204158e+01	9.645995476087053433e+00	2.114685215485980407e+01	-2.657760083295193709e+01	9.102777947989618923e+00	9.952167030525790992e+00	9.742975869351072404e+00	9.825290136390460560e+00	1.047057878535587250e+01	9.537377576243438071e+00	1.069705847693750123e+01
8.959832719588277428e+00	-3.961076228254520437e+00	9.958787606503335610e+00	1.172146007358925957e+01	1.011279743395794561e+01	9.788812264493049753e+00	1.122933741849814382e+01	1.120801119396079670e+01	9.359944315661305581e+00	1.046340172941370561e+01	9.672600729559960087e+00	0.000000000000000000e+00	1.010700750049122476e+01	1.020805367290552645e+01	9.729397329025744057e+00	1.172275225175860491e+01	1.088695496456713663e+01	5.285613801383019172e+00	3.054210455403414315e+01	9.660974203894403090e+00	9.942122836320487878e+00	1.187327731507106066e+01	1.110073464617936523e+01	1.008691107202825776e+01	-1.240878263088165667e+01	-1.836239531397508884e+01	1.042060804423324605e+01	1.051796061387224590e+01	8.820340372041242105e+00	1.044734643644942018e+01	8.902539748141538922e+00	9.533899102557226612e+00	1.007388119508854096e+01
6.812812053306551263e+00	1.219660772707058172e+01	9.181547976766998076e+00	1.039569226081649767e+01	9.343704599634488517e+00	9.095873557728381797e+00	8.639421304167056448e+00	1.010390341317565088e+01	8.489577056507432218e+00	9.176398654015972767e+00	1.004833552494865856e+01	9.625055571508752905e+00	0.000000000000000000e+00	9.497464982598367911e+00	9.308893435289540719e+00	7.791905661535420080e+00	1.085870869278093664e+01	7.828347402823764289e-01	8.862864642250135816e+00	1.034827383062307149e+01	9.864687543515083590e+00	1.017998438042327969e+01	9.325877634250941739e+00	9.451905958228703497e+00	-2.087685974043628079e+01	-3.424146450731268221e+00	9.851309804026344707e+00	1.038777271590625162e+01	9.086097674340228636e+00	9.081572267620421357e+00	8.913277331816352955e+00	8.401749806093873119e+00	1.060423113983978993e+01
8.974027366380621373e+00	-1.948049458751693308e+01	1.056334300492039802e+01	1.252834716767177170e+01	9.265560892467743059e+00	9.437902956959526080e+00	1.060192811744315655e+01	9.854384814110357382e+00	1.007867983274771007e+01	1.077644912430625901e+01	1.033012705560698841e+01	9.451581612457562898e+00	1.019599289367199901e+01	0.000000000000000000e+00	9.968110810216025186e+00	1.141904994103338389e+01	9.348959218508095859e+00	3.261465235665054507e+01	-1.014925961701543855e+01	1.048299802039715978e+01	1.184637644920961996e+01	1.005235393844508707e+01	1.059975373265646681e+01	9.385468819090684534e+00	1.259168171632562938e+01	1.050780269109835352e+01	9.393177182527935543e+00	1.053878814563629795e+01	1.072695558353930068e+01	1.129471509776040961e+01	1.051371135694099834e+01	8.643202535052457947e+00	1.066309286998398953e+01
8.329622027717784150e+00	7.858669822711497943e+00	9.812241614911172860e+00	9.669154546688075058e+00	9.867417509082214266e+00	8.581391233641102900e+00	1.068226459640147397e+01	1.067423482552013247e+01	9.246705891642230668e+00	9.836794570583661468e+00	1.019327019667771594e+01	9.928675601641868909e+00	1.046974280005080971e+01	9.696614483763168479e+00	0.000000000000000000e+00	1.045908924191174805e+01	1.104904860239110853e+01	2.093691736119737712e+01	-1.388069157445391255e+01	1.076791742444064681e+01	1.059346387303108195e+01	8.862338050556099134e+00	9.968845959418660030e+00	1.000003361861123707e+01	-4.093673662862562423e+01	5.991648225610571643e+00	1.028341528754766721e+01	9.252575228137603247e+00	1.093862425872032595e+01	1.047509502765944056e+01	9.652215342170444856e+00	9.898386691127575077e+00	9.728648497708094922e+00
8.758881566166991206e+00	-9.953041539136442850e+00	9.472219588675985236e+00	9.634682120727916299e+00	1.006440464151230252e+01	8.865596691526521411e+00	1.058985042996176063e+01	9.562826072008320466e+00	8.862495784104044816e+00	9.478531640667702263e+00	8.938830326413969019e+00	7.926142553871573071e+00	1.170465947612974134e+01	8.303381815892983298e+00	9.182258274198881409e+00	0.000000000000000000e+00	9.255405959055755361e+00	1.856087025222139753e+00	8.480768200303849369e+00	1.125024040936475345e+01	9.857919522499967613e+00	9.693202460281650445e+00	9.669313862687319627e+00	9.022240025361549343e+00	7.021231086571784630e+00	2.768012935263039864e+01	1.013392968863113630e+01	1.016031469425904987e+01	8.961462502783428263e+00	1.039960421754102704e+01	1.017638964701353821e+01	9.997987888331268280e+00	9.838972997121377517e+00
9.041211301396385736e+00	-3.574794884576287579e+00	8.890421186136833853e+00	1.043012747751005165e+01	8.687029051134746993e+00	8.885590209038102927e+00	9.563805568014416281e+00	1.184428423765470306e+01	8.479002509943779131e+00	1.024774994857691013e+01	9.426204932935821290e+00	8.691752674951706226e+00	8.821095110438491815e+00	1.036886415036173936e+01	8.634375952559064871e+00	1.042634538336268335e+01	0.000000000000000000e+00	8.244744908376481218e-01	-1.559876407607562676e+01	9.885018936193670669e+00	1.068243181559197907e+01	9.904896027840733197e+00	9.243373764646950264e+00	9.916568614642178758e+00	1.608729793974108446e+01	3.984181876129166522e+00	7.757482358385985322e+00	9.803721833998267243e+00	9.881153150760583870e+00	9.389640705969979351e+00	9.177714275803278809e+00	1.095857442111089952e+01	1.054671377763985696e+01
-1.570866221482931024e+01	5.115275560331016180e+01	3.001394700800895166e+01	2.508974918582377711e+01	-1.512436768863035930e+01	7.379721464222834371e+00	4.634267457555901615e+01	-6.869680884030540113e-01	1.227721736621768756e+00	-6.272091018140551810e+00	-2.738753239657937399e+01	4.237290158411759045e+00	1.158810923890675326e+01	-2.112614174235402231e+01	-8.920368034588262773e+00	8.339733668262388377e+00	1.064113712195866412e+01	0.000000000000000000e+00	2.042355863387606973e+01	2.563991582950781023e+01	5.741618258235519079e+01	-1.739423962708809057e+01	2.706259845003654263e+01	4.052604448656012437e+01	1.574871016544216218e+01	-8.480987212511413631e+00	3.228747242020810404e+01	4.171446710958264958e+01	1.595627692997869573e+01	-6.606255964013206139e+00	1.710392369305180793e+01	2.276172327132295337e+01	1.348180596845222468e+01
-1.235169688684766953e+00	-2.683560743493087841e+01	-1.316770406785579084e+01	5.777524962297413857e+00	1.153299749406501462e+01	3.478028592777476291e+01	3.384161236429573449e+01	5.622857695018071666e+01	3.508439248224645013e+01	5.252909991823872105e+01	8.655254444917188650e+00	-1.415359867783675440e+01	1.600334331216897610e+00	2.135617164066204765e+01	2.426943486386816318e+01	5.143872099540211629e+00	2.589273017918400654e+01	-1.810261542585736905e+01	0.000000000000000000e+00	9.558692792926738235e+00	-1.074275303180769647e+01	3.101903398886497243e+00	6.640519163987651297e+00	3.007931267583288104e+01	-6.518543801467954779e+01	1.153896377240589466e+01	2.101304649591201112e+01	-9.388156919331366979e+00	7.433258417423260767e+00	-5.001690614820416769e+00	2.753764420520487022e+01	-4.510303803489046004e+01	6.381073018529849605e+01
8.577247002953999555e+00	-1.701774829599798977e+01	7.706904290720805406e+00	1.051746134492363183e+01	9.587236014495005065e+00	8.869852027786098603e+00	9.830188489872437430e+00	9.884550422440556261e+00	8.422852611973487669e+00	9.144683634299626718e+00	9.186253339427166154e+00	1.012681961200294722e+01	9.411848806997086925e+00	9.321988288860833194e+00	8.853323359183329799e+00	8.460707124569774251e+00	9.796360397078425208e+00	-1.419506131354520839e+01	1.514391921814539632e-01	0.000000000000000000e+00	9.962018720657717097e+00	1.041001695068128541e+01	1.033358177716541171e+01	9.147059413096302549e+00	-3.747125975236525353e+00	3.039436059339686302e+00	1.002409398319119838e+01	1.049807636412356970e+01	9.620881942539631027e+00	8.244574214516589450e+00	9.592836622138232627e+00	8.103026093401805241e+00	1.099466543051238787e+01
7.029050717614273580e+00	1.416982654087420102e+01	9.346900123494675583e+00	9.779734496778910824e+00	7.432250643327598993e+00	8.750031856892034554e+00	1.030096414964605955e+01	9.540545686225499367e+00	1.019762964631942737e+01	7.569183676356031398e+00	9.120294028274896547e+00	9.770152225790571521e+00	9.961116467055720847e+00	7.813936679549205344e+00	9.104904230354497585e+00	9.969314369812792620e+00	9.178992494544116809e+00	-4.997456643233137896e+01	1.985921573836209575e+01	9.880346291534580772e+00	0.000000000000000000e+00	9.499527958882804768e+00	1.095499340270654720e+01	1.068380542671720690e+01	-8.270212259373751706e+00	1.111457411485130997e+01	9.731576032033375512e+00	7.641421136000996484e+00	1.056840854381042760e+01	1.005277261518872756e+01	8.576571600891902847e+00	9.417092958884213161e+00	9.994474044676215030e+00
7.938703223626326633e+00	-1.654699956715657549e+01	8.732307631524919955e+00	9.672347088286963768e+00	8.930285615809953725e+00	9.446825331558047267e+00	9.659343590555467429e+00	9.286112544428542392e+00	8.044631965656858341e+00	9.843854574298523730e+00	9.420654215241109242e+00	7.620408630922800519e+00	9.460317939605378257e+00	9.753781869026951767e+00	1.070483258067259413e+01	1.002405398147107718e+01	9.832435861827338641e+00	3.067580291897495570e+01	6.343085920108892495e+00	9.368283986985046496e+00	1.030579353846147050e+01	0.000000000000000000e+00	9.547375175601725772e+00	1.134385550797916586e+01	2.630525429118477732e+01	1.352839711247364995e+01	7.981475753850511445e+00	1.030581562439276411e+01	9.522432294995489599e+00	8.901187500485759685e+00	9.771641980380666226e+00	9.606354254987703456e+00	9.172913827857746227e+00
9.218247786156005930e+00	1.408889015828747926e+00	8.471096922259416573e+00	1.113664470665284867e+01	8.607721953486958455e+00	8.716629470047548622e+00	9.403737914617545712e+00	9.411033136738996774e+00	9.607626096702938767e+00	9.597124391703536261e+00	7.759779216344425024e+00	8.617009192820766827e+00	1.042483270860082634e+01	9.139623288656849809e+00	9.791499912950483164e+00	1.007623797130842114e+01	1.050985065499147986e+01	-1.762927697680693839e+01	4.237607965421142708e+00	9.519324484732088365e+00	8.866500125461708848e+00	1.025184796306630375e+01	0.000000000000000000e+00	9.564013509072159636e+00	-4.569155767329528217e+00	1.220858775692083853e+01	9.665246215885437309e+00	9.649659762862167867e+00	9.821925397437379246e+00	9.043334041029023496e+00	8.957785726046646246e+00	1.105529590798265183e+01	9.701530647775705063e+00
8.536400714510152810e+00	2.731273336340421576e+00	8.633027399169737492e+00	1.023919679197526911e+01	8.087513990184264756e+00	8.868509802512098972e+00	1.007585969462939168e+01	9.849116814351033256e+00	8.999931127767045069e+00	9.567910146399620785e+00	9.898024749427627000e+00	9.546923586546441243e+00	1.018725105910496609e+01	1.022741573656403702e+01	9.654069657901779067e+00	1.061756669489773586e+01	9.631915852827880542e+00	-2.796026603618320650e+01	-1.957178604000093358e+01	1.063182996812597203e+01	8.979896275779571724e+00	8.097723469461003631e+00	1.010783274808078858e+01	0.000000000000000000e+00	-3.341790989387990152e+01	-1.071091018822102114e+01	1.042537239458693143e+01	1.081632802655884973e+01	9.462308922479310880e+00	1.001555053118954142e+01	1.062539750647189862e+01	7.837030788930167802e+00	9.972999749127536617e+00
7.708169385652524852e+00	2.101359597079024866e+00	-2.712490431291741189e+01	-1.155326913180704551e+01	-2.532527392478577610e+01	5.375948722566223381e+01	1.951741976542523105e+01	2.547996673684157187e+01	1.553774278530649156e+01	2.523207637113482704e+01	-9.873244353246059646e+00	2.591262606058155527e+01	3.560842346719128670e+01	-3.874952513109755969e+00	4.939359265040624791e+01	6.447103701145803889e+00	-3.669674434341857250e+00	-1.413549031411242574e+01	6.249792436433546783e+01	1.683411945923291597e+01	1.938113723145406198e+01	-1.478517472554217527e+01	1.482944035607734534e+01	4.311111625556164029e+01	0.000000000000000000e+00	1.208297523215836122e+01	2.672786427540620835e+01	5.930868535305140199e+01	4.074471071141492473e+01	1.611768964238141066e+01	2.811855072576240389e+01	2.476302162811775176e+01	1.106893892209997965e+01
-6.957302237902847963e+00	-4.941294617684697243e+00	7.181716010922018611e+00	8.629621118018526715e+00	2.203338590533983066e+00	5.282909045363568978e+00	4.842322910041644235e+01	4.363646309200063023e+00	7.469362518840632958e+00	4.057335024708277871e+01	3.370729340368168181e+01	2.624069250471224279e+01	1.488297166107633629e+01	-1.306761935022088039e+00	6.943998796662165240e+00	-1.632994946553870363e+01	4.532507395475014356e+00	1.232464761214608018e+01	-1.023770896614855630e+01	5.846664769288675956e+00	-4.227082149971112202e+00	-1.404590340975207852e+00	-1.725132722457846768e+00	2.189282446713689012e+01	-1.101961836828819052e+01	0.000000000000000000e+00	2.596740892102579323e+01	1.009451952245548689e+01	5.043394484879571849e+01	-1.571371813290306285e+01	1.835402857369911089e+01	2.200985957808615723e+00	1.412645837644833691e+01
9.418040177719259276e+00	1.446323777056437798e+01	8.485520140834960756e+00	1.016852576404428632e+01	7.927896497784806762e+00	1.001878720061603012e+01	1.005315903349452888e+01	9.852706892942066474e+00	8.195185466829896015e+00	9.813528993897746133e+00	1.055319277535631883e+01	9.282360133372524302e+00	9.734994873087288170e+00	1.019118849230035018e+01	9.293968732435537561e+00	9.413645287184719379e+00	1.182887775965916077e+01	-2.569674795451768290e+01	-1.005745921328028203e+01	9.672913612576859776e+00	9.944935610207688015e+00	1.178155002839262444e+01	9.863168933517338033e+00	9.215961795729251449e+00	-1.457138212223445173e+01	-1.665994437093727498e+01	0.000000000000000000e+00	1.031545895927425427e+01	9.722052091367359594e+00	1.387225747275345356e+01	1.001351042968115834e+01	1.012503260939955929e+01	1.045124568790505570e+01
9.398416324052906390e+00	-1.030012958054096543e+02	9.327607974088788723e+00	9.902672780501351468e+00	7.181609980082289013e+00	8.410561835937386377e+00	9.408887572105188113e+00	1.097830545305375516e+01	8.100761592864460070e+00	9.715680471789646333e+00	9.653303097710560721e+00	9.194980987297341812e+00	9.287353076809459651e+00	8.927307188603876398e+00	1.034927855120877993e+01	9.501022386589339064e+00	9.902948030387864975e+00	-3.387319489745854639e+01	1.918544453247502446e+01	9.194116345834933313e+00	1.194905013414346229e+01	9.346925050761804243e+00	9.957434261416587162e+00	8.548085679392521286e+00	-4.844952899827453052e+01	-3.734039472099408119e+00	9.268634773161695151e+00	0.000000000000000000e+00	9.518524925996459274e+00	1.020671044602933009e+01	1.031029253736236306e+01	8.939700315055198132e+00	1.034467863391281384e+01
9.937646303818306492e+00	-1.248554616442374154e+01	8.823355051733445364e+00	1.115428200033570505e+01	9.289536616732492647e+00	9.482775857821181376e+00	1.223022781077516186e+01	9.816407056347319582e+00	9.370663394465823970e+00	1.033183982006489998e+01	9.867265214432189069e+00	1.091359964894158097e+01	1.074331957093302492e+01	8.882746592875164993e+00	8.780141612218740121e+00	1.075450572010824501e+01	9.931892610254330123e+00	-6.383661210366755157e+00	4.629471292205503907e+00	1.015073518554859433e+01	9.285338831397798032e+00	1.022323330228219085e+01	9.964630920859603336e+00	1.021853743608762422e+01	-2.724495381539730587e+01	-3.931322552906799217e+01	9.952414250590988942e+00	1.014242331392954632e+01	0.000000000000000000e+00	1.031086780522330848e+01	9.827044629262703168e+00	9.191970961814078578e+00	9.903506091416474533e+00
8.449611233111813391e+00	-1.338350633210786533e+01	8.162540802280107144e+00	1.088038250874049950e+01	9.606530669036983383e+00	8.450445435786294368e+00	1.153213222840406971e+01	9.106663743566006275e+00	8.918884109596758591e+00	1.033625734948376618e+01	9.813255644078125783e+00	9.176707407123704030e+00	1.060004694151529137e+01	8.288984354597706883e+00	9.249635525718362672e+00	9.189315758072995166e+00	1.023581686516718747e+01	1.719895925589710117e+01	1.416575649953585803e+01	1.141746437607327813e+01	9.616913444415272849e+00	1.076312018142650651e+01	1.047679577472872481e+01	9.569994187091429794e+00	-2.833183032674472468e+00	2.672018813697421180e+01	5.637349157202466543e+00	9.271193382752874967e+00	9.421234083587840757e+00	0.000000000000000000e+00	9.634504738513710365e+00	9.745806830305131285e+00	8.911142373962510632e+00
9.135818509045591895e+00	8.944040371550100232e+00	9.670056212333490109e+00	9.567081741600713229e+00	8.832763159582430745e+00	9.515219697424658563e+00	9.627813837648211859e+00	1.049684598492251020e+01	8.207853983395279940e+00	1.000660968241772331e+01	9.081493289256146184e+00	1.081956404254232673e+01	1.076169117134811870e+01	9.261588687021591326e+00	9.943099912135780372e+00	9.531760058379067146e+00	1.035485724939744223e+01	-9.561449623234693718e+00	-1.578915885332140512e+01	1.009872221934361214e+01	1.114813434826918304e+01	9.899840123814387383e+00	1.067805436355006421e+01	9.005897568185321944e+00	-1.581634747508943484e+01	-8.195241213950652082e+00	9.541810987622975304e+00	9.324464972711023592e+00	9.870599734043038254e+00	9.892647977607413878e+00	0.000000000000000000e+00	9.677869256335144499e+00	9.270296448490142893e+00
8.973965117534721259e+00	-7.966483744544452072e+00	8.732196922194166433e+00	1.029669183979343750e+01	8.788736158507937546e+00	7.416671260600602444e+00	9.279720219862694464e+00	1.062750115899294023e+01	9.360824799358642423e+00	1.104894830283360818e+01	1.008229188855929692e+01	1.020824691005438112e+01	1.130415605852989458e+01	1.089486217442091665e+01	9.900738183067018028e+00	9.784222840991587233e+00	8.892343230672620891e+00	-1.211797007367509238e+01	4.960739772593025521e+01	1.157759679701002753e+01	1.033213111045246180e+01	1.010371040309446578e+01	8.723783828538710594e+00	1.198786974927548243e+01	-1.205397102972418288e+01	8.877543202439886372e+00	9.515496137736013438e+00	1.076610431281968516e+01	1.056171952844908901e+01	9.920220676025216733e+00	1.004678229607083750e+01	0.000000000000000000e+00	1.091408893137585956e+01
9.738192708754299431e+00	9.012712322752740590e+00	9.386389762575875650e+00	9.286177782799887481e+00	8.139870459918569168e+00	8.872743044245925859e+00	8.400826088581696993e+00	1.030527333960101366e+01	8.995967872332400361e+00	1.046551053721286273e+01	8.795647633119436648e+00	9.516984720727336367e+00	9.057346376344380445e+00	8.855972532580439704e+00	1.002891692607502350e+01	9.657170626591879525e+00	9.091816990310515934e+00	-3.610965378077547250e+00	-5.189966531311195297e+01	8.672804556001031173e+00	9.668953156314580966e+00	1.042119478676550237e+01	9.933379644150569732e+00	9.556430683209772070e+00	3.295919320548521547e-01	-4.834806641263506677e+00	9.076554788210534852e+00	9.223246761946420236e+00	9.641186155385049972e+00	1.064794270191108438e+01	1.028128923136131512e+01	8.675774054662591439e+00	0.000000000000000000e+00
