## Extended results files for "Inference of pairwise interactions from strain frequency data across settings and context-dependent mutual invasibilities": Iran_alpha.txt

1.021976274588652644e-01	-1.873444755432190217e-02	1.009164190920086357e+00	-6.402035351762115356e-01	7.437754745256992539e-01	4.836930055022276576e-01	-8.945825583751106092e-02	-4.084321510525945054e-01	3.852361287292786485e-01	-3.513150766499942290e-01	-3.894363815950695473e-01	-3.648810946161860080e-01	-1.871115249371704259e-01	7.126983942532472138e-01	-5.744202811785794616e-01	-1.584640866914153401e+00	1.307042077939356339e+00	-1.297105549082654630e+00	-2.977468834248800933e-01	1.255849516662370213e+00	-3.007039640887430587e-01	7.314948656753024192e-01	2.482551885181358275e-01	1.350301467533135513e+00	-1.964167539948686647e+00	3.697602278387492891e-01	-3.312230974970666320e-01	-1.941838205488409352e+00	-1.151584849599875282e+00	-1.151998661219917564e+00
3.948832919903556005e-01	-2.043742837187242589e+00	-2.403054341071208189e+00	-3.900595310062260346e-01	-1.452500356188678232e+00	1.431953854236750256e+00	8.026904758126042483e-02	1.264104513671581165e+00	1.008663009209070260e+00	-2.314716310508915242e+00	-4.490454623846630300e-01	1.825241588062408993e-01	-2.167722812229004425e+00	5.736563740829928593e-01	2.144422930660817295e-01	8.752116445472840622e-02	-6.987479867084562812e-01	1.013041488756253772e+00	-1.090166860556088135e+00	-5.990909888758120250e-01	-2.057324510014199304e-01	4.488312173809422267e-01	2.948944436187864726e-01	-2.020940083211009597e+00	5.872994839303952164e-01	5.904513175178407458e-01	3.487607465702080134e+00	1.868497777760512735e-01	-6.216647957109223688e-01	2.855659859452240878e-01
-1.681612900129799026e+00	-1.489817985429057856e+00	-9.890937486630765108e+00	5.649361358063893085e-02	-2.503463014595596281e+00	-2.976752717905165393e-02	-1.193994723930848212e-01	-3.076068725802839215e-02	-1.437503041242784718e+00	3.400959004122890150e-02	-8.779111065947438342e-02	1.991491031477297335e+00	2.134761152913920018e-02	1.529992406489332657e+00	-3.435698602342345809e-01	9.130148329975334640e-03	1.003068625112925272e+00	-1.068169369806806074e-02	-1.300570214345895224e-02	-1.416437012072849222e-02	-4.189109536433073544e-02	-1.049806757770425369e-01	-3.981159031578403867e-02	-4.213161413590196247e+00	2.509907341177725626e-01	-7.590709596880135246e-01	-1.492457368182827926e+00	-4.354332909833399934e-02	-2.302087371375588276e+00	-6.153499935200056753e-02
-1.911476492951435624e+00	-1.851406029119935237e+00	2.124466162275976400e-01	-9.875099417156752324e+00	2.170816981105788412e-01	-1.204442477091994049e-02	-2.230609085261512844e-02	-1.661358310214416656e-01	-1.229271596534160932e-01	-5.283492241383176691e-02	-9.701357996998054289e-02	-4.040756159645131351e-01	-1.011546114931351215e-02	-9.263075569389319641e-01	1.836517437105374295e+00	4.934474725219880568e-04	5.019896986685101758e-01	-6.587063003846443943e-02	7.681173042003645694e-03	2.270172254175130411e-02	-1.028234871898143880e-02	-9.301616868736155286e-02	-6.158389037433714686e-02	-3.988669251315492548e-01	-6.855114430127587921e-01	-1.263398648273437730e-01	1.886564513495454509e+00	-8.383468359854109875e-03	-2.088047871477770823e+00	-6.512438225773735656e-01
1.948682502975643382e+00	5.606315569042364944e-01	1.257240775722050508e-01	1.891501257068351760e-01	1.397170179647317267e+00	-1.098367750058006909e+00	3.029916927223829104e-01	5.016496334279663127e-01	-4.730101707975538639e-01	1.863232553234133171e+00	1.279971699222749448e+00	-3.794847370322536606e-01	-3.062137330452713302e-02	-1.353818255625752087e+00	2.255477333615477642e-01	-4.387026455684046033e-01	-1.264536192073508758e+00	2.173452159575239406e+00	1.322220700913346647e+00	1.538501928803902352e+00	-1.649894275671645705e+00	-3.949472374950755427e-01	-3.636177618887495577e-01	-7.364776647060151671e-01	-3.010146270931234991e+00	-3.516713268822785898e-01	1.426988648844865759e+00	-9.772307260779662663e-02	-3.656336838031722380e-01	-2.936053380441147609e-01
1.800001236130791105e+00	-7.351924075651513624e-01	1.808156271445952590e-01	1.491735214900452057e-02	1.207757111410254769e+00	-9.892678032250657338e+00	4.722429101352881853e-02	-1.273351451563614622e-02	-1.165594506648735124e-02	9.064990369988963625e-02	2.203015424869774960e-02	-1.967076758485243548e+00	3.816592615031297320e-02	-1.257000203925890292e+00	2.159538409671219572e+00	5.620007967350381869e-03	1.269712054407442725e+00	-4.499090116019429167e-03	-5.818785127074412034e-02	-4.606397209474213245e-02	5.783628673503429796e-02	1.354931779425526265e-03	-3.000180009704190784e-02	-3.106713871428767870e+00	-1.432128641175277606e-01	2.960590826808823905e+00	-8.021233616348513173e-01	-8.670532393501351187e-03	9.852665015136496951e-01	-3.279993514284526568e-01
1.066420150439338077e-01	1.957057294561825866e+00	3.788275751479130982e-02	1.766505165679428755e-03	-8.992094845681133375e-01	-9.720992724737943791e-02	-9.819346194573059350e+00	-2.063997120734796867e-02	-1.222836432435521203e+00	6.136141667271931971e-02	-3.604417470186570965e-02	-4.921014068394919949e-01	4.815678563330558215e-02	1.203663029105310533e+00	-9.455305738502349788e-01	2.583141834900016479e-03	-5.040373843759033967e-01	-1.343946399708793524e-02	3.034495422092673908e-02	1.324886338845240874e-02	5.672886622834365233e-02	-1.096130081413304452e-01	-4.136905637591384299e-02	1.130827887445110952e-01	-1.190652430062579675e-02	-2.469125810286187106e-01	-8.305793284015226818e-02	1.187708690724252093e-02	5.265213289508540173e-01	-1.617242914670446785e+00
-2.893900723436052536e-01	-7.972290550067268056e-01	1.100312685918979488e-01	3.043981806633746720e-02	4.705623111835240957e-01	4.106720016674786887e-03	1.864841551343436599e-02	-9.922053324912612382e+00	3.173321787262127769e-01	4.230771100020949693e-02	4.797811545434139263e-02	-6.168160501069138713e-01	7.694109570050287894e-02	-1.187655582569414392e+00	-2.621098350081020989e+00	6.580438806651629779e-02	-1.010380517088726560e+00	-1.194981540164396019e-02	2.587057777951841039e-02	-3.026289808095812550e-02	-6.083912440896178855e-04	-1.552078766621303686e-03	2.675781756892854635e-02	3.690625845505264735e+00	3.284451875498564988e+00	-2.611402378719965191e-03	1.066127751933363843e+00	9.150030750039039873e-02	-3.295578862073301751e-01	1.164683464210860997e+00
5.494394501756518778e-01	-3.679930805894660484e+00	7.090747452820393981e-01	2.319710681707233269e-01	-4.365917446235818566e-01	2.031712399878314201e+00	1.023930037289406236e+00	3.265163389530066351e-01	1.762490731780638475e-01	1.004343458701975500e+00	1.184860541553615754e+00	4.493331370609320863e-01	-5.664612921472433893e-01	-1.409003023506017582e+00	2.071293791410989960e-01	-2.122290461976782616e+00	-9.426770852306975979e-01	-8.604113300801035091e-01	3.754925542841388575e-01	-1.185030609126241030e+00	2.000416090031507999e+00	-1.866857602785672476e+00	8.600535928260670815e-01	3.123594984515057349e-01	1.758680590612898165e+00	-1.293780955538620825e+00	-1.314550813925621675e+00	-7.927515893385554957e-01	8.304643909804887425e-01	-1.828064462715148220e-01
2.954385051639732418e-01	1.816142610369250621e+00	-2.839470402019863074e-02	1.583807036332269668e-03	-1.570710076251551346e+00	4.180629818213659615e-02	-7.686023401297284452e-02	9.493997106257251808e-03	-3.990984239454163252e+00	-9.779852075125310407e+00	9.646470273142708843e-03	8.674618463881933472e-01	4.088787475024879825e-02	-2.786247968162572697e+00	-2.933645559354089105e+00	2.906144320329068220e-02	4.912560093186290992e-03	-1.070226638243057943e-01	2.599428213868439086e-02	-1.759115896341407678e-02	1.819112411650884026e-02	-5.662235417200089244e-02	6.895920627996576791e-02	-8.064325227697441978e-01	4.859976638671537619e-01	1.453872459388452665e+00	-1.332887756218446018e+00	-2.486768360482394594e-02	-2.447162503032553449e+00	3.574077888796352465e+00
2.946142543490434806e-01	-1.993932933546585407e+00	-2.702880379688470461e-02	-5.455207092283653053e-02	1.131821331852731927e+00	-2.035162914560487146e-02	3.255110899811197722e-02	-6.764093924568465033e-02	1.110564628027057577e+00	3.819325060550687184e-02	-9.865766080266407556e+00	2.884994025796173700e-01	1.121717265456769891e-01	-1.644727261344316238e+00	-4.018916340043486857e-01	1.392052088952351781e-02	-6.077300152235380892e-01	1.337304406443056565e-02	-6.350540940231093074e-04	4.642504922947539997e-02	6.155499158680882016e-02	8.982796177727436424e-03	-6.624692020006289761e-02	2.343281660296241853e+00	-7.487000879524084995e-01	-6.793278866668223115e-01	2.732325563004373015e-01	6.929354124597761344e-02	3.861714204524406280e-01	1.444236723311093651e-01
-1.905880200173477812e+00	2.602409636473233423e+00	3.109435228313309540e+00	1.784750512174587023e+00	3.289291207690078767e-01	1.020926187811840968e+00	1.782399855610873773e+00	4.047728853092693278e-03	1.200507078045726983e+00	-3.116870513939781207e-01	-8.803105769370105360e-01	-4.937534151078019629e-01	-4.632632628128667551e-02	-1.904721232898061722e-01	-8.593033711039199662e-02	5.041633077697553755e-01	-6.289727200006572927e-01	5.290714851130101648e-01	1.499625682219294154e+00	1.481036167543514082e-01	-1.620887451928838818e-01	-2.798307732110181245e-01	1.020196906597259368e-02	-2.018939769242223292e+00	-6.479767653598311750e-01	2.890227819826645561e+00	-4.151732222494611824e-01	3.556963837048081611e-01	3.008457885840132295e-01	1.356526091391112576e+00
-1.919647873293137907e+00	1.327327230894344845e-01	3.290997107830277713e-02	-2.484489254407967231e-03	5.753264062484050312e-01	-6.891628325983223391e-02	-7.118068907738984985e-02	-7.303629048153605086e-02	1.146983088984899313e+00	-3.110453814817012996e-02	-1.586184748540329648e-01	4.715080587375888310e-01	-9.741614288479617301e+00	1.877543577699805510e+00	-4.533858418006201929e-01	-1.974907888104358161e-02	-5.532232366904451526e-01	-4.870545962545039936e-02	-4.683214848938201808e-02	-7.221516514109682650e-02	-4.948613612953766012e-03	-9.474842011406504894e-02	3.342757143697682679e-03	1.038800838186467734e+00	-1.794101479981443870e+00	2.587428901776968049e-01	-2.023668874772821091e+00	-3.038226524573557283e-02	1.967255204472378449e-01	-3.692306696526764243e-01
-1.277428831270869036e+00	-3.017869704532946118e-01	5.234927111210471162e-01	-2.638433789088520331e+00	-2.715669867546116056e-01	-8.839710272478431552e-01	5.460100582391600454e-01	-1.470376430595482509e+00	-2.959666668936418721e-01	3.168808735397991572e-01	-2.118701032510145854e+00	1.463962042500456029e+00	3.786455105891703976e-01	-1.230893763486017090e+00	-4.323477018003796801e-01	8.875046167294793342e-01	2.424741110404670663e-01	-1.001569498689714316e-01	1.165039949757214061e-01	-5.931539242090511088e-01	-9.727457188454294856e-01	2.801829905624816930e-01	-9.804690256265650994e-02	4.366568879919677237e-01	2.071491511840731492e-01	2.063831937731000377e+00	4.021654557113641393e-01	1.916926241261943886e+00	9.483021807062169684e-01	-1.787660398067930201e+00
-3.960570027891961997e-01	2.530540898519933468e-01	-1.270319126205697868e+00	1.578362004292093612e+00	6.535463468885787108e-01	-2.036523373136418791e-02	-3.893478108569186080e-01	2.734636872837403310e+00	-1.309538312932609250e+00	5.004693301522572524e-01	-7.681520477325611829e-01	2.896221236098013296e-01	1.340976406313324265e+00	-9.736438948852380593e-01	1.335447989026192772e+00	5.122816111210625190e-01	1.309626458246544223e+00	9.098667644223989992e-01	1.362780979123500602e+00	1.193261831787817639e+00	-3.155625077430044279e-01	-7.582365862457048911e-01	1.059157512884624230e-01	4.150107662794428331e-01	-4.120513317160729438e-01	-2.253960287346958580e-01	7.258674870409034252e-01	-1.750373415507856079e+00	5.077974405540315317e-01	-5.024370933426485220e-01
-8.578520754549224803e-01	6.401009314619374724e-01	3.390170662077398624e-03	-2.269370495452306333e-02	-2.266639700937282509e+00	2.881881894717491788e-02	-5.855244956700222936e-02	-6.504329708390749198e-02	4.673015287738906953e-01	-9.955189697679492009e-03	-8.300485888120087696e-03	-1.503778949274312104e+00	5.474090059210365289e-02	-4.083753628664557600e-01	-1.855420835650126499e+00	-9.860676956732167042e+00	-4.930525865824373355e-01	1.489123207096553110e-02	3.362555639290317616e-02	-1.833498093256210604e-01	1.503297610198959730e-02	-7.936179098494550166e-02	-1.178035526723023307e-01	-1.357946633593877461e+00	-8.014450770611926123e-01	-7.690010166065299746e-01	-1.380896877415058732e-01	-8.846651967788665694e-02	2.642486434912574289e+00	-6.350822869082757283e-01
-3.702607655908811135e-01	7.214257499750964531e-02	4.385029725681316992e-01	-1.256386710989014999e+00	2.652235680295560893e+00	1.518233388296062580e+00	3.549524742891884133e-01	-1.624222369248740971e+00	2.063635846018120890e-01	6.991207399301895276e-01	2.584101919840656514e+00	1.223589822133486660e+00	9.402177080238760531e-01	-2.404789812059521914e+00	1.571143852981612410e+00	1.110515788531625664e-01	-8.887855899523202652e-01	-2.774540388688335746e-01	8.661152612906301007e-01	-1.839519660034483473e-01	2.444258284686287030e+00	-9.809496034357700900e-01	-1.014634934127782051e+00	-2.638055290709693038e-02	-4.706962637902890600e-01	-2.767815895781359004e+00	-1.448588870412336638e+00	1.548156580509755020e+00	7.362469610624354788e-01	8.692645867374136637e-02
1.268121160440911221e-01	7.192604513788857235e-01	2.813086084330144315e-02	6.257165918361339008e-02	-1.579634609265157197e+00	-7.390936348193941421e-03	1.714503177203065970e-02	1.620838831493745524e-02	4.178354069986666142e-01	3.976235616380784099e-02	-1.647887388606598252e-02	8.123245354979108379e-01	9.223928343654361206e-02	-1.196503836460638626e+00	6.391317188063994514e+00	5.142542007525024300e-02	1.407918833529565594e+00	-9.684988950542308572e+00	2.976504245482262945e-02	-7.131445445756315685e-03	1.029363807615278903e-01	-2.607163170483987880e-02	4.888422029329650420e-02	-2.743808224535924066e-03	9.310435052554745239e-01	5.394707364297658403e-01	-8.671323852829354584e-01	3.557360246839889883e-02	-5.037720468592533640e-01	-1.914270792110160713e+00
7.739785829313720056e-01	-4.367129179574061326e-01	2.942257585480383825e-02	2.338025505074501839e-02	6.662748541431198213e-01	-5.130755458729116536e-02	-3.992697388335134101e-02	1.053359554849981825e-02	-1.643229425425943024e-01	2.269223316411183439e-02	2.065309597842124312e-02	3.322855668618899250e-01	-7.847958425702015670e-03	-2.093918755883871496e-01	3.629174019173598831e-01	1.501805960733813561e-01	8.354263885269197498e-01	-1.690104819391281474e-02	-9.865472541956123109e+00	-2.554349242452987750e-02	4.603476848253471726e-02	-1.043405593135587756e-01	8.504645231895897883e-02	4.632850492951988142e-01	1.669934026052828147e+00	-2.667415176156561762e-01	-6.753333293356678091e-01	-7.942958515076994908e-02	1.373283361701272520e+00	-6.512972786888256982e-01
-1.367034258168129623e+00	2.205268555678930209e+00	5.360657099340307430e-02	6.064559041164147013e-02	-6.831668087538583789e-02	-7.028222901976304005e-02	-3.594820112145725305e-02	5.076845787053439535e-04	-7.932749408844129435e-02	1.173044147405240545e-01	1.880863155612653645e-02	-1.251195120230287561e+00	-8.538202928493351593e-03	2.000112642121075979e+00	5.882888451316002909e-01	1.734970188007403658e-02	2.267000724219759844e-01	-8.687758095546747883e-03	7.437725372884713970e-02	-9.843181400397332581e+00	5.362434927200671053e-02	-1.640870078818110547e-02	8.429274512901842320e-02	-9.986911446209056908e-01	-5.554693760498945476e-01	-1.590416472927073466e-03	-2.479159564326253840e+00	-6.366663348586416860e-02	8.622722613135366254e-01	6.349395640762256487e-02
-1.989356000272701208e-01	3.345578362012143203e-01	9.687966918245988213e-02	2.886215573535456588e-02	4.412021783810999298e-01	-7.654500112583730032e-02	-3.338359544107993154e-02	-3.734154850676894150e-02	-3.841568648875985925e-01	3.478689621937258725e-02	-6.721581188562376907e-02	1.109343431738234909e+00	-4.478680780284726576e-02	3.930618868840710656e-01	-1.567581860169756425e+00	-3.209140932603586627e-02	-3.101578751106289111e+00	-3.859854089199401400e-02	-6.859232133428422307e-02	-3.536127721982042921e-02	-9.874118187916041123e+00	-1.614936047027515018e-02	-6.960541473843104288e-02	-1.048735852185735506e+00	1.977479346059730914e-01	-7.995837064923657644e-01	-4.449734328338503797e-01	-7.849677790923809129e-02	-1.349705283782055121e+00	-1.122815818394342413e+00
3.733358810385997706e-01	-3.575395788643600525e-01	4.016608798255680984e-02	7.481649230475746759e-02	2.091373910157005689e+00	-4.933472920936745427e-04	4.997341256029261269e-02	-6.766218975658078172e-02	4.231945091545587928e-02	1.541333056076714565e-02	-9.957920062341633904e-02	1.236294093859743315e+00	1.607979521446961657e-02	5.073719235598352917e-01	-1.323454545816808103e+00	5.056781519643617495e-02	-2.481656897820773144e-01	-1.632208751208094610e-02	-8.791014055301906924e-03	-8.206700392702614977e-02	1.502937315683858070e-02	-9.849589732066172942e+00	1.047174783324255481e-02	-1.322857386358218479e+00	-1.069559818936153706e+00	-1.000000000000000000e+01	-2.411521825037517441e+00	3.054633626779913042e-02	-4.769962260146114463e-01	-2.803810940454223744e+00
2.873252101983929732e-02	6.309332872181532270e-01	5.409893853838474570e-02	4.853208964987276025e-02	1.240384423206501774e+00	-3.218583763761432431e-02	-3.408505816073483137e-03	-3.118565068825338016e-02	-1.134343662269580166e+00	1.812314870846398057e-02	2.939570439699012994e-02	1.104355054018047788e+00	7.213510750801142846e-02	-1.963556347841940997e-02	2.808128702790865239e-01	-1.505470329711576169e-02	-1.715950302049406906e+00	3.045942599015200730e-02	-1.000723398002611036e-01	2.549092544339329192e-02	5.996548098335107574e-02	3.943127001163931888e-02	-9.850888938756094504e+00	-1.213801208416922961e+00	4.471329927249340086e-01	9.348233876637054296e-01	1.273075842247198164e+00	-4.711833904568709513e-02	-1.140871642395120178e+00	-8.132245401980254806e-01
7.040085957126673843e-01	7.997230332151411547e-01	-5.270775693694741193e+00	6.642634592996893295e-01	-8.118747620343422788e-01	-1.161582045622102377e-01	2.327656221748159449e-01	9.207262450104618523e-01	-7.309815256879192980e-01	-1.905747790560088362e+00	1.809454609849496520e-01	1.101296973036879567e+00	2.340199704744561349e-01	-2.146404474196655698e+00	-1.247440331411978187e+00	-7.189297880860027190e-01	-7.126467236864951760e-01	-1.914767317743398811e+00	-2.174884317484717222e+00	-5.637084734232516992e-01	-1.176886540924559216e-01	-6.212083529086434019e-01	-4.237932833309636382e-02	3.182526921066634595e-01	1.410835624047375392e+00	2.337063202936886075e+00	7.499974723604678761e-01	7.398931014069419776e-01	1.858330169368744567e-01	1.755502465439777449e-01
2.341296757163412734e-01	-9.988781134819425533e-01	1.206142696011825999e+00	1.859953188639165367e+00	3.765047462716400450e-01	-1.180813378219816301e-01	3.544478165944193737e-01	-2.252681491354215915e-01	1.580363405791197273e+00	2.845620082296506093e-01	4.015081413911780750e-01	8.209256728104135092e-01	1.157197735542505601e+00	-5.552331923299745897e-01	-1.050879080564726564e+00	-1.191424070576289962e+00	1.057859634186624431e+00	-3.499185613247700055e-01	-1.456583482325882084e+00	-4.664713936382008264e+00	-1.087119017415377753e+00	-1.144285345516034891e+00	-1.407125819880727491e+00	-7.193794765745319120e-02	1.658131480265524260e+00	-8.273664831895383154e-01	9.324121068540814905e-01	1.391375199249462735e-01	-7.733978196411024353e-01	1.763745285100272175e+00
1.794386254183448326e+00	-2.420205766286991356e-01	5.221903790108853860e-01	5.562409679039614474e+00	-4.307836367620259121e-01	-1.700812360218046659e-01	1.525193323982843574e-01	-3.410905520613256581e-01	-1.227190412363116989e+00	-2.142950065107734225e+00	-1.176104783131307174e+00	-6.664568903359698870e-01	1.790847461694425879e+00	4.750610053161188895e-01	1.319968236331413136e+00	9.844424714344947314e-02	1.351826246771284712e+00	-1.215033894840842565e+00	-5.420148217538001134e-01	-1.824399462734331845e+00	-3.051406800043960921e+00	3.052044083698024046e+00	-4.883989039348841099e-01	-8.748398066578952359e-02	1.100139705653697675e+00	2.785751734834922555e+00	4.454870100906053315e-02	3.914604828524424818e+00	-3.443479189653438244e+00	-1.187874598195246989e+00
2.122228532847861560e-01	-9.304215244068079205e-01	-3.742026746950605776e-01	2.319271494908771380e+00	3.472205112468356170e+00	8.358252994519549395e-01	-8.836723249179080364e-01	-9.914938260425490979e-01	1.497792792600392886e+00	7.832527716867251355e-01	-1.208652402983050766e+00	-2.764525245233303563e-01	2.545729048670163586e+00	-1.114060766684846326e+00	1.443576182549865194e+00	2.313056820536033342e+00	-3.289876563590207748e-01	1.615800504904047807e+00	7.849653369781017798e-02	-1.413487727759870305e+00	4.014325165055712685e-01	3.191162138712845819e-01	-1.585298463752096376e+00	-6.186185747642124477e-01	1.614218551900489240e+00	3.093061118499780715e+00	5.635641823036489223e-02	-1.087345897219246016e+00	-1.676691040925140985e+00	2.938512853984593942e+00
-2.070190893261552478e+00	7.216966514631079077e-01	-1.949300980870866812e-02	2.684978165737536906e-02	8.315389055080479874e-01	5.332542734899196890e-02	-2.861140800361170258e-02	-9.379043633420965087e-02	-5.358789366962383172e-01	9.623975145373041273e-02	-1.163679429082259019e-03	1.111630322268986282e+00	6.519629270444349256e-02	-6.725693723886061459e-01	-3.525008324463124953e+00	1.488950904958297183e-02	2.769206603431078051e-01	5.450613729304452926e-02	-2.832287120460514479e-02	-4.154753385420416681e-03	5.332696276477297270e-02	-6.970822980303982737e-03	3.020092093936725328e-02	9.784654405312041447e+00	3.017530026729036141e-01	7.318906309583900205e-01	6.595486558466191473e-01	-9.820855390077849023e+00	-1.285944660187699817e+00	9.632902671372773895e-01
-7.324490000983943538e+00	2.891343612388822759e+00	-3.249795478828538808e+00	-1.302437725390752421e+00	-1.615542072944428531e+00	-2.298834648706239658e+00	-8.906248066872056446e-02	2.319328489494927759e+00	-3.534687872817033338e-01	-1.720412614523437744e+00	-8.998595727410619860e-01	1.474232533203884588e+00	7.815719421204410100e-01	3.402453768178014676e-02	-2.087722558961606190e+00	1.252624924344952095e+00	-1.194879734653637282e+00	2.190265571480464857e+00	-1.583973614124086104e+00	8.205029100119604069e-01	-1.756648680004367691e+00	8.383594098782539916e+00	6.866788856375890759e+00	3.853666979714017726e-01	6.450917378904948984e-01	-2.946107181684970988e-01	1.115732604050430204e-01	-4.108780313349389979e-01	1.528770463783274636e+00	1.534383258660125593e+00
7.463469712509004927e-02	-2.730756355608709440e-01	-6.715686717651401239e-01	-4.528282534130875225e-01	-4.888470177679994921e-01	-4.132672853730093299e-01	6.129476807263966043e-01	3.526403215145708092e+00	2.088596879971666986e+00	-4.574595671820617326e+00	8.421050759666955283e-05	-7.253774970416276835e-01	-1.330070993119716605e-01	-1.111146589906737869e+00	5.813696435588531219e-01	-6.320273810853053176e-01	7.480042950855564365e-01	-6.313420427622842279e-01	1.241730026102568329e+00	-7.027918733569066267e-01	-1.195430021233562234e+00	2.749964243630802940e+00	-1.761199015009630719e-01	1.040018890979512944e+00	-2.162041975150310602e+00	2.110815329057945444e+00	1.341343002599169332e-01	5.646646762210467685e-01	-1.785636154158340538e+00	-2.824378989623591574e-01
