## Extended results files for "Inference of pairwise interactions from strain frequency data across settings and context-dependent mutual invasibilities": Iran_lambda.txt

0.000000000000000000e+00	2.823290626954148230e+00	5.706901891824571749e+00	6.781339073474358159e+00	1.672075859786773977e+00	1.291684592286601330e+01	1.010836146153673631e+01	9.743372385768367394e+00	5.258994659427151941e-01	1.067677141137627395e+01	1.079654742604347639e+01	-2.845255953233957413e+00	6.210707611215429580e+00	-1.897353387522280332e+00	-1.565627142913262437e+00	9.678738457334329581e+00	-1.041366820121681913e+00	1.113604449515427319e+01	1.163615580859880971e+01	6.036865231636837414e+00	9.769827166465940849e+00	9.889837757392639261e+00	9.675465379002517352e+00	-2.152964671870314928e-01	6.204146060192932133e-01	3.335367238490962727e-01	6.612711692815443909e-01	7.631296497187273431e+00	-1.459406225555440173e+01	1.497841619348306175e+00
-5.055965727897372419e-01	0.000000000000000000e+00	9.250429311948906275e+00	6.664641144791067617e+00	1.035674056433329993e+00	7.142039601209736688e+00	1.352181655882681000e+01	7.207784051035059036e+00	-8.216572127119194491e+00	1.543769348191125523e+01	6.435087798539234072e+00	5.346656545811338646e+00	1.201377065941520073e+01	1.149444826139749409e-01	-1.046484928163301742e+00	1.101467707151080866e+01	1.677856387336378319e+00	1.013103303716024151e+01	1.003647179061549188e+01	1.465650433251217422e+01	1.071114599121570521e+01	8.742125312693682204e+00	1.079433835052165946e+01	3.104687039384797842e+00	-4.132154759340941119e+00	-3.801971173019903727e+00	-5.095544903438439022e+00	1.103995963406991976e+01	4.629670968138311693e+00	-5.101744445991801546e-01
3.409389258137614842e+00	-1.208621314631165511e+00	0.000000000000000000e+00	1.023258232584602112e+01	1.173697893640943013e+00	1.026933599291624333e+01	1.000350142590217573e+01	1.016302111244494100e+01	2.529143013572062060e+00	9.693421377627984725e+00	9.895246221851731860e+00	4.642876746478602712e+00	9.785277253938641451e+00	8.183417579145586540e-01	-3.467643932585351862e+00	9.858728948163099304e+00	8.022425056537940691e-01	9.749215487109083256e+00	9.934353416349312127e+00	9.959814946626877941e+00	1.010005466812701691e+01	1.002474231034515739e+01	9.992324669128855419e+00	-6.572609666298631304e+00	4.363025403077713804e-01	-1.071988310834061320e+00	6.094177720181981339e-01	9.823729177208491592e+00	-5.659934482543057754e+00	-9.564620881470008440e-01
4.398826880958817132e-01	3.012735549426766468e+00	9.802394807749731598e+00	0.000000000000000000e+00	-1.233996416275963792e+00	9.932669836935192009e+00	9.843500214035753260e+00	1.013530849663058397e+01	3.857773468691091390e-01	9.832045300550294797e+00	9.850703212757414562e+00	4.314112226451752186e+00	9.746226603087471574e+00	-2.999817421501620895e+00	2.829462749549760403e-03	9.816419200020492397e+00	-2.002891182018193383e+00	9.867011938702454188e+00	9.903452943274997367e+00	9.939114787927971761e+00	9.939384732793927313e+00	1.008049059909360068e+01	1.000182888982848262e+01	1.334722024714077859e+00	2.569103815809930857e+00	8.067195020000962558e+00	2.665332569392790951e+00	9.880472094251247839e+00	-2.100590753313099857e+00	1.413612487205767598e-02
-4.789856893916141223e-01	-1.280970198177846076e+00	4.942330476319114041e+00	1.011815747760281248e+01	0.000000000000000000e+00	1.324513126482639613e+01	7.802089615124784494e+00	1.036370442640880540e+01	-5.789716814598517836e-01	5.015575353452072171e+00	1.085980757046502276e+01	1.481507423631983178e+00	1.088047212971224909e+01	1.965820456781566250e+00	-2.838629315574752177e-01	5.894055794301827689e+00	7.183619111551116099e+00	4.614983646255582883e+00	9.921717758602932591e+00	8.280523412520208737e+00	1.226004006856619455e+01	1.425324230953961369e+01	1.258299539410118051e+01	-1.200246754656350001e+00	1.867958712004790023e+00	-3.290109819785113743e+00	5.317900005407837583e+00	1.151660793523363324e+01	-4.306727338629071866e+00	-3.879838809488531659e-01
-8.426712764412015444e-01	5.491142714899761579e+00	9.665327625930721922e+00	9.837980539850303074e+00	-4.640234050870807536e+00	0.000000000000000000e+00	9.587812444343034812e+00	9.941821463044336227e+00	3.755795887498916130e+00	9.776233820175937339e+00	9.805999392564102024e+00	4.293522342975931494e+00	9.573111550468350828e+00	6.938398705487578422e-01	-3.383123611121959584e+00	9.911070669890579055e+00	2.638143818764799420e+00	9.674908597198191629e+00	9.820563663284442413e+00	9.750376192437300915e+00	9.672598589079592912e+00	9.847377485237567285e+00	9.816671946205747901e+00	2.346805873517025187e+00	-1.752840498632648014e+00	-5.867357989289211595e+00	2.302761136032319911e+00	9.931837059987358884e+00	-6.881819182194011120e+00	-2.101285649790878840e-01
-3.740291352161200233e-01	3.785988150765771110e-01	9.625265540423354693e+00	9.830405812007123600e+00	2.386860795522705025e-02	1.007422614624683099e+01	0.000000000000000000e+00	9.977239940076374936e+00	2.937173780955524727e+00	9.574445705974643062e+00	9.962110803105499457e+00	4.391439444797516245e+00	9.559449747921281215e+00	1.165286558819657259e+00	-1.207545830299327161e+00	9.745268407161395530e+00	2.042598632800044278e+00	9.730577563379618766e+00	9.760192674935792567e+00	9.761479929281659196e+00	9.756930003122397110e+00	1.004797851587897561e+01	9.882783744960672578e+00	2.581796515833600925e-02	-9.629741266387128462e-01	-2.261760722949618163e+00	-1.684600127780585765e+00	9.754589681807143364e+00	-2.190325887398199889e+00	2.969462833407820135e+00
-6.213389117108197857e-01	5.224887569729650849e+00	9.729240280432305710e+00	9.526148232483675926e+00	-8.666093365320196584e-01	9.864283099619971296e+00	9.762168023715384280e+00	0.000000000000000000e+00	1.588085347858610719e-01	9.758829318310192846e+00	9.690599420149698773e+00	1.075204458393700824e+00	9.529099028848785125e+00	-5.024130557737087610e-01	6.380022641125345118e+00	9.673945312458364754e+00	-1.306309701805234091e+00	9.727384468313665877e+00	9.861742744029776020e+00	9.872305726849525342e+00	9.802614803154980905e+00	9.720445139088930375e+00	9.765815862588661744e+00	-1.973533075556368699e+00	-5.147439252310553215e+00	-3.441627896101071560e+00	-2.961438311790513200e+00	9.554744561977461359e+00	3.254022355114752685e+00	6.005240482477475439e+00
1.303294123252862757e-01	7.412798094442782926e+00	6.457117103919893353e+00	9.422116905626886307e+00	-1.904049486786665080e+00	7.980689526385503996e+00	6.507016945293355725e+00	1.023084423462790760e+01	0.000000000000000000e+00	1.143213076385938720e+00	1.090723550871376624e+01	2.392852258269388077e+00	1.248210065191740981e+01	1.970050908241884891e+00	-4.055487255587350681e+00	1.273629903690418530e+01	2.163756997498366808e+00	1.129159382302423253e+01	9.199121187364667662e+00	1.079215780329404595e+01	7.272308474953673496e+00	1.166744384292367798e+01	6.861755829247561778e+00	-2.019541370244247958e+00	-2.436030563585087627e-01	-3.951012942044821230e+00	4.056915928439221553e+00	9.523868020338966289e+00	-2.983297106848816327e+00	4.483439872340185595e+00
-1.054993535195849264e+00	-4.112672269738366637e+00	9.982983070149121119e+00	9.771655076354267777e+00	3.659629019008503015e+00	1.002875248908205741e+01	1.000925374638347165e+01	9.994877789834196946e+00	5.473749144809120892e+00	0.000000000000000000e+00	9.930507836581012882e+00	-9.145421112235954109e-01	9.643556806335917386e+00	4.433684459809022371e+00	2.358748188366966758e+00	9.814436298436584494e+00	2.233519937130922894e+00	9.861261375295061526e+00	9.885093869573882586e+00	1.008593869868251858e+01	9.924339152191077318e+00	9.931996249428413748e+00	9.821734553923061384e+00	-3.246363681711771587e+00	-1.560904631778751606e+00	-8.273746747724111117e+00	2.694907044408169305e+00	1.002972505613603538e+01	-2.573305681993234728e+00	-1.187042418423204104e+01
-1.127801100481959917e+00	3.031442722983167748e+00	9.746637430589082385e+00	9.738596633772928612e+00	2.058136122954845604e-02	9.954123245056056390e+00	9.719508406030215042e+00	1.007755716123797818e+01	1.077706667955250941e+00	9.762950039689354043e+00	0.000000000000000000e+00	-1.473550442779672398e+00	9.331160926323853744e+00	-1.328602876208350381e+00	-2.444222221525991667e+00	9.831710934540838664e+00	6.441291209402677964e+00	9.640747792962280016e+00	9.905923617501917633e+00	9.836306763517244534e+00	9.687145528801055505e+00	9.649047874417693293e+00	9.969232284028343827e+00	-2.148279896481215534e+00	-1.869296855848108230e-01	-4.423859031678200715e+00	-2.643161833347059897e+00	9.754166495420960814e+00	-3.624638860194294043e+00	1.482864099740889841e-01
9.660504460932300974e-01	-2.422649823681943815e-02	1.084274041505057085e+01	7.435415502022876488e+00	-2.435479804434744100e+00	5.146758533709125061e+00	7.211958613654727124e+00	8.727833960372892719e+00	-4.255077012329909758e-01	1.174392239645092317e+01	1.124125876379648936e+01	0.000000000000000000e+00	1.069470832528476123e+01	4.233479580171417567e+00	-6.965620769466116524e-01	6.489511708406872081e+00	3.835258576270561104e+00	1.076073882289817618e+01	9.112131801535626963e+00	7.290638454771331212e+00	1.216589354420021607e+01	1.249587995230172410e+01	1.197280636177957192e+01	3.684864451249782125e+00	5.288734600432167809e-01	-6.759925405622125183e+00	-2.037986938683935545e-01	1.163550427521152031e+01	1.036711741917090368e+00	-2.379109935321717106e+00
1.321949651575014206e+00	-2.263403622887909972e+00	9.901532103779182137e+00	9.857887152145176302e+00	-1.991322987936071431e+00	1.003043041315240558e+01	9.978486831687311209e+00	1.013847338976241197e+01	-2.336213639778200069e+00	9.887692893871088629e+00	1.022977269411381407e+01	-3.415888924103888113e-02	0.000000000000000000e+00	2.155640716622968522e-01	1.674285308033099717e+00	9.984693538234298060e+00	3.217903376560514950e+00	9.908306845026507048e+00	9.893879880289643935e+00	9.893862772326560417e+00	9.792281859516592135e+00	9.968739767536179741e+00	9.987000932102917616e+00	-8.326789286043783100e-01	2.243774525714254509e+00	4.299529783700610786e-01	6.738912699241774718e+00	9.974939741675958871e+00	-2.032913495067547593e-01	3.691187200672429447e-01
2.461319086531810196e+00	3.431561521688982985e+00	1.235697460981260321e+01	1.054106925611693768e+01	-3.757482115323230509e+00	8.288760694014182917e+00	1.163462648658389043e+01	8.997328131007440888e+00	-2.620375908333591131e+00	4.107694284179531863e+00	8.661834426106313600e+00	-1.235342482366947880e+00	1.301313306859231389e+01	0.000000000000000000e+00	-2.812497343480349077e+00	8.247133212841491812e+00	-3.977959670590191621e+00	7.468882509551419524e+00	9.352997506743115252e+00	1.425503194920542782e+01	1.153738114812854754e+01	1.056824736331354764e+01	9.904175920626014928e+00	-4.866904233138739322e+00	-2.922380252063563333e+00	-3.788247696664643449e+00	-2.580507571743686945e+00	6.740055096994231221e+00	-2.345024134114220615e+00	-1.995508493544697615e-01
-8.424957575395711773e-01	2.222276159242426274e+00	1.040924444374999069e+01	1.195170140677847748e+01	-1.569661156865908236e+00	1.407952683028628016e+01	8.356565651139039375e+00	2.320121217517456813e+00	1.441381259591584030e+00	3.652479668530318691e+00	9.804496631029296694e+00	5.855928952763017614e-02	7.619471555933028384e+00	1.301951521254555599e+00	0.000000000000000000e+00	5.803292845584834936e+00	2.703140620037546071e+00	2.117405503259298882e+01	9.298516817071771356e+00	9.868845367938650526e+00	7.142158329989404919e+00	8.000482483848237791e+00	1.029435612969646208e+01	-3.111772544371663063e+00	-3.303120367259498646e+00	-2.859473199202788862e-02	2.054688851142834505e+00	4.645436600286323880e+00	-6.030326622294424510e+00	1.871747807839609035e+00
-2.362752070430103490e+00	1.617364818325266684e+00	9.905405814191885483e+00	9.897156916386427028e+00	-1.358913637226655258e-01	9.876723146006771259e+00	9.878785436411728682e+00	1.010954606016902346e+01	-4.706860086552972611e+00	9.845198986926503082e+00	9.900352137459139001e+00	2.865303021928540250e+00	9.652589528688546139e+00	3.323566761239716172e+00	1.378796897592075243e+00	0.000000000000000000e+00	1.561654042660590713e+00	9.770391165461543181e+00	1.012404932493234888e+01	1.004718164769870370e+01	9.798201100141941566e+00	1.002099208101129335e+01	9.931390665377902494e+00	-4.428968138703426871e-01	-3.212236014810854634e+00	-1.880583392403992082e+00	4.536266655003780457e+00	9.931866005843978940e+00	-1.568716744266211327e+00	-3.467484197075836327e-01
2.764736094963612167e+00	6.280666280922380107e-01	1.141905216861034766e+01	1.201237917680676048e+01	-6.304304213024061632e+00	1.093126524614168282e+01	8.516448241638620686e+00	9.482545730332699208e+00	-2.187533981352995482e+00	9.139151027970083163e+00	6.289632365433168282e+00	-1.858102469077609564e+00	7.799490973204854072e+00	3.935323323009474183e+00	-2.690327078832619456e-01	8.805807496294621117e+00	0.000000000000000000e+00	1.266030455540238542e+01	1.067235827881279242e+01	1.045178786855495368e+01	1.614910993522654437e+00	1.028291308198203069e+01	7.482715344539576208e+00	-1.669126954617998981e+00	8.212851390396300744e-01	2.397341704510321581e+00	6.558850544801979598e-01	8.915526644665975553e+00	-4.519598025452859602e+00	1.645244581910903392e+00
-2.723546605109393504e+00	3.330000690704448374e+00	9.844160117209224126e+00	9.689777458141755062e+00	4.266652674949490631e+00	9.890868359130561061e+00	9.777463149510690954e+00	9.883916380054547091e+00	-2.225429868741423789e+00	9.536319342712058500e+00	9.906901408024799238e+00	7.593995633628545239e-01	9.561830217806512877e+00	2.150339418147296122e+00	-5.523330118590477511e+00	9.841591393959147283e+00	-9.560652202470245609e-01	0.000000000000000000e+00	9.805172029458885774e+00	9.833046271537480010e+00	9.703892169886271901e+00	9.842334720653358460e+00	9.864213306044321783e+00	-4.011201873702605170e+00	-3.199344763509921918e+00	-5.632474936757430939e+00	3.868571674547577111e+00	9.892968784757814049e+00	3.166950092753127777e+00	8.442195930936001735e-01
-1.396649194595059651e+00	3.458638100143800465e-01	9.838473485948922459e+00	9.868180443930626211e+00	5.350801587623403854e-01	9.828091505064302069e+00	9.915044041930965335e+00	9.962187296166977291e+00	7.012718931549368762e-01	9.808917262810346926e+00	9.845333046605011518e+00	3.079005404609481911e+00	9.658526843231012293e+00	1.650480918086359550e+00	9.572061168990186886e-01	9.785906326222225005e+00	1.783441502913201138e+00	9.758153457300455358e+00	0.000000000000000000e+00	1.001048494804881983e+01	9.698922673052114973e+00	9.929659795101050790e+00	9.578656122284959551e+00	-4.946634520696703063e+00	-6.022376245383607163e+00	-3.583770729437196323e+00	7.232018880885798806e-01	9.840061762843177462e+00	-5.862993065424944028e+00	3.284683318520924100e+00
3.592933799795870353e+00	-1.163402528124480195e+00	9.813746141273893997e+00	9.862513342579505959e+00	1.635673056158323257e+00	9.869137039096184338e+00	9.878348327955727370e+00	9.863173784958167545e+00	-2.389583579289459081e+00	9.636808032617233621e+00	9.937874397932096926e+00	1.943204857257867735e+00	9.610179548480799028e+00	-1.773998067410052393e+00	4.204387203519068805e-01	9.490676601985249761e+00	3.229272282132272798e-01	9.679304875860857749e+00	9.747002755608953350e+00	0.000000000000000000e+00	9.756000278058820641e+00	9.706460506220020434e+00	9.821694171891856229e+00	-4.774272813160969076e-01	-1.014444285775639898e+01	-6.305363610592360502e+00	-4.787693379834984664e-01	9.872046685185841497e+00	-7.471130504817801166e-01	-1.132999796075559562e+00
-4.975461701247781976e-01	1.335540419087372754e+00	9.719989580237919924e+00	9.828412679295238874e+00	-4.991784157588016413e+00	1.007548891669630287e+01	9.959879650153967034e+00	9.955606769922814792e+00	4.041819864928213768e+00	9.782609131186156048e+00	1.004707791908257875e+01	-8.507672546310223183e-01	9.773715195463264394e+00	-1.012053028687847966e+00	-4.866324990123178651e-01	9.919535611282221055e+00	8.490672317925703538e+00	9.919552808441611802e+00	1.001811050396830005e+01	9.979562382306738755e+00	0.000000000000000000e+00	9.893615327496227962e+00	1.003135535276070378e+01	4.299325480276307565e-01	-3.940176763060758702e+00	-7.931354011881866839e+00	1.132233631160868503e+00	9.996778431669453013e+00	-3.663876502274392877e+00	-9.805233309116775375e-01
9.623850939285706341e-01	3.242498895076316057e+00	9.650970320557295423e+00	9.625998873746720363e+00	-4.104396084458828753e+00	9.895751863566594864e+00	9.561317815179219082e+00	9.981983649366654276e+00	-3.818641335905785805e+00	9.656236534151835471e+00	9.975711533469198145e+00	-1.196073484479024396e+00	9.543795628110014917e+00	1.299791046360959879e+00	-1.568031872870771615e+00	9.660480631998536794e+00	-7.736530531813841094e-01	9.649850242738203576e+00	9.672270905552386111e+00	9.887834921528277476e+00	9.828972605172550558e+00	0.000000000000000000e+00	9.917252564393642444e+00	-2.869274439072019844e-01	-2.871911565500848695e+00	1.240469334670226509e+01	2.802253171826105227e+00	9.778993608996808362e+00	1.509517263706061385e+01	8.197413063792236443e+00
3.502136418326863287e-01	2.026121156258617884e+00	9.763789104480604664e+00	9.711107665359900665e+00	-3.252509973674650556e+00	9.864707387066347977e+00	9.742673826176494245e+00	1.000269856796072077e+01	2.538593966886955045e+00	9.896088814946772061e+00	9.710571519191084633e+00	-5.136069848316553443e-01	9.680980159784503769e+00	1.059924315575019982e+00	-1.392186558399010732e+00	9.647316974140940360e+00	5.263739479916493824e-01	9.751008229537529104e+00	1.012267947094595755e+01	9.982159837833982863e+00	9.684011840156353301e+00	9.833129124273506605e+00	0.000000000000000000e+00	7.287903280381988758e-01	-4.789717995869517075e+00	-4.597747369956494801e+00	-4.299942986561805292e+00	9.922963222803316441e+00	1.278514265644965775e+01	6.988253114496643104e-01
1.849156210867305639e+00	-2.600413944300087099e+00	6.661357353537795234e+00	8.487521234504150414e+00	-2.063528543837988227e+00	4.004747390635991167e+00	9.821123948227386435e+00	1.618868579887804415e+01	1.106417577723107115e+00	9.995782751400586363e+00	1.422002040592215089e+01	-4.427006524453986458e+00	1.152886133363825572e+01	4.069797718313404644e+00	6.256422981062716993e-01	7.908444656815966312e+00	1.500632575870063601e+00	1.146042700617031507e+01	1.278225510235664331e+01	8.439956371562608695e+00	7.959508441503555076e+00	7.874198744599850031e+00	7.547665381861213163e+00	0.000000000000000000e+00	-3.109048849608467613e+00	-5.128064596251200591e+00	-1.947787916820530318e+00	2.801713780802163356e+01	-9.578374424497624329e-01	2.126412629266919652e+00
-4.110781577976028167e+00	4.106187486711112555e+00	9.253636896187067862e+00	6.822305866707703892e+00	-7.556901896577226552e+00	9.726092848678272063e+00	9.466730133240041312e+00	1.647054482332078607e+01	1.748266499319016010e+00	1.045318489873534240e+01	8.047372339024462917e+00	-1.520302617750356911e+00	5.202804538060900263e+00	2.147058494138154749e+00	-1.153389514313017949e+00	9.421912343640014953e+00	-1.003467658956498365e+00	1.180732717771741136e+01	1.444306785080115318e+01	1.310930946545630249e+01	1.126679238790187121e+01	8.849524652849309447e+00	1.202248262720429395e+01	2.471562353626202579e+00	0.000000000000000000e+00	1.069687264429846074e-01	2.191942127563283549e+00	1.027384079170635367e+01	4.355165626116059840e-01	-5.530586228220992773e+00
-1.057339604120686172e+00	3.408393016261365371e+00	7.940293481952775068e+00	4.458222476533137524e+00	-1.675267058341430859e+00	1.576479387749196626e+01	9.200961934057421132e+00	1.023422753173871591e+01	-1.531959233869903292e+00	1.457876948229521652e+01	9.648440707311555897e+00	6.691698015385680876e+00	8.575499927146756463e+00	4.772282668362857194e+00	-2.998032784272369966e+00	8.284951844838156276e+00	-5.710297498402997718e+00	1.185614899405373990e+01	9.854735197188940532e+00	1.153680339694751211e+01	1.116872995842665972e+01	-1.228881126577299021e+01	1.210930905760648812e+01	4.273639391580711155e+00	-4.278078719079271508e+00	0.000000000000000000e+00	5.871821248535786353e+00	7.592821817299826748e+00	1.105066496529223397e+00	5.461034860365773902e+00
-9.388254591830550444e-01	9.640117263690589411e+00	7.358503253504313335e+00	1.135924643793782174e+01	-1.872232841972298001e+00	7.567262415805076081e+00	1.048085964636521972e+01	1.290176914436357514e+01	-4.106279441172879352e+00	6.478953627955054806e+00	1.151715164870048902e+01	-5.043005602696087886e-02	3.468405344904819998e+00	3.043149606025856713e+00	-1.277049588808623959e+00	7.443021016292549419e+00	-1.601032409529600020e+00	6.508728977385478842e+00	8.489077439999320518e+00	6.372947028064341879e+00	8.641987222196528151e+00	4.898574530843469610e+00	1.378225288558263628e+01	1.704557704079757263e+00	-1.359799367304602047e+00	-5.576319582092231997e+00	0.000000000000000000e+00	1.210501598027572356e+01	2.458885968588395698e-01	-2.191499855741673830e+00
-1.924667833318251420e+00	1.733185022434331035e+00	9.825027360593079351e+00	9.833949026280874861e+00	-2.359106891902849501e+00	9.826351257296638053e+00	9.868877581747396377e+00	1.018587402417918142e+01	-1.207892229473974455e+00	9.642354476916031203e+00	1.000058483674019172e+01	1.464312359479244541e-01	9.622343964340215550e+00	5.556050925442972854e+00	-1.435410939205648662e+00	9.676089330337733330e+00	3.619191576217057005e+00	9.702955295623787890e+00	9.738513712835420222e+00	9.724168718418056301e+00	9.673025331179973207e+00	9.915027026434707125e+00	9.731863687924306561e+00	-7.989987603331464960e+00	-1.670226359296178353e+00	4.088777297425915336e+00	-2.768314249800865934e+00	0.000000000000000000e+00	-1.125836530285146075e+00	4.763807756313114261e-01
4.487019313728442427e+00	-1.845019778056443016e+00	8.470218655186421586e+00	7.056434109818054523e+00	-6.003890615491209726e-01	1.393215860346880319e+01	1.091836046647011749e+01	7.129031109302182756e+00	1.755273173586263447e+00	6.656812175779279528e+00	1.144794632438880555e+01	-2.966504688046652238e-01	9.394432636770776668e+00	3.029474152204960191e+00	1.586183051077382000e+00	1.379573459647263078e+01	3.420980378030703317e+00	6.675761918627117097e+00	1.398900489117497870e+01	1.074429915842133454e+01	8.902870262620737662e+00	1.132244503990211371e+00	1.262893032503932034e+00	-3.179859985318994053e-01	-3.750724588411012306e+00	-9.157678602969356874e+00	-3.396133259392577486e+00	7.721098765057082147e+00	0.000000000000000000e+00	-4.590816309117154326e+00
-2.394965311939639907e+00	2.848845531133135101e+00	1.039673380262298430e+01	9.039329115256592218e+00	-1.509200755548219197e+00	9.643977859390641783e+00	6.128026026183547970e+00	8.890337420754065079e+00	-2.471460612855737704e+00	2.093219637529544741e+01	1.014442545209338320e+01	3.786449843741362731e+00	9.152695698410084901e+00	-1.185924476171821951e+00	-2.845825347687237716e+00	9.222753607408527898e+00	3.609096607630736253e-01	6.577594421538622171e+00	7.453659869811300354e+00	1.061932117848596668e+01	8.818833578162173836e+00	1.880767870412874743e+00	8.445157084569800077e+00	-9.466582848877334033e-01	3.756595956867790242e+00	-7.041407965375638511e+00	5.490228490718179089e+00	1.115486745676722080e+01	3.093230848798024013e+00	0.000000000000000000e+00
