## Extended results files for "Inference of pairwise interactions from strain frequency data across settings and context-dependent mutual invasibilities": Brazil_alpha.txt

-6.766612590525812321e-01	-4.633366224744064343e-01	1.101676417121263685e-01	-2.893963666529054263e-02	2.289512695411365928e-01	1.621126807422690552e+00	2.119673169098658383e-01	5.020001359319085088e-01	-4.563259145912995085e-01	1.487559123775152869e+00	5.658311527005290831e-01	-6.356959565579996599e-03	-1.144470998199551115e+00	-8.678188977130735227e-02	-1.980815741772481986e-01	-2.259350663640904630e-02	4.381355199252648380e-01	-4.113656161046542192e-01	1.447326720763645880e-01	-4.392140722989708312e-02	-1.264676023155823781e-01	4.127782693316618956e-01	-7.180556866941990579e-01	-8.750658915087787815e-01	-3.134132913991804492e-01	-1.434553906600958051e+00
-1.017548119091257058e-01	-3.596305964158667779e-04	-5.537234960185739574e-01	4.465155302391720649e-01	6.042968515641432559e-01	-9.118397472588873898e-02	1.894034933040415758e-01	-9.659050013962615644e-01	2.770894899820103841e-01	-1.027971923860757419e+00	8.691985737958986269e-02	5.866822112087548557e-01	-8.071169841969492165e-01	2.947572133004929817e-01	2.401923384033019249e-01	1.299344723810983704e-01	9.505375299807890255e-02	4.046367590780406559e-02	6.537033236791340851e-01	1.284459904727976720e-01	-1.535434279038947782e-02	7.004514209670873459e-01	-4.510834218839694376e-01	-4.351887082843923504e-02	3.641175713889978072e-01	-8.941882281187989168e-02
9.481896961999014550e-02	-2.754624294291570501e-03	4.051946612205848952e-01	-1.008829013069694414e+00	5.282582778257683964e-01	1.011881257576031201e+00	8.471440198639036689e-02	-2.486599201738933784e-01	8.196512445095444077e-01	-2.357198051616382975e-02	-4.171302002401484632e-01	-4.037783178144048191e-01	-6.951300260050309598e-02	5.976100688543435624e-02	6.072588677776863397e-01	-2.620110962109186703e-01	9.489559233360546076e-01	-3.710278781535406023e-02	-2.035060361873425316e-01	-4.834207180583760532e-01	-5.775996057661719751e-01	1.118910097735029002e-01	-2.953653606151824262e-01	-3.428035358737467897e-01	5.289325407134595203e-01	2.967615630827058482e+00
-2.498356083714533063e-02	7.376332554950965070e-01	-1.565406189269843151e-01	-1.401543418306317734e-01	2.068231251513446001e-01	3.515800794475136271e-01	3.958300607427877038e-01	-1.145665210085477365e-01	9.919320898442654522e-02	1.036304625227768006e-01	5.380666633379675712e-02	-2.730085485433684789e-01	-3.569844378021150288e-01	-2.026615094384918991e-02	-2.587857529364130382e-01	1.928461287866317098e-01	-4.456721167902941150e-02	3.166811847875547481e-01	-2.894473595026029189e-01	-1.567569623026552117e+00	-4.995421268968650019e-01	-3.850395404342118466e-01	-2.004774952064383997e-01	-1.840472104390108887e+00	9.956656749259711336e-01	-9.856038567918969928e-01
2.457470318320744251e+00	-1.527894134675207016e-01	-2.447452818020617038e-01	6.446892913028541283e-01	2.602176627204476622e-01	-6.646135651842219882e-01	-4.638795991128563667e-01	6.596975022627300789e-02	-2.849484200723136906e-01	2.035641386370753425e-01	-6.611364381200226514e-01	4.882376360662004644e-01	9.138405911814717619e-01	-1.506570886824520547e-02	-9.611816106029448248e-01	-8.658042292871142021e-01	7.052222619256685032e-01	1.784711527019272048e-01	-1.069742740660351021e+00	-3.343349791851868424e-02	-8.149602897184552441e-01	-9.575286956652410975e-02	2.721682385367693580e-01	4.859974074478713990e-01	2.384292894900007509e-01	5.706979091598568532e-01
5.756374197941672710e-01	5.626589213095754827e-02	2.917248504317325741e-01	4.962349348497427926e-01	1.659627653728131258e-01	8.829270020300275523e-02	4.059459136010275526e-01	-8.883204763014142247e-02	-6.062991709062903224e-03	4.746498317557636820e-02	6.980964517881767251e-02	3.885456135030549984e-01	2.753074861173620547e-01	1.112192147111999534e-02	4.512346906387068590e-01	1.342526347208847559e+00	6.848112274666301458e-01	-8.947387274279172686e-01	-1.033447108356927213e+00	7.592578290451335032e-02	3.446868986308789656e-02	1.444639812361568909e-01	1.561245448905577982e-02	-1.228660738982268186e-01	-1.697631753361124318e-02	-2.179904975984041204e+00
-1.538912912660236054e-01	6.919610391618609135e-01	2.124566677214332788e+00	-4.852533453329891944e-01	-2.562693113359189589e-01	2.539098304696634223e-01	-5.572721385962646767e-01	-4.728090817457396011e-01	-4.420688277198089877e-01	5.502127995602283939e-01	-7.554110031204515074e-01	8.128074009203611894e-01	2.000625322432450781e-01	6.463541574367600573e-01	2.469533562932092197e-01	-1.653441035059604047e-01	1.760468069527101331e-01	-2.196488133395915476e-01	1.398490286636643321e+00	1.281040465474779788e-01	-3.013742364145350905e-01	-1.526553074623371586e-01	-4.262383655944553262e-01	-1.292802109898628371e-01	-6.703144721082177071e-01	1.067538579555173284e+00
-1.297497293504012439e-01	-4.212966196918199180e-01	4.064444877083543406e-01	6.196242930841983076e-01	-3.212854550750545712e-01	3.721037657046709080e-01	-5.438255739007329115e-02	1.002230674588507481e-01	5.581755705204807239e-01	4.674762920131973476e-01	-5.222937441863285679e-01	4.586445858858952396e-01	-2.782343011267079391e-01	-5.964345067352266883e-01	-1.333315792147000967e-01	4.584562607084184949e-01	-1.373835440788963580e-01	-5.619358868400978375e-03	4.432538180297743158e-02	1.068340251194175528e+00	-5.951943850388939916e-01	4.735842248005263100e-01	7.177383737721741708e-02	7.587161837082700977e-02	-3.620805077304778408e-01	4.864664301959883974e-02
5.391275116070211038e-01	-2.259266480324668702e-01	4.827482794994343296e-01	8.299731912936415545e-01	-5.813927583651405939e-01	-4.477022747697773086e-01	4.572201093219303014e-01	7.373230690256484809e-01	4.616018182844318640e-01	-2.081602524811804744e-01	1.043161309435097994e+00	-1.039134242972710176e-01	-3.964693302935513586e-01	-6.098242549436484472e-01	1.530347111577790853e-01	3.149029162270136073e-01	-5.183160514787582551e-02	5.746409682307782735e-02	6.644832069375380401e-01	2.741153687722030011e-03	-1.153629849346902159e+00	-2.078002934260422263e-01	1.724035732836265711e-01	3.207065641807817918e-02	-1.391054540565939135e+00	-4.946036961283612615e-02
1.108066502043919821e-01	-1.028349589700932182e-01	-5.220881063586048088e-01	-9.943964314296842300e-02	-7.202605643515589406e-01	6.418586573567759412e-01	3.328935293154989816e-01	-7.104843526785653562e-01	3.518677649409904795e-01	-9.789459089524433777e-01	4.833304799539980823e-01	-5.991223113673016520e-01	4.759343691913225927e-01	-2.932655735186202040e-01	1.794882762954929656e-01	-8.695434818861891291e-01	-5.865483196318697079e-01	-4.172732325103927775e-01	-1.624813600794443813e+00	-9.987075641370872503e-02	-2.563667058131334497e-02	-6.556016606979040429e-01	2.013068996819999124e-01	1.963671769696493652e-01	-1.081386576595443350e+00	3.001646082665991866e-01
-4.039878285900702082e-01	-1.178461630268034244e-01	2.292392729583175304e-01	2.547432443196387397e-01	2.914154088972462087e-02	-1.311249346388504711e-01	-3.639880512502050025e-02	9.918482447427758864e-01	-5.220773753597809375e-01	1.685169850113691081e-01	1.551087622278924494e+00	1.098926299897154957e-01	1.424205461018880348e-01	1.478011811072097004e+00	-9.534485536694683461e-01	2.247142475990591692e-01	-3.459529921456384050e-01	-1.606686581447335227e+00	1.206045039538103048e+00	-3.893991878721809741e-01	9.358014334384728850e-01	-1.990217642693648259e-01	-3.100237433265066664e-02	-1.862779337042105854e-01	1.019654396776763949e+00	7.905705193126365271e-02
-7.587230310281344314e-01	2.495800964432854374e-01	-3.536875745254123293e-01	1.987518942226490504e-02	6.537212129905149993e-01	7.130567259305459031e-03	-7.443138742577247724e-01	4.622285793182301372e-01	3.041522829193538668e-01	6.364780186465205380e-01	-2.334539326766155165e-01	3.613618697254466494e-01	8.688977621218543224e-01	1.857383552050569375e-01	4.784075067644244506e-01	4.457717812115558065e-01	4.042882704101987690e-01	1.441638420185746838e-01	1.901936573339449155e-01	2.808056194363751229e-02	3.826317365409726001e-01	-1.542307433293903962e+00	-4.642968350006827782e-02	2.238066986462694807e-01	-1.282842350067523229e+00	-1.486053075710578764e+00
6.732252522861731370e-01	5.709766556629408685e-01	4.965374051334927596e-01	-3.427963692732878820e-01	-4.097815305154177135e-01	-1.876063400108474860e-02	1.302764543702020550e+00	-3.733576921252725334e-01	2.545526007982230610e-01	-1.047799979038686491e+00	-1.209545765460494637e+00	-1.371265892670504860e-01	-3.086493379737014764e-01	8.847095201465846603e-01	-2.134029832202061772e-01	-1.024724857775470177e+00	-1.219663010577038964e+00	-1.195866785809245547e+00	2.547524350833614559e-02	1.878835727264411559e-01	1.227330423084236970e-04	-4.130654259721134869e-01	4.140940399264567140e-01	-4.591152765058156837e-01	-1.588726799108739207e-01	-2.465533422329503899e-01
-1.257807263629122652e-01	-4.265201423093338828e-01	3.268196007436886541e-01	1.401036870035486104e-01	-1.357277158849011123e+00	-2.168933103494680437e-01	1.068821603330306846e+00	8.570875272410375389e-01	1.304374585907211559e+00	-2.311216234212675746e-01	8.149102259382501323e-01	-9.989489012369808796e-01	-2.545955931746578527e-01	-5.766806602533990356e-01	1.459532433981890198e-01	6.092383642564231927e-01	1.508903731335258014e+00	4.703399750598222240e-01	-4.112096952057016641e-01	-2.464273447921410537e-02	2.998459860679102418e-01	2.084003884081303548e-02	4.507018476114348915e-01	4.160277962076853187e-01	-5.362196754417221101e-01	-9.782636029063286609e-02
-1.326351978201603776e+00	-1.186740478017608957e+00	-8.924156933109148593e-01	-3.591770697851058847e-01	1.812405935060151241e-01	6.150144174546442466e-01	1.202312214561722215e+00	9.887115182008117398e-02	-4.174089798664810669e-01	-1.540898163186218695e-01	-4.226032826323023461e-01	1.045547338848133334e+00	5.125116370282257749e-01	-3.116148573446825970e-02	-1.688454103359595948e-01	2.228547518403822258e-01	7.750675440870067323e-01	1.149966650350272346e+00	1.142097293215574405e+00	-6.767869725974402506e-01	-1.972876021568880922e-01	6.126291016854427257e-02	-8.094013946476873167e-02	-7.533760385567468687e-02	-3.568492282357149104e-01	7.518152851534717906e-02
-2.977650554436470087e-01	4.079576290911089420e-01	5.361990655462058886e-01	-4.899827560855598563e-01	-2.404065785243917619e-01	2.907052502915061232e-01	3.580701756154787696e-01	-2.334416166335609444e-01	2.253355936706978868e-01	-2.182582376677107749e+00	8.692056083373146391e-01	-5.095903841823853364e-01	-2.302331828621963228e-02	-4.443906324060921398e-03	-7.806603397950502912e-03	6.038334150905392272e-01	1.220017953903633989e+00	-2.946170994510307478e-02	-4.701984547250392943e-02	6.826574651125782989e-01	2.092737401603137759e-01	1.211620411949708931e+00	3.640693262263247632e-01	-1.375104236013691972e-01	-5.071297371331245918e-01	-1.997570814227277447e-01
2.556436067805113455e-01	1.443882164954891190e+00	1.155481507490452656e-02	4.435754866630101101e-01	4.108119900707540295e-01	6.012886445654341827e-01	-7.735839200725637063e-03	5.663370000013313588e-01	-6.083363948609590288e-01	-9.260241794121032433e-01	-4.326099487815672773e-01	1.287945937853697542e-01	-2.389907149174342327e-01	6.865665904829979516e-01	2.594885658707765108e-01	6.640376942543539940e-01	-4.013544997903801814e-01	2.825610739458467302e-01	4.989925412528792986e-02	-3.212203047610996398e-01	-1.391301018669141687e+00	5.930393803496369909e-01	2.114121822641975568e-01	6.999925434182642237e-01	-2.207251324208948096e-01	3.744420510219693687e-01
2.019027680259845858e-01	1.650770455308210316e-01	9.014434345865789122e-02	-5.789250507951969327e-02	3.349287136056162684e-01	-1.194790630433595624e-01	-4.779575853533929997e-01	3.976858368005958821e-01	1.422941459362741801e-01	-1.147141118036787866e+00	-1.506459367390790560e-01	1.390935697505743529e-01	9.451900659746298450e-03	-6.046590257446922134e-01	-1.406712652688539178e+00	-5.666338905886623145e-01	-1.210499138599923530e+00	-1.149964421271588294e-01	-4.868566370635432072e-01	2.247880211276074847e-01	2.400717889055574150e-01	1.899894151248137930e-01	1.410748672647147206e+00	-5.078921608875366367e-01	-1.877477453633706606e-01	1.227446268360144893e-01
4.366023791521544406e-01	-1.841673160140228360e-01	-1.914508332371384902e-01	-1.498672187961182234e-01	6.085939568503780928e-01	4.372955864022524675e-01	2.924019198589457025e-01	-8.230712931847308789e-02	-2.234185155163498360e-01	-3.207675689332650237e-01	2.839516511021855649e-01	-4.566875140335204808e-01	1.380697463013771387e+00	-1.594456121547397909e-01	-2.236241692400178227e-01	1.582294036463099740e+00	4.722423544757640701e-01	1.655178807719009659e-01	2.715812580661153275e-01	4.058719411566745761e-01	-1.815235827899174481e+00	-8.066681744198319626e-01	1.705334802799437777e-01	5.320469984051517942e-01	-5.457635706582769641e-01	-2.803153597807241382e-01
-2.069938258531114905e-02	5.971359077734040843e-01	3.427303329837420032e-01	-7.950266067309216811e-02	-7.060754513309945857e-01	3.647017108927175233e-01	-1.173982631469580928e+00	-1.122497919979628528e-01	1.684871280612530997e-01	-2.060265917155965909e-01	-3.625765527781178998e-01	-4.887815076720582463e-01	-5.394861194202990040e-01	-1.079849668736679036e-01	5.012360961803531412e-01	-2.732188367922683270e-01	1.316853773891860369e-01	-3.986168400803116740e-01	-2.284390560877503917e-01	7.592581763020513907e-01	-2.444757455309767499e-02	2.260285145959461395e-01	-9.179657110348493632e-01	-2.926943849266749886e-01	-4.098110065966838189e-03	8.883538752702559993e-01
-1.137428211180620874e+00	-1.766809747043511236e-01	1.203171772348700652e-01	-8.988253683263384142e-01	-1.112745431702936438e-01	-1.183562092846325964e+00	-1.945377247544640975e-01	-4.149415671738548861e-02	-3.488225243292969457e-01	1.608615619251754780e-01	2.321631974556061795e-01	-1.762915468397499852e-01	7.338379941547303886e-01	-8.914535809650289688e-02	-5.295547115197529742e-01	-9.022939386638797465e-01	5.812798338045984670e-01	3.111805111969117021e-01	-2.242477331685323039e-01	-6.861620546320018610e-02	6.944827324854321304e-01	5.679389462866622773e-02	-6.070713983807591863e-01	5.563128073910521276e-02	-1.014619934182252381e+00	-5.283588120997124299e-02
7.984648765852605523e-01	-5.571785218757877578e-01	-2.575243697889836869e-01	-4.374174516499012011e-01	2.510186104101345683e-01	3.848479784720643671e-01	-1.891846409820542307e-01	-5.425314671277829959e-01	5.844494143083814874e-01	-1.302225523464769774e-01	1.805630893717576901e-01	1.722741516532782236e-01	2.522239650308127912e-01	-3.454208258324519276e-01	9.398001513544252949e-01	2.617039586163771303e-01	4.719319717476694320e-01	4.028557950689967693e-01	5.357642978045933368e-01	7.837985396716873332e-02	3.436249842965329870e-01	1.344577985972628786e+00	-4.176056326690354426e-01	-7.098381070433097406e-01	5.332288259435788991e-01	3.410443450045355651e-01
-5.522152883554207886e-02	7.629033832785001579e-01	-1.244938153280639864e-01	7.724004784645195354e-01	6.667521855740690118e-01	-1.883515263238519699e+00	-5.956980581705143551e-01	-9.956974247261149991e-01	-9.717792245837251208e-01	-1.580516817575730593e-01	-1.726448300039466477e-01	1.577435336657694032e-01	4.697936831894017895e-01	2.221045293885176852e-01	-1.280367213958530703e+00	7.539984372231751664e-01	-3.731999569699513963e-01	1.023486073962028529e-02	4.619662788008742083e-01	-8.015825521666136710e-01	4.193417685842165676e-02	-1.073357783084121914e-01	4.763221316149163775e-01	5.000183825573056851e-01	-3.482832513974095656e-01	-1.127660401199871654e+00
9.468589922991407226e-01	2.554146241181236635e-02	6.235017369399942222e-01	-1.724239579446194548e-01	3.462208132746296685e-01	-4.244800120613826944e-01	9.027002228315383903e-02	-2.652310806556744671e-01	6.940045335721928277e-01	-1.222021801685433617e+00	2.976997670751732605e-01	-8.210896134351325371e-01	3.140450671692123774e-01	1.905873497604310129e-01	-1.092765833560387367e+00	-1.480789961067010829e-01	4.075757907034547323e-01	-3.165963821302660852e-01	1.255405463128375643e-01	-4.655635983726827964e-01	-1.402538070402016730e-02	4.236275403716603383e-01	-3.880550245912119944e-01	1.083461541327004618e-01	-2.058570637515627078e-01	-1.382710569905793163e-01
6.729258239253635976e-01	3.422205964450254073e-02	-4.385458649462699032e-01	1.146326168383218658e+00	1.454949045661866114e+00	-2.357329793465965107e-01	-1.201219702431146619e+00	3.476135261684767247e-02	1.447435601393466491e-02	-4.143554298129852320e-01	8.143095931779902041e-02	-9.637357683146218212e-01	7.787559048386875904e-02	2.855521578261095358e-02	-2.524912026575067414e-01	7.238184103134358560e-01	-3.855977580264129401e-01	-3.321347887224778694e-01	9.593850518676022565e-02	-6.274426135714450403e-01	-3.018196719043225174e-01	-2.953685113087507474e-01	-3.367616485017095318e-01	2.839542018854008254e-01	3.127418141114569061e-01	-4.825863884662932590e-01
-7.416801002381845365e-02	-1.055036764456860482e-01	-1.290847428110115214e+00	7.656778483332495056e-02	4.239078741455454824e-01	-1.869791880560487188e-02	7.075340080500856776e-02	8.769298509893179716e-01	5.625489137659929195e-01	-3.706370069080751339e-02	8.258414100949434955e-01	2.809844634080083670e-01	-5.809550718460999574e-01	1.553017042393625813e+00	2.911248774845293097e-01	-3.692364730963611508e-01	1.523224065088865931e-01	5.520999491726623631e-01	-1.225424311078140871e+00	2.089075253185126435e-01	1.098016292092047486e-01	3.276227176947116293e-02	-6.188754773073954982e-03	1.653273285368742074e-01	6.628143699877424577e-01	4.937183355184219385e-02
