## Extended results files for "Inference of pairwise interactions from strain frequency data across settings and context-dependent mutual invasibilities": Brazil_lambda.txt

0.000000000000000000e+00	2.068095682078974207e+00	-4.024677241534120875e-01	1.389072359623577113e-01	1.556836694827794254e+01	-5.785591606179976587e+00	-1.791770801725095508e+00	-4.020471988503110161e+00	6.050246250512512525e+00	-7.170762282267729049e+00	-7.773989338612590672e+00	-5.634281329528907811e+00	1.188805209317422040e+01	2.169069143408572931e-01	-7.927128992011777342e+00	-2.552627763377614212e+00	-4.379533722976293175e-01	3.996509514936976259e+00	1.916239363540777951e+00	-6.406254110198469354e-01	-7.897674596856284701e+00	1.768006534134223484e+00	3.445461286701483328e+00	1.177006214101395720e+01	6.278218701761170806e+00	8.038775535887177526e+00
-1.956166226813508935e+00	0.000000000000000000e+00	2.897863944830818106e+00	2.624493948861274628e+00	-4.955524666377952414e+00	8.526723930690326414e-01	4.264578452905041672e+00	2.746130603075978893e+00	-3.705625294403762648e+00	6.426932739326335131e+00	-2.897529907744087918e+00	-2.134394461874977722e+00	9.148187832795983354e+00	-4.177503615714896590e+00	-9.579491966207113407e+00	1.472263154260633033e+00	9.938207136486145288e+00	1.027753705396081685e+00	-5.482972412239079496e+00	2.650017235274990668e+00	-1.839123498673553181e+00	-9.447536164905667277e+00	7.570502082638402186e+00	3.315573077206215302e-01	-2.257892824933926068e+00	-2.513846318003651881e-01
8.789209333175249661e-01	-3.859177095767852617e+00	0.000000000000000000e+00	5.097344087759908327e+00	-5.142984302289489662e+00	-4.117506292637062693e+00	1.492095246717825141e+01	4.236847867542989476e+00	-2.000271328845657948e+00	-2.534238952460807326e+00	2.556368489870188832e+00	-4.145049845169040403e-01	4.201489189511169009e+00	2.505851824146613449e+00	-9.721617649506560710e+00	4.721626620998413237e+00	-5.211497334701615358e+00	9.686235732298883461e-01	-3.907008736020295414e-01	4.540378462934399728e+00	3.613335142755690121e+00	-3.818594633136531691e+00	4.244133247797303166e-01	6.312987219689739860e+00	-6.556158113016103073e+00	-2.689099761528500210e+01
6.239851674184193620e-01	-1.299831190699958450e+00	-6.527754039146539178e+00	0.000000000000000000e+00	3.011668625491463747e+00	1.275871367060115169e+00	-5.214481643191385629e+00	4.924546110181823977e+00	4.753051266864499524e+00	-3.389143681849965395e-01	-9.072491004423399730e-02	1.415815747490618559e+00	5.098137987337647559e-02	1.679003374941334226e+00	-7.926795605413033963e-01	-5.190789480409248924e+00	3.773786176505626866e+00	-2.190338202154807679e+00	4.160323673766745944e-01	8.089640937145615496e+00	-3.989007549388611018e+00	-2.096262904916666336e+00	6.133346188875351324e+00	9.727518766595617095e+00	1.737547315015246951e+00	6.400225801032815021e+00
-1.246550176408392829e+01	5.147174072350543028e+00	4.761084974372164602e+00	-2.280219529927081101e+00	0.000000000000000000e+00	5.061128048512021138e+00	1.546664553921970109e+00	-2.745039754341870530e+00	-2.821660606406533933e+00	-5.284262873330921373e+00	2.619721792669284177e+00	1.285260804810955504e+00	-8.042864922723053311e+00	-8.833865198480207681e+00	7.204619228495735328e+00	2.908145910961404290e+00	-9.542951412683526868e-01	1.388670521154909521e+00	1.040703288384863612e+01	-5.501185348107901163e+00	3.416357203633244133e+00	9.870695042974577671e-01	2.557933736182950835e+00	-6.007849058975212042e-01	8.441325768581602773e+00	-5.062041694921649571e-01
8.570724392246411583e+00	-9.755235452705507404e-01	4.927625039221238623e+00	-3.761947111352296202e-01	-5.908289211246880335e+00	0.000000000000000000e+00	-1.010345297222566829e-01	3.037495578254694184e+00	-3.559139791418495680e+00	5.187166611396417437e+00	-2.887820035823783993e+00	-2.642721579928638764e+00	-1.474520016738064321e+00	-1.008304041019597364e+00	1.766538188686228139e+00	-6.624054746303082553e+00	5.015076469486385857e-01	4.647075365391144963e+00	8.990170496891215279e+00	1.338099102519891170e+00	-9.186229521588241909e+00	4.825739759148806041e-01	-1.375460370121888865e+01	-2.342509795173018272e+00	-1.861014764335964911e+00	1.289917259071317091e+01
3.083780225017783927e+00	-2.825582151246458285e+00	-1.255959391060184949e+01	5.822484839028081005e+00	-1.969758988494928253e+00	1.229869712186209663e+00	0.000000000000000000e+00	2.355953521285074181e+00	5.391351913287934394e+00	7.923816799565885916e-03	2.726586760568642021e+00	-1.044840339505168636e+01	8.227625950428375745e+00	4.180306938944986506e+00	7.103310774508759806e+00	2.894722435253574311e+00	-7.090772163309599918e-01	-1.912813775309042841e+00	-6.615709538873356443e+00	-9.745760875873985540e+00	-2.480013872794702978e-01	-1.752938628072985505e+00	-2.088778345241784962e+00	1.299225267788553406e+00	-4.699392898480177827e+00	-5.959329505247821679e+00
4.969160586678348146e+00	-4.233195661026496026e+00	-4.584481028687964255e+00	-4.379557063734391242e+00	2.129283319313790557e+00	-2.942739627842018368e+00	-2.426096089283473312e+00	0.000000000000000000e+00	1.350606241772223104e+00	-6.799302311876698646e+00	8.525612556038478118e+00	1.223706701867928737e-01	-6.354487001429587334e-01	1.015490039135202238e+01	1.660932948364728379e+00	-4.988662295775977640e+00	5.190014764273077397e+00	2.932513452941736265e+00	-1.113683454113291393e+00	-7.955048227452843790e+00	2.586224480726233121e+00	-7.983803604670268506e+00	-7.876847128961026456e+00	-2.420193428947384096e+00	2.103070700589343645e+00	5.797257265255789882e+00
-5.752385212728641228e+00	3.295545948665290048e+00	2.435874373349620203e+00	-4.145332343040231571e+00	1.233499946964200067e+00	2.555480006452221176e+00	-5.280530311373980545e+00	-6.169324879693766084e-01	0.000000000000000000e+00	4.690981778426460025e+00	-1.146459710640797880e+01	2.391184656493656302e+00	4.469333525322570999e+00	1.336624829126576941e+01	-3.671225715676083023e+00	-9.159017567577356633e-01	-3.546010633349078400e+00	7.662708827426112368e-01	-5.822410108305792420e+00	4.037047980003880543e-01	3.785538693290902756e+00	3.993369674742294428e+00	-8.313198143402752649e+00	4.557261642364180965e+00	8.134905921381720972e+00	4.185232780487124771e+00
1.042473522425229859e+01	-6.578434082608326960e+00	2.562330113317897506e+00	1.462205438347879971e+00	5.486294693848433823e+00	-3.607189762114624276e+00	2.411400559624869544e+00	7.435017092704923058e+00	-4.029930175298638062e+00	0.000000000000000000e+00	-3.271451606923329258e+00	7.688718129004008084e+00	-9.881556730445037573e+00	7.184227374162472923e-01	-1.986712961667351784e+00	-1.066464916051315903e+01	-2.561524838303124607e+00	-5.411351989068000634e+00	7.231927364167692218e+00	-1.602219779828975010e+00	5.853682244786764244e-01	1.677474111789457156e+00	-2.790525302009927433e+00	-9.840701827748633335e+00	3.275089636770307067e+00	-2.109805387987089720e+00
7.061406299496706396e+00	1.315875610414365848e+00	-4.700541700651529098e+00	-1.011658459750623296e+00	-5.063021974898954447e+00	1.187124423881823931e+00	-4.512212052496773040e+00	-9.707368745219804751e+00	9.972991599919938110e+00	3.351157358562215638e+00	0.000000000000000000e+00	-2.654895178400048295e+00	-9.012694296861090137e+00	-2.587018624611431949e+00	2.931313753926653387e+00	4.132320357676307232e+00	-5.511971888067603853e-01	8.700594373637617451e+00	-5.520189937579434769e+00	-9.608989185157907897e-01	-4.684148950927026434e+00	1.113494225245863722e+00	-1.498821695646639141e+00	3.093219817618776180e+00	-5.860651479547448695e+00	5.257175725525179644e+00
5.184500728262327662e+00	2.609654530397987227e+00	-1.109517438768944597e+00	-1.890156634506537259e+00	-7.648814882001343518e-01	2.588743190762549773e+00	1.071280719058514208e+01	3.369175578330351195e-01	-3.013909485881451911e+00	-7.033778382497791526e+00	6.188843837087769639e-01	0.000000000000000000e+00	-5.864623359626778942e+00	-7.530391779635809080e+00	4.617231741686346425e+00	-6.845596791636571865e+00	-1.122812966173224236e+00	2.236683782697311829e-01	-4.609555800304428352e+00	-4.349212101668284092e+00	-4.224313979609517489e+00	9.115185675363742135e+00	9.064607050458790560e-01	-7.198813640056245688e+00	6.381619080913296660e-01	1.083383786456768938e+01
-1.137398724206131639e+01	-9.075319192759874198e+00	-3.871010110225062917e+00	-3.019585071444461644e-01	8.595355658642361618e+00	1.951423506625040272e+00	-5.858877397913143881e+00	1.922829774058288921e-01	-4.764202735128630017e+00	1.059728636752381981e+01	6.703130793197260573e+00	6.543682000729837078e+00	0.000000000000000000e+00	-6.513745612848713229e+00	5.036844768854777499e+00	5.383352503558744395e+00	6.046397558830575392e+00	7.356360461600854883e+00	9.240449521980266923e+00	-5.662962448602790744e+00	4.441646828343829512e+00	2.899382325075741562e+00	3.276694111521559205e-01	4.844660975086680921e+00	1.185623398740867973e+00	-2.636737283076839411e+00
8.238723888309034127e-01	4.622780977555869697e+00	-1.947785217484676146e+00	-8.423308367976041211e-01	7.777985328295902612e+00	1.290920612191645445e+00	-1.331178379328256112e+00	-9.417789778051663063e+00	-1.255661911833323963e+01	3.128166348497073423e-01	3.905533699596253960e+00	6.932500024131837968e+00	8.029189538047740271e+00	0.000000000000000000e+00	-9.250044501944523212e-01	-4.290370944897504479e+00	-3.846101754840182352e+00	-6.939656588444620411e+00	1.079557628084915955e+00	-1.367296537542441959e+00	-3.117576155568413832e+00	-3.887563999844670271e+00	-1.625801511563901958e+00	-1.270401483055795033e+00	3.104462749017152579e+00	1.140870562494733598e+01
7.248202109021466555e+00	8.802148867525183107e+00	9.200111573088706862e+00	4.837164899863758416e-01	-8.075932497977152735e+00	-6.197363704599201384e-01	-4.927927654721603545e+00	-1.626771032882238455e+00	3.114095039018908828e+00	3.159902740932625687e+00	-5.689607802171389395e+00	-3.285793355463275667e+00	-4.260241366737096413e+00	1.785322278447531552e+00	0.000000000000000000e+00	-1.995608149918485896e+00	-2.432630803636224304e+00	-1.663179202879425134e+01	-8.689534202039686406e+00	6.810116332545061546e+00	-3.217640100182374230e+00	4.866445612497082074e+00	-8.953251792536018883e+00	-7.305681365921362413e+00	6.091513670028536609e-02	1.537413137747779990e+00
2.305097045259600019e+00	-1.537844837282548838e+00	-5.456466727974250475e+00	4.429973779850413074e+00	-4.878407796583896783e+00	7.565160228509893336e+00	-2.748557639638330663e+00	4.509620457301444674e+00	3.907050332804760662e-01	7.987635795811766748e+00	-5.193321539109398088e+00	5.816582903849755404e+00	-6.726284756737272552e+00	4.868012647992727260e+00	1.775668293606338155e+00	0.000000000000000000e+00	-2.270489363850945796e+00	-3.674670532322858563e+00	1.108659607001060721e+01	-6.767734824523398807e+00	-8.266182744094471957e+00	-6.782372747356242293e+00	2.617250971589361264e+00	-3.198365852713928592e-01	7.796765480881341581e+00	-1.435484656690003691e+00
2.209748257846366748e+00	-7.997557088146378668e+00	6.168167911682369997e+00	-2.833269059900634268e+00	2.211466230334707905e+00	1.097654024670803086e+00	1.836014822469589358e+00	-4.459929876019113060e+00	2.825595314846192085e+00	2.429252748001974993e+00	-1.377098874608989609e+00	1.695888460433726541e+00	-6.795047446560966264e+00	7.019607236702217534e+00	4.037386823720347628e+00	3.952066096708775067e+00	0.000000000000000000e+00	-1.005386397174738455e+01	2.734719698512505293e+00	2.089861293988849233e+00	1.172228221616160937e+01	-1.599290465836764596e+00	-4.357194923989761826e+00	-1.455270879718102650e+00	-1.687575325770978463e+00	-1.229767294121452359e+00
-3.414314661835905262e+00	-7.068569112338819460e-01	-1.205780236680010553e+00	2.704277665820633114e+00	-1.020491875440654894e+00	-5.634589413938266844e+00	1.887475957339481702e+00	-2.525673600341233005e+00	-9.131180161405321183e-01	4.940879989600421851e+00	-1.189401807197579508e+01	-1.867763940988699800e-01	-8.119129566649494478e+00	7.497014640140307939e+00	1.665888787891909928e+01	2.589737958825713005e+00	9.642276849010848139e+00	0.000000000000000000e+00	3.808183729718450650e+00	-4.898304183629877961e+00	4.335011245960529447e-02	3.354760887614658404e-01	-8.869170142320456307e+00	7.228321362806567896e-01	-1.511198862988577973e+00	3.078860049640707697e+00
-9.298243113257932402e-01	5.681286792434491417e+00	-6.810319151091517309e-01	-9.867738619108793463e-01	-1.139998058844517281e+01	-9.946195977115008802e+00	8.592292625899094816e+00	7.038973810728297309e-01	5.530291723376432600e+00	-8.470143883009072283e+00	5.187517747874683671e+00	3.710118815813290283e+00	-7.797208735550574588e+00	-1.345113533258073701e+00	9.505271478285086673e+00	-1.042673655217666528e+01	-2.082804848187188806e+00	-4.286107301949049209e+00	0.000000000000000000e+00	-4.793563215856351256e+00	8.627198102729888518e+00	7.245781145178517235e+00	1.734240938311540248e+00	-2.421844320373748083e+00	3.633409146145526236e+00	-6.945449852414482983e+00
4.934077039551685306e-01	-2.683333882734424414e+00	-5.845521685531669398e+00	-1.035581705531667929e+01	3.742200559835889617e+00	-1.745022485227714526e+00	8.497896253246096876e+00	8.051657442888155103e+00	-1.453336510837896167e+00	1.516010164350061862e+00	-2.101422620715483802e+00	2.767891109912365533e+00	4.860751063580583065e+00	1.052091320140907671e+00	-7.576079974928239480e+00	5.814081861451118272e+00	-2.637299897872433796e+00	4.080213630502281141e+00	3.940156666557109055e+00	0.000000000000000000e+00	-1.028110723409247473e+00	-2.152090095778124379e+00	-5.796057305721158404e-01	-1.611125033181429966e+00	-4.680251448715771367e+00	-3.917142407943789095e+00
6.615957309927230412e+00	9.529650792897962353e-01	-5.170294964993008335e+00	2.036311663510607328e+00	-5.297292431727872675e+00	7.254360685916568130e+00	-3.851211677786963161e-01	-4.017618822426795688e+00	-6.444075617736965356e+00	-1.656801566678031135e-01	3.606543227056748790e+00	3.374809567099861685e+00	-4.093519495658521024e+00	3.210474711307788276e+00	1.965160464356260572e+00	6.274846398014935822e+00	-1.282543163372120176e+01	-7.158410271540947833e-02	-1.163274565434914365e+01	-5.186939653945340511e-01	0.000000000000000000e+00	7.200335363311045622e-01	3.459645496678589893e+00	-5.403115034954728557e-01	3.662240087651800646e+00	1.036254858172418469e+00
-1.224680115137348757e+00	8.246590708620752608e+00	1.923188625927837681e+00	6.938226869055605373e-02	-2.436599412146923882e+00	-1.386132702382290915e+00	6.237928322522299229e-01	6.470055308911532244e+00	-5.422900358117016317e+00	-2.828930401854023557e+00	-4.027618508395024222e+00	-1.219115881270244373e+01	-4.096152434015969845e+00	2.795085887133801794e+00	-5.041115126610781871e+00	6.307285716859159841e+00	1.721038331751822525e+00	-9.722124224131251102e-01	-9.132844265832499531e+00	3.526623020665591302e-01	-2.358675375863966472e+00	0.000000000000000000e+00	1.277961216240411035e+00	7.116075270728780211e+00	-5.579694348934186365e+00	-1.866302001192757576e+00
-4.018399374793559353e+00	-7.734644622262371705e+00	-1.725789293558478210e+00	-5.897590995401554181e+00	-2.355553106407476616e+00	1.132208606065150569e+01	1.147791928458163691e+00	6.376378342538361998e+00	6.575898542203305830e+00	3.336404297271881259e+00	-7.322352625837991180e-01	-1.632830856220541138e+00	3.885455183224877374e-01	2.398966417202337276e+00	7.284467717833763345e+00	-2.579338754845316828e+00	4.120439517459471901e+00	9.928827986219467050e+00	-1.849644568911753773e+00	-2.375522840546314907e+00	-5.195587582301276264e+00	-3.623802744805403542e+00	0.000000000000000000e+00	-5.824841621615018283e+00	-5.803738452389661795e-01	6.673269290235869455e+00
-1.112995393530371402e+01	-4.575212396735329756e-01	-6.545829833976777756e+00	-1.170860664123241435e+01	1.064439309766874064e+00	1.598524854877705570e+00	-8.893094720316980784e-01	2.022264745070985192e+00	-4.401134424791042221e+00	9.685646957852592109e+00	-4.641231760659437988e+00	6.131822701409235243e+00	-4.789428000582282685e+00	2.345351135144610133e+00	6.198077184708560061e+00	-6.779324036599171377e-01	2.855847559497501464e+00	-1.540670391304001186e+00	2.699504452892921513e+00	-1.473728055267953252e-02	-2.209114830875746338e-01	-8.855209977505758445e+00	5.352136693833495329e+00	0.000000000000000000e+00	2.910079981595725229e+00	1.937545808149753190e+00
-5.554786724293863109e+00	2.343850272452385308e+00	5.928608313451250389e+00	2.318570560131177627e-01	-7.320906910261639311e+00	1.207270953141297509e+00	3.072389048425620217e+00	-2.843354737273281252e+00	-1.028582973832961400e+01	-4.104627548337749232e+00	5.097907399251630167e+00	-3.558843710310378494e+00	-1.270712964305628523e+00	-3.348188362534321616e+00	-8.141519713690044124e-01	-8.496652036903025618e+00	1.169865121002594099e+00	7.935709569184313805e-01	-4.667557283794614875e+00	2.976710734664851365e+00	-5.985904240335264248e+00	4.160234863484927992e+00	-8.937350003865260906e-01	-3.253070811706044285e+00	0.000000000000000000e+00	7.485847087160114377e+00
-8.920208027011215179e+00	7.449929587372914296e-03	2.811319932322951942e+01	-7.218479364712597324e+00	1.191220456525277527e+00	-1.523544001925766089e+01	7.605521790652425729e+00	-5.021275672257566214e+00	-4.183117888170242438e+00	3.302480370963483125e+00	-5.952736719329739579e+00	-1.244964018014754714e+01	2.068506373419648270e+00	-9.426206116142786584e+00	-1.051633154963786065e+00	2.132858535285333534e-01	2.108514417890846371e+00	-2.338390865056713785e+00	5.118757089937660432e+00	4.205773798678664299e+00	-1.723143676210459274e+00	8.461587984422933584e-01	-8.332812411375574158e+00	-2.068207524288001142e+00	-7.667732753301964799e+00	0.000000000000000000e+00
