## Extended results files for "Inference of pairwise interactions from strain frequency data across settings and context-dependent mutual invasibilities": Denmark_alpha.txt

-1.401543418306317734e-01	-6.183693860545325105e-01	-1.565406189269843151e-01	5.380666633379675712e-02	7.376332554950965070e-01	3.515800794475136271e-01	-1.717021363251086674e-01	1.036304625227768006e-01	2.837630137144840914e-01	7.501458508822521631e-01	3.958300607427877038e-01	-2.498356083714533063e-02	-2.026615094384918991e-02	-4.456721167902941150e-02	1.434405201374260863e-01	2.068231251513446001e-01	-1.853633024167136434e-01	6.670075518655221858e-01	-6.966765453305865385e-01	-5.559393396416670852e-01	-1.007631745021764641e-01	-8.490295901973855530e-01	9.228721544208531302e-01	-2.155474537536458124e-01	5.424962771248330595e-01	7.785949568342468430e-01	3.166811847875547481e-01	-2.894473595026029189e-01	-1.145665210085477365e-01	-6.850508476875930564e-01	5.052793571499233360e-01	-9.856038567918969928e-01	-2.004774952064383997e-01
2.041410327705684424e-01	2.545839633906882837e-01	8.516757497586707748e-01	4.115819397467709306e-01	-9.841034463545140776e-01	-1.139130543653198657e+00	-2.134687292396637570e-01	3.335274813330132426e-01	3.039636128635640477e-01	-1.046747357802709333e+00	6.437598363739301943e-01	5.201133368071461094e-01	-1.107508003732161184e+00	5.737275808089551885e-03	1.317090643828791485e+00	-1.693446614395546501e-01	6.144602119430263298e-02	3.486529156574685873e-02	-2.837421367800804228e-01	-6.727687079331022835e-01	-5.052132292649217371e-01	-2.858288340949443618e-01	-1.854069175501779354e-01	-4.513082658997287777e-01	8.594778144479974236e-01	-1.891763938959974689e-01	2.880223320123550534e-01	-2.042240065197221677e-01	-4.758759962455924031e-01	-1.193436786212092038e+00	-6.948071090235584668e-01	8.265883844403811853e-01	2.088455047599323822e-01
-1.008829013069694414e+00	8.139620306545667372e-01	4.051946612205848952e-01	-4.171302002401484632e-01	-2.754624294291570501e-03	1.011881257576031201e+00	7.463017936825171450e-01	-2.357198051616382975e-02	-1.612856480909327650e-01	2.587742146094909254e-02	8.471440198639036689e-02	9.481896961999014550e-02	5.976100688543435624e-02	9.489559233360546076e-01	5.674620947010838856e-01	5.282582778257683964e-01	-1.425943687886906119e-01	3.156674174197021121e-01	-1.840565816073587990e-01	-1.578441776365051008e-01	-4.645977099219409934e-01	-3.190720737846237109e-01	5.268062731119567133e-01	2.901992084618894019e-01	6.347221324560903266e-01	-1.299753143859117444e+00	-3.710278781535406023e-02	-2.035060361873425316e-01	-2.486599201738933784e-01	-1.108454352979792307e-01	1.195970014020143468e-01	2.967615630827058482e+00	-2.953653606151824262e-01
2.547432443196387397e-01	3.357276447625794358e-01	2.292392729583175304e-01	1.551087622278924494e+00	-1.178461630268034244e-01	-1.311249346388504711e-01	3.359129766680803153e-02	1.685169850113691081e-01	3.009251933701195814e-01	3.773023603949541283e-01	-3.639880512502050025e-02	-4.039878285900702082e-01	1.478011811072097004e+00	-3.459529921456384050e-01	-9.874018674643471050e-01	2.914154088972462087e-02	-8.523613301116850227e-02	-7.170685831953137190e-02	1.899029775331665948e-01	1.818984794985694931e-01	-3.406098319164480026e-01	8.055039476041370161e-01	-3.153503000674162671e-01	-6.551474557813619093e-01	2.356818759776627137e-01	-5.469716152329546777e-01	-1.606686581447335227e+00	1.206045039538103048e+00	9.918482447427758864e-01	5.587511653064042294e-01	2.235772483819287171e-01	7.905705193126365271e-02	-3.100237433265066664e-02
4.465155302391720649e-01	4.085809569415335130e-01	-5.537234960185739574e-01	8.691985737958986269e-02	-3.596305964158667779e-04	-9.118397472588873898e-02	2.516962198245348836e-01	-1.027971923860757419e+00	1.033867459242374803e-01	2.662401902440804102e-01	1.894034933040415758e-01	-1.017548119091257058e-01	2.947572133004929817e-01	9.505375299807890255e-02	-6.391778708535059694e-01	6.042968515641432559e-01	-6.481885355000188698e-01	7.748608049026298739e-01	-1.345401624747545599e-01	-1.772838771008081460e-01	-1.147961435904503238e-02	-5.448809547187497548e-01	-1.207346818009263245e+00	-8.062984376301598477e-01	-3.070091494074421792e-02	-2.036801828421285487e-01	4.046367590780406559e-02	6.537033236791340851e-01	-9.659050013962615644e-01	-9.218088605344531006e-01	-2.939310053934148792e-01	-8.941882281187989168e-02	-4.510834218839694376e-01
4.962349348497427926e-01	8.220880001533266423e-02	2.917248504317325741e-01	6.980964517881767251e-02	5.626589213095754827e-02	8.829270020300275523e-02	1.716015308241037041e-01	4.746498317557636820e-02	-1.598384975744810421e-01	-4.591961046316107575e-01	4.059459136010275526e-01	5.756374197941672710e-01	1.112192147111999534e-02	6.848112274666301458e-01	-3.046194675135805996e-01	1.659627653728131258e-01	-6.926759368686656870e-01	3.235645113339294388e-01	6.085137834321029393e-01	-5.951835923161661324e-01	-4.700758491776591864e-03	1.038730431443305013e+00	-6.909468919144103882e-01	-2.047408981850069309e-01	3.489880967141102963e-01	2.523375661822677141e-01	-8.947387274279172686e-01	-1.033447108356927213e+00	-8.883204763014142247e-02	1.766060634943147217e-02	3.175321230605955281e-01	-2.179904975984041204e+00	1.561245448905577982e-02
-2.974665155631743205e-02	5.809292755975240530e-01	-1.881628177958804438e+00	-3.297983948975731217e-01	-3.580241857099177305e-01	1.720097423625483568e+00	-2.278584207977211173e-01	-4.610950634327692366e-01	-1.021841735340812823e-01	7.381702500936872247e-02	-1.227216095197404044e+00	-1.065819118697329121e-01	2.189339386586174607e-01	-5.376109320588571272e-01	-2.078887596773466018e-01	6.234363245297409872e-02	-3.397234723185864058e-01	9.246581560800161137e-01	6.238704239328517892e-02	-1.277979381208029119e+00	-6.297065165246318319e-01	-9.556883537299001863e-02	-8.709538147151756338e-01	-4.251454721264978920e-01	-2.203886151950957550e-01	6.612359388767711232e-01	-6.154564691345930649e-01	-8.118228712218496235e-02	-1.180182664958661087e+00	2.593710608215497593e-01	4.740886578491076975e-01	8.376556382505481180e-01	1.761071414539746582e-01
-9.943964314296842300e-02	-1.109210500416326406e+00	-5.220881063586048088e-01	4.833304799539980823e-01	-1.028349589700932182e-01	6.418586573567759412e-01	1.938635537853845847e-01	-9.789459089524433777e-01	-1.342696043732799493e-01	-1.318583573582325641e-01	3.328935293154989816e-01	1.108066502043919821e-01	-2.932655735186202040e-01	-5.865483196318697079e-01	-5.134112080181254534e-01	-7.202605643515589406e-01	4.723589123508359355e-01	3.771700398314219993e-01	-1.936748770281560006e-01	-1.655822746487006503e-01	5.183051711587811639e-01	6.048719037537219068e-01	7.120415947785307953e-01	7.689272906192964330e-01	5.321429287490724303e-01	1.187545417074767004e-03	-4.172732325103927775e-01	-1.624813600794443813e+00	-7.104843526785653562e-01	-1.508449491067790915e-01	-2.375505667566861212e-01	3.001646082665991866e-01	2.013068996819999124e-01
6.046014355495580306e-01	-2.737036683013592264e-01	2.747516516320815394e-01	1.509886632339006995e-01	-5.912185224320317678e-01	5.801705387049663903e-02	5.112230039254164193e-01	1.226174441343749200e-01	6.473682650199044097e-01	-5.786291031117070105e-01	2.626624353801085276e-01	-2.269297754923379762e-01	-1.022783545518212822e+00	6.762418266948203582e-01	2.077026450179980110e-01	-3.292016169127209291e-01	-3.938614072363684215e-01	-3.353294067437641024e-01	3.730850468688785559e-01	6.476390294963612071e-01	-4.816047206040043327e-01	-4.873084609477369988e-01	1.554515013074802443e+00	3.757834944853411518e-01	-1.143719453587089374e+00	8.994438532679818743e-02	8.237762600636251709e-03	-1.545708733576335869e-01	-6.365330416912559075e-01	-2.599117073125898347e+00	4.961857090719212215e-01	-6.793485971981030325e-01	2.842171015552260038e-01
-2.571273896915279855e-01	1.732773526760539862e-01	9.441103613444939979e-01	1.299478322707270150e+00	-6.309906813149036564e-01	-3.794200887786742249e-01	-3.498349941658703277e-01	-4.502648206356815730e-01	6.925695761581897036e-01	5.314962840778232334e-01	2.830002409566795274e-01	3.841101146052581794e-01	1.239661474197333302e+00	-8.563964579168117375e-01	-5.094004424390700114e-01	2.105381088618280550e-01	1.367150465923961944e-01	-6.226483810540526243e-01	-2.555117400327900357e-01	1.400437516237376556e+00	4.979147308987036391e-01	3.224038188135086025e-01	6.852659467335674437e-01	2.354728326401245853e-01	-1.880319323615429750e-01	3.240242487868429944e-01	1.373787308283334618e-01	2.946705461945424154e-01	4.456848956118835137e-01	-3.765650336230750295e-01	-9.885359850735704612e-02	-7.316409159016717956e-02	-5.926006097155908092e-01
-4.852533453329891944e-01	-9.554657225639309193e-01	2.124566677214332788e+00	-7.554110031204515074e-01	6.919610391618609135e-01	2.539098304696634223e-01	6.980490166789403705e-01	5.502127995602283939e-01	-4.909017880225324815e-01	3.577429365442816867e-01	-5.572721385962646767e-01	-1.538912912660236054e-01	6.463541574367600573e-01	1.760468069527101331e-01	2.055735213810929995e-01	-2.562693113359189589e-01	6.660131974562851775e-01	-7.713007622970319277e-01	1.084966617918783793e+00	-1.095855712370276791e+00	7.587041268469176813e-01	8.761327354067973694e-01	-1.377383156346190685e+00	-1.405622333718482830e-01	-3.779054593315552824e-01	5.255505132546806069e-01	-2.196488133395915476e-01	1.398490286636643321e+00	-4.728090817457396011e-01	-9.889557851841581648e-01	3.165389912423880459e-01	1.067538579555173284e+00	-4.262383655944553262e-01
-2.893963666529054263e-02	-4.811582732904840509e-01	1.101676417121263685e-01	5.658311527005290831e-01	-4.633366224744064343e-01	1.621126807422690552e+00	-1.025207145920041807e+00	1.487559123775152869e+00	4.698435577880868963e-01	-4.211564915783032326e-02	2.119673169098658383e-01	-6.766612590525812321e-01	-8.678188977130735227e-02	4.381355199252648380e-01	-1.132719554616317542e-01	2.289512695411365928e-01	1.023892652925616265e+00	8.953865136862374507e-01	-6.059344271551243555e-01	4.702664275036703978e-02	2.737357747649818082e-02	5.821036056856800922e-01	-3.584303699062895698e-01	5.778939112987957483e-02	-1.764270245627099332e+00	-3.153955369920197760e-01	-4.113656161046542192e-01	1.447326720763645880e-01	5.020001359319085088e-01	-4.974669420978080070e-01	3.522343494194146163e-01	-1.434553906600958051e+00	-7.180556866941990579e-01
1.401036870035486104e-01	6.078719083636620335e-02	3.268196007436886541e-01	8.149102259382501323e-01	-4.265201423093338828e-01	-2.168933103494680437e-01	-5.615164853966364555e-01	-2.311216234212675746e-01	-3.886336936538877240e-01	-4.743198951115697865e-02	1.068821603330306846e+00	-1.257807263629122652e-01	-5.766806602533990356e-01	1.508903731335258014e+00	-5.053704141428660979e-01	-1.357277158849011123e+00	6.441105067096263292e-01	-1.384275455010279265e-01	8.708634280412170803e-01	2.500213854490156984e-01	8.477029595635493520e-01	-1.851826029874175938e-01	3.479381097611273232e-01	-2.228441654968753294e-01	4.048581062752673043e-01	3.414775127304265356e-01	4.703399750598222240e-01	-4.112096952057016641e-01	8.570875272410375389e-01	-4.087342241606983229e-01	-3.652709822074413082e-01	-9.782636029063286609e-02	4.507018476114348915e-01
4.435754866630101101e-01	8.130620377200447058e-01	1.155481507490452656e-02	-4.326099487815672773e-01	1.443882164954891190e+00	6.012886445654341827e-01	9.728179373232394012e-01	-9.260241794121032433e-01	-1.209562137001656712e+00	-3.168977640316715250e-01	-7.735839200725637063e-03	2.556436067805113455e-01	6.865665904829979516e-01	-4.013544997903801814e-01	-1.058092453634036645e-01	4.108119900707540295e-01	7.665950477826684040e-01	-4.356363338121985729e-01	-1.569647521837233273e-01	2.699492641939726933e-01	-5.958619225080300508e-01	9.641544529924102325e-02	-1.260961553154113624e+00	5.029323202877841181e-01	9.131759998585567417e-02	-2.330812719229033436e-01	2.825610739458467302e-01	4.989925412528792986e-02	5.663370000013313588e-01	2.709428359717119816e-02	-2.168811552005330268e-01	3.744420510219693687e-01	2.114121822641975568e-01
-7.352593143099633854e-01	-9.184503893235563821e-01	-5.238452091512019876e-02	1.325893204770920653e+00	-1.982910621032375476e-01	2.082440549576184685e-01	2.765808908501650176e-01	8.311086937557384813e-01	9.443093360124682478e-01	-1.517174167992120237e+00	-4.211201742348846810e-01	-4.968611018116056433e-01	-6.153917138747331261e-01	6.350135387957770439e-01	-1.562042092873691557e+00	-3.205725256586267752e-02	1.861235732389546482e-01	2.553637675466738921e-01	3.460753814550436847e-01	2.184733657221369085e-01	9.272883389855780534e-01	-5.913874142630777264e-01	1.122605769211132865e+00	-3.489841462059423832e-02	1.224364551070192597e+00	6.602951749551414506e-01	-7.802733371825979480e-01	-1.744883447890630324e+00	-3.515164623441583425e-01	6.978234010848631541e-02	1.870916817232050888e-01	3.808510754880510552e-02	2.595055782166736172e-02
6.446892913028541283e-01	6.216700285352199096e-01	-2.447452818020617038e-01	-6.611364381200226514e-01	-1.527894134675207016e-01	-6.646135651842219882e-01	-9.768707415362232194e-02	2.035641386370753425e-01	-7.664542475437098323e-01	-4.317347521619753214e-01	-4.638795991128563667e-01	2.457470318320744251e+00	-1.506570886824520547e-02	7.052222619256685032e-01	1.563736963217297715e+00	2.602176627204476622e-01	-6.832056797016665683e-01	-1.757853861364676029e-01	-1.965224154585115401e-01	-2.632847886287595016e-02	8.594132152661770885e-01	2.771952207070321195e-01	3.445879530960552217e-01	3.804780519658789717e-01	-1.840208259273665270e+00	-2.040006083966657169e+00	1.784711527019272048e-01	-1.069742740660351021e+00	6.596975022627300789e-02	3.625066804064183135e-01	-2.803523957475235195e-01	5.706979091598568532e-01	2.721682385367693580e-01
-1.869847819423954838e-01	7.005270674260579700e-01	2.801684065485956499e-01	-1.101392808445209592e+00	-4.641103177776142452e-01	8.655565849707440584e-01	2.461454995893119224e-01	-6.860878163031093324e-01	-3.274083451200069383e-01	-4.443115626502646687e-01	-2.996361547939543901e-01	6.985022915194808446e-01	4.302832034490284285e-01	6.543206045388373360e-01	7.805311304782974746e-01	3.424863299423279717e-01	-1.349309991956870958e+00	-4.665738316465872226e-01	-8.872659887737347484e-01	8.628583184840122877e-01	2.668812366538763081e-01	-1.379183954358585429e-01	-1.918111743992478302e-01	5.227326528068224620e-01	-2.257016334295487425e-01	1.059898137910888494e+00	2.498547416284399858e-01	-6.138074800568395911e-02	-4.216593877372833143e-02	2.815171236132102059e-02	-7.163685619202508903e-02	-1.675406168452624189e-01	1.037933425715634517e+00
-3.327256748280749687e-01	1.210340080713262045e+00	1.449909164273093465e+00	-8.499746384080832107e-02	-9.436722519778480145e-02	9.618492160227450904e-01	-7.887741260279065303e-01	3.765092482144712926e-01	-1.292119720795801563e-01	-3.772440179283587658e-01	-1.661391385911157870e-01	-1.771306325610942645e-01	3.236092974652824972e-01	5.482437552921959334e-01	-1.155363659719246122e-01	5.040153354389598217e-01	-7.288894623664653460e-01	-7.647869206179158663e-02	-4.505027724500195174e-01	6.426559795391767471e-01	-1.006682149820115578e-02	2.209894874594542369e-01	6.923707621309646565e-02	-9.628097364481155163e-01	3.851847093965911628e-01	-7.239481487431459646e-03	-8.962344895623874930e-02	8.294768014948373791e-01	-1.948887896602068404e-01	-8.379635678320994652e-01	1.414562928439973555e-01	-9.594550589927585138e-01	5.627463339324315639e-01
1.330097688802704681e-01	3.369551784724186261e-01	1.123574610307695870e-01	3.192401417612791836e-01	-7.832941043549772608e-01	9.897690586051022255e-01	-5.447456614528769503e-01	-1.902379381354205867e-01	2.868807787054519776e-01	-9.832463281798817789e-01	9.052343081565844551e-01	-5.036494560405011534e-01	-1.281058237724525817e-01	-4.128436918353612928e-01	4.009778245841970623e-01	3.257536811126268000e-02	6.630764844926360091e-01	-4.193234592517873782e-01	-6.798269159832548425e-01	-7.540384804486629511e-01	-3.567237381556928044e-01	2.052171567341846969e-01	-5.747305021775764855e-01	2.605608457678288414e-01	1.576597531856233358e-01	-1.121376661170526479e+00	-1.978349914238271001e-01	4.072607622820808015e-01	3.570242816854626855e-01	-4.040974887827990525e-01	-4.485840989180634453e-01	-1.689169403663277058e-01	7.432269690028102671e-01
5.498792165735523207e-01	6.130684625225099049e-01	-9.344626053257799603e-01	-2.835147542422555844e-01	-3.747347047724043645e-02	-2.308713925537699552e-01	7.683056924317054927e-03	-4.722714031042319904e-01	-7.931296032715012823e-01	-9.571464545903323184e-01	4.355317698110207081e-01	-3.672665811897226629e-01	5.081892270634028042e-02	-8.827302178879411487e-01	4.983784915637015644e-02	-9.189007290252161619e-02	1.236958017628748130e-01	-1.698432927663897363e-01	4.468295448997123831e-01	4.264106338781978311e-02	-6.599188149274298754e-01	-1.087330912809349570e+00	7.486102858328499421e-01	7.631969279763376468e-01	1.407640671021304080e-01	1.616119690722509217e-01	1.605925435239490495e+00	5.685253046950723421e-01	8.521293367016422593e-01	-9.849892479998183514e-01	6.912829470996703085e-01	6.290338217250616981e-02	-1.766766999555253181e-01
8.464455387939517905e-02	1.853047707240493558e-01	2.646226238012554521e-01	9.443404381508035961e-01	-3.469800403365051467e-01	3.628906954348496972e-01	-1.667796476511604065e-01	-7.920827082373538275e-01	-9.279117073899518786e-01	-5.725161142686465560e-02	-1.714590970664938041e+00	-2.156566701539716358e-01	-2.076999721330810011e-01	6.200978139349719864e-01	1.379297926044429634e-01	6.740331453233626702e-01	-9.425104522401335227e-01	6.057443856672396487e-01	3.660420482565990286e-01	-5.268704449918312216e-01	-6.987693457112063022e-01	2.560669926717929479e-01	1.349587161794844725e+00	-6.704263866412382145e-01	-5.122887849497019808e-01	7.906739437875192067e-01	1.653420803625640922e-01	-6.853174147566792884e-01	-3.247471487775079879e-01	-2.806138325438198300e-01	-3.525144712850260958e-02	8.010421413887039988e-01	5.465062454126220493e-01
5.056828982025804997e-01	-2.416919822845889243e+00	2.023481879873652023e-01	-4.329652637467639176e-01	8.110844189864355736e-01	7.196402801384036430e-01	2.438054590262349886e-01	-1.119207491342500554e-01	7.690998867919776050e-01	1.663266765106576062e-02	-2.748307004527587027e-01	4.195419399061965371e-01	-8.182831750248137359e-01	-1.974391138598985407e-02	5.843141742008786110e-01	-5.961157177819208924e-02	-4.196792417158325406e-01	-3.430085939130022021e-01	-6.709724636493182848e-01	4.521447190891349499e-01	1.974203671279003425e-01	-9.466609784787015647e-01	9.376873188396984971e-02	-9.632949965915728052e-01	-1.555785945683429983e-01	9.444716830635808691e-01	-9.193550772008759475e-01	2.136460232057611069e-02	1.571387386421725596e+00	4.425824963915622190e-01	6.775258330288062014e-01	9.108335881208168283e-02	1.266843131641443909e+00
-1.788647571431352043e-02	2.631057450937709374e-01	1.305445434589251885e-01	-5.698481229130150094e-01	7.165938718870537016e-01	-1.206838512623267912e+00	2.066467616487358827e-01	-4.763032197168076687e-01	-3.399370970383563083e-03	-2.001662869880970197e-01	6.004172961694711486e-01	-4.509490382002537823e-01	6.344144456210381033e-01	5.242569423250895699e-01	9.392650967652806937e-01	2.933657224491586502e-01	-1.863464804854955137e-01	-1.339585080111277693e-01	9.030514159415334308e-02	5.614639695468229830e-01	-3.157333695094728387e-01	9.915879610342144546e-02	9.860970676385778511e-01	4.469748758298622282e-01	4.289010253084377666e-01	5.820567928995141749e-01	-9.779550330101731692e-01	6.199801443187081817e-01	-6.729485727071095047e-01	-1.069897700104659455e+00	5.935879047380856477e-01	1.127147283441615189e-01	2.263889860216558303e-01
4.051847878382196511e-01	-2.401686331265409091e-01	-3.654610247255521971e-01	8.881258215184080207e-01	1.441850637854847836e-02	-1.053503596457087133e+00	2.601892955408664498e-01	1.105493858021090681e+00	-9.097601675562821955e-01	-9.422147562152473066e-01	4.109996890557540139e-01	7.303726562634378361e-01	5.693739352369469042e-01	-8.672276239092441275e-01	-1.117505572731400720e+00	3.646869449225823567e-01	3.861860927241948516e-01	-1.537404735426080860e-01	1.167803789343067056e+00	-7.821825843263521261e-01	1.065269992365399793e-01	-2.139448777481696706e-01	-4.276869567634090652e-01	6.296147540492214034e-01	-2.328662639746647833e-01	-8.270197330918067635e-01	4.982838567004773678e-01	5.024898705643209285e-01	2.142409001656368772e-01	3.128332209037824607e-01	-2.642852609033479738e-01	-7.031945336471374652e-01	-4.585508479252544123e-01
-2.442073897384542946e-01	-2.395879127187747482e-01	5.463799569856362393e-01	4.750728377671279978e-01	-1.044537227308999672e+00	-1.273316831910348002e-01	-1.321627302679664107e+00	6.215300577009449379e-01	-5.728519326769143660e-01	6.850203871905881092e-01	-6.630160581365780459e-01	1.383500839944323157e+00	7.243052488300524838e-02	1.083338086172204395e+00	-6.874065215867756207e-01	7.594320978844613934e-02	7.891168349379308333e-01	-5.111525705816415133e-02	6.705715710054547252e-01	-2.866401927257023474e-01	-3.799025918709968974e-01	1.338551393215524354e-01	-8.610904047410443685e-01	9.417097576408544057e-01	4.950950524726561164e-01	-9.389723275804966462e-01	1.285442684594509055e+00	8.255053929311791938e-01	-2.157407502638636565e+00	-2.922281923381160329e-01	2.100672221250146979e-02	-4.357269815377255995e-01	1.699485217074602206e-01
4.007291123331123139e-01	6.115610939244670030e-01	3.691386610409373437e-01	1.006025230529547843e+00	-3.557015986997618673e-01	-7.189103230574932224e-02	-4.420456387077952853e-01	4.333511368268900404e-02	-5.142765031793797847e-01	-1.004549781560172050e+00	6.842427975843117238e-01	-3.395150475463784567e-01	-8.165931019585456196e-01	-4.583965464022804470e-02	-8.803304550526677152e-01	-2.845530516365014084e-01	2.756360007907592835e-01	-1.481753723411664281e-01	-9.607986713720151339e-03	1.662295906151254775e-03	-3.803915595866868005e-01	-5.773927473921333098e-01	5.269288775161822258e-01	3.617993827294633813e-01	1.378540035378123252e-01	3.885955812203277793e-01	4.737864856272474001e-01	-6.848523318782898661e-01	3.780955799949937690e-01	-1.414442795769628836e+00	8.265402580199728844e-01	-7.119142879624905662e-01	-3.979858855448858979e-02
-5.789250507951969327e-02	4.260795581160251588e-01	9.014434345865789122e-02	-1.506459367390790560e-01	1.650770455308210316e-01	-1.194790630433595624e-01	-5.869226686552756478e-01	-1.147141118036787866e+00	-1.514065919085489098e-01	9.352794131458775917e-01	-4.779575853533929997e-01	2.019027680259845858e-01	-6.046590257446922134e-01	-1.210499138599923530e+00	7.091320162136108829e-01	3.349287136056162684e-01	2.186075708203786550e-01	-3.539158344574325765e-01	-2.390874127567853835e-01	4.696977225810505252e-01	-7.147981087726164029e-01	7.308059922764920113e-01	2.504107043535643284e-01	3.855530123160503253e-01	-2.768078310346930859e-01	-1.887881464631179229e-01	-1.149964421271588294e-01	-4.868566370635432072e-01	3.976858368005958821e-01	-8.651431467838274214e-01	-5.743973144627954053e-01	1.227446268360144893e-01	1.410748672647147206e+00
-1.498672187961182234e-01	-6.734061887788832523e-01	-1.914508332371384902e-01	2.839516511021855649e-01	-1.841673160140228360e-01	4.372955864022524675e-01	-1.343222222787762821e+00	-3.207675689332650237e-01	1.107759033196109577e+00	1.483570564852913776e-02	2.924019198589457025e-01	4.366023791521544406e-01	-1.594456121547397909e-01	4.722423544757640701e-01	-1.785253370292491648e-01	6.085939568503780928e-01	3.028080845522662101e-01	1.218002706909796506e-01	6.331232525462446858e-01	-2.166782620114682256e-02	-8.341417254978858997e-01	1.057795522938377086e+00	-1.882118340785418065e-01	5.422498519669189943e-01	1.061238510432361393e+00	1.603779887179277441e-01	1.655178807719009659e-01	2.715812580661153275e-01	-8.230712931847308789e-02	1.302932993494185787e+00	4.685648548224971566e-01	-2.803153597807241382e-01	1.705334802799437777e-01
6.196242930841983076e-01	-7.915435658457002921e-01	4.064444877083543406e-01	-5.222937441863285679e-01	-4.212966196918199180e-01	3.721037657046709080e-01	-1.693605713860459883e-01	4.674762920131973476e-01	-5.146968259168162030e-01	6.503293245782252319e-01	-5.438255739007329115e-02	-1.297497293504012439e-01	-5.964345067352266883e-01	-1.373835440788963580e-01	4.459688821817586746e-01	-3.212854550750545712e-01	-3.823915051061671511e-02	7.780827821860530902e-02	2.834620638413196669e-01	4.999840720533560989e-01	-9.447589055323728224e-02	7.273538429833057428e-01	7.491146401796747734e-01	4.184681083898217357e-01	1.655430536720137180e-02	-5.816601310127560431e-01	-5.619358868400978375e-03	4.432538180297743158e-02	1.002230674588507481e-01	1.331478650593728608e+00	-7.331334973844267910e-01	4.864664301959883974e-02	7.177383737721741708e-02
1.232638578440658605e+00	-3.483510059068914977e-01	9.745789065088314995e-01	6.711937024496220094e-02	-3.693491171329629785e-02	-8.028546253464964588e-02	-7.273538621303584500e-03	-9.731321994148151022e-02	-7.062869125585651275e-01	-2.123708875700810683e+00	-7.239733686056384343e-01	-5.423672016911392779e-01	-3.677609211455781790e-03	5.153156487501520111e-02	5.271202725463292049e-01	-1.429316554872842038e-01	-1.008579062049149710e+00	-6.249147397972341089e-01	7.060163433538217959e-01	-1.206122644126624399e+00	-9.181145170333305794e-01	-5.483188006183707941e-01	3.848400374054203321e-01	6.196708970686375384e-01	2.989695654189105656e-01	-6.751968235922983785e-01	-1.172110623495560056e+00	7.189016127511742293e-02	5.325728715177231454e-01	-6.551064297591630003e-01	-2.638784628424324930e-01	-1.052838849922376641e+00	-4.786297711357830054e-02
3.746672623270180247e-01	6.383260070963123756e-01	-1.648781107275728297e-01	5.806358850080711731e-01	8.797720384368316882e-02	-8.319919613468352848e-01	3.867577859793549511e-01	2.398573620207507806e-01	1.164364395208617564e+00	-1.106073395569105444e-01	-6.017288926950394856e-01	-5.070196775194231176e-01	-2.091260245225702308e-01	2.875902660293242277e-02	-1.026147492767749192e+00	-3.631209843770282775e-01	-5.631959062228903967e-01	-3.819097751035261390e-01	-9.245839430661607627e-01	-6.929040263620692697e-01	8.322377923670005728e-01	1.152897127814039413e+00	-2.596510588299414390e-01	-1.177220752249151126e+00	1.165082001061569783e-01	5.898203636902805691e-01	-2.694645704623497839e-01	4.355185796139381393e-01	-3.028998419741671944e-01	-2.271171214188560661e-01	-4.389419226242355365e-01	5.361979847559579515e-02	5.549933804583845331e-01
7.656778483332495056e-02	-8.991251518796095077e-01	-1.290847428110115214e+00	8.258414100949434955e-01	-1.055036764456860482e-01	-1.869791880560487188e-02	-2.414887558751016017e-01	-3.706370069080751339e-02	9.551332969013696106e-01	-4.674292702761805307e-01	7.075340080500856776e-02	-7.416801002381845365e-02	1.553017042393625813e+00	1.523224065088865931e-01	7.911836440072848031e-01	4.239078741455454824e-01	2.005810845464739700e-01	3.890290568028590412e-01	-4.145656285918271067e-01	3.531129168866202761e-01	1.499693751740276415e+00	-6.147732577372372331e-01	5.891646561933027160e-01	2.873665555037984709e-01	8.179046729493708034e-02	-5.176684994960651931e-01	5.520999491726623631e-01	-1.225424311078140871e+00	8.769298509893179716e-01	-4.987802821701078360e-01	-4.911770873532608217e-01	4.937183355184219385e-02	-6.188754773073954982e-03
7.724004784645195354e-01	-8.641635098098514600e-01	-1.244938153280639864e-01	-1.726448300039466477e-01	7.629033832785001579e-01	-1.883515263238519699e+00	-8.525107964652957060e-01	-1.580516817575730593e-01	1.088617143526431352e+00	7.101124447147393326e-01	-5.956980581705143551e-01	-5.522152883554207886e-02	2.221045293885176852e-01	-3.731999569699513963e-01	8.411957697284718760e-01	6.667521855740690118e-01	-1.732546278741325663e-01	2.250745792215753244e-02	8.038032445732787856e-01	3.319660615773166734e-01	-5.660752055801790972e-01	6.217081469750285194e-01	4.189463703720074927e-01	9.999858665486541232e-02	-6.848027699201689744e-01	-1.586956165399832502e-02	1.023486073962028529e-02	4.619662788008742083e-01	-9.956974247261149991e-01	-1.148072283526610643e-01	-3.650067876047816684e-01	-1.127660401199871654e+00	4.763221316149163775e-01
