## Extended results files for "Inference of pairwise interactions from strain frequency data across settings and context-dependent mutual invasibilities": Denmark_lambda.txt

0.000000000000000000e+00	4.884619582330484988e+00	-6.527754039146539178e+00	-9.072491004423399730e-02	-1.299831190699958450e+00	1.275871367060115169e+00	1.049844677854151254e+00	-3.389143681849965395e-01	1.882263701540097145e+00	-6.832263117212031389e+00	-5.214481643191385629e+00	6.239851674184193620e-01	1.679003374941334226e+00	3.773786176505626866e+00	-4.445416228120608437e+00	3.011668625491463747e+00	1.152596332860384543e+00	-6.254646342927866698e+00	5.790954570128667100e+00	7.142149490477049056e+00	1.895860269880031534e+00	9.580618807081078714e+00	-6.648535324163891147e+00	3.499963483340191139e+00	-5.459524443390835202e+00	-2.255061535894022917e+00	-2.190338202154807679e+00	4.160323673766745944e-01	4.924546110181823977e+00	1.339388156496933036e+01	2.993661601382169302e-02	6.400225801032815021e+00	6.133346188875351324e+00
-5.413277557174505539e+00	0.000000000000000000e+00	1.824850548093576164e-01	-1.670485747421494027e+00	8.765047007314233696e+00	7.321952161823517713e+00	5.575175725418372252e+00	-8.786692481959921253e+00	-4.387075620310803004e+00	6.961929331470811277e+00	-9.993546937594832258e+00	-5.812126674823684169e+00	7.647239018500930463e+00	6.058365108982155078e+00	-1.276965449536395347e+01	5.107540505663419772e+00	5.884323336773460866e+00	8.339667507660143642e+00	4.740965985970667873e+00	8.285450421868363335e+00	5.027182116369083076e+00	-1.425680477687285830e+01	1.968084653318886268e+00	3.970544094633650101e-01	-7.329077328192063590e+00	5.027390439626926444e+00	1.369419356865204440e+00	-3.760080540399965088e+00	-2.785772050905198416e+00	5.377270105683475521e+00	9.076066626439773799e+00	-1.130277820335139438e+01	-7.778539728843471224e+00
5.097344087759908327e+00	8.233741009926065502e-01	0.000000000000000000e+00	2.556368489870188832e+00	-3.859177095767852617e+00	-4.117506292637062693e+00	-1.742134958700901493e+01	-2.534238952460807326e+00	2.243607184950263012e+00	5.922011716567940454e+00	1.492095246717825141e+01	8.789209333175249661e-01	2.505851824146613449e+00	-5.211497334701615358e+00	-2.209422121738653821e+00	-5.142984302289489662e+00	4.166055050529184456e+00	8.331838337455232946e+00	2.570668632842794565e+00	-5.636814234849248706e+00	5.338713971851639428e+00	4.277530737098000024e+00	-3.233122902097842033e+00	-4.929037177899423305e+00	-4.787681483097444013e-01	9.993893909220938454e+00	9.686235732298883461e-01	-3.907008736020295414e-01	4.236847867542989476e+00	8.142231387108859408e+00	-1.432786860880860491e+00	-2.689099761528500210e+01	4.244133247797303166e-01
-1.011658459750623296e+00	6.121237462612316715e-01	-4.700541700651529098e+00	0.000000000000000000e+00	1.315875610414365848e+00	1.187124423881823931e+00	-2.282278129486138951e+00	3.351157358562215638e+00	-1.395998782603316890e+00	6.301037812503342828e+00	-4.512212052496773040e+00	7.061406299496706396e+00	-2.587018624611431949e+00	-5.511971888067603853e-01	1.676770573105621764e+01	-5.063021974898954447e+00	-5.849022869092585175e+00	-8.826240490667841554e-02	1.775090043113209504e+00	-3.118635220075025583e+00	9.352811404265517936e+00	-6.917119553373469287e+00	-3.082932127625185093e+00	9.518150731267805753e+00	1.416323556031263697e+00	9.935410723884237072e+00	8.700594373637617451e+00	-5.520189937579434769e+00	-9.707368745219804751e+00	-2.227564970364527497e+00	3.161929627389161723e+00	5.257175725525179644e+00	-1.498821695646639141e+00
2.624493948861274628e+00	-9.594793829521487183e+00	2.897863944830818106e+00	-2.897529907744087918e+00	0.000000000000000000e+00	8.526723930690326414e-01	-3.788488198118912909e+00	6.426932739326335131e+00	-5.406218397589551472e+00	-6.545872194746631401e+00	4.264578452905041672e+00	-1.956166226813508935e+00	-4.177503615714896590e+00	9.938207136486145288e+00	4.009071883272064873e+00	-4.955524666377952414e+00	1.989668980513684460e+00	-5.233256713738481558e+00	-3.995990839653058124e+00	7.587479058763458850e-01	-1.661213250490059412e+00	9.893537639696249997e+00	1.127414094362637798e+01	4.309105416381576958e+00	-7.622650153991189725e+00	-1.656425675065889447e+00	1.027753705396081685e+00	-5.482972412239079496e+00	2.746130603075978893e+00	5.927415210972807991e+00	2.818368381890507202e+00	-2.513846318003651881e-01	7.570502082638402186e+00
-3.761947111352296202e-01	-8.721750569055075175e+00	4.927625039221238623e+00	-2.887820035823783993e+00	-9.755235452705507404e-01	0.000000000000000000e+00	1.123893120123148393e+01	5.187166611396417437e+00	7.177820975204582954e-01	-4.322602777388782624e-01	-1.010345297222566829e-01	8.570724392246411583e+00	-1.008304041019597364e+00	5.015076469486385857e-01	4.847467282658504573e+00	-5.908289211246880335e+00	1.156426170796407327e+01	4.868036136217430254e+00	3.957127625626352341e+00	1.912360742632787103e+00	3.267208764705813895e+00	-2.482396492123030152e-01	-5.288285304514991125e+00	-6.775694540138790245e+00	-3.480345415094561190e+00	-2.405858204454179194e+00	4.647075365391144963e+00	8.990170496891215279e+00	3.037495578254694184e+00	-1.285544607997335387e-02	-7.290194545167184792e+00	1.289917259071317091e+01	-1.375460370121888865e+01
-8.832807031072243964e-01	-5.234440721653479400e+00	1.610868696230986075e+01	6.628418307741703597e-01	3.910378283627666818e+00	-9.207666526187177070e+00	0.000000000000000000e+00	5.102561166046751140e+00	3.544297803662498136e+00	-3.423243393295127834e+00	1.280691182653327154e+01	-5.860297291169313638e+00	-4.667538369474760529e+00	1.043674565340619864e+01	4.745440886888926180e+00	-1.318088976513648536e+00	5.110669322993572905e+00	-1.099288912661365103e+01	-3.507714968546594925e+00	7.679016622330574471e+00	3.309550911300874976e+00	3.226712203900286458e+00	5.686153152193627491e+00	3.742583147495830431e+00	-8.424154480059730332e+00	-7.450330685435520905e+00	-3.007234236522123294e-01	-9.187043094847345159e+00	5.795348922590793705e+00	-9.520347055192607266e-01	3.017144773850740092e-01	-6.765726954180842689e+00	-7.500540555595834213e+00
1.462205438347879971e+00	8.735371408438362906e+00	2.562330113317897506e+00	-3.271451606923329258e+00	-6.578434082608326960e+00	-3.607189762114624276e+00	-4.162988345943970714e+00	0.000000000000000000e+00	1.016571470160399837e+00	-2.892199884378198860e+00	2.411400559624869544e+00	1.042473522425229859e+01	7.184227374162472923e-01	-2.561524838303124607e+00	1.046027019727261198e+01	5.486294693848433823e+00	-6.287458196269909649e+00	4.490231905745586394e-01	5.102106112042467112e-01	-2.355047237225239343e+00	-7.955640638902957917e+00	-3.466015687983380555e+00	-8.592469174327417747e+00	2.495278508382634541e+00	6.627577789395240337e-01	-9.237505794395334258e-02	-5.411351989068000634e+00	7.231927364167692218e+00	7.435017092704923058e+00	8.789835848094669224e-01	3.543246857309607645e+00	-2.109805387987089720e+00	-2.790525302009927433e+00
-1.501113175465327743e+00	3.515383336462415187e+00	-3.182704107649603653e+00	-3.505432480914916216e-01	4.271377986658268178e+00	-1.555264506447349815e+00	-3.554768817493346056e+00	-6.966459864667658985e-01	0.000000000000000000e+00	7.788265367699747088e+00	-4.455014989842113415e+00	5.327144816523217585e+00	3.992946077785462400e+00	-1.212303141939013784e+01	6.925991574852981003e+00	-3.650187694050091025e+00	1.420620019535032919e+00	1.183971327967315190e+00	4.494820857081473497e-01	-9.480382463266494142e+00	-2.906984282394430963e+00	9.254210951708966348e+00	-1.033698274288007646e+01	-9.252636893855244793e+00	2.357258140311479622e+00	-4.528197415436775231e+00	-9.942762768365011050e-01	8.410157214452452124e+00	1.160974012709712760e-01	1.130580048060459752e+01	5.612378434653031434e+00	1.071265282794636420e+01	5.438695263738747343e+00
6.933939636155565189e+00	-8.621479584065978585e+00	-5.888714879060905183e+00	-6.706841035757865832e+00	5.649985050194400671e+00	-1.026144899952232681e+00	2.843587560858523933e+00	2.757526331258905117e+00	-8.853189443750993703e+00	0.000000000000000000e+00	1.363471248666159319e+00	-1.922808972683780482e+00	-7.193312111508699758e+00	3.321448899069550098e+00	-6.001774428436730702e+00	-4.545589581025242687e+00	-2.581161226149358612e+00	1.171660852887595805e+00	-4.669826941079177729e+00	-1.514529134294440382e+01	-2.689480319669068198e+00	-8.713332608448899341e-01	-6.498856756956660874e+00	-8.637955043396699395e+00	5.428239252030718553e+00	-9.364589544862589321e+00	5.837679949178300909e+00	-1.935754595693665703e+00	1.777972830917424751e+00	-1.195146549840806038e+01	2.578121367700040301e-01	-2.882392175944102686e+00	8.050068639681805749e+00
5.822484839028081005e+00	9.984529226610407093e+00	-1.255959391060184949e+01	2.726586760568642021e+00	-2.825582151246458285e+00	1.229869712186209663e+00	-1.255094834565774953e+01	7.923816799565885916e-03	4.136679510776049895e+00	-6.969522166467566615e-01	0.000000000000000000e+00	3.083780225017783927e+00	4.180306938944986506e+00	-7.090772163309599918e-01	-2.619240255057058597e+00	-1.969758988494928253e+00	-4.744222276338520672e+00	3.541309295706172477e+00	5.066673655666432685e-01	9.581215599510986891e+00	-1.585559221002486652e+01	-6.233950337131393127e+00	1.148112294362486452e+01	3.090756469572146337e+00	-2.868774703439370466e+00	1.247800922341770757e+00	-1.912813775309042841e+00	-6.615709538873356443e+00	2.355953521285074181e+00	1.521027560624642838e+00	-5.672394273695369193e+00	-5.959329505247821679e+00	-2.088778345241784962e+00
1.389072359623577113e-01	6.273159034002238954e+00	-4.024677241534120875e-01	-7.773989338612590672e+00	2.068095682078974207e+00	-5.785591606179976587e+00	5.633027913229842198e+00	-7.170762282267729049e+00	-5.054938040194791427e+00	2.409968413105966434e+00	-1.791770801725095508e+00	0.000000000000000000e+00	2.169069143408572931e-01	-4.379533722976293175e-01	-1.236353887037757504e+00	1.556836694827794254e+01	9.547011503953917178e-02	-6.535754817983292497e+00	7.898872866304929019e-01	-2.895666988218080551e+00	-9.750688102255844480e-01	3.908329237079967156e-01	-1.992158115602616908e+00	4.136257493015566666e+00	1.977503230090020026e+01	-8.728276920928583760e-01	3.996509514936976259e+00	1.916239363540777951e+00	-4.020471988503110161e+00	-1.566623294919639031e-01	-5.223601916528214595e+00	8.038775535887177526e+00	3.445461286701483328e+00
-8.423308367976041211e-01	-8.371863134534013540e+00	-1.947785217484676146e+00	3.905533699596253960e+00	4.622780977555869697e+00	1.290920612191645445e+00	5.129494903787861659e+00	3.128166348497073423e-01	-5.475050921724069042e+00	8.430725972370451515e+00	-1.331178379328256112e+00	8.238723888309034127e-01	0.000000000000000000e+00	-3.846101754840182352e+00	2.865225806077562609e-01	7.777985328295902612e+00	4.966293758423121485e-01	3.172309047324936682e+00	-5.442094418671215905e+00	-1.187036917137532122e+00	-5.841348216601657484e+00	-3.670225628770488857e+00	1.367175393141925266e+00	4.693067785590659291e+00	-2.417230015943223176e+00	-8.153612371312705775e+00	-6.939656588444620411e+00	1.079557628084915955e+00	-9.417789778051663063e+00	3.081768510243162673e+00	1.166685644210891715e+00	1.140870562494733598e+01	-1.625801511563901958e+00
-2.833269059900634268e+00	-5.092795259054329726e+00	6.168167911682369997e+00	-1.377098874608989609e+00	-7.997557088146378668e+00	1.097654024670803086e+00	-9.372325727553716845e+00	2.429252748001974993e+00	1.134369734385377804e+01	-4.624884905305476579e+00	1.836014822469589358e+00	2.209748257846366748e+00	7.019607236702217534e+00	0.000000000000000000e+00	6.641992336624552351e+00	2.211466230334707905e+00	1.329983937032721997e+00	6.528002981980354669e+00	-1.268290413761934410e+00	-7.841448173767244789e+00	8.614625578304190512e+00	2.299609269813264190e-01	1.024947084756173155e+01	-9.717802043140634893e+00	6.540365950817641050e+00	6.890144678354960250e-01	-1.005386397174738455e+01	2.734719698512505293e+00	-4.459929876019113060e+00	8.532616823012422191e-01	1.941542040047960604e+00	-1.229767294121452359e+00	-4.357194923989761826e+00
5.555793868652395773e+00	1.447575287935219102e+01	3.881347127177724232e+00	-1.641825992315487781e+01	-3.284139092758700418e+00	-3.470093302543777458e+00	-2.886848242044695034e+00	-7.601584709708864906e+00	-4.859305765968727542e+00	5.005745626801409109e+00	4.523007833673223566e+00	2.864924181690792881e+00	7.314380445017351073e-01	-4.149391450528107761e+00	0.000000000000000000e+00	1.087828459519581337e+01	5.696286465871225779e+00	-2.264458475021723594e+00	1.410219399342372171e+00	-1.004616313626050195e+00	-3.899452139971161468e+00	8.585184683463317867e+00	-1.146876005548410182e+00	-8.242763275445462057e+00	-1.265312801000124132e+01	-1.051267981631985116e+01	9.760560578718022740e+00	8.948042070072920851e+00	5.130657881878409654e+00	3.926254296932549348e+00	-7.866640617089239562e+00	5.260403029206320191e+00	5.256344909554383271e+00
-2.280219529927081101e+00	-5.170016764678889487e+00	4.761084974372164602e+00	2.619721792669284177e+00	5.147174072350543028e+00	5.061128048512021138e+00	1.250386292890273587e+00	-5.284262873330921373e+00	1.646945901853308136e+00	3.532678990926824802e+00	1.546664553921970109e+00	-1.246550176408392829e+01	-8.833865198480207681e+00	-9.542951412683526868e-01	-8.044780454391135649e+00	0.000000000000000000e+00	7.845948379763166614e+00	4.659298356953316400e+00	2.086988985513162476e+00	-5.279007005282153608e-01	2.605220713776824626e-01	-1.133791348210835714e+00	-1.000064729070798686e+00	-3.596744513864187365e-01	1.107775697168845852e+01	9.859569561124105874e+00	1.388670521154909521e+00	1.040703288384863612e+01	-2.745039754341870530e+00	-2.520455241090336251e+00	-4.207905935298212330e-01	-5.062041694921649571e-01	2.557933736182950835e+00
-3.548008343199082759e-02	-4.027624219586917853e+00	-3.084365682032992773e+00	4.460616297314154544e+00	-1.752298211238030756e+00	-1.013036376810812733e+01	-3.627078882968255424e+00	8.401985193226950699e+00	-1.439948044954441730e+00	3.091378417970537917e+00	7.017181449553987704e+00	3.652896080415009905e+00	2.503754986526612658e+00	1.841596207036034993e+00	-1.818279677323410448e+00	-7.097575400286081582e+00	0.000000000000000000e+00	-2.226304554623942167e+00	1.064495824007411429e+01	-4.353920361951771234e+00	-7.500091239892986650e+00	-1.163583340916974684e+00	-1.139655384641559355e+00	-1.062708021820792270e+00	6.382932592670151450e+00	-4.818532403150343590e+00	1.461209880991695131e-01	2.216359821833851829e+00	-1.149014883907977652e-01	-6.573857278752811339e+00	-3.073608283783846762e+00	2.359939459345050228e+00	-7.916705081027649804e+00
6.805561253857737469e+00	-7.272567406710033211e+00	-6.894977724921231399e+00	-1.543050847470794240e+00	5.990588616101534036e+00	-3.594436417001966699e+00	1.143311026952527243e+01	1.360080698485569561e+00	-2.219402279748772244e+00	-2.626570843886038897e+00	-3.844998365936263873e+00	8.007150650222808252e+00	-2.333967943045491378e+00	-5.937562368648185540e+00	4.042806661531956003e+00	-4.514807378309479979e+00	2.456629944629552309e+00	0.000000000000000000e+00	4.475793359208602995e-01	-5.087479989987609308e+00	4.999380974371090858e+00	-2.780336103669038827e+00	-2.339229080995051113e+00	4.071060349841215675e+00	-3.164010108259352361e+00	-1.382386298683904169e+00	-1.824673705337436891e+00	-4.395840172198282048e+00	1.613767618032627693e+00	1.308484658171121140e+00	-3.083164260164431791e+00	8.430561918024721990e+00	-3.695247929754402527e+00
-5.534640088765096166e+00	-4.262509991685763389e+00	-2.367735498656713844e+00	-2.137207630114433599e+00	3.758343119402997701e+00	-1.767310567808895172e+00	3.933041686267978676e+00	7.646493985678748384e-01	2.429423908295336165e-01	3.579399504771937579e+00	2.720632615088244499e+00	-5.429829947902823362e-01	7.441359599176634809e+00	1.779663385516484730e+00	1.578702815553814975e+00	-1.831326779597604482e+00	-8.840010836415087780e+00	-5.610999595776208215e-01	0.000000000000000000e+00	7.609396633602143467e+00	5.401406112441556218e+00	-4.981449207471634999e+00	3.094421936585954658e+00	5.981646696745274383e+00	3.252947425451787389e+00	6.272408478806789311e+00	-3.716054986273762961e-01	1.716716936065112442e+00	-2.581343106823891786e-01	8.021805765932709775e+00	-3.341641085330509409e+00	-1.937829591496665893e+00	6.909387663811734637e-01
-7.050696335102351497e+00	-8.642375694057463420e+00	4.096671727278558883e+00	1.423290259664595547e+00	-1.015786686245798265e+00	-2.869349491093545534e+00	-8.764095589204385917e+00	2.653498405036930574e+00	8.644882561083630179e+00	1.501444505712580657e+01	-9.726908466861797109e+00	3.209447245443486363e+00	2.021916822158467131e+00	7.587380656475836815e+00	2.792328557990429339e+00	1.068234226545503596e-01	6.647143410767709426e+00	5.594130305434367401e+00	-7.279419716555659114e+00	0.000000000000000000e+00	9.701891203329670033e-01	1.063565948895874413e+01	-1.547510995807916512e+00	-1.068407441219171083e+01	-3.346160804165354996e+00	-1.346631324310774591e+00	-6.232672111242431257e+00	-3.834407869644577360e+00	-1.713110583295211597e+00	-1.877816591128298018e+00	-8.559083944508270037e+00	2.044998291619462893e+00	2.907500499159451746e+00
-1.073055202960974785e+00	-4.902905192589437355e+00	-5.245114373481704284e+00	-9.601399074598880645e+00	2.001882572102131608e+00	-2.298542182254537103e+00	-3.179409308967739545e+00	9.359578356488034601e+00	1.548868935091776589e+00	3.297416500774290160e+00	1.615574685051431558e+01	2.162216322311898420e+00	7.756801209996731394e+00	-7.490265841375661537e+00	7.225481710146080871e+00	1.711475972202615825e+00	8.872541361974807472e+00	-3.628455372429054471e+00	-4.013491540646189293e+00	-1.500850097928841498e+00	0.000000000000000000e+00	7.922015923432462747e-01	-1.129375362497395763e+01	4.138632560453987530e+00	-8.068048587142251371e-02	-7.795380161052249512e+00	-5.880642801456541946e+00	-1.998668848011241117e+00	1.186928591333536120e+00	-4.088012194211231964e+00	6.476115151964254579e+00	5.642231580297868199e+00	-7.717886043151902520e+00
-8.837150178766549402e+00	1.224613313502003820e+01	-3.852788305637142141e+00	6.685231593430618346e+00	-8.680313566353445864e+00	2.864978639069710287e+00	-1.903956180970618917e+00	5.884573730033997307e+00	-8.673126812405929087e+00	1.625534441710342559e+00	8.339185489160398035e+00	2.234134859415162655e+00	4.190101489490357878e+00	1.194726085201006427e+00	-6.083554852173123528e+00	2.037818312897929474e+00	2.901956674200856234e+00	3.681456667755984569e+00	6.142181795018458068e+00	-1.036682576758807528e+01	1.306716091646354938e+00	0.000000000000000000e+00	-8.545978862184469005e-01	3.652541081263026790e+00	1.375362490188269060e+00	-1.009717491134674461e+01	1.074676885126785919e+01	7.004799788579068931e+00	-4.437070485106064055e+00	-5.838620152918805317e+00	4.444066819149674608e+00	-4.899284790584993665e+00	-3.725423892638380252e+00
6.707578277062484773e+00	-3.131066856804559428e+00	2.499181989809561077e+00	-3.394509852727483068e-01	-1.275063132679074940e+01	2.316110132135732247e+00	-7.108698852100923560e+00	8.821056390703004624e+00	1.025463305232601208e+01	5.466363064985730880e+00	-1.268691373284389812e+01	8.733428989100768813e-01	-7.942392451449383772e-01	-1.157091802623895305e+01	3.784691896759937890e+00	3.917036742569869334e-01	1.124710654075109284e+00	1.364889273620233379e+00	-3.885117448824701114e+00	1.828847120161191997e+00	1.204027969533195730e+01	1.008089325045961937e+00	0.000000000000000000e+00	-6.305272706372258895e+00	-9.096134037510594794e+00	-1.924341960041372479e-01	7.735601570663148685e+00	-5.308944962528157063e+00	9.181270850041530096e+00	9.768372892225062998e+00	-4.940142917613868256e+00	3.398492389736307739e+00	1.097968544859201145e+00
-3.799786561474206792e+00	-1.972730025929544384e+00	3.818965946365953990e+00	-1.146587474185890621e+01	-5.730240471085993548e+00	4.799542591244471801e+00	-4.309295657332961937e+00	-2.715262048390255645e-01	7.441677201715176437e+00	6.770102081694532536e+00	-2.892661629341197305e+00	-3.301048940618888761e+00	-4.399472109646409557e+00	9.125246485260333884e+00	8.022786626917936204e+00	2.150070315052109993e-01	2.691322005259459083e+00	-5.740746621819369011e+00	-4.503069899700345324e+00	9.992832938404657028e+00	-4.633377356196699992e+00	-4.512734731173289937e+00	4.708848803750912637e+00	0.000000000000000000e+00	7.494070834861313202e+00	7.106118496436756971e+00	-1.758356118633531140e-01	5.092284823163920615e-01	1.543608290276080375e+00	3.115803383816931227e+00	-6.215891777699734888e+00	6.181361256857571540e+00	2.974973062520668066e+00
5.402872620135189763e+00	7.199288214057941282e+00	7.595805240582299556e-01	-2.751751517038053763e+00	6.052676589865204626e+00	3.118614075941978037e+00	6.614901930510035832e+00	9.747660639902807622e-01	-5.216292844068043166e+00	-5.957842133752153657e+00	1.890030272094845865e+00	-1.997423550000305426e+01	2.976104254882238731e+00	-5.459450817341856776e+00	1.425703307988569257e+01	-1.359733473636678092e+01	-4.965302451677554352e+00	3.079463200186914662e+00	-2.239984237750110463e+00	2.662548562681307462e+00	-6.078365977107260676e-01	-9.455200194290142024e-01	7.182752537966752726e+00	-7.909937147717001515e+00	0.000000000000000000e+00	6.210216409027339068e+00	-9.535314482682746728e+00	2.204055957373339147e+00	1.296010208594337776e+01	4.501262541720233656e+00	1.128458990092325642e+00	3.137523326739071194e+00	-6.289632651300860466e+00
3.185944365671685929e+00	-5.248185284209472279e+00	-1.171829863448003195e+01	-1.141604031208689563e+01	7.088079429000873066e-01	2.109416456907367010e+00	7.508783825181891025e+00	7.272480447758327138e-01	3.067901451343961305e+00	7.763972146791109807e+00	1.306689458731585818e-01	5.059827853867135961e-01	7.866581861117658114e+00	-9.551764758285750112e-01	1.146609104787568789e+01	-1.283294194066804117e+01	7.114780952588534824e+00	9.148545556967699888e-01	-7.112161791928108379e+00	1.078668944681029140e+00	8.515836309743960442e+00	1.102231924427656651e+01	-7.327278243907198174e-02	-8.589549182068648037e+00	-7.895025366763007035e+00	0.000000000000000000e+00	-4.049239496878151989e+00	4.960178654229117967e+00	-6.440417464518105817e+00	4.415385439230846920e+00	-3.915570796636377859e-01	5.984343977506448864e-01	-3.486175318659731071e-01
2.704277665820633114e+00	-7.949049880003538071e-01	-1.205780236680010553e+00	-1.189401807197579508e+01	-7.068569112338819460e-01	-5.634589413938266844e+00	-5.588008512127764504e-01	4.940879989600421851e+00	3.187356246358428180e-01	-5.181521647154753829e+00	1.887475957339481702e+00	-3.414314661835905262e+00	7.497014640140307939e+00	9.642276849010848139e+00	-8.154663364686159710e+00	-1.020491875440654894e+00	1.786647758433678845e+00	1.572609556112715801e+00	7.295064525571774983e-01	8.380650647802310615e+00	6.144952560884854975e+00	-9.873660515586381692e+00	-9.334246524831177894e+00	5.450541689578183302e-01	1.016385072589706517e+01	4.060638696949112614e+00	0.000000000000000000e+00	3.808183729718450650e+00	-2.525673600341233005e+00	-2.358809054006793193e+00	1.999073816164559370e+00	3.078860049640707697e+00	-8.869170142320456307e+00
-9.867738619108793463e-01	2.356285123644556112e+00	-6.810319151091517309e-01	5.187517747874683671e+00	5.681286792434491417e+00	-9.946195977115008802e+00	7.718915747669004013e+00	-8.470143883009072283e+00	-8.375918577699996703e+00	1.442183305392798820e+00	8.592292625899094816e+00	-9.298243113257932402e-01	-1.345113533258073701e+00	-2.082804848187188806e+00	-9.580990020185225831e+00	-1.139998058844517281e+01	-8.972037513965138711e-01	5.152014678379774892e+00	-2.680872633196476063e-01	4.067043026684567408e+00	9.063977954017666816e-01	-5.250559942907529809e+00	4.483034947063629261e+00	-3.656847719004888697e-01	-1.083988364548570171e+00	-6.144829836675922863e+00	-4.286107301949049209e+00	0.000000000000000000e+00	7.038973810728297309e-01	-6.659260402280128943e+00	6.761828509868195169e-01	-6.945449852414482983e+00	1.734240938311540248e+00
-4.379557063734391242e+00	1.163545457964366481e+00	-4.584481028687964255e+00	8.525612556038478118e+00	-4.233195661026496026e+00	-2.942739627842018368e+00	-7.017256805596630009e+00	-6.799302311876698646e+00	-2.014918601357798433e+00	-1.313677962263990029e+00	-2.426096089283473312e+00	4.969160586678348146e+00	1.015490039135202238e+01	5.190014764273077397e+00	-3.574386436625968777e+00	2.129283319313790557e+00	1.283583323604472914e+00	-1.754592504871288039e+00	1.478224504733575584e+00	2.922359861203539744e+00	-1.007605352411925725e+00	7.582249625530945281e+00	-1.019142491766639402e+01	-1.640737103228693705e+00	-1.569627340314632136e+01	5.748034264821164641e+00	2.932513452941736265e+00	-1.113683454113291393e+00	0.000000000000000000e+00	-3.605755373179146961e+00	2.717444013111625534e+00	5.797257265255789882e+00	-7.876847128961026456e+00
-1.205103306262646967e+01	-6.518535431433983618e+00	-7.028586147359428438e+00	1.957454313396132184e+00	-6.230692922864978556e+00	5.170443194509154461e-01	2.087097078276391127e+00	5.069105848538788539e-01	-1.460346630154980119e+01	9.574801734765514993e+00	-2.021578146059011871e+00	4.485958745147608506e-01	-2.262393253602754672e+00	2.818250957204873619e-01	-1.112203161644879534e+00	3.134919033048185089e+00	7.597846350781017222e+00	-2.039777843979500016e+00	-6.384953565619269078e+00	2.991700653731981241e-01	4.243159620104451690e+00	7.334651256929861418e+00	-1.078442119280371791e+01	-2.157807590134569686e+00	-4.334509791352932240e+00	-6.238514210053939024e+00	1.091658155613727255e+00	8.417608728742481006e+00	6.024690257590910925e+00	0.000000000000000000e+00	4.323928497468380039e-01	2.776199290791663277e+00	-9.927948674020741215e-01
1.429106267917986894e+00	-8.948189769133470861e+00	1.421253012958952677e+00	-3.469862193653850735e+00	-2.585020630219587279e+00	7.126383929302177123e+00	1.225932309865345182e+00	-2.123052230468863932e+00	-4.160254672768161299e+00	-5.598274362878592481e-01	6.383418433463218022e+00	6.184419770105022529e+00	-7.254600680632686815e-01	-1.289367746230945411e+00	9.028568821542622302e+00	-4.395852669094263421e-02	4.227027435950037493e+00	3.358131392590930187e+00	3.087241881953775469e+00	8.953763724482289632e+00	-4.541417538390314590e+00	-1.228040957203891725e+00	4.726924618507670317e+00	4.583712933122249922e+00	-1.047097197622087750e+00	1.858264042777798775e+00	-2.288997336338309818e+00	3.952612480077358770e-01	-3.414758497304834606e+00	1.706599183752719462e-01	0.000000000000000000e+00	-3.809330235878242821e+00	-6.361329927598695200e+00
-7.218479364712597324e+00	1.092628563896963634e+01	2.811319932322951942e+01	-5.952736719329739579e+00	7.449929587372914296e-03	-1.523544001925766089e+01	7.540380423802168330e+00	3.302480370963483125e+00	-1.113360822681484485e+01	1.760930696448089527e+00	7.605521790652425729e+00	-8.920208027011215179e+00	-9.426206116142786584e+00	2.108514417890846371e+00	-2.918464018328380760e+00	1.191220456525277527e+00	-1.026960833238809601e+00	-8.973881061704673812e+00	1.984802104969923597e+00	-1.720994889499998237e+00	-2.692098175009524308e+00	5.272884036586696688e+00	-3.732081906389263626e+00	-7.276175822601974374e+00	-4.035926727006358128e+00	-2.265984599981370806e+00	-2.338390865056713785e+00	5.118757089937660432e+00	-5.021275672257566214e+00	-3.722083826676826579e+00	3.761343036072970936e+00	0.000000000000000000e+00	-8.332812411375574158e+00
-5.897590995401554181e+00	6.392315628787947901e+00	-1.725789293558478210e+00	-7.322352625837991180e-01	-7.734644622262371705e+00	1.132208606065150569e+01	6.575673189767318405e+00	3.336404297271881259e+00	-5.189551415291910885e+00	-8.940375220375395671e+00	1.147791928458163691e+00	-4.018399374793559353e+00	2.398966417202337276e+00	4.120439517459471901e+00	-3.303478620745468497e+00	-2.355553106407476616e+00	9.654371739211105918e+00	3.880658282055867048e+00	1.059596231563253887e+00	-3.271174332540396357e+00	7.920764297080635785e+00	6.084314018118637257e+00	-1.915052387719032190e+00	-4.439462209455195207e+00	4.803361219000579219e+00	-5.719683311777579160e-01	9.928827986219467050e+00	-1.849644568911753773e+00	6.376378342538361998e+00	1.008908960080081352e+00	6.513936311461617557e+00	6.673269290235869455e+00	0.000000000000000000e+00
