## Extended results files for "Inference of pairwise interactions from strain frequency data across settings and context-dependent mutual invasibilities": Iran_alpha.txt

-1.054037692167204554e+00	-4.573407654220144197e-02	4.751112620507437767e-01	4.573520678674208861e-01	7.683328328525216265e-03	1.436332408425483875e-01	-4.919204630469216077e-01	6.764736031311644471e-01	-1.624271272592818782e+00	-2.257978220909087952e+00	-2.537112824877295059e-01	7.002082178171574744e-01	-2.176915644309771747e-01	1.941590161561875250e-01	-7.234183185696327900e-01	1.501125865547995875e-01	6.342646757345624664e-01	-1.493604553831038295e-01	-2.910934159444461544e-01	1.529494032746711585e-01	-2.179294278029655085e-01	-4.223419102089377708e-02	-2.570918604274474717e-01	6.461315090233999969e-01	5.366628539904336748e-01	-2.674716441326580596e-01	-7.267634143951352543e-01	-1.109391574811938064e+00	9.711020718549993047e-01	-1.107202553435298054e+00
1.584876401853706707e+00	4.616018182844318640e-01	4.827482794994343296e-01	-2.259266480324668702e-01	-3.977049288407735195e-01	1.442164212214011032e+00	4.170441733701134024e-01	3.207065641807817918e-02	-2.804486838847303765e-01	-5.183160514787582551e-02	-6.098242549436484472e-01	-3.118029286653730137e-01	8.299731912936415545e-01	-2.078002934260422263e-01	-2.387351013459625970e-01	5.391275116070211038e-01	2.654623368592765598e-01	-6.274339680146610032e-01	-2.081602524811804744e-01	-1.297715370478492281e+00	-5.402617600752176313e-02	1.985569108923639359e-01	5.068334634308164777e-01	-6.088220782682023380e-01	-2.573174699979803304e-01	1.939827629326759395e-01	1.530347111577790853e-01	-1.039134242972710176e-01	2.444848813406517607e+00	5.158574647547515407e-02
-1.889963384405498381e+00	8.196512445095444077e-01	4.051946612205848952e-01	-2.754624294291570501e-03	-4.734363997387342482e-01	-1.578441776365051008e-01	-1.108454352979792307e-01	-3.428035358737467897e-01	-1.113176636124145052e-01	9.489559233360546076e-01	5.976100688543435624e-02	6.589119305417905081e-02	-1.008829013069694414e+00	1.118910097735029002e-01	2.874843593624552440e+00	9.481896961999014550e-02	-6.658096814099886407e-01	-1.650635915026894773e+00	-2.357198051616382975e-02	1.360202549748597001e-01	-1.612856480909327650e-01	7.463017936825171450e-01	-1.425943687886906119e-01	-2.077399898607687201e-01	-4.325493741244882395e-01	1.139604386761438715e+00	6.072588677776863397e-01	-4.037783178144048191e-01	-2.410115442502872352e+00	-3.645221318160580815e-01
9.362639973400229687e-01	2.770894899820103841e-01	-5.537234960185739574e-01	-3.596305964158667779e-04	-1.173105123884377710e+00	-1.772838771008081460e-01	-9.218088605344531006e-01	-4.351887082843923504e-02	1.310754933382213272e+00	9.505375299807890255e-02	2.947572133004929817e-01	-1.737525934783745729e-01	4.465155302391720649e-01	7.004514209670873459e-01	-7.304413422679042478e-01	-1.017548119091257058e-01	-3.656335902731106535e-01	2.735507145739211055e-01	-1.027971923860757419e+00	-6.584733348719870039e-01	1.033867459242374803e-01	2.516962198245348836e-01	-6.481885355000188698e-01	4.661025683208551151e-01	9.990109446443538876e-02	1.063974117237459077e-01	2.401923384033019249e-01	5.866822112087548557e-01	4.330433630438023096e-01	-4.235946450768159899e-01
-5.339387291130386348e-01	-3.331897916887121003e-01	1.452727071155410332e+00	3.434739843062996068e-01	-2.859080792240528690e-01	1.067011987221987868e+00	-6.308963974162408173e-01	6.748481437365601299e-02	-9.179807910715559460e-01	1.428344322529139010e+00	8.572881197682043208e-02	-6.491026803788880750e-01	-1.667373387542566254e+00	-4.766332768074591497e-01	-1.316964410864845669e-01	-1.077235318134925235e+00	1.076521770853118287e+00	4.633754503040321548e-01	1.964473651906120666e-01	5.643875843463457276e-01	1.084740604026866784e+00	5.831084584020319594e-01	5.816356567000164901e-01	-1.543351173804611953e+00	1.203902222384621412e+00	-7.320217465282580216e-01	-5.973791542226954965e-01	-6.038480729040964778e-01	-2.509586573657440201e-01	8.587215713440468634e-03
9.766565426660482607e-02	7.845054476841898383e-01	-9.344626053257799603e-01	-3.747347047724043645e-02	2.137101756699752719e-01	4.264106338781978311e-02	-9.849892479998183514e-01	-7.713800131791277437e-01	-5.387088601289032885e-01	-8.827302178879411487e-01	5.081892270634028042e-02	-2.081540174717440461e+00	5.498792165735523207e-01	-1.850239956740521163e-01	7.346045981364558441e-01	-3.672665811897226629e-01	5.149419688127288008e-01	-2.401449741291772355e-01	-4.722714031042319904e-01	-1.574542798712407210e-01	-7.931296032715012823e-01	7.683056924317054927e-03	1.236958017628748130e-01	-7.276072734732793590e-01	-5.828590467188332624e-01	1.561629668420376760e+00	1.175621722943031439e-01	3.466621181830410459e-01	-9.303270192412523842e-01	2.047968543509426365e+00
-4.086495742765481887e-01	1.367615650634254498e+00	9.745789065088314995e-01	-3.693491171329629785e-02	1.003216157832124367e+00	-1.206122644126624399e+00	-6.551064297591630003e-01	-2.224955394745621984e+00	2.024044599418275414e-01	5.153156487501520111e-02	-3.677609211455781790e-03	-1.546598627331049247e+00	1.232638578440658605e+00	-1.623388834449809304e+00	4.055636292252885571e-03	-5.423672016911392779e-01	-1.043575096104207178e+00	-4.716062709234420947e-01	-9.731321994148151022e-02	3.904451094856187937e-02	-7.062869125585651275e-01	-7.273538621303584500e-03	-1.008579062049149710e+00	-2.479390010704196901e-01	-9.505521308497845157e-01	-9.513314271365865826e-01	-3.641982903825386614e-02	3.466068813247900615e-01	-1.666265195724012438e+00	1.434070936284186915e-01
-2.275397760586809426e+00	6.940045335721928277e-01	6.235017369399942222e-01	2.554146241181236635e-02	1.438938610742475366e-01	-4.319253257698340565e-01	1.307986785175692335e+00	1.083461541327004618e-01	-9.089407039183231563e-01	4.075757907034547323e-01	1.905873497604310129e-01	7.917504929970488325e-02	-1.724239579446194548e-01	4.236275403716603383e-01	7.071395949531183132e-03	9.468589922991407226e-01	3.066255252238970774e-01	5.466012443617586092e-01	-1.222021801685433617e+00	1.159854987365785739e+00	-1.001493825475684718e-01	-1.197911033066603403e+00	1.160572164089358926e+00	9.696322699872219619e-01	8.741132625460080741e-01	-9.324240278677268234e-01	-1.092765833560387367e+00	-8.210896134351325371e-01	4.388788660640458583e-01	-9.806148604441962402e-02
-1.698816676366750045e+00	-7.816634340687566018e-01	-1.192373415472758102e+00	4.488562913236134044e-02	-7.272518114442467173e-03	-1.737494894856594085e-01	-2.250342822796262410e-01	1.244778064117381122e+00	-1.038595645795381994e+00	1.310029254196206638e-01	9.501751605790248467e-01	-3.110632910585754418e-01	-5.220422027705844403e-01	6.139197331698478255e-01	3.171126067798690218e-01	9.896803529769926389e-01	5.713895645704578641e-01	7.792517960519009801e-01	-1.036976746271912539e-02	-9.249322640383429439e-01	2.883674049645361670e-01	3.794989415591287774e-01	-4.160647594502908109e-01	-3.553565966434180101e-01	-3.680546721796444376e-01	8.614549956265556974e-01	-3.118380007255885933e-01	-8.351577324968373350e-02	3.505217527527185739e-01	-1.224966541559648237e+00
1.206850391387760846e+00	-6.083363948609590288e-01	1.155481507490452656e-02	1.443882164954891190e+00	-1.273779085097467956e+00	2.699492641939726933e-01	2.709428359717119816e-02	6.999925434182642237e-01	2.103638519723776135e-01	-4.013544997903801814e-01	6.865665904829979516e-01	-1.264703516915182568e+00	4.435754866630101101e-01	5.930393803496369909e-01	-7.975911898124121713e-02	2.556436067805113455e-01	3.172139889501314758e-01	-5.872667698820615012e-01	-9.260241794121032433e-01	-2.214896850126217842e-01	-1.209562137001656712e+00	9.728179373232394012e-01	7.665950477826684040e-01	4.553712170771763608e-03	6.319233251199701806e-01	-3.730761422905447766e+00	2.594885658707765108e-01	1.287945937853697542e-01	1.132760826468739435e+00	-5.778314383524081332e-01
-1.018296129349556711e+00	1.304374585907211559e+00	3.268196007436886541e-01	-4.265201423093338828e-01	-3.643384768592391326e-02	2.500213854490156984e-01	-4.087342241606983229e-01	4.160277962076853187e-01	-3.806853382151944576e-01	1.508903731335258014e+00	-5.766806602533990356e-01	-2.377651140195889690e-01	1.401036870035486104e-01	2.084003884081303548e-02	1.835899077503593047e+00	-1.257807263629122652e-01	1.260488867883280129e-01	-1.773762373666509240e-01	-2.311216234212675746e-01	4.188144461577171795e-01	-3.886336936538877240e-01	-5.615164853966364555e-01	6.441105067096263292e-01	-5.225390137777039534e-01	1.332223953463656629e+00	5.006814839765441061e-01	1.459532433981890198e-01	-9.989489012369808796e-01	1.341224479929984170e+00	-1.080147890912174891e+00
-5.188982041526555289e-01	6.290652800367086961e-01	4.457424165237908742e-01	3.054665176987913511e-01	-2.494668924718349834e-01	-3.702662334713923559e-02	-8.172888272434353230e-01	-1.110676278276221174e+00	-1.763342390655118885e+00	1.746658262443102072e-01	1.868239686737282468e-01	7.085167988508660475e-01	3.105633863375530795e-02	-6.456928429046341344e-01	-2.739295560560849885e-01	5.314799636039110181e-02	1.391004803207528395e+00	1.139461356230037303e+00	-1.354168227097239274e+00	3.838099641355841030e-01	-4.060061991700666950e-01	1.179972699719483487e+00	1.137082379663441473e-01	-3.426978928128392998e-01	7.082890136882402654e-01	-2.649002108862415494e-01	1.406891589448904689e+00	8.918651517959692576e-01	-5.691115123381491891e-02	1.092320072829116029e+00
8.739052277646465194e-01	9.919320898442654522e-02	-1.565406189269843151e-01	7.376332554950965070e-01	-2.283448579712632487e-01	-5.559393396416670852e-01	-6.850508476875930564e-01	-1.840472104390108887e+00	-1.359747239574321309e+00	-4.456721167902941150e-02	-2.026615094384918991e-02	-1.024791620466761977e+00	-1.401543418306317734e-01	-3.850395404342118466e-01	9.013653805307458855e-01	-2.498356083714533063e-02	8.440248625261169702e-01	-1.367440853151011826e-01	1.036304625227768006e-01	7.004108718271648826e-01	2.837630137144840914e-01	-1.717021363251086674e-01	-1.853633024167136434e-01	-6.260740233862799320e-01	1.693109045820545333e+00	5.409227866144635799e-01	-2.587857529364130382e-01	-2.730085485433684789e-01	2.364252960479008153e-02	-9.119646419747544641e-01
-1.544604826903581696e-01	5.844494143083814874e-01	-2.575243697889836869e-01	-5.571785218757877578e-01	1.020961353398144311e+00	-9.704341559358035108e-01	1.268834159001997808e+00	-7.098381070433097406e-01	-1.087325029740287968e-01	4.719319717476694320e-01	-3.454208258324519276e-01	-5.317982548844405466e-01	-4.374174516499012011e-01	1.344577985972628786e+00	-4.426974386424065155e-01	7.984648765852605523e-01	2.181364847967982801e+00	5.892176107884893321e-01	-1.302225523464769774e-01	1.696748754492573841e-01	1.112014345460920595e+00	-1.047167716810561318e-03	4.345294649112159679e-01	-3.871640528606035137e-02	-5.823813419957450943e-01	-1.317574718110708032e+00	9.398001513544252949e-01	1.722741516532782236e-01	-1.444873194261481641e+00	7.503494058402820910e-01
1.915931965224597855e+00	-3.390190454162116396e-01	-1.111301217051133966e-01	-2.075039502357492460e-01	-5.037397443352051862e-01	-5.566403704181379641e-01	5.186080029248638645e-01	5.386673921969193507e-02	4.611352947694367099e-01	-7.828214108976951913e-01	-6.204830972938212286e-01	-4.707004967427301789e-01	4.783341623412109556e-01	-1.648584343773656091e-01	-7.856385821864309005e-02	8.968437251984559544e-02	-3.704746647401641613e-01	-1.497841493876794994e+00	-1.264536361198052239e+00	7.285388279349456209e-01	8.339845920946349633e-02	-1.978944557803643256e-01	1.007025090640173426e+00	5.665485581241264113e-01	1.634215665192184863e+00	-4.483982852650494899e-01	1.131148826921731798e+00	-3.082435470416373113e-01	1.011360623830140248e+00	1.029249216065999395e+00
2.985202032875962641e-01	-4.563259145912995085e-01	1.101676417121263685e-01	-4.633366224744064343e-01	5.837862578019880067e-01	4.702664275036703978e-02	-4.974669420978080070e-01	-8.750658915087787815e-01	7.099249500721388495e-01	4.381355199252648380e-01	-8.678188977130735227e-02	5.538272278387940117e-01	-2.893963666529054263e-02	4.127782693316618956e-01	-8.288147609325162701e-01	-6.766612590525812321e-01	5.466641166155640497e-02	2.206669625617579608e-02	1.487559123775152869e+00	-5.437866147738452255e-02	4.698435577880868963e-01	-1.025207145920041807e+00	1.023892652925616265e+00	8.487880149917647055e-01	8.911243719971980726e-01	-1.143431124089954842e+00	-1.980815741772481986e-01	-6.356959565579996599e-03	5.014936275393773457e-02	3.422180866289786239e-01
1.149891439460603237e+00	-3.808378353571321151e-01	1.152478816442343429e-01	6.215819869725861535e-01	-1.018800464210810830e+00	-8.321266916425487659e-02	-9.262347611386810564e-02	1.053849719837118393e+00	1.465422755355531015e-01	2.364820399914973337e-01	5.958252663717391595e-01	2.316128228391720334e-01	1.146686014192287661e+00	1.160497842566617255e+00	9.669570303723659110e-01	1.091428918574381124e-01	-4.882546919762940085e-01	9.021088463876320018e-01	-1.685146519418726230e-01	2.737688041948657114e-01	6.210629875821388479e-01	-2.336030736275668263e-01	3.987172191807782373e-01	1.071781127769162012e+00	-3.050226077897170152e-01	-1.214106232492975890e+00	9.076922999774407197e-01	3.575664072210783528e-01	-3.221353282893713033e-01	2.836507308034083019e-01
6.863124567570779710e-01	7.790462507687072602e-01	-6.466865676501877269e-01	-6.711025438273471311e-02	3.124425575808743583e-01	-2.416594965791683466e-02	-1.734046442329929549e-01	-1.636101571109677411e-01	-8.947361876232395872e-01	1.313331855450147412e+00	-9.995252747231573309e-01	8.522997899031169444e-01	3.092131598577043672e-01	6.693271424764472011e-01	-9.205107947497234711e-02	6.653039993510276862e-01	2.577017067606371392e-01	5.511574993299598324e-01	2.725683998780292772e-01	1.192184880427341748e-01	-3.144335653629421468e-01	-1.468197362939795081e+00	1.942547968603523453e-02	7.041423677927201308e-02	3.856467531960310891e-01	1.459889198594783055e+00	5.835134262192216426e-01	-4.351522328323343958e-01	-9.484852895455293531e-01	-4.814482572100132196e-01
2.534638666974082799e-01	3.518677649409904795e-01	-5.220881063586048088e-01	-1.028349589700932182e-01	3.097119309903787476e-01	-1.655822746487006503e-01	-1.508449491067790915e-01	1.963671769696493652e-01	-6.485567785188818268e-01	-5.865483196318697079e-01	-2.932655735186202040e-01	-9.076024464105558742e-01	-9.943964314296842300e-02	-6.556016606979040429e-01	1.009287070686631926e-01	1.108066502043919821e-01	-6.432936866864282788e-01	1.013850639500021578e-01	-9.789459089524433777e-01	-8.382509750666446990e-01	-1.342696043732799493e-01	1.938635537853845847e-01	4.723589123508359355e-01	2.614900774049237486e-01	4.477880320222780708e-01	2.092641428896030664e+00	1.794882762954929656e-01	-5.991223113673016520e-01	-8.600857198142568549e-01	-2.529320982069285240e-01
2.273502092789730367e-01	-9.469156164457023794e-02	6.825159799442782615e-01	9.206310287924722446e-02	1.483496348820435851e-01	3.146777496362065385e-01	4.072300771858516355e-01	-1.120972707112925182e+00	5.602194753532165894e-01	-5.187471966429497705e-01	-6.696082710720088205e-01	-1.000270597822478624e+00	-1.308874976625035824e+00	-1.409276934356669564e+00	-1.178074821590122889e+00	1.623834396731733909e+00	1.000497228808804762e+00	2.450336468975048421e-01	4.517079402268903143e-02	-5.341578372539469433e-01	8.252931845696797053e-01	-4.696514287961149892e-01	-3.939558457386724277e-01	1.116918343354433990e-01	8.193352487505499437e-02	-9.443669258092844687e-02	-9.642148189827469684e-01	2.361923652615060265e-01	-1.897709854157172693e-01	-4.148854016262966127e-01
-2.203922385698214303e-01	-9.939290538191597468e-01	2.747516516320815394e-01	-5.912185224320317678e-01	3.511374177329684709e-01	6.476390294963612071e-01	-2.599117073125898347e+00	3.512098747230507079e-01	-1.323414574005039368e+00	6.762418266948203582e-01	-1.022783545518212822e+00	-2.037862720830192931e+00	6.046014355495580306e-01	4.458029332143379486e-01	-3.390363192442181761e-01	-2.269297754923379762e-01	-5.200289794352033201e-01	3.111431430498107775e-01	1.226174441343749200e-01	2.829079859177595857e+00	6.473682650199044097e-01	5.112230039254164193e-01	-3.938614072363684215e-01	5.112442397961812768e-01	1.051473621322293051e+00	3.374110862867175237e-02	1.115406541209568392e+00	1.721574271477467333e-01	1.158063773638539962e+00	8.608827093036472422e-02
-8.159523634163654005e-02	4.412501776217438443e-01	-1.881628177958804438e+00	-3.580241857099177305e-01	2.009181578272500324e-01	-1.277979381208029119e+00	2.593710608215497593e-01	-7.498703982542014312e-01	2.055287613607158281e+00	-5.376109320588571272e-01	2.189339386586174607e-01	-1.275294900634812156e-01	-2.974665155631743205e-02	-2.311481477194165801e-01	1.582168333362278023e+00	-1.065819118697329121e-01	8.879387890837425745e-01	-1.096757997699664422e-01	-4.610950634327692366e-01	4.199701342377899493e-01	-1.021841735340812823e-01	-2.278584207977211173e-01	-3.397234723185864058e-01	5.443883538365962282e-01	-1.564585324441457870e-01	-1.368394034189984287e+00	-7.009155753212216178e-01	-2.008414046675907894e-01	-9.983014534616137248e-02	3.078834806012228226e-02
2.868814814095806964e-01	-8.927275314517021387e-01	2.801684065485956499e-01	-4.641103177776142452e-01	1.061698623435007427e+00	8.628583184840122877e-01	2.815171236132102059e-02	5.391054672108273049e-01	3.588513493087860939e-02	6.543206045388373360e-01	4.302832034490284285e-01	8.872826976260979048e-01	-1.869847819423954838e-01	9.427541996107012823e-01	-2.961326426659224298e-01	6.985022915194808446e-01	-4.333760861480155380e-01	1.154432673727303765e-01	-6.860878163031093324e-01	8.083902560752009858e-01	-3.274083451200069383e-01	2.461454995893119224e-01	-1.349309991956870958e+00	3.340331455494193746e-01	-1.787216146813006279e-01	-1.353255470511856684e+00	5.349396451275687664e-02	-4.882885058809762202e-01	-4.973073412471205601e-01	-9.404402274071073098e-01
1.016992133509078577e+00	-2.759352506877055244e-01	-5.823029936694511244e-02	-2.201271273024919817e-01	-4.948349272395643483e-01	5.456463525407702075e-01	-7.378961683111594227e-02	-5.681221108798302222e-01	2.079898294511305146e+00	1.123618418198320867e+00	-7.246846366466926925e-01	-5.278172889954240166e-01	-6.859051184409957480e-02	-2.537345472723762096e-01	-7.159203048437493555e-01	1.091776941274672064e+00	5.579096383156614269e-01	5.194423472620504079e-01	-4.936983742530786090e-01	-5.700688497583200620e-01	7.056908582271838037e-01	5.704732980229149097e-01	1.056831614288770149e+00	3.830937613831297394e-03	9.545178049155657318e-02	4.972979706690193735e-01	1.493921244189308217e-01	2.716572412249429469e-02	4.602340534880182132e-01	3.664696143865900368e-01
-2.990816669428236763e-01	3.708729135757152795e-01	8.111921845664584740e-01	1.066769287313437786e+00	1.270202322088280322e+00	-2.886818543624586342e-01	-2.049242856956920156e-01	2.275277867027606510e-02	-1.346181513022908782e-01	5.271570463790721250e-01	4.011026087617284436e-02	-4.605051024862329978e-01	1.506776213592121993e-01	1.227629508635040168e+00	-2.273938686729509495e+00	1.622181464692487585e-01	7.581943406579073619e-01	2.090327658015049384e+00	2.917912712246550910e-01	3.695884012006401820e-01	-2.260259519868694778e+00	6.188118857623777780e-01	-1.339651779357129424e-01	6.072480958251940120e-01	-6.788515237945401681e-01	-5.510009964836409813e-01	-9.902235048675755991e-02	7.143834290736472692e-01	4.095714613966140449e-01	-5.150002783244105042e-02
2.335317036293691029e+00	-3.117994044698656708e+00	9.416136931693092071e-01	3.776831501125990087e-01	5.590428453265616771e-01	-1.107235989164912920e-01	8.021689354879824041e-01	-4.375043302506491649e-01	-9.258936008132837570e-01	1.672699169449709977e+00	-9.112958481394025645e-01	2.984827638309243358e+00	-2.229122887313015472e-02	-8.478852678674481114e-02	7.258596074575229817e-01	-1.035483562423960224e+00	-1.024442489643257181e-01	2.729134020061630417e-01	4.510163545733504586e-02	-2.464952055480599050e-02	2.828272617962545032e-01	5.657062546909726874e-01	-9.300397792371060124e-01	9.525862399298361538e-01	-9.080911746811000107e-01	-7.215560120276499623e-01	4.385657542720016733e-01	8.545100698645720083e-01	3.470411036862577348e-01	-2.320658133189618111e-01
5.311981343029525959e-01	-4.174089798664810669e-01	-8.924156933109148593e-01	-1.186740478017608957e+00	2.613732835180053726e-01	-1.681980726950025984e+00	9.493992148784367036e-01	-7.533760385567468687e-02	1.424708594348466084e+00	7.750675440870067323e-01	-3.116148573446825970e-02	2.132434842541507114e-01	-3.591770697851058847e-01	6.126291016854427257e-02	6.087881797837866316e-01	-1.326351978201603776e+00	3.446158616594129920e-01	4.219814359623831890e-01	-1.540898163186218695e-01	-4.960699486160005667e-02	-1.334652523620620257e-01	-1.354488248298074904e+00	-5.168919971004081182e-01	4.585159392647404353e-01	-5.371798116275920965e-01	-2.504269470361938921e-01	-1.688454103359595948e-01	1.045547338848133334e+00	1.712696300587187304e-01	4.518062656599000082e-01
7.226541467486186088e-01	3.041522829193538668e-01	-3.536875745254123293e-01	2.495800964432854374e-01	-4.019267519198761462e-01	1.091353546496298010e+00	2.629725247493257534e-01	2.238066986462694807e-01	7.786743862705919339e-01	4.042882704101987690e-01	1.857383552050569375e-01	-1.110188688996293749e+00	1.987518942226490504e-02	-1.542307433293903962e+00	7.521546266905428935e-01	-7.587230310281344314e-01	-2.270308242459845527e+00	3.499852884118243579e-01	6.364780186465205380e-01	2.795288441490908493e-01	4.083491109321400470e-01	-2.633446101945444151e-01	6.599746594538855593e-01	-1.750053652895595890e+00	1.269065853422925161e-01	1.791930332029682826e-01	4.784075067644244506e-01	3.613618697254466494e-01	-9.601517531988129628e-01	-1.509164035155855788e-01
-8.153466169340157776e-01	9.481436965405155570e-01	5.186962205335599041e-01	-1.255125666131645494e-02	-3.213252849542302947e-01	5.152903942976004847e-01	4.350176095828643952e-01	1.929432345042550734e-01	2.247406967351882057e-01	-5.021833398749564470e-01	-3.025402196864357962e-01	8.170945988106653735e-01	8.642830237935910098e-01	9.777376885973229070e-01	-1.994397692036115888e-01	-9.960891813278824891e-01	4.337815654541813948e-01	4.948480662060599639e-02	-1.088472589461221274e+00	3.957081178338347008e-03	7.341447169476471579e-01	-7.727397732853485968e-01	-1.929472990517396291e-01	-5.336673378455407679e-01	-5.745456825439514414e-01	1.630014519299264553e+00	-3.585104949557272325e-01	9.229533717653468083e-02	1.794199866409151578e-01	-3.880966485389278908e-01
-1.692168207786436396e-01	1.116391521271785647e+00	-2.735776709903171011e-01	5.148194649564264980e-01	7.465862270067055717e-02	2.343545240821052478e-01	2.592415536612563409e-01	4.572626330148678586e-01	-7.799426562402607122e-01	1.393477810223258950e-01	7.729706721663299751e-01	-2.612978605826428158e-01	3.004796022528781821e-02	7.399940192037587905e-03	-6.673241844073571905e-01	7.095115033927575920e-01	-2.369790308659967537e-01	-8.356824873776413920e-01	9.594665061036905529e-01	1.161047532751798284e-01	2.740995040145888240e-01	-1.665693069581951624e-01	6.448289853576513186e-01	-8.280524095405575324e-02	-2.400078724976681122e-01	-1.485528498275243692e+00	-3.209298189677802338e+00	-6.862555314285377905e-01	9.900968123956399580e-02	-7.025669978779474079e-01
