## Extended results files for "Inference of pairwise interactions from strain frequency data across settings and context-dependent mutual invasibilities": Iran_lambda.txt

0.000000000000000000e+00	1.090693745394472280e+01	-1.648560592436353645e+01	3.810095204772051325e+00	-3.497762994538369252e+00	-2.207809285768762841e-01	7.460821881048553816e-01	-2.009497209702735177e+01	-1.107493453214955625e+00	2.239717656495923137e+01	-5.029124550267121130e+00	-8.542053534822398930e+00	7.563640322769021651e+00	-3.590755461742261012e+00	1.783059752620862426e+01	1.865627162736957612e+00	4.731906713793142316e+00	5.149192430268208831e+00	4.499753471500977930e+00	1.207912882558731305e+00	-8.825373681908613710e-01	-8.990308746837200049e-02	4.900031524388620774e+00	3.238324942809318596e+00	-4.634697268747827614e+00	1.867360513087943730e+01	8.247812836827439043e+00	1.135356660638651327e+01	-1.171345873630902190e+01	6.161264573039230363e+00
-8.775359254750444649e+00	0.000000000000000000e+00	2.435874373349620203e+00	3.295545948665290048e+00	3.398091104477092839e-01	-3.204088202882556580e+00	7.726150943978264962e+00	4.557261642364180965e+00	-2.750356289377532182e+00	-3.546010633349078400e+00	1.336624829126576941e+01	5.565757733398333684e+00	-4.145332343040231571e+00	3.993369674742294428e+00	-8.621588516190628049e-01	-5.752385212728641228e+00	-3.770384176679290267e+00	8.666770064138955121e+00	4.690981778426460025e+00	7.657609128612908655e+00	-7.280714585708890851e+00	2.125268198795744468e+00	-7.940783508789944101e+00	1.717554777181444114e+00	4.818866738812428885e+00	-2.226829887845900302e+01	-3.671225715676083023e+00	2.391184656493656302e+00	-8.211506991296413815e+00	8.207793167927595945e+00
1.571959683295540167e+01	-2.000271328845657948e+00	0.000000000000000000e+00	-3.859177095767852617e+00	1.329561597574432952e+01	-5.636814234849248706e+00	8.142231387108859408e+00	6.312987219689739860e+00	-6.640112280839437275e+00	-5.211497334701615358e+00	2.505851824146613449e+00	2.016332958490595573e+00	5.097344087759908327e+00	-3.818594633136531691e+00	-1.794840855546446434e+01	8.789209333175249661e-01	5.289847951945866100e+00	4.825852017280094053e+00	-2.534238952460807326e+00	4.495648167014736352e+00	2.243607184950263012e+00	-1.742134958700901493e+01	4.166055050529184456e+00	8.349969059821653605e-01	8.952493060506679257e+00	4.752255436441821246e-01	-9.721617649506560710e+00	-4.145049845169040403e-01	1.791214621211123870e+01	9.746560918420761332e-01
-1.362081816800987166e+00	-3.705625294403762648e+00	2.897863944830818106e+00	0.000000000000000000e+00	9.728856712674415874e+00	7.587479058763458850e-01	5.927415210972807991e+00	3.315573077206215302e-01	-6.511734550571368629e+00	9.938207136486145288e+00	-4.177503615714896590e+00	2.472264385910921014e+00	2.624493948861274628e+00	-9.447536164905667277e+00	3.008684260175823688e+00	-1.956166226813508935e+00	7.033130142423061670e+00	-2.662233567452629845e+00	6.426932739326335131e+00	5.129439566640598969e+00	-5.406218397589551472e+00	-3.788488198118912909e+00	1.989668980513684460e+00	-4.341336238656405833e+00	7.546829968201992145e+00	2.726953592473367660e+00	-9.579491966207113407e+00	-2.134394461874977722e+00	-2.865538961532943851e+00	6.847871123033828944e+00
4.311453365145113459e+00	-1.246397570037574010e+00	-1.243561188632418713e+01	-1.027222014243202608e+01	0.000000000000000000e+00	-4.948741757029920585e+00	1.146299791908147903e+01	4.940019871450962441e-01	6.495572765423620609e+00	-1.708516503106672957e+01	-1.927291454089909983e-01	1.439831036119617602e+00	8.545980661287186919e+00	8.661951148659136734e+00	-2.657435705608885979e+00	1.122657697247604780e+01	-1.310247918261809197e+01	-1.144312298088032254e+00	1.968245234741422323e+00	-1.813720224649822743e+00	-4.697849965050325594e+00	-1.864365224823720357e+00	5.291386415801824228e+00	5.792431614536890372e+00	2.346854444104773840e+00	9.026986408483130830e+00	5.582733320298170376e+00	4.482393042599991939e-01	-9.229450371260631281e-01	1.173654062501998663e+00
1.473476452465414255e+00	4.926514981108505609e+00	4.096671727278558883e+00	-1.015786686245798265e+00	6.472730935758116644e+00	0.000000000000000000e+00	-1.877816591128298018e+00	1.496456644553227688e+00	3.054602380169185949e+00	7.587380656475836815e+00	2.021916822158467131e+00	1.152153788602380402e+01	-7.050696335102351497e+00	-7.027473103478941496e+00	-8.225546323527057169e+00	3.209447245443486363e+00	-3.183885805049862405e+00	7.205506978396859497e-01	2.653498405036930574e+00	3.681627763934836928e+00	8.644882561083630179e+00	-8.764095589204385917e+00	6.647143410767709426e+00	8.181337171011236364e+00	2.155232823570329082e+00	-9.423287190910048849e+00	-1.231039271208004138e+01	5.198140246650392982e+00	9.009574888889801514e+00	-9.944762594603872685e+00
6.249189649804243185e-02	-5.747986508499165481e+00	-7.028586147359428438e+00	-6.230692922864978556e+00	-1.014966364968237933e+01	2.991700653731981241e-01	0.000000000000000000e+00	2.239729371057088159e+01	-1.751071089812966886e+00	2.818250957204873619e-01	-2.262393253602754672e+00	2.850053174431383063e+00	-1.205103306262646967e+01	1.727759413374021591e+01	3.684486060939172525e+00	4.485958745147608506e-01	6.101340935804460130e+00	1.064647616579741829e+00	5.069105848538788539e-01	3.150501311863537435e+00	-1.460346630154980119e+01	2.087097078276391127e+00	7.597846350781017222e+00	9.672757509908752604e-01	4.947694309023403569e+00	1.204472712326304418e+01	7.033158888714540424e+00	-6.001954844289068003e-01	1.286329445478320821e+01	1.656815311736229646e+00
1.944173947760621246e+01	-4.401134424791042221e+00	-6.545829833976777756e+00	-4.575212396735329756e-01	-1.050613866058403012e-01	-2.850749201022709567e+00	-2.276750204451434811e+01	0.000000000000000000e+00	1.520568631812699145e+01	2.855847559497501464e+00	2.345351135144610133e+00	-8.958301042582643703e+00	-1.170860664123241435e+01	-8.855209977505758445e+00	4.132026570592995385e-01	-1.112995393530371402e+01	6.025449579492740071e+00	-4.976036065277285481e+00	9.685646957852592109e+00	-1.427178103673124276e+01	2.411997153326861820e+00	2.166231831417931630e+00	-1.840384722103491244e+00	-9.798479333695974347e+00	-4.406558600789575841e+00	3.253569867479466637e+00	6.198077184708560061e+00	6.131822701409235243e+00	-1.462090541495404850e+00	4.491774345248540357e+00
-1.229611577820266533e-01	2.265237998934995556e+00	5.969822186329062141e+00	8.906330389477739473e+00	-6.096322349590183265e+00	-2.771106147376186435e+00	3.422143343029712792e+00	-1.393959946626525159e+01	0.000000000000000000e+00	1.087883911079299493e+00	-7.789167670727111137e+00	-1.118553378708524448e+01	-6.245823118566111276e+00	-5.789223905809917525e+00	1.403835280925485929e+00	-2.919462083044026546e-01	-1.914286766697581577e+00	-1.148982158900404293e+01	-3.498732935903414720e+00	1.000528774895652084e+01	-1.164147471284239721e+01	1.233787806669305631e+01	4.096894493174765728e+00	1.668759670382581106e+01	1.944852497756370813e+00	-1.092842916742467096e+01	1.201283357512875405e+01	5.590453473666799233e+00	-7.093656260109091338e-01	2.592767653554012064e+00
-2.199291220252297308e+01	2.825595314846192085e+00	6.168167911682369997e+00	-7.997557088146378668e+00	1.792699284751283528e+01	-7.841448173767244789e+00	8.532616823012422191e-01	-1.455270879718102650e+00	6.934330118984609603e-01	0.000000000000000000e+00	7.019607236702217534e+00	8.102365086350399537e+00	-2.833269059900634268e+00	-1.599290465836764596e+00	-4.922631304177776279e+00	2.209748257846366748e+00	2.403450382159864895e-01	1.216576610811344139e+01	2.429252748001974993e+00	-1.768134429170970634e+00	1.134369734385377804e+01	-9.372325727553716845e+00	1.329983937032721997e+00	7.834175716749784080e+00	5.774108977282239596e-01	3.481501873560829807e+01	4.037386823720347628e+00	1.695888460433726541e+00	-1.049126832457804781e+01	5.144990095148677334e+00
5.387835490850439335e+00	-1.255661911833323963e+01	-1.947785217484676146e+00	4.622780977555869697e+00	1.104612849177339484e+00	-1.187036917137532122e+00	3.081768510243162673e+00	-1.270401483055795033e+00	9.973933799139722112e+00	-3.846101754840182352e+00	0.000000000000000000e+00	2.025841665982765605e+00	-8.423308367976041211e-01	-3.887563999844670271e+00	-1.528021228785966379e+01	8.238723888309034127e-01	3.902738235848499659e+00	-6.483576998192154939e+00	3.128166348497073423e-01	-6.665986737196418765e+00	-5.475050921724069042e+00	5.129494903787861659e+00	4.966293758423121485e-01	-1.941389311474456481e+00	-7.033720370854190662e+00	-8.661603828807432848e+00	-9.250044501944523212e-01	6.932500024131837968e+00	-1.034454840402587195e+01	1.259424904851530869e+01
9.068884441803239937e+00	-6.418613999162295691e+00	-2.618410808984076521e+00	-3.048707629944953812e+00	-2.761009328597153978e+00	-1.439126254632706825e+01	-5.267350998097569459e+00	7.109936860622561028e+00	9.441206952316067103e+00	-9.499565076081758264e+00	-2.208618949926092867e+00	0.000000000000000000e+00	-7.219725033239233092e+00	-1.193008712735907917e+00	-1.572762282643958454e+00	4.234563875761792495e+00	-6.236484367394671935e+00	-1.421827107388365041e+00	2.750738146661988015e+00	-8.770596132316907045e+00	-1.247637011581085531e+01	-7.744684207963547173e+00	6.878039447541492102e+00	-1.642364603704763448e+00	-6.794418275738532742e+00	2.320475074550980565e+01	-6.779799736578413949e+00	-1.348387360347531860e+01	5.881709112436632303e+00	-7.680438463175248920e+00
-5.713234625437515035e+00	4.753051266864499524e+00	-6.527754039146539178e+00	-1.299831190699958450e+00	-1.001563648574633270e+01	7.142149490477049056e+00	1.339388156496933036e+01	9.727518766595617095e+00	5.542783663847218989e+00	3.773786176505626866e+00	1.679003374941334226e+00	5.657627294385992656e+00	0.000000000000000000e+00	-2.096262904916666336e+00	-1.981289288577355645e+00	6.239851674184193620e-01	3.450907616165606040e+00	2.433799131564577944e+00	-3.389143681849965395e-01	-1.283043223008429301e+01	1.882263701540097145e+00	1.049844677854151254e+00	1.152596332860384543e+00	3.272479619795151340e+00	-8.425059401614245047e+00	-2.680019309771042746e+00	-7.926795605413033963e-01	1.415815747490618559e+00	5.728706002285481880e+00	6.384690571303488049e+00
3.339913701402666302e+00	-5.422900358117016317e+00	1.923188625927837681e+00	8.246590708620752608e+00	-9.176292978817027546e+00	4.484795902508636800e+00	-1.832162036540149330e+01	7.116075270728780211e+00	5.988428795828490081e+00	1.721038331751822525e+00	2.795085887133801794e+00	-2.037577169876661820e+00	6.938226869055605373e-02	0.000000000000000000e+00	1.580739449431523003e+00	-1.224680115137348757e+00	-4.476449497865282012e+00	5.988268332742344713e-01	-2.828930401854023557e+00	-1.034882995593828525e+01	-4.198833805285062226e+00	-1.383895606937331380e+00	5.341412599764483460e+00	-1.547674336804102602e+00	1.276654613621429135e+01	8.033484633184684753e+00	-5.041115126610781871e+00	-1.219115881270244373e+01	1.533398299910923335e+01	-3.747729855819481593e+00
-1.550548232916781011e+01	-9.863325520890020570e-02	2.038549122438196548e+01	-3.867706063864417843e+00	2.386471457629891990e+00	8.439433346076198106e+00	-2.428152133744249763e+00	-3.820468178041338536e-01	4.915721246378448317e-01	4.539969132307863475e+00	1.715087278654147696e+01	1.981792892129201622e-01	3.579707031498587266e+00	-3.454309450205281351e+00	0.000000000000000000e+00	-5.663148302594106731e+00	9.479801893023841686e+00	7.791533907606004838e+00	9.272665025621398271e+00	-1.208359888148658712e+01	-3.521013254986212537e+00	1.249040348901585418e+01	-6.765769050545627827e+00	-8.414564420264834865e+00	-2.504401327446512937e+01	8.492962975820608662e+00	-2.356530292707924801e+00	6.753181799358177528e+00	-7.643662114047037548e+00	-1.014419758936955063e+01
3.137045783252241371e-01	6.050246250512512525e+00	-4.024677241534120875e-01	2.068095682078974207e+00	-1.075745669453235109e+01	-2.895666988218080551e+00	-1.566623294919639031e-01	1.177006214101395720e+01	3.706808416201497369e+00	-4.379533722976293175e-01	2.169069143408572931e-01	-3.659444191360892162e+00	1.389072359623577113e-01	1.768006534134223484e+00	5.679243031452659629e+00	0.000000000000000000e+00	9.242564650090223655e-01	3.973570318590179173e+00	-7.170762282267729049e+00	1.222727058324039007e+01	-5.054938040194791427e+00	5.633027913229842198e+00	9.547011503953917178e-02	2.545879561358284970e+00	-3.532367682903906569e+00	3.337578195996574459e-01	-7.927128992011777342e+00	-5.634281329528907811e+00	-7.452940432459718600e+00	3.615839001853379031e+00
-1.405458214454477606e+00	3.681661551873296911e+00	-5.757349720955911465e+00	-6.288567423150875690e+00	1.393436326046074569e+01	4.061228733286810666e+00	-6.094178386287078197e+00	-4.285065796588131803e+00	4.159068944575269100e+00	1.202960182492316399e+00	-2.115928730458739526e+00	7.638839886566799464e+00	-8.317877056402753766e-01	6.961988894403546624e+00	-8.316500977196701783e+00	4.044687895388473509e-01	0.000000000000000000e+00	-4.159898630331291258e+00	-2.513021986201319002e+00	5.895025613746385673e+00	-8.013949046559160294e+00	7.845048386149320763e+00	-4.076625926163907288e+00	-2.529150236019173104e+00	7.816347555138194458e+00	7.289083664235223914e+00	-2.864997357912794307e+00	-1.839891801027083318e+01	4.789862941274582120e+00	-2.658190603004479957e+00
-4.109360236056989635e+00	-9.527917098999301615e+00	-8.079526660507720948e+00	2.317876158910272100e+00	1.654880885867031859e+00	-1.578660184344559569e+00	-1.605709601306974044e+00	4.699523499065415777e+00	1.186177534389812571e+01	-1.158950402208493458e+01	5.332198647025786720e+00	2.153913955340693853e+00	-2.672333214521302569e+00	-1.236017565311886557e+00	-9.854020122069087506e+00	-3.160695863260354344e+00	5.256806376125894076e+00	0.000000000000000000e+00	5.323095733428284682e-02	1.534082437280075872e+00	3.417235128506423525e+00	8.269312000046726396e+00	2.040859985449772207e+00	3.209780072544889507e+00	1.299726461072369865e+01	-6.127385365497906911e+00	-3.783650952426880210e-01	4.699448546151329786e+00	5.857885396976503678e+00	-2.258520870505463130e+00
-2.504399419628367873e+00	-4.029930175298638062e+00	2.562330113317897506e+00	-6.578434082608326960e+00	-1.972319503839351507e-01	-2.355047237225239343e+00	8.789835848094669224e-01	-9.840701827748633335e+00	4.857347944669639261e+00	-2.561524838303124607e+00	7.184227374162472923e-01	-4.742079710068205500e+00	1.462205438347879971e+00	1.677474111789457156e+00	-9.378762912579700739e+00	1.042473522425229859e+01	3.168414248501755459e+00	7.485109161162321056e-01	0.000000000000000000e+00	5.879859245812638413e+00	1.016571470160399837e+00	-4.162988345943970714e+00	-6.287458196269909649e+00	-5.028660021814924441e+00	3.466223023345738063e-02	-1.151858111314718869e+01	-1.986712961667351784e+00	7.688718129004008084e+00	-2.638213793983922528e+00	8.936425129845353865e+00
7.605822594160644989e-01	-8.977460041766455845e+00	-3.548148756062236675e+00	-5.161332330782976818e+00	3.346523360356211452e+00	-3.032887520303743756e+00	-1.514962456716014039e+00	1.473647500010535083e+01	-8.797247054592318705e+00	1.963409884559726315e+00	7.526031409789473159e+00	7.979776537033092865e+00	1.289628030437100037e+01	8.298807748312189148e+00	1.224678458330400055e+01	-9.446995751679512665e+00	-3.598347051512474248e+00	-1.186829964415849759e+00	-5.159835680650203926e+00	0.000000000000000000e+00	1.420443164180518814e+01	5.985557933238941253e+00	9.371776858915312758e+00	-4.664463891934731876e+00	2.774369182948691392e+00	1.115629523629578790e+00	5.606885360201241397e+00	1.781858477491530812e-01	9.869054941017567639e-01	4.004612680561985272e+00
8.508851289653746042e-01	5.123789272577873533e+00	-3.182704107649603653e+00	4.271377986658268178e+00	5.772267801014310251e+00	-9.480382463266494142e+00	1.130580048060459752e+01	-2.916651080303984234e+00	1.099765492457737182e+01	-1.212303141939013784e+01	3.992946077785462400e+00	8.676616131939825394e+00	-1.501113175465327743e+00	3.764704832967787240e+00	2.696570988150196690e+00	5.327144816523217585e+00	7.955869481662485754e+00	-4.619051315169419247e+00	-6.966459864667658985e-01	-1.066326902582387071e+01	0.000000000000000000e+00	-3.554768817493346056e+00	1.420620019535032919e+00	1.868539631199367612e+00	-2.145180684322007991e+01	2.498900192829401234e+00	-7.457850603455884908e+00	1.464137343913053169e+00	-1.988789609838624850e+00	2.104733900397881108e+00
1.247969773070767285e+00	-1.719204507768347323e+00	1.610868696230986075e+01	3.910378283627666818e+00	3.162158341074776224e+00	7.679016622330574471e+00	-9.520347055192607266e-01	-3.994500996073715449e+00	-8.636637444933665364e+00	1.043674565340619864e+01	-4.667538369474760529e+00	8.316469039566404930e+00	-8.832807031072243964e-01	3.498072632619675382e-02	-1.079970733241757586e+01	-5.860297291169313638e+00	-6.474599557919129111e+00	-1.017048424128872774e+01	5.102561166046751140e+00	-5.273222969745598121e+00	3.544297803662498136e+00	0.000000000000000000e+00	5.110669322993572905e+00	7.231520255269957564e-01	5.949285918796059391e+00	1.289186400000436272e+01	-5.107078875823233943e+00	-9.997257130817127635e-01	-4.989617527561386545e+00	-6.481482391901525197e-01
-2.466894219282411704e+00	8.442597614441496034e+00	-3.084365682032992773e+00	-1.752298211238030756e+00	-2.012834064485876429e+00	-4.353920361951771234e+00	-6.573857278752811339e+00	4.781026191227848443e+00	-2.089168479941924783e+00	1.841596207036034993e+00	2.503754986526612658e+00	-5.236255318843044293e+00	-3.548008343199082759e-02	-3.959396929258324427e+00	8.904535348695393537e+00	3.652896080415009905e+00	5.879531743129835064e+00	-1.107838745764095467e+00	8.401985193226950699e+00	-7.073874619367966687e+00	-1.439948044954441730e+00	-3.627078882968255424e+00	0.000000000000000000e+00	5.389791489111042999e+00	8.134249663323533941e-01	2.330810380439047869e+00	-3.770362356443438756e+00	7.188191781737609531e+00	1.453792967479630827e+00	1.085901125982415039e+01
-5.249945457234668211e-01	-3.067744862035615139e+00	-1.509992794044295206e+00	4.583840372657353335e+00	-7.548540573970845102e+00	-8.409770092945395348e+00	-6.377288767470791209e-01	1.008781240105683530e+01	-1.392829029777637295e+01	-6.308480024204143000e+00	1.267015383689627406e+00	5.950168543180289760e-02	-3.830820750808730413e+00	-9.318553934079409906e-02	8.339925594150024324e+00	6.751571634690178847e-02	4.643264756466459531e+00	-3.174911925447358119e+00	5.771566696305381328e+00	4.736413776151970900e+00	-1.302803735809738406e+00	6.157371095164052566e-01	-2.653447674929814148e+00	0.000000000000000000e+00	4.356877511621559229e+00	4.405871867522386687e+00	2.482104238675557628e+00	-1.277473178472958359e+01	-6.676495672487809507e+00	-2.075887375119983336e+00
6.605167671757182113e+00	-4.488061589724586575e+00	-8.300193387490754304e+00	-5.700948432033163371e+00	1.092009703386720876e+00	-2.390563264244900399e+00	-4.769212772015176682e+00	5.873930011667700235e+00	-7.300781516483838551e-01	1.661875497355738585e+00	9.661586769241958805e+00	7.012536911884214241e+00	1.108785193441917549e+01	-1.278702443175308545e+01	2.516170563494099000e+01	5.941222984217474412e+00	-6.196069606499170490e+00	-1.039359617504803879e+01	2.362714505760459271e+00	-1.109837895824508980e+00	2.027450420344831983e+01	-4.580222620885565199e+00	9.020497568020442447e-01	-2.979157049124099732e+00	0.000000000000000000e+00	-2.329076231838204336e+00	-2.997279168136639971e+00	-3.759316346771283346e+00	-6.658668532828259323e+00	-6.684879426110832412e-01
-1.483016603452354865e+01	1.960424179043624093e+01	1.922353887093630753e+00	-1.520957388012956768e+00	-8.192501218433124066e+00	1.155310820905376445e+01	-1.081722717312483617e+01	-4.010288367702893098e+00	1.262414222006097475e+01	-3.575017047724600872e+01	9.549226136925621944e+00	-2.047178410491001799e+01	4.060361221370658136e+00	-1.005886985202711692e+01	-7.415381783381842062e+00	-1.114455235033341207e+00	-7.395823441688582633e+00	8.030586478796543304e+00	1.535682609848064750e+01	2.099811251628369568e-02	-2.108144075396729100e+00	-1.274513734667800335e+01	-2.543239626203489756e+00	-2.238262582509712662e+00	2.270391596495653364e+00	0.000000000000000000e+00	-4.215537744549407329e+00	-4.234071056492100915e+00	9.148435026336390052e+00	-8.303737610134987790e+00
-7.220495014416457025e+00	3.114095039018908828e+00	9.200111573088706862e+00	8.802148867525183107e+00	-5.463985701442847009e+00	1.087217850437245836e+01	-5.296227662779234180e+00	-7.305681365921362413e+00	-9.692521925374533609e+00	-2.432630803636224304e+00	1.785322278447531552e+00	7.860263421766564562e+00	4.837164899863758416e-01	4.866445612497082074e+00	4.343876567968045777e+00	7.248202109021466555e+00	4.774405621861902205e+00	1.001547868430292532e+00	3.159902740932625687e+00	-5.917703926455681440e+00	7.961269037619446820e+00	3.448378883337618994e+00	4.825119726148617616e+00	-1.709181702269758185e+00	3.208773940152789717e+00	5.294077974148825305e+00	0.000000000000000000e+00	-3.285793355463275667e+00	-3.716611231683317751e+00	-2.447335792382606812e+01
-1.104762821200807288e+01	-3.013909485881451911e+00	-1.109517438768944597e+00	2.609654530397987227e+00	-1.529467919585365543e+00	-4.164127515084320663e+00	1.503519450536738855e+00	-7.198813640056245688e+00	-4.218061084575955633e+00	-1.122812966173224236e+00	-7.530391779635809080e+00	1.219567139769868191e+01	-1.890156634506537259e+00	9.115185675363742135e+00	-6.592068731216075506e+00	5.184500728262327662e+00	1.661306899728291597e+01	-5.697134859627245973e+00	-7.033778382497791526e+00	5.103313291899440607e-01	-1.892360940578517337e+00	4.020362492918521102e-01	-6.028557505933275884e+00	1.068665104861720394e+01	4.918096015256316456e+00	5.627968301861844047e+00	4.617231741686346425e+00	0.000000000000000000e+00	6.227557892787705107e+00	-3.195723301028303709e+00
1.274383189675629424e+01	1.096347769631809932e+01	-2.038818008194204978e+01	3.106970711870930657e+00	4.571491873892264968e-01	-9.646672563862187744e+00	-1.361885559780610855e+01	1.806146501290090134e+00	2.143803734653282778e+00	1.134378032432129402e+01	1.178049333788190189e+01	-6.009462450351563234e+00	-4.880046093697383291e+00	-1.732511647738693483e+01	8.354726840251295528e+00	7.004241886297440267e+00	-4.369381998774393594e+00	-7.487463365872301324e+00	1.489181407019973147e+00	-8.179815477261039858e-01	3.054209848763992152e+00	4.165486043086683132e+00	-9.741576024625351327e-01	6.419811463875540802e+00	6.993125848834546687e+00	-6.629243377964133543e+00	3.518795790481353603e+00	-7.636196165176345474e+00	0.000000000000000000e+00	3.724214657788462723e+00
-5.681079257208020650e+00	-6.798850720586819385e+00	-1.315383557991088859e+00	-6.053719674679856055e+00	-1.019331469858872352e-01	1.288701159668553409e+01	1.035067631905558505e-01	-3.538352354532845023e+00	-2.856514207680591166e+00	-4.479552254810432288e+00	-1.162217860912980605e+01	8.505510874448804159e+00	-6.423885913344375531e+00	3.863468213757119685e+00	1.128725347712478211e+01	-1.184881154901114009e+00	3.895683992796132866e+00	1.092799624465795816e+00	-6.548377815118199941e+00	-3.066668493781207872e+00	-1.689347392594884312e+00	1.442792698967747977e+00	-9.102745512038787012e+00	3.058287808816633646e+00	1.758398563953461391e+00	8.010266308446379213e+00	2.258727840802207254e+01	2.699756494236681181e+00	-3.490154613850794174e+00	0.000000000000000000e+00
